# An anatomical and day–night atlas links cochlear immunity to adjacent bone marrow

**DOI:** 10.64898/2026.10.31.763358

**Authors:** Han Wang, Joe Yeong, Yao Cai, Yekang Mo, Ye Tian, Weibang Chen, Dexiao Zeng, Hongyu Ning, Yue Xu, Shuangjie Dai, Xiaoyu Liu, Ruoyun He, Huafeng Liu, Junmin Huang, Junfeng Hao, Yusu Ni, Chunjie Tian

**Affiliations:** Department of Otorhinolaryngology, Affiliated Hospital of Guangdong Medical University, Zhanjiang 524000, Guangdong, China; Guangdong Medical University, Zhanjiang 524000, Guangdong, China; Guangdong Provincial Key Laboratory of Autophagy and Major Chronic Non-communicable Diseases, Zhanjiang 524001, Guangdong, China; Key Laboratory of Prevention and Management of Chronic Kidney Disease of Zhanjiang City, Affiliated Hospital of Guangdong Medical University, Zhanjiang 524001, Guangdong, China; Institute of Nephrology, Affiliated Hospital of Guangdong Medical University, Zhanjiang 524001, Guangdong, China; Department of Family Medicine, Shengjing Hospital of China Medical University, Shenyang 110022, Liaoning, China; ENT Institute and Department of Otorhinolaryngology, Eye & ENT Hospital, Fudan University, Shanghai 200031, China; NHC Key Laboratory of Hearing Medicine (Fudan University), Shanghai 200031, China; Otology and Skull Base Surgery, Eye & ENT Hospital, Fudan University, Shanghai 200031, China; Otolaryngology Research Center, Guangdong Medical University Affiliated Hospital, Zhanjiang 524000, Guangdong, China; Institute of Molecular and Cell Biology (IMCB), Agency for Science Technology and Research (A*STAR), Singapore, Singapore; Department of Anatomical Pathology, Singapore General Hospital, Singapore, Singapore; Singapore Immunology Network (SIgN), Agency for Science Technology and Research (A*STAR), Singapore, Singapore; Cancer Science Institute, National University of Singapore, Singapore, Singapore

## Abstract

The cochlea lies within marrow-bearing bone. How this neighbouring marrow relates to cochlear immunity and daily physiology remains poorly resolved. We profiled 160,643 cells from mouse cochlea and adjacent temporal-bone marrow at six times of day, with rhythm inference calibrated for one pooled sample per time. Three-dimensional confocal reconstruction mapped vascular connections between marrow and cochlea and localized neutrophils along this interface. Neutrophils also occupied healthy cochlear fluids. Parabiosis findings were consistent with a local marrow contribution to cochlear immunity. Structural cochlear cells maintained synchronized, light-entrained clocks. Cochlear neutrophil programmes aligned with circulating neutrophils and opposed those in marrow, with independent flow cytometry supporting daily changes in immune composition and CXCR4. A shared night-associated heat-shock programme was attenuated after noise in an independent cohort. These anatomical and temporal data provide a reference for testing local marrow supply and the origins of cochlear immune rhythms.

---

The cochlea supports hearing within a fluid-filled bony enclosure close to haematopoietic marrow. Studies of its immune cells have focused on macrophage maintenance and responses to injury ^1–3^, while neutrophils have been described principally during inflammation^4,5^. Nearby marrow could contribute to this immune environment alongside recruitment from the systemic circulation. Establishing its contribution requires an anatomical map of the connection, evidence of cellular origin and measurements of cell states in both compartments. These observations would help explain how the sensory organ maintains and changes its immune population.

Skull and vertebral marrow supply meningeal myeloid cells, and skull marrow also supplies meningeal B cells through vascular channels ^6–8^. Cerebrospinal fluid can reach these niches and influence their activity^9,10^, and skull marrow differs molecularly from marrow in other bones ^11^. Vascular connections between temporal marrow and the labyrinth have also been mapped in the rat^12^. This anatomy suggests that marrow associated with the cochlear bony capsule could contribute to local immune maintenance. An anatomical connection, cellular origin and migration are distinct forms of evidence; assessing them together is needed to test whether the inner ear draws on an adjacent immune reservoir.

The cochlea has a local clock, and identical noise exposures can produce different hearing outcomes depending on time of day^13–15^. Leukocyte recruitment and marrow release also vary across the day^16–20^. Circulating neutrophils undergo daily changes in state, which tissues can select or modify ^21–23^. A tissue’s immune cell programme may therefore differ from both its structural-cell clocks and the programme of the marrow supplying it. Cell-type-resolved brain atlases have revealed temporal differences obscured in whole-tissue measurements ^24,25^, while cochlear atlases have described cellular responses to noise and ageing ^26–28^. Comparing cochlea and neighbouring marrow across the day allows anatomical proximity and possible cellular supply to be examined alongside temporal state.

We profiled mouse cochlea and adjacent temporal-bone marrow at six times of day, with rhythm inference calibrated for one pooled sample per tissue and time point. We combined this single-cell atlas with three-dimensional confocal reconstruction, cellular imaging, parabiosis and independent flow cytometry. The reconstructions map marrow, cochlear vessels and neutrophil locations, and descriptive parabiosis findings are consistent with a local marrow contribution. Cochlear structural cells retain synchronized, light-entrained clocks, whereas cochlear neutrophil programmes align with blood and oppose those in marrow. Independent datasets and pre-specified flow measurements test separate components of these findings. The atlas provides a resource for studying how a sensory organ and surrounding marrow organize local immunity, with observed relationships distinguished from hypotheses about cell movement and the origin of immune timing.
