## Supplementary Tables 1-20 for "An anatomical and day–night atlas links cochlear immunity to adjacent bone marrow": Supplementary_Table_01_cell_types.csv

label	abbreviation	cell_class	structural	label_note	n_cells_cochlea	n_cells_marrow	cochlea_ZT3	cochlea_ZT7	cochlea_ZT11	cochlea_ZT15	cochlea_ZT19	cochlea_ZT23	marrow_ZT3	marrow_ZT7	marrow_ZT11	marrow_ZT15	marrow_ZT19	marrow_ZT23
Hair Cell (Outer/Inner)	HC	Sensory	True	Hair Cell (Outer/Inner)	1412	16	191	265	192	353	162	249	3	1	1	7	3	1
Spiral Ganglion Neuron	SGN	Neuronal	True	Spiral Ganglion Neuron	1198	24	234	197	39	233	241	254	5	1	5	2	3	8
Schwann Cell	Schwann	Glia	True	Schwann Cell	1288	18	357	170	123	128	178	332	6	4	2	1	2	3
Oligodendrocyte	Oligo	Glia	True	Oligodendrocyte	295	9	49	25	13	54	55	99	4	0	2	1	1	1
SV Marginal Cell	SV_Marg	Epithelial	True	SV Marginal Cell	1981	35	403	318	328	339	273	320	5	5	6	6	3	10
SV Intermediate Cell (Pigmented)	SV_Int_Pig	Epithelial	True	SV Intermediate Cell (Pigmented)	8152	182	2192	1057	786	1633	1207	1277	19	24	54	32	27	26
SV Intermediate Cell (Functional)	SV_Int_Func	Epithelial	True	SV Intermediate Cell (Functional)	1464	456	189	700	157	166	168	84	48	73	89	119	71	56
Epithelial Cell (Non-sensory)	Epi_NS	Epithelial	True	Epithelial Cell (Non-sensory)	1656	111	272	385	248	310	138	303	13	19	32	12	15	20
Fibrocyte (Spiral Ligament)	Fib_SL	Stromal	True	Fibrocyte (Spiral Ligament)	2554	50	570	454	158	473	422	477	15	4	3	7	5	16
Fibrocyte (Cochlear)	Fib_Coch	Stromal	True	Fibrocyte (Cochlear)	3407	114	476	797	494	694	441	505	10	11	32	16	18	27
Interdental Cell	IdC	Stromal	True	Interdental Cell	1350	46	165	174	183	450	156	222	6	2	15	5	1	17
Osteoprogenitor	Osteo_Prog	Stromal	True	Osteoprogenitor	4934	139	1090	374	564	1052	820	1034	18	18	33	25	22	23
Osteoblast	Osteo_Blast	Bone	True	Osteoblast	958	56	245	245	66	123	133	146	16	10	5	9	12	4
Endothelial Cell	EC	Endothelial	True	Endothelial Cell	849	64	186	218	92	94	84	175	12	15	5	10	6	16
HSC / MPP	HSPC	Progenitor	False	HSC / MPP	2522	1474	372	275	423	558	537	357	177	176	386	327	227	181
Cycling Cell	Cycling	Cycling	False	Cycling Cell	207	2555	7	148	18	6	10	18	441	506	555	413	404	236
Cycling Cell (Stromal)	Cyc_Stromal	Cycling	True	Cycling Cell (Stromal)	376	75	20	164	25	67	29	71	4	18	39	6	2	6
Erythroblast	Erythro	Erythroid	False	Erythroblast	860	786	114	175	231	97	190	53	130	136	171	149	123	77
Pro-B Cell (Cycling)	B_Pro_Cyc	Lymphoid	False	Pro-B Cell (Cycling) (pro-B, FrB–C)	2842	920	419	121	568	792	736	206	74	125	218	206	158	139
Pre-B Cell	B_Pre	Lymphoid	False	Pre-B Cell (small pre-B, FrD)	9592	4107	1460	175	2106	1855	2985	1011	737	476	745	866	767	516
B Cell (Transitional)	B_Trans	Lymphoid	False	B Cell (Transitional) (large pre-B, FrC′)	8290	2248	1317	943	1616	1262	2365	787	275	298	498	512	391	274
B Cell (Mature)	B_Mat	Lymphoid	False	B Cell (Mature) (immature, FrE / T1)	10047	1483	1607	105	2205	1788	3872	470	362	168	191	224	291	247
B Cell (Naïve)	B_Naive	Lymphoid	False	B Cell (Naïve) (recirculating, FrF / Fo)	2476	5180	206	96	491	490	961	232	719	510	630	1047	1228	1046
T Cell (CD3+)	T_Cell	Lymphoid	False	T Cell (CD3+)	1481	1957	258	139	228	365	261	230	121	135	366	521	375	439
NK Cell	NK	Lymphoid	False	NK Cell	3518	909	557	38	613	1165	877	268	127	108	188	162	129	195
Granulocyte-Monocyte Progenitor	GMP	Myeloid	False	Granulocyte-Monocyte Progenitor	2555	990	560	580	393	373	361	288	138	127	209	233	158	125
Neutrophil (Band)	Neu_Band	Myeloid	False	Neutrophil (Band)	5641	1441	1320	1278	963	635	647	798	249	319	202	253	220	198
Neutrophil (Mature)	Neu_Mat	Myeloid	False	Neutrophil (Mature)	5420	896	923	1158	1357	763	908	311	198	307	103	61	70	157
Neutrophil (Aged)	Neu_Aged	Myeloid	False	Neutrophil (Aged)	3105	6722	128	129	514	419	1661	254	900	1075	1085	1128	1182	1352
Neutrophil (Activated)	Neu_Act	Myeloid	False	Neutrophil (Activated)	6805	4263	959	1472	947	958	1435	1034	714	647	702	861	687	652
Monocyte (Classical)	Mono_Class	Myeloid	False	Monocyte (Classical)	6735	2917	1394	1177	1391	1051	1038	684	362	417	608	629	524	377
Monocyte (Non-classical)	Mono_NC	Myeloid	False	Monocyte (Non-classical)	5606	2243	717	374	1442	1033	1413	627	329	340	311	450	419	394
Macrophage	Mac	Myeloid	False	Macrophage	3828	395	753	496	541	846	738	454	75	41	42	104	84	49
pDC	pDC	Myeloid	False	pDC	1854	888	331	107	416	428	425	147	150	152	150	181	130	125
Mast Cell	Mast	Myeloid	False	Mast Cell	1020	596	158	212	173	156	213	108	80	74	116	137	90	99
