## Supplementary Tables 1-20 for "An anatomical and day–night atlas links cochlear immunity to adjacent bone marrow": Supplementary_Table_02_cell_type_summary.csv

tissue	cell_type	cell_class	n_cells_ZT3	n_cells_ZT7	n_cells_ZT11	n_cells_ZT15	n_cells_ZT19	n_cells_ZT23	n_cells_total	rhythm_status	n_clock_genes_expressed	n_clock_genes_p05	clock_phase_offset_h	phase_coherence	median_clock_amp_log2	circ_corr_observed_vs_canonical	p_circ_corr	CCD	CCD_p	cell_level_clock_offset_resultant	cell_level_clock_p_perm	n_genes_tested	pi1_storey	n_tier1	n_tier2	perm_global_p	perm_empirical_fdr	n_tierC_exploratory	abundance_peak_zt	abundance_peak_clock	abundance_p_ols	abundance_p_perm	abundance_multimodel_verdict	min_fc_80pct_power_Q1	min_fc_80pct_power_Q2	min_fc_80pct_power_Q3	min_fc_80pct_power_Q4	min_fc_80pct_power_Q5	driver_share_clock_controlled	driver_share_composition_linked	driver_share_core_clock	driver_share_glucocorticoid_driven	driver_share_handling_linked	driver_share_sample_pattern_linked	driver_share_temperature	driver_share_unexplained
bm	B Cell (Mature)	Lymphoid	362.0	168.0	191.0	224.0	291.0	247.0	1483.0	primary	9.0	3.0	9.8713535814681	0.265659530389251	0.422731130303846	0.416367119103214	0.127936031984008	4.9898738112589	0.0819180819180819			8947.0	0.2976416675980775	8.0	712.0	0.05	0.138370998116761		0.902392225616926	8.90239222561693	0.267904338572821	0.216666666666667	not rhythmic	6.40537445809066	3.77318524393602	2.82453529973042	2.29865826792322	1.96055760541144	0.2611111111111111	0.0125	0.0027777777777777	0.0097222222222222	0.2416666666666666	0.3458333333333333	0.0027777777777777	0.1236111111111111
bm	B Cell (Naïve)	Lymphoid	719.0	510.0	630.0	1047.0	1228.0	1046.0	5180.0	primary	11.0	3.0	5.125396294644	0.405998441805265	0.36011162874752	0.583001866027308	0.0309845077461269	5.0265478325287	0.503496503496504	0.8593418566567794	0.0166666666666666	10967.0	0.3538798212820279	1.0	1071.0	0.1	0.160716544396661		20.5370110482669	4.53701104826695	0.0002855160645471	0.0166666666666667	robust	7.17606863086954	3.53517251967621	2.54840272991684	2.12200706993351	1.99189454771507	0.2210820895522388	0.021455223880597	0.0046641791044776	0.001865671641791	0.3208955223880597	0.3171641791044776	0.0046641791044776	0.1082089552238805
bm	B Cell (Transitional)	Lymphoid	275.0	298.0	498.0	512.0	391.0	274.0	2248.0	primary	11.0	1.0	3.89131464311853	0.103080913082142	0.292857864062269	-0.442551261865658	0.920039980009995	5.2647654859595	0.181818181818182	0.0830551919776524	0.9833333333333332	10709.0	0.3816416098608647	0.0	1098.0	0.133333333333333	0.186178259393041		12.8427909649016	20.8427909649016	0.0162063714379989	0.0666666666666667	supported	6.17143043645293	3.13904601391999	2.29308226162361	1.94337971155045	1.73003912435512	0.2449908925318761	0.0081967213114754	0.0027322404371584	0.0054644808743169	0.2923497267759563	0.3306010928961748	0.0072859744990892	0.1083788706739526
bm	Cycling Cell	Cycling	441.0	506.0	555.0	413.0	404.0	236.0	2555.0	primary	9.0	2.0	3.16867411137437	0.327406717383891	0.439908066485591	0.572177799700132	0.0494752623688156	5.67340675068928	0.510489510489511			9913.0	0.2989004337738323	0.0	513.0	0.0166666666666667	0.0592394356890343		8.00987722769849	16.0098772276985	0.103162440908761	0.166666666666667	supported	6.87414540757051	3.90082674343937	2.89574210747374	2.37266491806522	2.00956865294967	0.175438596491228	0.0409356725146198	0.0077972709551656	0.0214424951267056	0.1345029239766081	0.4132553606237816	0.0155945419103313	0.1910331384015594
bm	Cycling Cell (Stromal)	Cycling	4.0	18.0	39.0	6.0	2.0	6.0	75.0																				9.56083728325688	17.5608372832569	0.186141404885638	0.2	supported
bm	Endothelial Cell	Endothelial	12.0	15.0	5.0	10.0	6.0	16.0	64.0																				2.98852454565572	10.9885245456557	0.234363244985964	0.3	not rhythmic
bm	Epithelial Cell (Non-sensory)	Epithelial	13.0	19.0	32.0	12.0	15.0	20.0	111.0									4.29861612597188	0.003996003996004			2297.0	0.2433609055289508	1.0	0.0	0.35	0.711864406779661		8.07503327148269	16.0750332714827	0.569304944613502	0.533333333333333	not rhythmic	27.1997701378173	14.6963713430608	11.7185684764011	9.64790989402246	6.84456061566339	0.0	0.0	0.0	0.0	0.0	0.0	0.0	1.0
bm	Erythroblast	Erythroid	130.0	136.0	171.0	149.0	123.0	77.0	786.0	primary	8.0	1.0	5.1176362587716	0.573016519794601	0.427184943532111	0.293109879898722	0.227886056971514	5.52566012358954	0.363636363636364			9197.0	0.4861367837338263	255.0	1620.0	0.0333333333333333	0.103123163841808		8.96743055880211	16.9674305588021	0.0852814505033734	0.1	not rhythmic	7.04148945484951	3.82589990037375	2.80668400378514	2.27775627393493	1.93739805203752	0.2224	0.008	0.0010666666666666	0.008	0.2821333333333333	0.2261333333333333	0.0048	0.2474666666666666
bm	Fibrocyte (Cochlear)	Stromal	10.0	11.0	32.0	16.0	18.0	27.0	114.0	flagged	4.0	0.0	-1.2722995163708	0.537628092550371	0.755331237219057	0.658102469388655	0.184907546226887	5.18455218482158	0.130869130869131			1769.0	0.0989259468626342	0.0	0.0	1.0	1.0		16.0989169028895	0.0989169028894707	0.952906985867871	0.883333333333333	not rhythmic	16.399345025351	10.6074508706826	7.4270178853452	6.0915961317644	5.07155904101465
bm	Fibrocyte (Spiral Ligament)	Stromal	15.0	4.0	3.0	7.0	5.0	16.0	50.0																				0.745676085799336	8.74567608579934	0.1225528308189	0.183333333333333	not rhythmic
bm	Granulocyte-Monocyte Progenitor	Myeloid	138.0	127.0	209.0	233.0	158.0	125.0	990.0	primary	10.0	3.0	3.95685132165069	0.367894441482711	0.335408115989518	0.615882397213106	0.0269865067466267	5.04996737746586	0.0829170829170829	0.7837567634816992	0.0666666666666666	9987.0	0.2952838690297387	0.0	324.0	0.1	0.180110901862314		12.4994428851208	20.4994428851208	0.112154143641714	0.183333333333333	supported	6.61970241452969	3.19924961795778	2.42718631257611	2.10718926949428	1.87098147758548	0.2191358024691358	0.0277777777777777	0.0061728395061728	0.0092592592592592	0.3148148148148148	0.2685185185185185	0.0216049382716049	0.132716049382716
bm	HSC / MPP	Progenitor	177.0	176.0	386.0	327.0	227.0	181.0	1474.0	primary	12.0	1.0	3.65446916889424	0.361587034080517	0.214431403438817	0.157746021195014	0.304847576211894	4.24676246064073	0.056943056943057	0.583163348205169	0.2833333333333333	10870.0	0.3532658693652254	9.0	856.0	0.1	0.167865190555501		12.2880326300145	20.2880326300145	0.149072312815562	0.0666666666666667	supported	8.09535561300816	3.67326023265102	2.63529988537158	2.20825276119955	1.9826269462375	0.2647398843930635	0.0231213872832369	0.0034682080924855	0.0115606936416184	0.2023121387283237	0.3479768786127167	0.0080924855491329	0.1387283236994219
bm	Hair Cell (Outer/Inner)	Sensory	3.0	1.0	1.0	7.0	3.0	1.0	16.0
bm	Interdental Cell	Stromal	6.0	2.0	15.0	5.0	1.0	17.0	46.0																				1.6801285984987	9.68012859849869	0.939927641518367	0.933333333333333	not rhythmic
bm	Macrophage	Myeloid	75.0	41.0	42.0	104.0	84.0	49.0	395.0	primary	8.0	1.0	-0.127158054881136	0.744553434320759	0.72453391191806	0.822604599083455	0.0104947526236882	4.89260764376167	0.0579420579420579			7552.0	0.1483050847457627	0.0	17.0	0.183333333333333	0.638085742771685		19.6556314803925	3.65563148039247	0.679767668038502	0.65	not rhythmic	14.6539566751794	7.89399590133237	5.53557398940549	4.12774808476775	3.22313683236549	0.2941176470588235	0.0	0.0	0.0	0.0	0.3529411764705882	0.1764705882352941	0.1764705882352941
bm	Mast Cell	Myeloid	80.0	74.0	116.0	137.0	90.0	99.0	596.0	primary	9.0	2.0	2.10369034986712	0.297251561673861	0.474427226766786	0.569768616686162	0.055472263868066	5.37108999663984	0.228771228771229	0.5590702620884133	0.2833333333333333	8663.0	0.1718804109430912	0.0	73.0	0.166666666666667	0.475272811701881		14.0312289496034	22.0312289496034	0.543317475162296	0.5	not rhythmic	10.0266111381967	5.62970658886803	3.95669736272151	3.16333404131247	2.78834865722474	0.3013698630136986	0.0410958904109589	0.0	0.0136986301369863	0.0	0.4520547945205479	0.0273972602739726	0.1643835616438356
bm	Monocyte (Classical)	Myeloid	362.0	417.0	608.0	629.0	524.0	377.0	2917.0	primary	10.0	4.0	-0.738871134463594	0.699620394100946	0.393694290346559	0.709442299669955	0.0129935032483758	4.48874908442113	0.10989010989011	0.9171740806618744	0.0166666666666666	11359.0	0.4194911523901752	27.0	1114.0	0.05	0.138668132325198		12.6765665832376	20.6765665832376	0.0096401941885947	0.0333333333333333	fragile	7.83558956040573	3.06837422835212	2.20176375112069	1.88110714456696	1.71232282234293	0.2883435582822086	0.0184049079754601	0.0026292725679228	0.0192813321647677	0.0613496932515337	0.4943032427695004	0.0087642418930762	0.1069237510955302
bm	Monocyte (Non-classical)	Myeloid	329.0	340.0	311.0	450.0	419.0	394.0	2243.0	primary	11.0	2.0	-1.53476864383838	0.725151307309598	0.447700132807046	0.378666756482909	0.141929035482259	5.05669108878052	0.0819180819180819	0.6545034755272932	0.2833333333333333	10101.0	0.4008514008514008	187.0	1049.0	0.0333333333333333	0.104423783665186		22.757877911622	6.75787791162201	0.388357525634173	0.366666666666667	not rhythmic	7.54424039495274	3.62762536543791	2.54071600761281	2.08175118274817	1.8714983031916	0.2839805825242718	0.0161812297734627	0.0016181229773462	0.017799352750809	0.0048543689320388	0.4805825242718446	0.0056634304207119	0.1893203883495145
bm	NK Cell	Lymphoid	127.0	108.0	188.0	162.0	129.0	195.0	909.0	primary	10.0	3.0	4.38188688196949	0.32633454925393	0.557286815750065	-0.058038421839864	0.565217391304348	5.77568301877992	0.603396603396603	0.4223061987406308	0.2666666666666666	8825.0	0.2704815864022662	3.0	506.0	0.0666666666666667	0.140754553627918		0.322329720235715	8.32232972023571	0.930086199752738	0.933333333333333	not rhythmic	8.00689308755882	4.5610292819404	3.27392961319256	2.60186147220695	2.18055007218377	0.2396856581532416	0.0157170923379174	0.005893909626719	0.0019646365422396	0.2770137524557957	0.2829076620825147	0.005893909626719	0.1709233791748526
bm	Neutrophil (Activated)	Myeloid	714.0	647.0	702.0	861.0	687.0	652.0	4263.0	primary	9.0	0.0	0.479524532495061	0.269649372351225	0.228382580848926	0.470655863775074	0.100949525237381	4.64846349374547	0.025974025974026	0.4087020414695664	0.4666666666666667	10457.0	0.4449650951515731	465.0	766.0	0.0166666666666667	0.0655247903729915		5.06428195963652	13.0642819596365	0.402247055984301	0.383333333333333	not rhythmic	7.11455424352708	3.61691039149055	2.49771522762858	2.00768665035711	1.76044315830013	0.2323314378554021	0.0219333874898456	0.0016246953696181	0.017059301380991	0.0324939073923639	0.5004061738424046	0.0064987814784727	0.1876523151909017
bm	Neutrophil (Aged)	Myeloid	900.0	1075.0	1085.0	1128.0	1182.0	1352.0	6722.0	primary	10.0	1.0	1.56819552930942	0.522611033812371	0.39108554035767	0.267260698384558	0.23488255872064	3.94522300045268	0.021978021978022	0.4388597453831447	0.3833333333333333	10932.0	0.460300036589828	649.0	924.0	0.0166666666666667	0.0395336558664756		0.815830784228187	8.81583078422819	0.545605220320074	0.566666666666667	not rhythmic	6.86001495901308	3.53405321697815	2.52330033555313	2.06160114191021	1.83920574223344	0.2415766052129688	0.0190718372536554	0.0019071837253655	0.0146217418944691	0.0362364907819453	0.4698029243483789	0.0057215511760966	0.2110616656071201
bm	Neutrophil (Band)	Myeloid	249.0	319.0	202.0	253.0	220.0	198.0	1441.0	primary	8.0	1.0	3.12503791313503	0.157816414038029	0.318989414845838	0.510870931211011	0.0974512743628186	4.5573163218571	0.137862137862138	0.5183299078708076	0.1833333333333333	9326.0	0.4499249410250912	98.0	1081.0	0.0166666666666667	0.0637138626529233		5.65077507160993	13.6507750716099	0.281085757347766	0.366666666666667	not rhythmic	6.15610029575769	3.25642875614052	2.38976004568854	2.01311720852534	1.78332644450906	0.2120441051738761	0.0110262934690415	0.003392705682782	0.0229007633587786	0.1984732824427481	0.2934690415606446	0.005089058524173	0.2536047497879559
bm	Neutrophil (Mature)	Myeloid	198.0	307.0	103.0	61.0	70.0	157.0	896.0	primary	6.0	0.0	-4.6229494505856	0.139668562947898	0.419630392702209	-0.558700620971289	0.870064967516242	5.86337298698889	0.717282717282717	0.8977590084976504	0.0166666666666666	7497.0	0.2431639322395624	8.0	143.0	0.0333333333333333	0.0778987540689191		4.94654751531093	12.9465475153109	0.0926713494353667	0.1	robust	7.27745320914399	4.61501353144516	3.30825667784944	2.62036401499235	2.22385022191973	0.2119205298013245	0.0066225165562913	0.0	0.0331125827814569	0.0	0.5298013245033113	0.0066225165562913	0.2119205298013245
bm	Oligodendrocyte	Glia	4.0	0.0	2.0	1.0	1.0	1.0	9.0
bm	Osteoblast	Bone	16.0	10.0	5.0	9.0	12.0	4.0	56.0																				3.29843491474056	11.2984349147406	0.632454273501451	0.616666666666667	not rhythmic
bm	Osteoprogenitor	Stromal	18.0	18.0	33.0	25.0	22.0	23.0	139.0	flagged	7.0	2.0	-0.440941243792096	0.646583822960941	0.682530807640835	0.518990755391108	0.109445277361319	3.77784389881222	0.0009990009990009			3432.0	0.1713286713286713	0.0	9.0	0.183333333333333	0.839924670433145		11.2461665817406	19.2461665817406	0.667265137275071	0.816666666666667	not rhythmic	14.2786103045365	8.37883043205593	6.11779932621014	4.87394522335154	3.95020673238749	0.0	0.0	0.0	0.0	0.0	0.0	0.3333333333333333	0.6666666666666666
bm	Pre-B Cell	Lymphoid	737.0	476.0	745.0	866.0	767.0	516.0	4107.0	primary	11.0	2.0	3.6900489080423	0.481284999117223	0.363331513535872	0.448135746753985	0.0949525237381309	5.50894281419324	0.315684315684316	0.4950882015130746	0.4	10685.0	0.327468413664015	0.0	953.0	0.1	0.188361463353905		14.8968616421737	22.8968616421738	0.96264360765996	0.95	not rhythmic	6.80242756239149	3.4468951285294	2.44572487473484	2.04012559778952	1.88085479539767	0.2245540398740818	0.0125918153200419	0.0052465897166841	0.0052465897166841	0.3462749213011542	0.316894018887723	0.0073452256033578	0.0818467995802728
bm	Pro-B Cell (Cycling)	Lymphoid	74.0	125.0	218.0	206.0	158.0	139.0	920.0	primary	9.0	1.0	-7.96284632243912	0.154593449096006	0.254234689293742	0.100331696160139	0.403798100949525	5.08829855690655	0.540459540459541			9148.0	0.1832094446873633	0.0	345.0	0.1	0.187472365512159		13.5021731983257	21.5021731983257	0.146932046952529	0.116666666666667	supported	6.97287215720405	4.14711343970777	3.02119749854099	2.43357611798642	2.02416227298475	0.2985507246376812	0.0115942028985507	0.0028985507246376	0.0057971014492753	0.1913043478260869	0.3420289855072463	0.0115942028985507	0.136231884057971
bm	SV Intermediate Cell (Functional)	Epithelial	48.0	73.0	89.0	119.0	71.0	56.0	456.0	primary	6.0	1.0	0.968732312287371	0.445709195468128	0.653268053082742	0.820739811502344	0.0294852573713143	4.71630118476292	0.021978021978022			5125.0	0.0801951219512194	0.0	6.0	0.2	0.836158192090396		12.5189840552595	20.5189840552595	0.0752909445413248	0.133333333333333	not rhythmic	9.77584230747778	6.39547142180503	4.83252849520589	3.90791566301922	3.16686546542458	0.0	0.0	0.0	0.0	0.8333333333333334	0.1666666666666666	0.0	0.0
bm	SV Intermediate Cell (Pigmented)	Epithelial	19.0	24.0	54.0	32.0	27.0	26.0	182.0	flagged	9.0	1.0	1.26415351266377	0.919964315638767	0.760771593803662	0.87159555692989	0.0029985007496251	4.48852103211888	0.0089910089910089			5709.0	0.255561394289718	0.0	211.0	0.116666666666667	0.216643907141136		11.3629349982364	19.3629349982364	0.378786864317906	0.35	not rhythmic	8.18340604190841	5.43798829405577	4.14170228832238	3.30932774981355	2.65339095977579	0.3412322274881517	0.0331753554502369	0.0236966824644549	0.0142180094786729	0.0	0.0	0.0426540284360189	0.5450236966824644
bm	SV Marginal Cell	Epithelial	5.0	5.0	6.0	6.0	3.0	10.0	35.0																				1.76844464606167	9.76844464606167	0.665361762621667	0.7	not rhythmic
bm	Schwann Cell	Glia	6.0	4.0	2.0	1.0	2.0	3.0	18.0
bm	Spiral Ganglion Neuron	Neuronal	5.0	1.0	5.0	2.0	3.0	8.0	24.0																				0.152748847328473	8.15274884732847	0.456418766481109	0.45	not rhythmic
bm	T Cell (CD3+)	Lymphoid	121.0	135.0	366.0	521.0	375.0	439.0	1957.0	primary	12.0	1.0	2.60568718072675	0.17813849547842	0.43812986981051	0.110718543496214	0.368815592203898	5.91910093254032	0.766233766233766	0.5019357095937128	0.3166666666666666	10020.0	0.2896207584830339	1.0	510.0	0.0333333333333333	0.0901522438555176		17.481036178317	1.48103617831704	0.189867305982311	0.3	supported	8.53865011248815	4.26451169150925	3.05764768799235	2.42335358946688	2.02409495422585	0.2700587084148728	0.0136986301369863	0.0058708414872798	0.0117416829745596	0.1585127201565557	0.334637964774951	0.0117416829745596	0.1937377690802348
bm	pDC	Myeloid	150.0	152.0	150.0	181.0	130.0	125.0	888.0	primary	9.0	0.0	5.51203492157567	0.300753771850372	0.228640500930075	0.195656636509486	0.304347826086957	5.11847248165105	0.572427572427572	0.3538746869636024	0.5666666666666667	9589.0	0.2556053811659192	0.0	292.0	0.1	0.212212677037381		6.81580129943993	14.8158012994399	0.185053998262149	0.216666666666667	not rhythmic	9.3756398546245	4.66508954158537	3.20700455293291	2.48768617886943	2.08714217486915	0.3493150684931507	0.0171232876712328	0.0034246575342465	0.0102739726027397	0.0102739726027397	0.4315068493150685	0.0136986301369863	0.1643835616438356
cochlea	B Cell (Mature)	Lymphoid	1607.0	105.0	2205.0	1788.0	3872.0	470.0	10047.0	primary	12.0	0.0	4.71502396082492	0.339646111623946	0.610961326543674	-0.252465145493379	0.7936031984008	5.74279522388699	0.573426573426573			10318.0	0.3076177553789494	0.0	65.0	0.266666666666667	1.0	169.0	16.767220465831	0.767220465830992	0.450648867541315	0.466666666666667	not rhythmic	10.3531618629683	5.18822517711375	3.68249884241609	3.12225029767899	2.92235143365989	0.123076923076923	0.1538461538461538	0.0	0.0	0.0	0.3076923076923077	0.0153846153846153	0.4
cochlea	B Cell (Naïve)	Lymphoid	206.0	96.0	491.0	490.0	961.0	232.0	2476.0	primary	5.0	1.0	4.22957364337293	0.417654769091534	0.650353281056692	-0.643103616802014	0.875062468765617	5.67532549034743	0.45954045954046			7967.0	0.2792770176980043	0.0	122.0	0.233333333333333	0.384968046679633	180.0	17.0979705083008	1.09797050830084	0.103946103291492	0.133333333333333	supported	14.3084019370741	8.05847281199793	5.10666915061503	3.91050256098772	3.37167062900507	0.2377049180327868	0.0081967213114754	0.0081967213114754	0.040983606557377	0.0	0.2540983606557377	0.0	0.4508196721311475
cochlea	B Cell (Transitional)	Lymphoid	1317.0	943.0	1616.0	1262.0	2365.0	787.0	8290.0	primary	11.0	3.0	1.98496115686796	0.460838133742272	0.378672815332247	0.0182907343893089	0.484757621189405	5.98423645591363	0.791208791208791	0.1473843880789224	0.85	11332.0	0.486233674549947	0.0	0.0	1.0	1.0	337.0	15.4750347502817	23.4750347502817	0.788847537863116	0.766666666666667	not rhythmic	13.8371142635237	4.67801799246545	3.17648407058795	2.75739111638192	2.84033414690345
cochlea	Cycling Cell	Cycling	7.0	148.0	18.0	6.0	10.0	18.0	207.0																				6.83810348261838	14.8381034826184	0.459969681743692	0.566666666666667	not rhythmic
cochlea	Cycling Cell (Stromal)	Cycling	20.0	164.0	25.0	67.0	29.0	71.0	376.0	primary	8.0	2.0	1.98298188950698	0.75980985942471	0.754697360485205	0.559623982599501	0.0759620189905048	5.55853237776119	0.37962037962038			4632.0	0.5513816925734024	0.0	281.0	0.0166666666666667	0.0196031123710718	26.0	6.20734784042618	14.2073478404262	0.68890917346522	0.75	not rhythmic	23.2016189718702	12.3240758362411	10.6255986456059	9.81124703548427	11.006260761584	0.2170818505338078	0.0355871886120996	0.0	0.0142348754448398	0.0747330960854092	0.1174377224199288	0.0	0.5409252669039146
cochlea	Endothelial Cell	Endothelial	186.0	218.0	92.0	94.0	84.0	175.0	849.0	primary	12.0	4.0	-0.601344798599044	0.960694463665382	0.760047925441939	0.72015350403523	0.0019990004997501	2.30528897073017	0.0009990009990009	0.8834823181027025	0.0166666666666666	8326.0	0.2839298582752823	0.0	2.0	0.183333333333333	0.64406779661017	123.0	3.79348146810208	11.7934814681021	0.217952421536206	0.25	supported	12.8402267702104	7.27841485399713	5.40764527876856	4.26881982353484	3.74575291441147	0.0	0.0	0.0	0.0	0.0	1.0	0.0	0.0
cochlea	Epithelial Cell (Non-sensory)	Epithelial	272.0	385.0	248.0	310.0	138.0	303.0	1656.0	primary	14.0	2.0	-1.02001894260765	0.6314750473866	0.496835756122937	0.377388841705623	0.0939530234882559	4.81662434070163	0.03996003996004	0.7550562402486517	0.1	11334.0	0.2927474854420328	0.0	0.0	1.0	1.0	115.0	5.33698660737074	13.3369866073707	0.513184142985707	0.6	not rhythmic	26.7344553971556	9.66106341814741	6.40531034068005	5.22109816922699	5.3647363056263
cochlea	Erythroblast	Erythroid	114.0	175.0	231.0	97.0	190.0	53.0	860.0	primary	8.0	0.0	4.29860668931362	0.568620472509124	0.489445333305722	-0.0163728281384958	0.530734632683658	6.07686743945074	0.898101898101898			8476.0	0.232420953279849	0.0	1.0	0.366666666666667	1.0	128.0	9.16686199476101	17.166861994761	0.231951724930636	0.266666666666667	not rhythmic	10.7618253781632	5.6836102153599	4.22166034084224	3.51349616481738	3.39908444605494	0.0	0.0	0.0	0.0	0.0	1.0	0.0	0.0
cochlea	Fibrocyte (Cochlear)	Stromal	476.0	797.0	494.0	694.0	441.0	505.0	3407.0	primary	14.0	4.0	0.611792711674644	0.788291018589277	0.727693023380166	0.61456385446412	0.0089955022488755	3.5669391298616	0.0009990009990009	0.945317566154583	0.0166666666666666	11336.0	0.3779110797459422	0.0	0.0	1.0	1.0	222.0	6.67375887187796	14.673758871878	0.612272303362747	0.633333333333333	not rhythmic	18.8642780592564	7.13085145907415	4.86370707244298	4.04038850087756	4.58445779293392
cochlea	Fibrocyte (Spiral Ligament)	Stromal	570.0	454.0	158.0	473.0	422.0	477.0	2554.0	primary	13.0	3.0	-0.679604129400289	0.886253085484378	0.842594246408048	0.615354577636699	0.0089955022488755	3.04073890068739	0.0009990009990009	0.9463714312076652	0.0166666666666666	11550.0	0.3387012987012987	0.0	9.0	0.216666666666667	0.986817325800377	253.0	1.58941276500468	9.58941276500468	0.306556732712168	0.333333333333333	not rhythmic	13.5388354420684	5.78151171904651	3.98060228454448	3.26560965734256	3.15781720916741	0.1111111111111111	0.0	0.1111111111111111	0.0	0.1111111111111111	0.5555555555555556	0.1111111111111111	0.0
cochlea	Granulocyte-Monocyte Progenitor	Myeloid	560.0	580.0	393.0	373.0	361.0	288.0	2555.0	primary	11.0	4.0	3.65844357759492	0.644366299889892	0.506304509120463	0.321937304849631	0.154422788605697	5.76041504173008	0.578421578421578	0.5049895270825252	0.3666666666666666	10353.0	0.5073891625615763	0.0	179.0	0.133333333333333	0.383865164283685	348.0	5.79279585688264	13.7927958568826	0.0957327443328332	0.0333333333333333	supported	10.8569966721564	4.65187443840609	3.56359030695953	3.24355163321955	3.47437038928992	0.1787709497206704	0.0279329608938547	0.0	0.0	0.0446927374301676	0.6256983240223464	0.0055865921787709	0.1173184357541899
cochlea	HSC / MPP	Progenitor	372.0	275.0	423.0	558.0	537.0	357.0	2522.0	primary	10.0	1.0	3.55969969497228	0.266793754725998	0.386786573733085	0.213163231783313	0.273863068465767	6.28311216253922	0.981018981018981	0.6089144843483877	0.25	10923.0	0.4279959718026183	0.0	1.0	0.416666666666667	1.0	291.0	17.7427287093645	1.74272870936449	0.441495967521958	0.5	not rhythmic	11.4698393169868	5.02783135113149	3.60933119677804	3.01680978427011	2.8012122476787	0.0	0.0	0.0	0.0	0.0	1.0	0.0	0.0
cochlea	Hair Cell (Outer/Inner)	Sensory	191.0	265.0	192.0	353.0	162.0	249.0	1412.0	primary	12.0	2.0	2.62101104478341	0.655070522737805	0.406882233540619	0.182214761770324	0.27336331834083	4.8071736845938	0.032967032967033	0.7440110689282485	0.0333333333333333	10195.0	0.2980872976949484	0.0	12.0	0.183333333333333	1.0	141.0	6.03185609496862	14.0318560949686	0.936734476734945	0.933333333333333	not rhythmic	10.8950375622157	5.91720812546199	4.42649847475211	3.61949401040669	3.53751635746426	0.25	0.0833333333333333	0.0	0.0	0.0	0.3333333333333333	0.0	0.3333333333333333
cochlea	Interdental Cell	Stromal	165.0	174.0	183.0	450.0	156.0	222.0	1350.0	primary	14.0	2.0	1.12604382484181	0.791205324585599	0.607905183662719	0.620721174159016	0.009495252373813	2.95809726889666	0.0009990009990009	0.8379894679244748	0.0166666666666666	9859.0	0.4011563038847753	0.0	1.0	0.45	1.0	268.0	15.5161270811342	23.5161270811342	0.861379604389809	0.866666666666667	not rhythmic	13.1730823492473	6.74102861431957	4.74653090543128	3.8196408750375	3.52931533753951	1.0	0.0	0.0	0.0	0.0	0.0	0.0	0.0
cochlea	Macrophage	Myeloid	753.0	496.0	541.0	846.0	738.0	454.0	3828.0	primary	13.0	3.0	2.29407776852105	0.722324947198437	0.493387801463866	0.407484027903814	0.0814592703648176	5.31532756280585	0.184815184815185	0.3224673942890246	0.6333333333333333	10358.0	0.4276887430005792	0.0	0.0	1.0	1.0	261.0	2.5901791331451	10.5901791331451	0.964299402160628	0.966666666666667	not rhythmic	16.2602939411716	6.67060058351972	4.5592922349169	3.757883866542	4.02363992395669
cochlea	Mast Cell	Myeloid	158.0	212.0	173.0	156.0	213.0	108.0	1020.0	primary	10.0	1.0	1.56212259669245	0.726365266420634	0.423329837212482	0.435771958491393	0.107946026986507	5.27098244918265	0.170829170829171			8041.0	0.360029847033951	0.0	0.0	1.0	1.0	195.0	7.17310037304835	15.1731003730484	0.412002630604165	0.3	not rhythmic	16.2787594108189	8.46574014644153	5.72496951419677	4.44112689127623	4.23479199461824
cochlea	Monocyte (Classical)	Myeloid	1394.0	1177.0	1391.0	1051.0	1038.0	684.0	6735.0	primary	11.0	2.0	1.28181637103967	0.316802122502765	0.304426003362245	-0.194045027653358	0.733633183408296	4.86326054958808	0.045954045954046	0.2279252393257003	0.75	11666.0	0.5534030516029487	0.0	0.0	1.0	1.0	502.0	7.02596007171012	15.0259600717101	7.57936119176612e-06	0.0166666666666667	supported	18.2643844772315	4.94572735143477	3.48075192760659	3.15686451227547	3.43047002912909
cochlea	Monocyte (Non-classical)	Myeloid	717.0	374.0	1442.0	1033.0	1413.0	627.0	5606.0	primary	9.0	0.0	-1.75218473022829	0.332738042952581	0.473189552311202	0.329503597058311	0.194902548725637	5.77448602393519	0.616383616383616	0.0300446864185267	0.9833333333333332	9997.0	0.4778433530059017	0.0	506.0	0.0666666666666667	0.172372211428954	306.0	15.1710762619104	23.1710762619104	0.419613577251146	0.4	not rhythmic	11.965159566526	5.15610079067411	3.64723864866969	3.14317202318087	3.14204908335333	0.1620553359683794	0.0454545454545454	0.0	0.0039525691699604	0.1620553359683794	0.4762845849802372	0.0059288537549407	0.1442687747035573
cochlea	NK Cell	Lymphoid	557.0	38.0	613.0	1165.0	877.0	268.0	3518.0	primary	7.0	0.0	9.58957523366198	0.595677392003459	0.62197589207553	-0.831880826698888	0.985007496251874	5.85145872050677	0.68031968031968			9186.0	0.274112780317875	0.0	0.0	1.0	1.0	98.0	16.298609920886	0.298609920885951	0.259895581208813	0.25	not rhythmic	12.9179196887217	9.42033109641302	6.13147195648297	4.75363645829468	4.14331568724354
cochlea	Neutrophil (Activated)	Myeloid	959.0	1472.0	947.0	958.0	1435.0	1034.0	6805.0	primary	9.0	2.0	0.455862063022875	0.613839213308215	0.709544017741608	0.586266194912616	0.0489755122438781	5.10276931429774	0.112887112887113	0.1342638919438805	0.9166666666666666	8953.0	0.4658773595442869	0.0	0.0	1.0	1.0	347.0	4.44068363483058	12.4406836348306	0.659294757223479	0.616666666666667	not rhythmic	24.835255930957	8.89095173388436	5.19696041172905	4.10047592966566	4.85892646648375
cochlea	Neutrophil (Aged)	Myeloid	128.0	129.0	514.0	419.0	1661.0	254.0	3105.0	primary	4.0	0.0	0.118921817315916	0.522042714313399	0.530015398356712	0.0647805008900551	0.208395802098951	5.18864870194554	0.118881118881119			6398.0	0.4232572678962175	0.0	195.0	0.166666666666667	0.452238157322903	231.0	17.852815056559	1.85281505655903	0.285823681725253	0.183333333333333	supported	16.5575934906317	9.67691248227161	6.47475179560313	5.08653302765383	4.98746059435607	0.2102564102564102	0.0153846153846153	0.0	0.0	0.082051282051282	0.3282051282051282	0.0051282051282051	0.358974358974359
cochlea	Neutrophil (Band)	Myeloid	1320.0	1278.0	963.0	635.0	647.0	798.0	5641.0	primary	10.0	3.0	3.67360564475091	0.599163141105986	0.57890972833106	0.445733332210509	0.0889555222388806	5.31284859464568	0.204795204795205	0.6106146028544837	0.1	10223.0	0.501907463562555	0.0	178.0	0.15	0.430394210626547	344.0	5.16737498997315	13.1673749899732	0.0349078689249085	0.0666666666666667	robust	17.9672873504222	5.44592076371242	3.51602248981463	3.0193507115005	3.33400780086333	0.1797752808988764	0.0224719101123595	0.0	0.0	0.0337078651685393	0.5393258426966292	0.0	0.2247191011235955
cochlea	Neutrophil (Mature)	Myeloid	923.0	1158.0	1357.0	763.0	908.0	311.0	5420.0	primary	8.0	2.0	3.48896001248759	0.46268349400334	0.556605998635556	0.169118139510933	0.36231884057971	6.28135640414664	0.987012987012987	0.2250673071398714	0.7666666666666667	8317.0	0.4231092942166646	0.0	110.0	0.233333333333333	0.787211093990755	227.0	8.55169422734993	16.5516942273499	0.0448044076708204	0.0666666666666667	supported	12.9317989957197	6.22959365953831	4.19209154844842	3.44950116489821	3.21882260405181	0.1727272727272727	0.0636363636363636	0.0	0.0	0.0272727272727272	0.3545454545454545	0.009090909090909	0.3727272727272727
cochlea	Oligodendrocyte	Glia	49.0	25.0	13.0	54.0	55.0	99.0	295.0	flagged	6.0	0.0	4.31145483288733	0.613978171060136	0.603924356739975	0.0446058208154027	0.47776111944028	5.38608472671797	0.216783216783217			6698.0	0.2696327261869214	0.0	15.0	0.25	0.924293785310734	83.0	22.736704641183	6.73670464118302	0.270424633493721	0.133333333333333	supported	14.0137027477522	8.23727925497737	5.31725127380561	4.03473239100409	3.184796279032	0.3333333333333333	0.0	0.0	0.0	0.0	0.0	0.0	0.6666666666666666
cochlea	Osteoblast	Bone	245.0	245.0	66.0	123.0	133.0	146.0	958.0	primary	12.0	6.0	0.599676582890894	0.887981913629963	1.03479998953382	0.500541185889449	0.0539730134932534	2.61871675035814	0.0009990009990009	0.9025804962750216	0.0166666666666666	9055.0	0.2262838210933185	1.0	2.0	0.166666666666667	1.0	94.0	3.88896932910139	11.8889693291014	0.183376430208495	0.25	supported	17.5858637153225	8.88769866707155	5.94040988071815	4.80074157660763	5.00947843876573	0.0	0.0	0.6666666666666666	0.0	0.0	0.0	0.0	0.3333333333333333
cochlea	Osteoprogenitor	Stromal	1090.0	374.0	564.0	1052.0	820.0	1034.0	4934.0	primary	14.0	9.0	0.416001232509329	0.891688372942868	0.661083011048146	0.624310679826655	0.0114942528735632	4.13995694674401	0.0009990009990009	0.8431699466954108	0.0166666666666666	12001.0	0.4368802599783351	9.0	238.0	0.0166666666666667	0.107527619570438	276.0	22.8950927640581	6.89509276405812	0.366331553625545	0.333333333333333	not rhythmic	9.09466367394928	4.53449209967387	3.30111504185852	2.7752076842262	2.62446985396603	0.2753036437246963	0.0526315789473684	0.0404858299595141	0.020242914979757	0.020242914979757	0.3279352226720647	0.0040485829959514	0.2591093117408907
cochlea	Pre-B Cell	Lymphoid	1460.0	175.0	2106.0	1855.0	2985.0	1011.0	9592.0	primary	9.0	1.0	-11.6047080119794	0.127396571380701	0.414650770505693	-0.430036338496651	0.872063968015992	6.28587995557219	0.982017982017982			10115.0	0.3251606524962926	0.0	127.0	0.283333333333333	1.0	174.0	17.4345370700975	1.43453707009746	0.317776063538566	0.283333333333333	not rhythmic	11.5544510902301	5.13387421929408	3.52000652871766	2.87114257509655	2.6154785027155	0.1653543307086614	0.1968503937007874	0.0	0.0	0.0236220472440944	0.2598425196850393	0.0157480314960629	0.3385826771653543
cochlea	Pro-B Cell (Cycling)	Lymphoid	419.0	121.0	568.0	792.0	736.0	206.0	2842.0	primary	8.0	0.0	7.57509518667153	0.386531058274135	0.514555561968297	0.0603324179686735	0.43528235882059	5.6589154149636	0.502497502497502			9095.0	0.2967564595931831	0.0	56.0	0.233333333333333	1.0	157.0	15.6429766756696	23.6429766756696	0.172431645773226	0.2	supported	9.78903843834261	5.54623647407645	3.93467870400813	3.16673012893998	2.76062330571077	0.2678571428571428	0.0357142857142857	0.0	0.0	0.0178571428571428	0.3214285714285714	0.0178571428571428	0.3392857142857143
cochlea	SV Intermediate Cell (Functional)	Epithelial	189.0	700.0	157.0	166.0	168.0	84.0	1464.0	primary	10.0	1.0	3.38301059586947	0.837455987903951	0.6977741283798	0.676123643284512	0.0194902548725637	4.32198689220896	0.011988011988012	0.923270850041474	0.0333333333333333	8153.0	0.2015209125475284	0.0	0.0	1.0	1.0	74.0	7.01779010245393	15.0177901024539	0.403730736181192	0.133333333333333	not rhythmic	15.6305756913804	8.70759147643061	6.43329094897177	5.18239048081777	5.32273624968056
cochlea	SV Intermediate Cell (Pigmented)	Epithelial	2192.0	1057.0	786.0	1633.0	1207.0	1277.0	8152.0	primary	13.0	7.0	1.62448931167349	0.884167836068278	0.676324138596172	0.681621893001644	0.0074962518740629	3.48098936025915	0.0009990009990009	0.8155258663030612	0.0166666666666666	11700.0	0.4095726495726496	0.0	18.0	0.283333333333333	1.0	295.0	1.76594734177462	9.76594734177462	0.323373159812368	0.366666666666667	not rhythmic	12.8193293751933	4.35429702935204	3.04417886241332	2.65688017693237	2.76004958895477	0.1111111111111111	0.0	0.1111111111111111	0.0	0.0	0.5555555555555556	0.0	0.2222222222222222
cochlea	SV Marginal Cell	Epithelial	403.0	318.0	328.0	339.0	273.0	320.0	1981.0	primary	12.0	4.0	-2.05268886108758	0.659901087121727	0.568674244408964	0.47840463983511	0.0514742628685657	4.82742957746863	0.044955044955045	0.9445810103478964	0.0166666666666666	8631.0	0.3006604101494612	0.0	3.0	0.166666666666667	0.491525423728814	120.0	4.09668013996459	12.0966801399646	0.283012793503089	0.3	not rhythmic	12.2789280805371	6.46848908646977	4.59688816111095	3.71272318073604	3.82876512014914	0.0	0.0	0.3333333333333333	0.0	0.0	0.3333333333333333	0.0	0.3333333333333333
cochlea	Schwann Cell	Glia	357.0	170.0	123.0	128.0	178.0	332.0	1288.0	primary	12.0	2.0	2.0889861517631	0.582405372782466	0.562712431402295	0.489432822299556	0.0549725137431284	4.90411312405402	0.0649350649350649			7234.0	0.1813657727398396	0.0	2.0	0.5	1.0	91.0	1.24635941745949	9.24635941745949	0.0886016794242313	0.116666666666667	robust	14.1238097474862	8.06663211118014	5.86553636040724	4.56508904881635	4.34906811552353	0.0	0.0	0.0	0.0	0.0	0.5	0.0	0.5
cochlea	Spiral Ganglion Neuron	Neuronal	234.0	197.0	39.0	233.0	241.0	254.0	1198.0	primary	13.0	3.0	0.578022956611572	0.338551893365682	0.388102010251544	0.0920411835628213	0.380809595202399	5.56173607103068	0.386613386613387	0.5281945201472096	0.3166666666666666	11353.0	0.4508940368184621	0.0	67.0	0.116666666666667	0.258537819377688	279.0	0.0489692492565511	8.04896924925655	0.322206727686286	0.333333333333333	not rhythmic	13.7769718103206	5.16932000363565	3.67074140861897	3.10949725793213	2.93183933352363	0.2537313432835821	0.0	0.0	0.0	0.0	0.5522388059701493	0.0	0.1940298507462686
cochlea	T Cell (CD3+)	Lymphoid	258.0	139.0	228.0	365.0	261.0	230.0	1481.0	primary	8.0	2.0	3.45724227314246	0.648482833781856	0.531378348200771	0.0381158261489085	0.450774612693653	5.71428754751943	0.527472527472528	0.2266727677165149	0.7166666666666667	8499.0	0.4178138604541711	0.0	237.0	0.116666666666667	0.335192734034184	219.0	19.480763573483	3.48076357348296	0.744422817322436	0.65	not rhythmic	20.6236047661013	10.5043896638169	7.16810763291171	5.43932626608906	5.00128660406191	0.2067510548523206	0.050632911392405	0.0042194092827004	0.0548523206751054	0.0	0.2278481012658227	0.0	0.4556962025316455
cochlea	pDC	Myeloid	331.0	107.0	416.0	428.0	425.0	147.0	1854.0	primary	7.0	0.0	2.71170171372465	0.328708124659785	0.765947112537829	0.233757272086316	0.316341829085457	6.23615146985995	0.963036963036963			9328.0	0.2909519725557461	0.0	1.0	0.583333333333333	1.0	169.0	14.7264549844283	22.7264549844283	0.440875922895413	0.466666666666667	not rhythmic	12.2794231746345	6.23992779059324	4.20244378051355	3.37734432283438	2.91962553736793	0.0	0.0	0.0	0.0	0.0	1.0	0.0	0.0
