## Supplementary Tables 1-20 for "An anatomical and day–night atlas links cochlear immunity to adjacent bone marrow": Supplementary_Table_05_composition_rhythms.csv

tissue	cell_type	n_cells_total	mean_pct	mesor_pct	amplitude_pct	rel_amplitude	ptt_ratio	peak_zt	peak_clock	trough_zt	peak_ci_halfwidth_h	phase_determinate	F	p_ols	q_BH	p_perm	loto_phase_sd_h	loto_min_amp_ratio	loto_max_p	boot_amp_lo	boot_amp_hi	boot_peak_zt_lo	boot_peak_zt_hi	boot_peak_halfwidth_h	boot_frac_p05	n_models	n_models_p05	core_supporting	verdict	immune	sensitivity_marrow_adjusted_prob_fc_gt_1p5	sensitivity_marrow_adjusted_peak_zt	r_with_sample_pattern_pc1
bm	B Cell (Mature)	1483	3.39678121572992	3.3967812157299213	1.1519673525469625	0.3391349867375607	2.0263366343555704	0.902392225616926	8.902392226	12.902392225616923	5.918277899169341	False	2.109425601949978	0.2679043385728211	0.529102602066383	0.2166666666666666	1.2762051951626134	0.5538009778383294	0.4922560201936983	0.9122647302981516	1.390094238078305	0.088653581	1.685730528	0.7985384734402263	0.0	8	1	1	not rhythmic
bm	B Cell (Naïve)	5180	11.578178576989368	11.578178576989371	4.139735614971323	0.3575463608065856	2.1130650960448345	20.537011048266947	4.537011048	8.537011048266947	0.4631470902698432	True	344.4427444852446	0.0002855160645471	0.0091365140655074	0.0166666666666666	0.0613777084624798	0.9616086802268105	0.0041378624110811	3.7465204475020775	4.563593877204239	20.135464275	20.914815094	0.3896754091066807	1.0	8	8	5	robust
bm	B Cell (Transitional)	2248	4.998815399784475	4.998815399784476	1.2132887828758951	0.2427152606852027	1.6410145301615748	12.842790964901576	20.842790965	0.8427909649015746	1.835827974727099	True	21.92254417988858	0.0162063714379988	0.1728679620053213	0.0666666666666666	0.349926249987008	0.8519412086513328	0.0929315099418229	0.9345249324908508	1.4930208078127103	11.941223915	13.786155514	0.9224657997958952	0.76	8	6	3	supported
bm	Cycling Cell	2555	5.839534409532832	5.839534409532835	1.979680928431491	0.3390134879931063	2.0257803505363228	8.009877227698494	16.009877228	20.009877227698496	3.726900788876302	False	5.319358455682463	0.1031624409087607	0.4336649100089078	0.1666666666666666	0.6725669158777801	0.7797371002310517	0.3351334832856776	1.6753320220531982	2.3088162595653285	7.415152883	8.620404881	0.6026259990839783	0.021	7	2	2	supported
bm	Cycling Cell (Stromal)	75	0.1706116409911597	0.1706116409911598	0.1966942670763687	1.1528771772763171		9.56083728325688	17.560837283	21.56083728325688	4.8811132723518345	False	3.1011098369584564	0.1861414048856378	0.4339824136738531	0.2	0.9135228698691484	0.5683025498870424	0.3809851482818095	0.1363010613223484	0.260717666383123	8.661956356	10.42348611	0.8807648770081684	0.004	7	3	3	supported
bm	Endothelial Cell	64	0.1500227426795569	0.150022742679557	0.0764140158879564	0.5093495460963138	3.076221644324814	2.988524545655718	10.988524546	14.988524545655718	5.4959517043895465	False	2.446071262781797	0.2343632449859642	0.4999749226367236	0.3	1.1789577263690745	0.8690003236508937	0.3773503177893685	0.0331471240667172	0.1351344819787452	0.113599281	5.711581099	2.798990909023978	0.068	7	1	1	not rhythmic
bm	Epithelial Cell (Non-sensory)	111	0.2530907512352566	0.2530907512352567	0.0706364983575225	0.2790955339646665	1.7742927034411995	8.075033271482692	16.075033271	20.07503327148269	10.395419964860183	False	0.6837082850942687	0.5693049446135017	0.7590732594846689	0.5333333333333333	2.483316154896132	0.7484026793858226	0.7585416078152462	0.0176249953582218	0.1441973567768247	2.847723529	11.537798368	4.345037419786835	0.0065	7	0	0	not rhythmic
bm	Erythroblast	786	1.78041030794271	1.7804103079427098	0.4870320766069377	0.2735504700428917	1.7531162421126294	8.967430558802105	16.967430559	20.967430558802107	3.440444211908093	False	6.242030420553042	0.0852814505033733	0.4336649100089078	0.1	0.6510198013324905	0.6992225517423031	0.2517767768886715	0.3187598846775578	0.6615591774061994	7.602410577	10.442072357	1.419830890013479	0.183	7	1	1	not rhythmic
bm	Fibrocyte (Cochlear)	114	0.254842722763205	0.2548427227632051	0.0256806917180855	0.1007707476973849	1.2241269341257437	16.09891690288947	0.0989169029999992	4.098916902889471	12.0	False	0.0490219975044058	0.9529069858678706	0.96264360765996	0.8833333333333333	6.522883858597222	1.087014410849045	0.970693614635241	0.0096784626878355	0.1027947839686555	7.393622389	1.6487947970000008	9.127586204058966	0.0	7	0	0	not rhythmic
bm	Fibrocyte (Spiral Ligament)	50	0.1166274892924496	0.1166274892924496	0.0970760733493598	0.8323601402919378	10.930336875030296	0.7456760857993364	8.745676086	12.745676085799335	4.016642974627128	False	4.579609628591818	0.1225528308188997	0.4336649100089078	0.1833333333333333	0.840878756013494	0.8264858349429838	0.3565121848515432	0.0505961315751781	0.1532367413025194	22.883586563	2.30086207	1.708637753517627	0.08	5	1	1	not rhythmic
bm	Granulocyte-Monocyte Progenitor	990	2.2056750815139248	2.205675081513925	0.4321561374318937	0.1959291924063772	1.4873431308686431	12.499442885120809	20.499442885	0.499442885120807	3.86351570720884	False	4.9498217129881725	0.1121541436417136	0.4336649100089078	0.1833333333333333	0.7438910470176451	0.8573921863667313	0.3445231154454913	0.2511254439818557	0.6379646340177231	10.743860122	14.201821788	1.728980832864933	0.1615	8	2	2	supported
bm	HSC / MPP	1474	3.2694480089218154	3.2694480089218163	1.0128677849280714	0.3097977952743436	1.897701552250136	12.288032630014538	20.28803263	0.2880326300145377	4.38911574037138	False	3.835313368923617	0.149072312815562	0.4336649100089078	0.0666666666666666	0.792909408671202	0.5724000564312358	0.3003150957035063	0.7860983110366823	1.2545633378581815	11.450696192	13.144874298	0.8470890531000078	0.0245	7	3	2	supported
bm	Interdental Cell	46	0.1041140395662463	0.1041140395662464	0.0237844301424842	0.2284459448655868	1.592170939535245	1.680128598498695	9.680128598	13.680128598498694	12.0	False	0.0632495464006075	0.9399276415183672	0.96264360765996	0.9333333333333332	4.6168605724824845	0.4249992912460623	0.9933414450593966	0.0058881893752553	0.0774331582332077	19.441810553	11.428392973	7.99329120980066	0.0	5	0	0	not rhythmic
bm	Macrophage	395	0.8805254290883567	0.8805254290883568	0.1766118781018909	0.2005755566704578	1.501799909532603	19.65563148039247	3.65563148	7.655631480392467	12.0	False	0.4402197580452824	0.6797676680385015	0.7768773349011446	0.65	2.5151022457969523	0.7777131330410727	0.8988996721247562	0.0738896731059479	0.306016202873947	16.966332449	22.921495926	2.9775817381953127	0.0	8	1	1	not rhythmic
bm	Mast Cell	596	1.3311008818044607	1.3311008818044607	0.1327582258890565	0.0997356606879318	1.2215697242082124	14.031228949603364	22.03122895	2.0312289496033635	9.906914041782164	False	0.7527974359893174	0.5433174751622964	0.7590732594846689	0.5	1.6951716114867372	0.4806501240146964	0.9030344511007607	0.0320428261961435	0.2951446289293574	7.971908415	20.317439835	6.17276571013036	0.0135	7	0	1	not rhythmic
bm	Monocyte (Classical)	2917	6.515661511983016	6.515661511983018	1.209014536448877	0.1855551480422005	1.4556604356848832	12.676566583237568	20.676566583	0.676566583237566	1.5287131123807456	True	31.61571001030558	0.0096401941885947	0.1542431070175157	0.0333333333333333	0.2731030636745576	0.9083038245862904	0.0634503689548123	0.8965338433063612	1.542810981920632	11.622783357	13.718566957	1.0478918003043505	0.789	10	3	1	fragile
bm	Monocyte (Non-classical)	2243	5.06934302505108	5.069343025051084	0.4929925102761869	0.0972497832243694	1.2154522511702477	22.757877911622007	6.757877912000001	10.757877911622003	7.487283187541699	False	1.3179726613393974	0.3883575256341728	0.643595289574882	0.3666666666666666	0.9871081396688176	0.2103797413538992	0.8675172049609502	0.2412049549491454	0.8005731248933913	20.363984035	1.1296874059999986	2.382851685830133	0.012	9	0	0	not rhythmic
bm	NK Cell	909	2.0496247430821284	2.049624743082129	0.1217720628703008	0.0594118817511861	1.1263292201942745	0.3223297202357154	8.32232972	12.322329720235714	12.0	False	0.07425757615523	0.9300861997527382	0.96264360765996	0.9333333333333332	4.746198945742819	0.6818426203321772	0.9779560984419984	0.0349151910754992	0.3280213954152028	16.597856911	9.596669254	8.499406171226248	0.0	7	0	0	not rhythmic
bm	Neutrophil (Activated)	4263	9.65168206400197	9.651682064001973	0.7190503925920985	0.0745000081668615	1.160994076335537	5.06428195963652	13.06428196	17.06428195963652	7.679797237658249	False	1.2527240438038545	0.4022470559843012	0.643595289574882	0.3833333333333333	1.4507380927779396	0.5758829948209209	0.7015000183193936	0.3593469888378496	1.1388949021617576	2.965525137	7.185120173	2.10979751833883	0.004	8	0	0	not rhythmic
bm	Neutrophil (Aged)	6722	15.270648162559214	15.270648162559215	1.711676615799434	0.1120893230973748	1.2524788270108107	0.815830784228187	8.815830784	12.815830784228186	9.94864241204427	False	0.7464956452889704	0.5456052203200735	0.7590732594846689	0.5666666666666667	1.965074266112471	0.4583839095971422	0.8092633310125851	1.274788124473493	2.206329347361938	23.730729441	1.851892946	1.0605817523266068	0.0	8	1	1	not rhythmic
bm	Neutrophil (Band)	1441	3.3190349926721745	3.3190349926721767	0.9174604796723004	0.2764238646768972	1.7640491475122075	5.650775071609926	13.650775072	17.650775071609928	6.084595201387156	False	1.995682916435105	0.281085757347766	0.529102602066383	0.3666666666666666	1.180672074845158	0.4716031672834216	0.4971378514443103	0.6697227679645588	1.167839368126552	4.616611941	6.54724027	0.9653141642193592	0.0005	9	0	0	not rhythmic
bm	Neutrophil (Mature)	896	2.1644813635047773	2.1644813635047777	1.8119065204689444	0.8371088571236593	11.278138422285531	4.946547515310931	12.946547515	16.946547515310932	3.561540576623171	False	5.824774645294015	0.0926713494353666	0.4336649100089078	0.1	0.6947007974768467	0.6796436458094833	0.2557866234316598	1.603086193131124	2.025134777163995	4.559984776	5.339261561	0.3896383926602119	0.044	8	6	4	robust
bm	Osteoblast	56	0.1297831307889855	0.1297831307889856	0.0467556860294781	0.3602601181312093	2.126270624488276	3.298434914740557	11.298434915	15.298434914740556	11.742745719210856	False	0.5358159131796963	0.6324542735014514	0.7768773349011446	0.6166666666666667	2.255444472535467	0.0819085468941881	0.9953457404589358	0.0122113201625611	0.098843960742338	21.600258619	7.65962701	5.029684195568061	0.0	5	0	0	not rhythmic
bm	Osteoprogenitor	139	0.3120755506630443	0.3120755506630445	0.0358160891036233	0.1147673665159845	1.259293121773638	11.246166581740582	19.246166582	23.24616658174058	12.0	False	0.4643805974293603	0.6672651372750709	0.7768773349011446	0.8166666666666667	3.7374647270851655	0.4090407801904262	0.8091866016176104	0.0113489529899563	0.1230479457329003	1.14976933	20.331810347	9.591020508522654	0.0205	7	0	0	not rhythmic
bm	Pre-B Cell	4107	9.213523762862929	9.213523762862932	0.3153366627384536	0.0342254137346978	1.070876608727196	14.896861642173745	22.896861642	2.8968616421737465	12.0	False	0.0385592946028779	0.96264360765996	0.96264360765996	0.95	4.386917696028478	0.1559736436002679	0.9996065728001295	0.0737435745144929	0.7420259015595251	8.343347566	20.930300363	6.293476398218657	0.0	8	1	1	not rhythmic
bm	Pro-B Cell (Cycling)	920	2.037818062186368	2.037818062186368	0.6031894576224553	0.2959976991151484	1.8408998059895905	13.50217319832572	21.502173198	1.5021731983257212	4.359836852127184	False	3.886999142837864	0.1469320469525293	0.4336649100089078	0.1166666666666666	0.6383744560128324	0.6599828450642425	0.3368022381698289	0.4368915625261297	0.7857423063877665	12.374618811	14.814511806	1.2199464973992211	0.053	8	1	2	supported
bm	SV Intermediate Cell (Functional)	456	1.0137342679353047	1.013734267935305	0.2864446140636508	0.2825638070290934	1.787704355585952	12.518984055259509	20.518984055	0.5189840552595086	3.2693185631253163	False	6.912584291032052	0.0752909445413248	0.4336649100089078	0.1333333333333333	0.6042977409703076	0.7919276820808607	0.233735037802221	0.1741021551369345	0.4220746197980772	10.675489564	14.382398914	1.8534546749254628	0.2305	7	0	0	not rhythmic
bm	SV Intermediate Cell (Pigmented)	182	0.4062935612707868	0.4062935612707869	0.1279913905872662	0.315021951583334	1.9198015974716585	11.36293499823636	19.362934998	23.36293499823636	7.356523545030858	False	1.3652420688705702	0.3787868643179065	0.643595289574882	0.35	1.0188892984138838	0.193747482031907	0.738839566176641	0.050726598982846	0.2177697847777106	8.859207991	14.098626384	2.619709196560531	0.017	7	0	0	not rhythmic
bm	SV Marginal Cell	35	0.0799711558007294	0.0799711558007294	0.021009773546626	0.2627168925628363	1.7126621779686628	1.768444646061671	9.768444646	13.76844464606167	12.0	False	0.4681250986069332	0.6653617626216665	0.7768773349011446	0.7	2.9608448466014297	0.9470671610584436	0.7549969503225749	0.0056024600187204	0.0662007551163766	16.765969314	11.016951763	9.125491224447876	0.016	5	0	0	not rhythmic
bm	Spiral Ganglion Neuron	24	0.0549917776678663	0.0549917776678663	0.0301470260214797	0.5482097015222643	3.4268325520464016	0.1527488473284729	8.152748847	12.152748847328471	8.468042449190648	False	1.0303597095930082	0.4564187664811089	0.6954952632093089	0.45	1.4786936674855051	0.4366899606440116	0.8503854656546724	0.0066184080199875	0.0679899735998283	19.106856235	6.154473711	5.523808737912118	0.012	5	0	0	not rhythmic
bm	T Cell (CD3+)	1957	4.265919440034562	4.265919440034564	1.9709306441244208	0.4620177834648589	2.7175950031972103	17.481036178317044	1.481036178	5.481036178317044	4.929347505457637	False	3.0407173296245804	0.1898673059823107	0.4339824136738531	0.3	0.9908845283315776	0.7911089202820725	0.4650470149398534	1.733436147253396	2.2111881421221184	16.932026142	18.049479903	0.558726880693581	0.0	7	2	2	supported
bm	pDC	888	2.017033078596325	2.017033078596325	0.3110098804340767	0.1541917600332622	1.3646021704383628	6.815801299439934	14.815801299	18.815801299439933	4.8670033107385375	False	3.119116797463427	0.1850539982621494	0.4339824136738531	0.2166666666666666	0.8972038538323667	0.8522133066685651	0.5064224492304825	0.1359070938819281	0.5129525681523326	4.478652362	9.342214209	2.431780923279554	0.068	7	0	0	not rhythmic
cochlea	B Cell (Mature)	10047	7.710663989061494	7.710663989061494	4.215205192437185	0.5466721411303828	3.4118179830973614	16.76722046583099	0.7672204660000013	4.767220465830992	8.380842989208098	False	1.0519122482093528	0.4506488675413145	0.6191899561934315	0.4666666666666667	1.683523748134128	0.6128979450758547	0.7335702445184202	4.010211716887119	4.4269252218007376	16.583113435	16.946453452	0.1816700085139875	0.0	11	1	1	not rhythmic	True	0.1075	20.396142959594727	0.9114456257481018
cochlea	B Cell (Naïve)	2476	1.9618272000045005	1.9618272000045005	1.2462165109516736	0.6352325581727151	4.48294548981975	17.097970508300843	1.0979705079999995	5.097970508300843	3.738981331638529	False	5.285040592451792	0.1039461032914918	0.606352269200369	0.1333333333333333	0.6530542568740456	0.7262386481369297	0.313569035678145	1.1471130431388703	1.349433877793547	16.745072957	17.457201792	0.3560644172502519	0.0035	11	3	3	supported	True	0.149625	18.10247611999512	0.8495783646375635
cochlea	B Cell (Transitional)	8290	6.936862968531639	6.936862968531642	0.6518487424182916	0.0939688077125547	1.2074295201146727	15.475034750281662	23.47503475	3.4750347502816616	12.0	False	0.2569627049208769	0.7888475378631155	0.8628019945377825	0.7666666666666667	3.300171385035868	0.9174768906469988	0.8843026074495306	0.4620869026191022	0.8518247362576161	14.194470434	16.752789998	1.2791597817738565	0.0	11	0	0	not rhythmic	True	0.0695	7.133946418762207	0.5710104113263017
cochlea	Cycling Cell	207	0.2207289610475404	0.2207289610475405	0.3165771826100431	1.4342349146556208		6.838103482618381	14.838103483	18.83810348261838	8.522139405146394	False	1.0173201640619	0.459969681743692	0.6191899561934315	0.5666666666666667	1.930240279270556	0.0451892788594939	0.9246952533893954	0.2630478525521541	0.3751511742634987	6.535826774	7.108476424	0.2863248252012396	0.0	10	1	1	not rhythmic	False	0.11375	7.342287063598633	-0.7706318908317888
cochlea	Cycling Cell (Stromal)	376	0.3790165500534688	0.379016550053469	0.2383342313723922	0.6288227554674582	4.388261348075869	6.207347840426181	14.20734784	18.20734784042618	12.0	False	0.4230176950379749	0.6889091734652198	0.8037273690427565	0.75	3.614907922118209	0.4686254121035301	0.8742048724084073	0.1806240741858227	0.3002860133989249	5.377048857	6.906681222	0.7648161821655477	0.0	10	0	0	not rhythmic	False	0.1055	11.225663185119627	-0.8202252418659546
cochlea	Endothelial Cell	849	0.8137056779185347	0.8137056779185349	0.4965952368998197	0.6102885236958332	4.1320018054562375	3.7934814681020814	11.793481468	15.79348146810208	5.288492981497068	False	2.6417459859680807	0.2179524215362056	0.6191899561934315	0.25	1.076464181577126	0.7761583975079227	0.4239663028710264	0.4278165651846656	0.5775327053773948	3.135400699	4.410837917	0.6377186094080206	0.0	9	2	2	supported	False			-0.993090910744058
cochlea	Epithelial Cell (Non-sensory)	1656	1.5606218321706855	1.5606218321706862	0.5705609181744685	0.3655984469862689	2.1525774022761763	5.336986607370741	13.336986607	17.33698660737074	9.37779627083711	False	0.8401432328803006	0.5131841429857072	0.6652387038703612	0.6	1.715294467054762	0.5078948943442837	0.8417666747579682	0.4705386312602849	0.6769303917383619	4.608400766	6.074435788	0.7330175111551045	0.0	9	1	1	not rhythmic	False			-0.8817891512793558
cochlea	Erythroblast	860	0.7444149629058843	0.7444149629058844	0.354724044505937	0.4765138560907519	2.820540473267468	9.166861994761009	17.166861995	21.166861994761007	5.465532787910181	False	2.4733746929608307	0.2319517249306363	0.6191899561934315	0.2666666666666666	1.024821818667207	0.7859035015640737	0.5189342688569154	0.2784838704202363	0.4333517122364828	8.489115765	9.962203852	0.7365440433530928	0.0	8	1	1	not rhythmic	False			-0.1727807207196891
cochlea	Fibrocyte (Cochlear)	3407	3.136124555188605	3.136124555188605	0.8938915783935166	0.285030636590822	1.7973226579435924	6.673758871877957	14.673758872	18.67375887187796	11.283587654960009	False	0.5803106044673113	0.6122723033627467	0.7653403792034333	0.6333333333333333	2.961563781189508	0.0913949271050266	0.9921089168034392	0.735079269031239	1.0464305108153296	6.057569277	7.255168547	0.598799634931877	0.0	9	0	0	not rhythmic	False			-0.8060207756579967
cochlea	Fibrocyte (Spiral Ligament)	2554	2.327935290581204	2.327935290581204	0.9469005211967948	0.4067555163702109	2.371291356580214	1.5894127650046797	9.589412765	13.58941276500468	6.408106985373154	False	1.7992661651615445	0.3065567327121679	0.6191899561934315	0.3333333333333333	1.3303698418781178	0.6621808497881153	0.5689145131690796	0.8201076785260865	1.0726914962946914	1.083396742	2.114643474	0.5156233658506684	0.0	9	1	1	not rhythmic	False			-0.8016491238922129
cochlea	Granulocyte-Monocyte Progenitor	2555	2.312624478156495	2.312624478156496	1.052378713895941	0.4550581920393936	2.6701166450869542	5.792795856882639	13.792795857	17.79279585688264	3.6105322618995848	False	5.6677731682178925	0.0957327443328331	0.606352269200369	0.0333333333333333	0.6248588633850407	0.6375171371105577	0.2752488399123509	0.9269715232168272	1.1866941101458426	5.333760199	6.229243935	0.4477418680965189	0.031	9	3	3	supported	True			-0.8647007535061535
cochlea	HSC / MPP	2522	2.177946774715085	2.1779467747150854	0.2877648606414026	0.1321266726910934	1.304483773227115	17.74272870936449	1.7427287090000014	5.7427287093644885	8.244235494748825	False	1.0870615711978957	0.4414959675219579	0.6191899561934315	0.5	1.4952342036760655	0.6893086278812414	0.716254350281049	0.1834282444528314	0.4065722636197919	16.044174634	19.407249353	1.6815373594094027	0.0	8	1	0	not rhythmic	True			0.2807158281068506
cochlea	Hair Cell (Outer/Inner)	1412	1.2959603353859446	1.2959603353859448	0.137539232580487	0.1061291991930656	1.2374598187954198	6.03185609496862	14.031856095	18.03185609496862	12.0	False	0.0668000948437362	0.9367344767349454	0.9642854907565614	0.9333333333333332	6.861001252845451	0.8561443582046208	0.9743577303198964	0.0550684229732011	0.2412765358218729	2.779070216	8.960136727	3.090533255531181	0.0	9	0	0	not rhythmic	False			-0.6152416243099527
cochlea	Interdental Cell	1350	1.2041491612320474	1.2041491612320478	0.2249776045159801	0.1868353288439698	1.459526429200021	15.516127081134153	23.516127081	3.516127081134151	12.0	False	0.156894550129512	0.8613796043898088	0.913584428898282	0.8666666666666667	4.099337688805658	0.5215699265458437	0.9818159992874372	0.1456930884401969	0.3235606712162743	13.966443948	17.318722257	1.6761391546144493	0.0	9	0	0	not rhythmic	False			-0.0513257783247465
cochlea	Macrophage	3828	3.310921094941069	3.3109210949410697	0.1002906308862043	0.0302908550250393	1.0624741040795722	2.5901791331451003	10.590179133	14.5901791331451	12.0	False	0.0367975543305452	0.9642994021606284	0.9642994021606284	0.9666666666666668	6.172105802913222	0.9676593857440888	0.9784767254132284	0.0249654359495921	0.2747792882234776	18.926626746	10.603143206	7.838258229871913	0.0	11	0	0	not rhythmic	True	0.026625	11.650379180908203	-0.1955088726190168
cochlea	Mast Cell	1020	0.9015176020153124	0.9015176020153128	0.2295744689929748	0.2546533406333595	1.6833151727003153	7.173100373048349	15.173100373	19.17310037304835	7.8171210812443634	False	1.2090972768783317	0.4120026306041646	0.6191899561934315	0.3	0.9883680340482072	0.115799803766421	0.8384588782313422	0.1521586320347911	0.3190850900332903	5.87119815	8.403017025	1.2659094373991762	0.0	10	0	0	not rhythmic	True	0.09925	8.472832679748535	-0.7003884970432505
cochlea	Monocyte (Classical)	6735	5.942905722174892	5.942905722174893	1.9943701211832183	0.335588382925474	2.0101821650955016	7.025960071710121	15.025960072	19.02596007171012	0.1378880093498747	True	3885.992133742369	7.579361191766116e-06	0.0002652776417118	0.0166666666666666	0.0194057855358579	0.9841881432848598	0.0004961644226561	1.7859123100642618	2.1997159085702105	6.63768714	7.383364801	0.3728388301289285	1.0	13	7	3	supported	True	0.19175	7.735973834991455	-0.5757662710838928
cochlea	Monocyte (Non-classical)	5606	4.675211821914956	4.6752118219149565	1.3625649341961603	0.2914445347287082	1.822644236092709	15.17107626191035	23.171076262	3.1710762619103505	7.925554605949991	False	1.176239056225751	0.4196135772511463	0.6191899561934315	0.4	1.9022747779872136	0.8558371081481468	0.6269282169022075	1.2073017563188484	1.5336845962186323	14.690263515	15.661256182	0.4854963334817789	0.0	12	1	1	not rhythmic	True	0.053	11.286416053771973	0.7962359729853572
cochlea	NK Cell	3518	2.807099022816644	2.807099022816646	1.7125211953249615	0.6100679674657918	4.129099004772178	16.29860992088595	0.2986099210000006	4.298609920885951	5.817423441284482	False	2.183200226426547	0.2598955812088129	0.6191899561934315	0.25	0.931593795687077	0.6225397317233902	0.6060470640085995	1.5781017021484502	1.849574953659494	16.025327915	16.592107249	0.2833896669722259	0.0	10	1	1	not rhythmic	True	0.11775	18.74394989013672	0.8667379395823349
cochlea	Neutrophil (Activated)	6805	6.149587610492108	6.149587610492109	1.3792969137769813	0.2242909608155994	1.5782863148054185	4.440683634830579	12.440683635	16.440683634830577	12.0	False	0.4801807954958327	0.6592947572234784	0.7957005690628187	0.6166666666666667	2.756552853082592	0.8281072399913494	0.8645770237842818	1.1980493465331543	1.596033372519056	3.813719058	5.013373114	0.5998270281736351	0.0	11	0	0	not rhythmic	True	0.08225	6.34540605545044	-0.8695753937033378
cochlea	Neutrophil (Aged)	3105	2.370774181134735	2.370774181134736	2.019175362687603	0.8516945134441926	12.48567774832389	17.85281505655903	1.8528150570000008	5.852815056559031	6.144522876196213	False	1.9569448647285927	0.2858236817252526	0.6191899561934315	0.1833333333333333	1.0670412773487243	0.405173511890346	0.5140144767591985	1.904101767701092	2.1470145530352527	17.633835442	18.063386607	0.2147755824864911	0.0	11	3	2	supported	True	0.119375	17.53693962097168	0.6271881495702449
cochlea	Neutrophil (Band)	5641	5.201853392717374	5.201853392717377	2.8131050744443145	0.5407889961648433	3.3552963306557464	5.167374989973152	13.16737499	17.16737498997315	2.426989522677236	True	12.543511083163096	0.0349078689249084	0.5227180894929044	0.0666666666666666	0.4149304888277323	0.8026624029217955	0.1547241894608687	2.6306484362857003	2.991033567010769	4.903991995	5.435513572	0.2657607884962507	0.883	12	6	4	robust	True	0.1545	6.1486029624938965	-0.9220277768401124
cochlea	Neutrophil (Mature)	5420	4.747672427889066	4.747672427889068	2.58471272325087	0.5444168195066686	3.389977693720577	8.551694227349932	16.551694227	20.55169422734993	2.666570954712588	True	10.390791543642765	0.0448044076708203	0.5227180894929044	0.0666666666666666	0.4521755682714096	0.8295580991833762	0.1632934552959611	2.397409549662955	2.7677401978232488	8.315320193	8.798330613	0.2415052096547922	0.6675	11	4	3	supported	True	0.1425	8.72083854675293	-0.3141144680751659
cochlea	Oligodendrocyte	295	0.2758098439044799	0.2758098439044799	0.2214358023846002	0.8028567771543687	9.144908717283457	22.736704641183017	6.736704640999999	10.736704641183016	5.950040441335465	False	2.0869646158568496	0.2704246334937208	0.6191899561934315	0.1333333333333333	0.7899576059490672	0.3532608442699956	0.529461516338174	0.1716855563632686	0.275465401511587	22.077354206	23.391771988	0.6572088913331702	0.0	9	3	2	supported	False			-0.3519596509707308
cochlea	Osteoblast	958	0.8905818252648164	0.8905818252648168	0.5382463726826597	0.6043761026928781	4.055306349321474	3.8889693291013856	11.888969329	15.888969329101386	4.845205190831598	False	3.1472451518033244	0.1833764302084946	0.6191899561934315	0.25	1.1264419424618823	0.7513256680756192	0.3734264843019754	0.4598409420027537	0.6191248723147157	3.252394421	4.478821515	0.6132135467958049	0.0	9	2	2	supported	False			-0.9468615496436296
cochlea	Osteoprogenitor	4934	4.38047638705942	4.380476387059421	1.7204669085759972	0.3927579460668964	2.293579532323248	22.89509276405812	6.895092764000001	10.89509276405812	7.188462143224883	False	1.4298251800114052	0.366331553625545	0.6191899561934315	0.3333333333333333	1.0797682775138564	0.4786186020422256	0.8230438157439287	1.5391773187771889	1.902702144267869	22.558237556	23.228516255	0.3351393494172806	0.0	9	1	1	not rhythmic	False			-0.1696173323589816
cochlea	Pre-B Cell	9592	7.722929900397276	7.722929900397277	3.4140940683966297	0.4420723886437198	2.584694428616196	17.434537070097463	1.434537070000001	5.434537070097463	6.551919405164124	False	1.7211464592292984	0.3177760635385655	0.6191899561934315	0.2833333333333333	1.3031109894897153	0.4716795118339612	0.608320872595357	3.2175844661526725	3.605732946245857	17.169438819	17.702922157	0.2667416692629692	0.0	9	0	0	not rhythmic	True			0.9157823826951286
cochlea	Pro-B Cell (Cycling)	2842	2.2923326298530085	2.2923326298530093	1.1252831186452403	0.4908899799229384	2.9284239577474223	15.64297667566964	23.642976676	3.64297667566964	4.7019994553623565	False	3.341871694563877	0.1724316457732258	0.6191899561934315	0.2	0.8253410499492096	0.7934951946800856	0.4931755824268823	1.0023475511257365	1.252137593822998	15.266586811	16.032461613	0.3829374010348235	0.0	9	2	2	supported	True			0.9489646018973084
cochlea	SV Intermediate Cell (Functional)	1464	1.4159397298218133	1.4159397298218137	1.42349994461744	1.0053393620055977		7.017790102453931	15.017790102	19.01779010245393	7.700565948629253	False	1.2459758700371355	0.4037307361811915	0.6191899561934315	0.1333333333333333	0.8386125459976986	0.1059405257065604	0.5790599757135566	1.294589493993412	1.5504169546829425	6.817852244	7.212959032	0.1975533941244953	0.0	9	0	0	not rhythmic	False			-0.7314127778595471
cochlea	SV Intermediate Cell (Pigmented)	8152	7.241025030896945	7.241025030896947	2.486167930593593	0.3433447502232472	2.045738232778848	1.765947341774624	9.765947342	13.765947341774623	6.624044266069817	False	1.68386964811595	0.3233731598123683	0.6191899561934315	0.3666666666666666	1.110752402713041	0.6895817448615196	0.6889791996103594	2.261995494964739	2.709076512838231	1.457920757	2.097784682	0.3199319625821361	0.0	9	1	1	not rhythmic	False			-0.5144938093321609
cochlea	SV Marginal Cell	1981	1.7885521106316635	1.7885521106316644	0.448273129142925	0.2506346482600431	1.6689251048986793	4.096680139964586	12.09668014	16.096680139964587	6.108958221385818	False	1.9797967672499603	0.283012793503089	0.6191899561934315	0.3	1.4157526228874375	0.6963817572183686	0.5052167728212231	0.3430077260501755	0.5602872575550616	3.045771064	5.133149676	1.0436893061320438	0.0	9	0	0	not rhythmic	False			-0.8467010806320237
cochlea	Schwann Cell	1288	1.201335738693853	1.2013357386938537	0.851383782234077	0.7086976228308497	5.8657180879737965	1.2463594174594874	9.246359417	13.246359417459487	3.495373401984334	False	6.047387063516476	0.0886016794242313	0.606352269200369	0.1166666666666666	0.7453465806589953	0.717533750558486	0.222533249286618	0.754163025984532	0.9493562930335488	0.854318674	1.684831332	0.4152563291102109	0.0365	9	6	5	robust	False			-0.6500967384813162
cochlea	Spiral Ganglion Neuron	1198	1.0897890343257342	1.0897890343257344	0.5049331136679139	0.4633310647875275	2.7266923214181955	0.048969249256551	8.048969249	12.048969249256553	6.608991040069039	False	1.6915490464597245	0.3222067276862856	0.6191899561934315	0.3333333333333333	1.0805110759005747	0.5011880996882925	0.7130786273395981	0.4141813313798964	0.5963155660909111	23.399132382	0.70827814	0.6545728786877891	0.0	9	1	1	not rhythmic	False			-0.656004475775558
cochlea	T Cell (CD3+)	1481	1.288373827085599	1.288373827085599	0.1809448041531658	0.140444334050527	1.326783568799796	19.480763573482964	3.480763573000001	7.480763573482964	12.0	False	0.3261851555882608	0.7444228173224359	0.8404773743962985	0.65	2.544508252293515	0.4009657621322883	0.9751822706056374	0.0999126101320261	0.2732878419994383	17.238984333	21.742687346	2.2518515063873434	0.0	10	0	0	not rhythmic	True	0.0645	18.286853790283203	0.1424521637515192
cochlea	pDC	1854	1.52272832901611	1.5227283290161104	0.4460048761766052	0.2928985214747958	1.8284483355506247	14.726454984428306	22.726454984	2.726454984428308	8.235055114071459	False	1.0894866191229426	0.4408759228954125	0.6191899561934315	0.4666666666666667	1.6851270862576777	0.8363351333454101	0.7264448296407436	0.3469761163007549	0.5506951728046572	13.915771884	15.571637718	0.8279329168263306	0.0	10	1	1	not rhythmic	True	0.065875	10.140992164611816	0.9165962781834082
