## Supplementary Tables 1-20 for "An anatomical and day–night atlas links cochlear immunity to adjacent bone marrow": Supplementary_Table_07_flow_cohort_readouts.csv

sample_id	mouse_id	tissue	cohort	zt	trypan_viability_pct	exclusions	cd45_pct_cells	cd45neg_pct_cells	neut_pct_cd45	imm_frac_pct	P1	cd11b_pct_cells_T2	P2	cd11b_pct_cells_T3	S1_pct	S1_med	S2_pct	S2_med	P3	recirc_frac_pct	b220_pct_cells_T6	b220_pct_cells_T7	marrow_content_index	flag_cd11b_T2_T3	flag_b220_T6_T7
M001_CO	M001	cochlea	1	ZT5	85.71		16.754057428214733	83.24594257178526	11.922503725782414	16.013071895424837	1.9091590933442424	13.373702422145328	2.841725853009497	13.270656300849756	30.994152046783626	0.316	48.40764331210191	0.3566						False	False
M001_BM	M001	temporal_bone_marrow	1	ZT5	93.24		85.02301082705966	14.976989172940332	39.52316886205063	9.864411943936624	3.8987281898503614	49.178144231025385	2.953742632743008	48.57158042998751	63.49492302653128	0.7214	83.17539226347678	0.8521	7.581946550959746	26.12477182433157	24.675427905251443	23.406453663964392		False	False
M002_CO	M002	cochlea	1	ZT5	81.72		12.4031007751938	87.59689922480621	17.3828125	16.565656565656564	2.8795770202020194	10.442349528643945	2.681797327521936	10.082009519986237	17.51152073732719	0.1809	25.506072874493928	0.122						False	False
M002_BM	M002	temporal_bone_marrow	1	ZT5	94.08		81.30818683810388	18.691813161896125	32.10629921259842	7.637506547930854	2.4521207046604765	38.7345019238991	3.744082868072287	39.275587180996204	55.81491427391035	0.6204	61.02912239275876	0.46	7.933811217943599	23.942545814759782	26.942991352620904	25.066737853710624		False	False
M003_CO	M003	cochlea	1	ZT5	84.24		16.964061321940186	83.03593867805981	27.703703703703702	11.994609164420485	3.322950983328341	12.884675163195524	2.4447877982886523	14.643815564771897	33.333333333333336	0.3325	33.333333333333336	0.2556						False	False
M003_BM	M003	temporal_bone_marrow	1	ZT5	93.88		94.32599994768096	5.674000052319042	40.50141438793056	5.008861832472837	2.028659886888716	53.68702911296039	4.303831845647231	56.061841032787314	63.092269326683294	0.717	81.15623856567875	0.7835	11.067807046290756	37.88642632930657	27.55556720486475	26.738304285152665		False	False
M004_CO	M004	cochlea	1	ZT5	83.9		25.706371191135734	74.29362880886427	21.875	12.361331220285262	2.704041204437401	16.233079526226735	3.361396929036186	17.685733070348455	36.07594936708861	0.441	37.16475095785441	0.2999						False	False
M004_BM	M004	temporal_bone_marrow	1	ZT5	95.21		87.86824279452783	12.131757205472177	29.56950238829433	9.87100392596747	2.918806741637579	35.90554109334325	3.333617778269606	36.57652413209145	71.24768038423753	0.8801	70.61650992685476	0.5654	14.11617895853719	40.40316274220176	30.69967190375844	29.37332306139256		False	False
M005_CO	M005	cochlea	1	ZT5	78.38	T1 2791 single cells < 3,000; T5 2671 single cells < 3,000									36.39575971731449	0.4516								False	False
M005_BM	M005	temporal_bone_marrow	1	ZT5	94.12		84.70544606908243	15.294553930917568	44.1522296578898						67.09269566412424	0.7922	67.79119318181819	0.5321	8.01210886203383	27.94262564327165	24.28795574821158			False	False
M006_CO	M006	cochlea	1	ZT17	83.24		14.3630849220104	85.6369150779896	9.803921568627452	25.570776255707763	2.5069388485988005	11.671126969967291	0.9948406220495302	10.579561042524006	27.5	0.09059	3.361344537815126	0.07275				8.69637237038264	0.0481634021686236	False	False
M006_BM	M006	temporal_bone_marrow	1	ZT17	94.22		81.41626077182465	18.583739228175347	18.27624745250148	10.954063604240282	2.0019917704153567	27.811440621413126	3.4564878339148177	28.031441141753408	63.45789564318925	0.7215	65.12698142151014	0.5028	19.12035338729872	41.94715888526964	37.11115886745823			False	False
M007_CO	M007	cochlea	1	ZT17	82.65		20.27589227063718	79.72410772936281	11.339092872570196	15.098468271334792	1.7120293396221955	11.461627458542228	1.1248395573093104	11.120014793811256	31.97969543147208	0.2827	25.0	0.2165				13.114486362894006	0.0755914088028699	False	False
M007_BM	M007	temporal_bone_marrow	1	ZT17	93.52		87.78603507271173	12.21396492728828	20.63704741313682	4.645441389290883	0.9586819420574412	33.15393180974601	3.640482224029536	33.004939260445866	59.2316067817701	0.6567	84.40699322727988	0.8886	16.42467102846144	43.54579108321262	33.111276913238115	32.787890094075635		False	False
M008_CO	M008	cochlea	1	ZT17	81.91		26.199946963670115	73.80005303632989	9.7165991902834	10.818713450292398	1.0512110235101924	15.170833748381312	0.720522014995112	14.673073622790458	31.3953488372093	0.2107	10.76923076923077	0.1387						False	False
M008_BM	M008	temporal_bone_marrow	1	ZT17	93.23		89.05356145065588	10.94643854934412	21.60207953628731	6.18863433501934	1.336873711260863	36.1357952429096	6.48101047969805	38.53356610061895	72.37914177077676	0.9287	63.8092493876963	0.4861	14.435915041384252	34.34408142928322	37.4320579771928	36.53733723093276		False	False
M009_CO	M009	cochlea	1	ZT17	84.1		14.966150870406189	85.0338491295938	10.985460420032313	18.42105263157895	2.023637445795426	8.742575691728234	1.2378344048696024	9.780247859971892	38.34586466165413	0.2484	6.741573033707865	0.1107						False	False
M009_BM	M009	temporal_bone_marrow	1	ZT17	94.73		86.69975581271898	13.300244187281027	31.017909076993725	7.362835212735715	2.283797531775241	46.24509075469695	5.382907355662969	45.886538002070665	69.57046574791268	0.8455	58.84008443059604	0.4416	13.185642535565554	36.50901667233753	31.312593223950564			False	False
M010_CO	M010	cochlea	1	ZT17	87.5		16.24195624195624	83.75804375804375	9.19175911251981	17.02127659574468	1.5645547425565631	11.200613732259304	1.1561311426401826	9.818123289876066	38.8235294117647	0.353	17.5	0.1233	16.457006021072687	29.012345679012345	9.213111363871368			False	False
M010_BM	M010	temporal_bone_marrow	1	ZT17	91.31		84.01563629548315	15.984363704516854	25.39915229930845	4.9291652031378055	1.251966177029488	37.0545746388443	4.72031412779015	36.93868854205508	51.28357499405752	0.5663	70.8842559309849	0.5747	14.615710908610993	34.2989398238017	35.801347161338605	38.15662521440823		False	False
M011_CO	M011	cochlea	2	ZT5	80.9		35.932678821879385	64.06732117812062	29.508196721311474	12.544483985765124	3.701651012192987	20.765705556616386	3.165246420700145	21.204167660860573	12.54355400696864	0.276	25.37313432835821	0.2494						False	False
M011_BM	M011	temporal_bone_marrow	2	ZT5	92.14		88.37522441651706	11.624775583482943	34.70259612224778	8.361494641305397	2.9016557151556026	44.35336735503319	3.543541052199915	44.85029623360136	60.53002289135412	0.6745	65.3263613415074	0.4969	8.059981671166023	22.067496723460025	32.278363871923005	32.114551410757684		False	False
M012_CO	M012	cochlea	2	ZT5	82.8		25.43124691966485	74.56875308033514	23.35271317829457	11.402623612512611	2.6628219870305623	18.10281337457652	2.216799397913737	16.8678906405907	14.641744548286605	0.2697	29.655172413793103	0.249	5.10264113387811	11.553030303030305	11.23225017284476	10.349554489376285	0.0870897503790543	False	False
M012_BM	M012	temporal_bone_marrow	2	ZT5	91.96		82.72369610292945	17.27630389707055	37.025611362833	5.8278025275025005	2.1577795148264345	44.93059263214095	5.353754297398884	45.88923932217887	65.04654493376297	0.7581	80.43678353275877	0.75	12.051116791276062	32.534306062185166	30.641899084522034	30.152262491957966		False	False
M013_CO	M013	cochlea	2	ZT5	82.67		32.69382391590013	67.30617608409987	22.34726688102894	10.37117903930131	2.317675058621997	19.053516143299422	3.175852890469118	19.16032503547014	44.64692482915718	0.4895	39.86784140969163	0.3274						False	False
M013_BM	M013	temporal_bone_marrow	2	ZT5	94.96		83.94145155750482	16.058548442495177	40.3418211576595	10.947751165915738	4.416522196139311	49.36249171636845	4.042766966250049	49.79071738900074	74.19637173774666	0.9741	60.76960309777348	0.4623	7.150355847713573	22.51386687797148	26.659625033007657	26.84012505961528		False	False
M014_CO	M014	cochlea	2	ZT5	85.79		33.20121240382373	66.79878759617627	28.93258426966292	10.364145658263306	2.998615176407642	19.340567612687813	3.0369163903095	19.491677107571142	46.495726495726494	0.5188	36.52802893309222	0.3133	6.059698934104836	18.717683557394	10.74862446506975	10.779661016949152	0.0842398319874582	False	False
M014_BM	M014	temporal_bone_marrow	2	ZT5	93.93		86.17049563922569	13.829504360774305	31.252507174375907	11.076633756464505	3.4617257594184125	47.90698909032994	7.484944908983476	48.17312798725438	67.54283489096574	0.8071	66.19652964646933	0.5107	8.572884089249198	24.216375792307023	30.50537691370451	29.38007536754949		False	False
M015_CO	M015	cochlea	2	ZT5	83.57		29.09772088666875	70.90227911333125	32.93991416309013	10.64139941690962	3.5052678336816028	20.430404193681888	3.3972558717235115	18.83876832178161	26.38888888888889	0.3505	32.17993079584775	0.2714						False	False
M015_BM	M015	temporal_bone_marrow	2	ZT5	92.92		89.39558259489486	10.604417405105146	38.11989584566221						75.77346617724174	1.0	49.976689976689975	0.3796	12.228574006283877	34.68241997653762	31.51972954413396			False	False
M016_CO	M016	cochlea	2	ZT17	83.46		33.996539792387544	66.00346020761246	16.603053435114504	8.626760563380282	1.4323056660574134	17.123935666982025	2.972799960787014	17.411652987858645	33.02540415704388	0.426	11.85344827586207	0.1909				20.565950208752128	0.1063619492935299	False	False
M016_BM	M016	temporal_bone_marrow	2	ZT17	93.01		88.39221913457722	11.607780865422788	27.560705410341622	10.590800539923166	2.9188993374050938	41.70229612034838	5.913350699122728	41.4608971814212	54.46073196777012	0.6027	57.47720364741642	0.4323	15.6211551415186	34.65497775121206	39.84387404075152	39.93859672339412		False	False
M017_CO	M017	cochlea	2	ZT17	82.53		21.95540308747856	78.04459691252144	16.294642857142858	16.39344262295082	2.671252927400468	12.120057895939668	0.9601857361441688	11.186671200272016	39.03345724907063	0.4121	24.793388429752067	0.1851				13.876726170427752	0.0750924387165545	False	False
M017_BM	M017	temporal_bone_marrow	2	ZT17	93.34		88.86014465973285	11.139855340267143	30.24181569722536	6.738162687171186	2.037742741233518	47.39659238453589	6.325014123351962	44.10028327111958	68.41348811498065	0.8268	75.09453781512605	0.6421	11.02505282489	34.47987357069815	28.413323119997887			False	False
M018_CO	M018	cochlea	2	ZT17	82.11		22.865853658536587	77.13414634146342	14.571428571428571	14.39628482972136	2.097744360902256	12.842012356575465	1.0218650861495793	12.150225109705362	37.31884057971015	0.3897	10.679611650485436	0.1656						False	False
M018_BM	M018	temporal_bone_marrow	2	ZT17	94.9		88.87453874538745	11.125461254612546	26.0891485512619	4.764692109576211	1.2430676024775922	43.92303834886115	5.359975534770381	43.19815329730864	69.29484923149126	0.8686	65.34476996769521	0.5036	14.193246517015616	35.84127222263896	35.19457204709858	34.131973795435336		False	False
M019_CO	M019	cochlea	2	ZT17	89.47		25.5714644561668	74.4285355438332	11.787819253438114	15.811965811965813	1.8638859503299583	14.147750722245153	0.8754161580203601	15.03677646306364	32.863849765258216	0.3485	9.523809523809524	0.181						False	False
M019_BM	M019	temporal_bone_marrow	2	ZT17	94.04		88.43218317697567	11.567816823024328	23.938385927058047	5.987706655362442	1.4333603273408009	44.07323018228063	5.223500723117802	43.54390147000397	65.76175988766674	0.7686	55.56082523120702	0.4193	23.181245398349848	52.48096791734638	39.06117247238743	39.97355197037821		False	False
M020_CO	M020	cochlea	2	ZT17	81.86		20.64958283671037	79.35041716328963	15.873015873015872	15.40880503144654	2.4458420684835778	11.62761869344242	1.4179114179114178	11.76801801801802	16.03053435114504	0.1488	27.814569536423843	0.1749						False	False
M020_BM	M020	temporal_bone_marrow	2	ZT17	95.67		81.11403999254466	18.88596000745533	20.25341386554621						66.56106447014098	0.7904	72.42343934040048	0.6005	19.953353451207075	44.87978628673197	36.06294155427104			False	False
