## Supplementary Tables 1-20 for "An anatomical and day–night atlas links cochlear immunity to adjacent bone marrow": Supplementary_Table_08_flow_cohort_tests.csv

test	family	tissue	readout	prediction	finding	model	n_zt5	n_zt17	gmean_zt5	gmean_zt17	effect	effect_scale	ci_lo	ci_hi	p	p_holm	verdict	table	cohort	zt_group	marker	median_bead_relative_FI_digested	median_bead_relative_FI_undigested	target_pct_digested	target_pct_undigested	median_ratio_digested_undigested	pct_pos_change_points
P1	primary	cochlea	Immature neutrophils (Ly6G-int CD11b-int), % of CD45+	ZT5 > ZT17	A05	OLS log(% of CD45+) ~ ZT + cohort	9.0	10.0	2.835843365562716	1.869915299134248	0.6651494730817834	ZT17 / ZT5 ratio	0.5225351787148032	0.8466871505745005	0.0024928335126116	0.0024928335126116	replicated	test
P2	primary	cochlea	Classical monocytes (CD11b+ Ly6C-hi), % of CD45+	ZT5 > ZT17	A04	OLS log(% of CD45+) ~ ZT + cohort	9.0	10.0	2.897584132135395	1.1537027162413505	0.4014057145997629	ZT17 / ZT5 ratio	0.3012815549720941	0.5348038904282425	4.714955397469951e-06	1.4144866192409854e-05	replicated	test
P3	primary	temporal_bone_marrow	Recirculating B (B220-hi IgD+), % of CD45+	ZT17 > ZT5	A01	OLS log(% of CD45+) ~ ZT + cohort	10.0	10.0	9.416683917306289	15.82955253305076	1.681011348799623	ZT17 / ZT5 ratio	1.344125281131061	2.10233316377716	0.0001352356315055	0.000270471263011	replicated	test
P1	primary, without T2/T3-inconsistent samples	cochlea	Immature neutrophils (Ly6G-int CD11b-int), % of CD45+	ZT5 > ZT17	A05	OLS log(% of CD45+) ~ ZT + cohort	9.0	10.0	2.835843365562716	1.869915299134248	0.6651494730817834	ZT17 / ZT5 ratio	0.5225351787148032	0.8466871505745005	0.0024928335126116	0.0024928335126116	replicated	test
P2	primary, without T2/T3-inconsistent samples	cochlea	Classical monocytes (CD11b+ Ly6C-hi), % of CD45+	ZT5 > ZT17	A04	OLS log(% of CD45+) ~ ZT + cohort	9.0	10.0	2.897584132135395	1.1537027162413505	0.4014057145997629	ZT17 / ZT5 ratio	0.3012815549720941	0.5348038904282425	4.714955397469951e-06	1.4144866192409854e-05	replicated	test
P3	primary, without T2/T3-inconsistent samples	temporal_bone_marrow	Recirculating B (B220-hi IgD+), % of CD45+	ZT17 > ZT5	A01	OLS log(% of CD45+) ~ ZT + cohort	10.0	10.0	9.416683917306289	15.82955253305076	1.681011348799623	ZT17 / ZT5 ratio	1.344125281131061	2.10233316377716	0.0001352356315055	0.000270471263011	replicated	test
P1	sensitivity: divided by the marrow-content index	cochlea	P1 / marrow-content index	as primary		OLS log(y) ~ ZT (cochleae with T7)	2.0	4.0			0.8309391611211394	ZT17 / ZT5 ratio	0.2449490619744706	2.818789685982406	0.6954244012326103			test
P2	sensitivity: divided by the marrow-content index	cochlea	P2 / marrow-content index	as primary		OLS log(y) ~ ZT (cochleae with T7)	2.0	4.0			0.6009812011697334	ZT17 / ZT5 ratio	0.2742597212352178	1.3169210649406744	0.1458779203636836			test
S1	secondary	cochlea	CD62L-hi, % of Ly6G+	cochlea ZT17 > ZT5, marrow flat	G02	MixedLM logit(y) ~ tissue x ZT + cohort, (1 | mouse)	10.0	10.0			1.19512450998394	odds ratio, ZT17 / ZT5	0.82328552212035	1.7349055169654215	0.3485537664711194		direction-consistent	test
S1	secondary	marrow	CD62L-hi, % of Ly6G+	cochlea ZT17 > ZT5, marrow flat	G02	MixedLM logit(y) ~ tissue x ZT + cohort, (1 | mouse)	10.0	10.0			0.9005655669896396	odds ratio, ZT17 / ZT5	0.6203726781844995	1.307308282532348	0.5817878255705228			test
S1	secondary	interaction	CD62L-hi, % of Ly6G+	cochlea ZT17 > ZT5, marrow flat	G02	MixedLM logit(y) ~ tissue x ZT + cohort, (1 | mouse)	20.0	20.0			1.327082173460102	odds ratio, cochlea / marrow of ZT17 / ZT5	0.8486110865317555	2.075328879231753	0.2148131251176445			test
S1	secondary	cochlea	CD62L median (bead-relative)	cochlea ZT17 > ZT5, marrow flat	G02	MixedLM log(y) ~ tissue x ZT + cohort, (1 | mouse)	10.0	10.0			0.7630631301918895	ratio, ZT17 / ZT5	0.5805436982850298	1.002965568962854	0.0525294163854265		opposite direction, not significant	test
S1	secondary	marrow	CD62L median (bead-relative)	cochlea ZT17 > ZT5, marrow flat	G02	MixedLM log(y) ~ tissue x ZT + cohort, (1 | mouse)	10.0	10.0			0.9526940401721428	ratio, ZT17 / ZT5	0.7248162039706441	1.2522152915558722	0.7282529766699596			test
S1	secondary	interaction	CD62L median (bead-relative)	cochlea ZT17 > ZT5, marrow flat	G02	MixedLM log(y) ~ tissue x ZT + cohort, (1 | mouse)	20.0	20.0			0.8009529796722683	ratio, cochlea / marrow of ZT17 / ZT5	0.5504327891542418	1.1654932051406504	0.2461410982743007			test
S2	secondary	cochlea	CXCR4-hi, % of Ly6G+	cochlea ZT5 > ZT17, marrow flat or opposite	G02	MixedLM logit(y) ~ tissue x ZT + cohort, (1 | mouse)	9.0	10.0			0.2868118082706647	odds ratio, ZT17 / ZT5	0.1756934801329235	0.4682075470373333	5.888287928623546e-07		replicated	test
S2	secondary	marrow	CXCR4-hi, % of Ly6G+	cochlea ZT5 > ZT17, marrow flat or opposite	G02	MixedLM logit(y) ~ tissue x ZT + cohort, (1 | mouse)	10.0	10.0			0.9113725038150986	odds ratio, ZT17 / ZT5	0.5638172115009872	1.473172197952222	0.7048564088834871			test
S2	secondary	interaction	CXCR4-hi, % of Ly6G+	cochlea ZT5 > ZT17, marrow flat or opposite	G02	MixedLM logit(y) ~ tissue x ZT + cohort, (1 | mouse)	19.0	20.0			0.3147031615174269	odds ratio, cochlea / marrow of ZT17 / ZT5	0.1940933913031038	0.5102599279869448	2.74940272099234e-06			test
S2	secondary	cochlea	CXCR4 median (bead-relative)	cochlea ZT5 > ZT17, marrow flat or opposite	G02	MixedLM log(y) ~ tissue x ZT + cohort, (1 | mouse)	9.0	10.0			0.5728574082066409	ratio, ZT17 / ZT5	0.4419196116291981	0.7425911896677357	2.5790920238923687e-05		replicated	test
S2	secondary	marrow	CXCR4 median (bead-relative)	cochlea ZT5 > ZT17, marrow flat or opposite	G02	MixedLM log(y) ~ tissue x ZT + cohort, (1 | mouse)	10.0	10.0			0.9546465965657804	ratio, ZT17 / ZT5	0.7411672675248149	1.2296146420202176	0.719289745742586			test
S2	secondary	interaction	CXCR4 median (bead-relative)	cochlea ZT5 > ZT17, marrow flat or opposite	G02	MixedLM log(y) ~ tissue x ZT + cohort, (1 | mouse)	19.0	20.0			0.6000727497143157	ratio, cochlea / marrow of ZT17 / ZT5	0.4434575324175204	0.811999523351592	0.0009343395928919			test
digestion	control																	digestion control	1.0	ZT17	CD62L	0.4697	0.5332	40.2	47.33	0.8809077269317329	-7.129999999999996
digestion	control																	digestion control	1.0	ZT17	CXCR4	0.3375	0.3799	41.56	50.08	0.8883916820215847	-8.519999999999996
digestion	control																	digestion control	1.0	ZT5	CD62L	0.4357	0.5736	35.35	52.01	0.7595885634588563	-16.659999999999997
digestion	control																	digestion control	1.0	ZT5	CXCR4	0.3409	0.3772	42.61	49.52	0.903764581124072	-6.910000000000004
digestion	control																	digestion control	2.0	ZT17	CD62L	0.3617	0.5641	23.29	50.93	0.6411983690834958	-27.64
digestion	control																	digestion control	2.0	ZT17	CXCR4	0.3493	0.3816	45.01	50.31	0.915356394129979	-5.300000000000004
digestion	control																	digestion control	2.0	ZT5	CD62L	0.378	0.5439	28.11	48.82	0.6949806949806949	-20.71
digestion	control																	digestion control	2.0	ZT5	CXCR4	0.3207	0.381	38.66	50.2	0.8417322834645669	-11.540000000000006
