## Supplementary Tables 1-20 for "An anatomical and day–night atlas links cochlear immunity to adjacent bone marrow": Supplementary_Table_09_evidence_grading.csv

finding	category	tissue	statement	peak_zt	peak_clock	n_dimensions	n_supports	n_partial	n_against	n_neutral	n_not_tested	core_status	verdict	main_caveats
A01	abundance rhythm	bm	B Cell (Naïve): share of bm cells oscillates, peak ZT20.5 (clock 4.5); peak/trough 2.11	20.537011048266947	4.537011048	10	9	1	0	0	0	model_concordance=supports; resampling_or_fdr=supports	robust
A02	abundance rhythm	bm	Monocyte (Classical): share of bm cells oscillates, peak ZT12.7 (clock 20.7); peak/trough 1.46	12.676566583237568	20.676566583	9	4	2	2	1	0	model_concordance=against; resampling_or_fdr=supports	suggestive	model_concordance: fragile: 1/4 core models p<0.05 (CLR permutation, propeller, sccomp, quasi-binomial, beta-binomial); core peak SD 1.4 h; OLS-% p 0.010 | reference_frame: clr p 0.085 @ZT14.0; within_lineage p 0.069 @ZT11.8; within_lineage p 0.060 @ZT12.1; within_lineage p 0.128 @ZT15.9
A03	abundance rhythm	bm	B Cell (Transitional): share of bm cells oscillates, peak ZT12.8 (clock 20.8); peak/trough 1.64	12.842790964901576	20.842790965	9	5	2	0	0	2	model_concordance=partial; resampling_or_fdr=supports	supported
A04	abundance rhythm	cochlea	Monocyte (Classical): share of cochlea cells oscillates, peak ZT7.0 (clock 15.0); peak/trough 2.01	7.025960071710121	15.025960072	10	4	3	1	1	1	model_concordance=partial; resampling_or_fdr=supports	supported	external_data: GSE88954 sham Monocyte (Classical) signature score: p 0.007, Δ internal phase (ours − external) +10.0 h
A05	abundance rhythm	cochlea	Neutrophil (Band): share of cochlea cells oscillates, peak ZT5.2 (clock 13.2); peak/trough 3.36	5.167374989973152	13.16737499	10	5	2	0	2	1	model_concordance=supports; resampling_or_fdr=supports	robust
A06	abundance rhythm	cochlea	Neutrophil (Mature): share of cochlea cells oscillates, peak ZT8.6 (clock 16.6); peak/trough 3.39	8.551694227349932	16.551694227	9	1	4	2	2	0	model_concordance=partial; resampling_or_fdr=partial	not supported	reference_frame: clr p 0.129 @ZT9.2; alr_structural p 0.309 @ZT10.8; within_lineage p 0.089 @ZT9.9; sensitivity, not counted (marrow-based frames): alr_marrow p 0.073 @ZT7.6; ma | literature: Adrover 2019 Immunity: expected ZT18 vs ours ZT8.6 (disagrees)
A07	abundance rhythm	bm	Neutrophil (Mature): share of bm cells oscillates, peak ZT4.9 (clock 12.9); peak/trough 11.28	4.946547515310931	12.946547515	9	4	2	1	1	1	model_concordance=supports; resampling_or_fdr=against	suggestive	resampling_or_fdr: exact permutation p: OLS-% 0.100, CLR 0.067; LOTO phase SD 0.7 h; cell-resampling bootstrap fraction p<0.05 0.04; BH q (OLS-%) 0.43
A08	abundance rhythm	bm	Cycling Cell: share of bm cells oscillates, peak ZT8.0 (clock 16.0); peak/trough 2.03	8.009877227698494	16.009877228	9	0	4	3	0	2	model_concordance=partial; resampling_or_fdr=against	not supported	resampling_or_fdr: exact permutation p: OLS-% 0.167, CLR 0.317; LOTO phase SD 0.7 h; cell-resampling bootstrap fraction p<0.05 0.02; BH q (OLS-%) 0.43 | reference_frame: clr p 0.337 @ZT9.2 | sample_level_pattern: r with the tissue-wide sample pattern (PC1) +0.87; PC1 covariates: n_cells -0.70; total_counts_median +0.84; n_genes_by_counts_median +0.80; stress_score_mean -
A09	abundance rhythm	bm	Granulocyte-Monocyte Progenitor: share of bm cells oscillates, peak ZT12.5 (clock 20.5); peak/trough 1.49	12.499442885120809	20.499442885	9	4	4	0	1	0	model_concordance=partial; resampling_or_fdr=partial	suggestive
A10	abundance rhythm	bm	Pro-B Cell (Cycling): share of bm cells oscillates, peak ZT13.5 (clock 21.5); peak/trough 1.84	13.50217319832572	21.502173198	9	3	4	1	1	0	model_concordance=partial; resampling_or_fdr=partial	suggestive	reference_frame: clr p 0.126 @ZT14.5; within_lineage p 0.292 @ZT12.3
A11	abundance rhythm	bm	HSC / MPP: share of bm cells oscillates, peak ZT12.3 (clock 20.3); peak/trough 1.90	12.288032630014538	20.28803263	9	4	3	1	1	0	model_concordance=partial; resampling_or_fdr=against	suggestive	resampling_or_fdr: exact permutation p: OLS-% 0.067, CLR 0.067; LOTO phase SD 0.8 h; cell-resampling bootstrap fraction p<0.05 0.02; BH q (OLS-%) 0.43
A12	abundance rhythm	bm	Cycling Cell (Stromal): share of bm cells oscillates, peak ZT9.6 (clock 17.6); peak/trough	9.56083728325688	17.560837283	9	2	2	3	1	1	model_concordance=partial; resampling_or_fdr=against	not supported	resampling_or_fdr: exact permutation p: OLS-% 0.200, CLR 0.200; LOTO phase SD 0.9 h; cell-resampling bootstrap fraction p<0.05 0.00; BH q (OLS-%) 0.43 | reference_frame: clr p 0.126 @ZT9.1 | annotation_confidence: high-confidence cells only (41% kept): OLS-% p 0.381, quasi-binomial p 0.385, peak shift +1.1 h
A13	abundance rhythm	bm	T Cell (CD3+): share of bm cells oscillates, peak ZT17.5 (clock 1.5); peak/trough 2.72	17.481036178317044	1.481036178	9	2	3	4	0	0	model_concordance=partial; resampling_or_fdr=against	not supported	resampling_or_fdr: exact permutation p: OLS-% 0.300, CLR 0.133; LOTO phase SD 1.0 h; cell-resampling bootstrap fraction p<0.05 0.00; BH q (OLS-%) 0.43 | reference_frame: clr p 0.078 @ZT17.2 | embedding_substate: scANVI: 6/149 neighbourhoods spatial FDR<0.1, 26 p<0.05, mean peak ZT13.1; scVI: 3/147 neighbourhoods spatial FDR<0.1, 8 p<0.05, mean peak ZT12.8 | sample_level_pattern: r with the tissue…
A14	abundance rhythm	cochlea	Schwann Cell: share of cochlea cells oscillates, peak ZT1.2 (clock 9.2); peak/trough 5.87	1.2463594174594874	9.246359417	9	4	2	0	2	1	model_concordance=supports; resampling_or_fdr=partial	supported
A15	abundance rhythm	cochlea	Granulocyte-Monocyte Progenitor: share of cochlea cells oscillates, peak ZT5.8 (clock 13.8); peak/trough 2.67	5.792795856882639	13.792795857	9	1	5	0	2	1	model_concordance=partial; resampling_or_fdr=partial	suggestive
A16	abundance rhythm	cochlea	B Cell (Naïve): share of cochlea cells oscillates, peak ZT17.1 (clock 1.1); peak/trough 4.48	17.097970508300843	1.0979705079999995	9	0	4	2	2	1	model_concordance=partial; resampling_or_fdr=against	not supported	resampling_or_fdr: exact permutation p: OLS-% 0.133, CLR 0.150; LOTO phase SD 0.7 h; cell-resampling bootstrap fraction p<0.05 0.00; BH q (OLS-%) 0.61 | reference_frame: clr p 0.130 @ZT16.9; alr_structural p 0.189 @ZT16.6; within_lineage p 0.304 @ZT17.0; sensitivity, not counted (marrow-based frames): alr_marrow p 0.055 @ZT17.3;
A17	abundance rhythm	cochlea	Pro-B Cell (Cycling): share of cochlea cells oscillates, peak ZT15.6 (clock 23.6); peak/trough 2.93	15.64297667566964	23.642976676	9	0	3	2	3	1	model_concordance=partial; resampling_or_fdr=against	not supported	resampling_or_fdr: exact permutation p: OLS-% 0.200, CLR 0.267; LOTO phase SD 0.8 h; cell-resampling bootstrap fraction p<0.05 0.00; BH q (OLS-%) 0.62 | reference_frame: clr p 0.303 @ZT16.0; alr_structural p 0.270 @ZT15.9; within_lineage p 0.641 @ZT12.6
A18	abundance rhythm	cochlea	Osteoblast: share of cochlea cells oscillates, peak ZT3.9 (clock 11.9); peak/trough 4.06	3.8889693291013856	11.888969329	9	1	3	3	1	1	model_concordance=partial; resampling_or_fdr=against	not supported	resampling_or_fdr: exact permutation p: OLS-% 0.250, CLR 0.217; LOTO phase SD 1.1 h; cell-resampling bootstrap fraction p<0.05 0.00; BH q (OLS-%) 0.62 | reference_frame: clr p 0.179 @ZT3.1; alr_structural p 0.228 @ZT2.8; sensitivity, not counted (marrow-based frames): alr_marrow p 0.238 @ZT3.6 | annotation_confidence: high-confidence cells only (94% kept): OLS-% p 0.242, quasi-binomial p 0.215, p…
A19	abundance rhythm	cochlea	Endothelial Cell: share of cochlea cells oscillates, peak ZT3.8 (clock 11.8); peak/trough 4.13	3.7934814681020814	11.793481468	9	0	3	2	3	1	model_concordance=partial; resampling_or_fdr=against	not supported	resampling_or_fdr: exact permutation p: OLS-% 0.250, CLR 0.217; LOTO phase SD 1.1 h; cell-resampling bootstrap fraction p<0.05 0.00; BH q (OLS-%) 0.62 | reference_frame: clr p 0.091 @ZT4.0; alr_structural p 0.129 @ZT4.2; sensitivity, not counted (marrow-based frames): alr_marrow p 0.182 @ZT4.1
A20	abundance rhythm	cochlea	Oligodendrocyte: share of cochlea cells oscillates, peak ZT22.7 (clock 6.7); peak/trough 9.14	22.736704641183017	6.736704640999999	9	2	2	3	1	1	model_concordance=partial; resampling_or_fdr=against	not supported	resampling_or_fdr: exact permutation p: OLS-% 0.133, CLR 0.083; LOTO phase SD 0.8 h; cell-resampling bootstrap fraction p<0.05 0.00; BH q (OLS-%) 0.62 | annotation_confidence: high-confidence cells only (100% kept): OLS-% p 0.276, quasi-binomial p 0.247, peak shift +0.1 h | external_data: GSE88954 sham Oligodendrocyte signature score: p 0.016, Δ internal phase (ours − external) +8.7 h; BayesPrism…
A21	abundance rhythm	cochlea	Neutrophil (Aged): share of cochlea cells oscillates, peak ZT17.9 (clock 1.9); peak/trough 12.49	17.85281505655903	1.8528150570000008	9	3	3	2	1	0	model_concordance=partial; resampling_or_fdr=against	suggestive	resampling_or_fdr: exact permutation p: OLS-% 0.183, CLR 0.167; LOTO phase SD 1.1 h; cell-resampling bootstrap fraction p<0.05 0.00; BH q (OLS-%) 0.62 | embedding_substate: scANVI: 1/125 neighbourhoods spatial FDR<0.1, 6 p<0.05, mean peak ZT2.9; scVI: 0/122 neighbourhoods spatial FDR<0.1, 8 p<0.05, mean peak ZT19.8
G01	gene rhythms	bm	BM neutrophil states carry most Tier-1 gene rhythms: Neutrophil (Aged) 649, Neutrophil (Activated) 465, Neutrophil (Band) 98, Neutrophil (Mature) 8 (of 1712 BM Tier-1 calls)			8	7	1	0	0	0	model_concordance=partial; resampling_or_fdr=supports	supported
G02	gene rhythms vs external program	both	Cochlear neutrophil rhythms predict the blood-neutrophil ZT13−ZT5 program (GSE86619) positively, temporal-BM neutrophils negatively			6	5	1	0	0	0	model_concordance=supports; resampling_or_fdr=supports	robust
G03	cell–cell communication	both	Night IL-1 axis (Il1b / Il1rn / Il1r2 in neutrophils) prioritised by MultiNicheNet in both tissues (active vs rest phase)			5	2	3	0	0	0	model_concordance=supports; resampling_or_fdr=supports	suggestive
G04	clock function	cochlea	Cochlear structural cells (14 types) carry coherent core clocks			5	5	0	0	0	0	model_concordance=supports; resampling_or_fdr=supports	robust
G05	systemic programme	both	Night (ZT15–19) activation programme — immediate-early, NF-κB and heat-shock genes; HSE-motif carriers peak ZT17–18 — shared by both tissues			5	3	1	1	0	0	model_concordance=supports; resampling_or_fdr=supports	suggestive	sample_level_pattern: BM tissue-wide pattern (PC1) vs per-sample stress score r -0.97; cochlea: n_cells +0.85; total_counts_median +0.90; n_genes_by_counts_median +0.92; stress_score
G06	gene rhythms (relaxed)	cochlea	Calibrated relaxed cochlear tier (Tier C, rule R1): 7543 gene × type calls (2763 not tissue-pattern-like); pre-specified rule R0: 36584 calls			5	1	0	3	1	0	resampling_or_fdr=against; model_concordance=against	not supported	resampling_or_fdr: rule R1 re-applied under 59 null relabelings: mean null calls 2280.6 vs observed 7543 → empirical FDR 0.302 (without pattern-like genes 0.381); R0 0.344; no rul | model_concordance: Tier C calls with LR (diffCircadian) p<0.05: 0.39 | sample_level_pattern: fraction of Tier C calls flagged tissue-pattern-like (r > 0.8 with the leave-one-type-out consensus): 0.63
G07	cross-tissue gene rhythms	both	dryR cross-tissue model classes (cochlea-only 24,792; BM-only 9,371; shared 5,134; different 3,980 gene × type assignments)			2	1	0	1	0	0	resampling_or_fdr=supports; model_concordance=against	suggestive	model_concordance: direct LR_diff tests (amplitude/phase difference, q<0.05) among dryR-classified genes: 0/43277
G08	sub-state abundance	bm	BM rhythmic neighbourhoods (Milo): 481 of 3386 (aged/activated neutrophils, naïve B, pre-B, cycling cells)			3	2	1	0	0	0	model_concordance=partial; resampling_or_fdr=supports	supported
G09	positive control	both	Both tissues' core clocks are entrained to the light–dark cycle (canonical phases)			4	3	1	0	0	0	model_concordance=supports; resampling_or_fdr=supports	supported
R01	external replication	bm	BM neutrophil-state rhythms predict the night − day difference of sorted BM neutrophils in an independent study (GSE312298, PBS arms, collection ZT14 vs ZT22)			5	4	1	0	0	0	model_concordance=supports; resampling_or_fdr=supports	robust
R02	gene rhythms (relaxed)	bm	BM relaxed tier with the cochlear rule ladder (selected R2: 17929 calls)			3	1	2	0	0	0	resampling_or_fdr=partial; model_concordance=partial	suggestive
R03	sample-level pattern	bm	The BM-wide sample pattern (PC1, smooth 24-h curve) carries real time-of-day signal: pattern-like Tier-1 genes replicate in held-out external BM			3	2	1	0	0	0	model_concordance=supports; resampling_or_fdr=supports	suggestive
R04	clock function (cell level)	cochlea	Cell-level clock phase (canonical projection) tracks ZT with a ~0 h offset in cochlear structural cells			3	3	0	0	0	0	model_concordance=supports; resampling_or_fdr=supports	supported
R05	systemic programme	both	Night heat-shock programme (Hsp genes peak ~ZT17) is physiological, unlike the immediate-early / NF-κB component			5	5	0	0	0	0	model_concordance=supports; resampling_or_fdr=supports	robust
R06	noise response	cochlea	Noise exposure expands cochlear neutrophils and macrophages within days (external single-cell data mapped to our labels)			4	2	2	0	0	0	model_concordance=partial; resampling_or_fdr=partial	suggestive
R07	spatial	cochlea	Our cochlear cell profiles localise in public GeoMx data (spiral-ganglion neurons in neuron AOIs; macrophages in supporting-cell AOIs)			3	2	1	0	0	0	model_concordance=supports; resampling_or_fdr=partial	supported
R08	noise response × time of day	cochlea	Independent cohort (noise cohort): immune composition differed between cochleae collected ~12 h apart in the direction predicted by our cochlear abundance rhythms; because collection and exposure times coincide, this holds only if noise × time interactions are small			4	3	0	1	0	0	model_concordance=supports	robust	sample_level_pattern: sampling-phase check: day vs night groups differ by 11.5 h in clock phase (large = collection confounded)
R09	methods / design credibility	both	Our 6-time-point, one-sample-per-time-point rhythm pipeline is calibrated on dense public time series with a held-out truth (GSE54650 12 organs, GSE88954 cochlea): Tier-1/2 calls have low realised FDP			5	1	4	0	0	0	resampling_or_fdr=partial; model_concordance=supports	suggestive
R10	replicated bulk rhythms × atlas	cochlea	Replicated bulk cochlear rhythms (GSE88954) are reproduced by within-cell regulation (composition held fixed), not by our composition changes, and are carried by neural, glial, vascular, bone and strial cell types			4	3	1	0	0	0	resampling_or_fdr=supports; model_concordance=supports	supported
R11	replicated bulk rhythms × atlas	bm	Replicated bulk BM rhythms (GSE198770) are reproduced by both our composition and within-cell regulation profiles			4	3	1	0	0	0	resampling_or_fdr=supports; model_concordance=supports	supported
R12	systemic cue × conservation	both	The heat-shock programme peaks at the same clock-aligned phase in mouse (night) and in a diurnal primate (baboon, day), i.e. it follows the internal clock / activity phase, not light			3	3	0	0	0	0	resampling_or_fdr=supports; model_concordance=supports	supported
R13	cross-species conservation	bm	BM Tier-1/2 gene rhythms are phase-conserved (clock-aligned) in baboon immune tissues (spleen; bone marrow with an imputed clock offset)			3	2	1	0	0	0	model_concordance=supports; resampling_or_fdr=supports	suggestive
R14	cross-species conservation	both	Human blood neutrophils (14:00 vs 08:00): cochlear neutrophil rhythms predict the change positively, temporal-BM neutrophil rhythms negatively — the neutrophil-timer split (G02) holds in humans			4	4	0	0	0	0	model_concordance=supports; resampling_or_fdr=supports	robust
R15	atlas positioning	cochlea	Our gold-standard cochlear labels transfer to 4 independent adult cochlear single-cell / single-nucleus atlases with marker support and author-label agreement			4	3	1	0	0	0	model_concordance=partial; resampling_or_fdr=supports	supported
R16	drivers of rhythms	both	Only core-clock and heat-shock rhythms peak at their constant-darkness-predicted phases well above chance; BM neutrophil-state programmes are not clock-output-like (diurnal state programmes)			2	2	0	0	0	0	resampling_or_fdr=supports; model_concordance=supports	suggestive
B01	B-cell primary hypothesis	bm	H1 naïve-B timing (bm): exact permutation p of the within-B naïve share cosinor (ols_logit)	21.117953527029	5.117953527000001	6	3	2	1	0	0	resampling_or_fdr=partial; model_concordance=partial	suggestive	method: baboon spleen FrF signature: p 0.823, our-equivalent ZT8.7
B02	B-cell primary hypothesis	bm	H2 developmental order (bm): forward-lag statistic T over pro→pre→transitional→naïve within-B peaks; exact p over 24 label permutations			5	2	0	3	0	0	resampling_or_fdr=against; model_concordance=against	suggestive	resampling_or_fdr: primary p 0.375; BH q across the 12 primary tests 0.625 | model_concordance: pre-specified direction / window met: False | method: GSE198770 ImmGen order test: T 38.4 h, p 0.300
B03	B-cell primary hypothesis	cochlea	H1 naïve-B timing (cochlea): exact permutation p of the within-B naïve share cosinor (ols_logit)	17.078108873099097	1.0781088730000017	5	1	1	3	0	0	resampling_or_fdr=against; model_concordance=partial	not supported	resampling_or_fdr: primary p 0.233; BH q across the 12 primary tests 0.500 | method: Milo naïve-majority neighbourhoods (53): 6 nhoods p < 0.05, circular mean ZT14.6 | method: baboon spleen FrF signature: p 0.823, our-equivalent ZT8.7
B04	B-cell primary hypothesis	cochlea	H2 developmental order (cochlea): forward-lag statistic T over pro→pre→transitional→naïve within-B peaks; exact p over 24 label permutations			5	1	0	4	0	0	resampling_or_fdr=against; model_concordance=against	not supported	resampling_or_fdr: primary p 0.250; BH q across the 12 primary tests 0.500 | model_concordance: pre-specified direction / window met: False | method: lineage pseudotime quantile rhythms: lineage_q10 ZT17.4 p 0.083; lineage_q25 ZT16.4 p 0.233; lineage_q50 ZT18.5 p 0.433; lineage_q75 ZT18.0 p 0.450; lineage_q90 ZT15.6 p 0.433 | method: GSE198770 ImmGen order test: T 38.4 h, p 0.300
B05	B-cell primary hypothesis	bm	H3 state alternation (bm): exact permutation p of the centred ImmGen FrF-vs-FrE axis in the pooled naïve + mature B pseudobulk	19.639608479811702	3.63960848	6	0	1	5	0	0	resampling_or_fdr=against; model_concordance=partial	not supported	resampling_or_fdr: primary p 0.417; BH q across the 12 primary tests 0.625 | method: cell-level axis (all cells): ZT19.6, p 0.250 | method: identity drift naïve → mature posterior: ZT11.0, p 0.950 | method: GSE198770 BM bulk FrF-vs-FrE axis: p 0.473, our-equivalent ZT20.4 | method: baboon spleen FrF-vs-FrE axis: p 0.001, our-equivalent ZT4.4
B06	B-cell primary hypothesis	cochlea	H3 state alternation (cochlea): exact permutation p of the centred ImmGen FrF-vs-FrE axis in the pooled naïve + mature B pseudobulk	5.221632621774453	13.221632622	6	0	0	6	0	0	resampling_or_fdr=against; model_concordance=against	not supported	resampling_or_fdr: primary p 0.867; BH q across the 12 primary tests 1.000 | model_concordance: pre-specified direction / window met: False | method: cell-level axis (all cells): ZT5.1, p 0.217 | method: identity drift naïve → mature posterior: ZT0.1, p 0.800 | method: GSE198770 BM bulk FrF-vs-FrE axis: p 0.473, our-equivalent ZT20.4 | method: baboon spleen FrF-vs-FrE axis: p 0.001, our-equivalen…
B07	B-cell primary hypothesis	bm	H4 B-clock shift (bm): paired gene-bootstrap p of the pooled B-lineage clock offset minus the tissue-pool offset			6	2	0	4	0	0	resampling_or_fdr=against; model_concordance=against	suggestive	resampling_or_fdr: primary p 0.172; BH q across the 12 primary tests 0.500 | model_concordance: pre-specified direction / window met: False | method: same shift in both tissues: bm +8.6 h; cochlea -0.2 h | method: lymphoid comparators not shifted: NK Cell +8.4 h (±8.3); T Cell (CD3+) -11.4 h (±11.6)
B08	B-cell primary hypothesis	cochlea	H4 B-clock shift (cochlea): paired gene-bootstrap p of the pooled B-lineage clock offset minus the tissue-pool offset			6	0	0	6	0	0	resampling_or_fdr=against; model_concordance=against	not supported	resampling_or_fdr: primary p 0.861; BH q across the 12 primary tests 1.000 | model_concordance: pre-specified direction / window met: False | method: cell-level clock tracking with shift >= 3 h: tracking p 0.667, offset vs structural -0.5 h, usable cells 0.03 | method: same shift in both tissues: bm +8.6 h; cochlea -0.2 h | method: lymphoid comparators not shifted: NK Cell +5.8 h (±4.2); T Cell (…
B09	B-cell primary hypothesis	bm	H5 niche signals lead (bm): Fisher combination of the representative IL-7 / CXCL12 / BAFF-APRIL interactions' exact permutation p (64)			5	1	0	4	0	0	resampling_or_fdr=against; model_concordance=against	not supported	resampling_or_fdr: primary p 0.936; BH q across the 12 primary tests 1.000 | model_concordance: pre-specified direction / window met: False | method: ligand gene-level rhythm (>= 2 axes): 1 axes | method: NicheNet top 10 % (>= 2 axes): 0 axes
B10	B-cell primary hypothesis	cochlea	H5 niche signals lead (cochlea): Fisher combination of the representative IL-7 / CXCL12 / BAFF-APRIL interactions' exact permutation p (64)			5	1	0	4	0	0	resampling_or_fdr=against; model_concordance=against	not supported	resampling_or_fdr: primary p 0.212; BH q across the 12 primary tests 0.500 | model_concordance: pre-specified direction / window met: False | method: ligand gene-level rhythm (>= 2 axes): 0 axes | method: NicheNet top 10 % (>= 2 axes): 1 axes
B11	B-cell primary hypothesis	cochlea	H7 B↔partner signals (cochlea): number of B ↔ partner interactions with family q < 0.1 vs 59 relabelings (exact p)			5	2	1	2	0	0	resampling_or_fdr=against; model_concordance=partial	suggestive	resampling_or_fdr: primary p 1.000; BH q across the 12 primary tests 1.000 | method: B-side gene rhythm behind a nominally rhythmic curated-famil: 0 of 0 nominal curated-family interactions with a rhythmic B-side gene:
B12	B-cell primary hypothesis	cochlea	H8 spatial adjacency (cochlea): one-sided Wilcoxon: B-lineage deconvolution proportion, neuron > supporting AOIs (control slides)			4	2	1	1	0	0	resampling_or_fdr=partial; model_concordance=supports	not supported	method: external ImmGen B-lineage signature: p 0.874
M01	myeloid primary hypothesis	bm; cochlea	M1 maturation / ageing timing: tissues combined by Fisher (bm 0.083; cochlea 0.417)			9	4	0	5	0	0	resampling_or_fdr=against; model_concordance=supports	suggestive	resampling_or_fdr: combined p 0.151; BH q across the 8 primary hypotheses 0.253 | method (cochlea): Wasserstein (OT) shift of the per-cell maturation axis: OT p 0.083 | method (bm): GSE198770 BM maturation-axis phase: p 0.331; peak ZT12.3 vs ours ZT18.9 | method (bm): external tissue-vs-marrow (ageing / circulating) axis (NeuMA: p 0.083; peak ZT18.8 vs M1 ZT18.9 | method (cochlea): external tissu…
M02	myeloid primary hypothesis	paired	M2 cochlear circulating-like state (paired): tissues combined by single (paired 0.050)			6	4	1	1	0	0	resampling_or_fdr=partial; model_concordance=supports	suggestive	method (paired): external tissue-vs-marrow (NeuMap, GSE266518) higher in coc: 0/6 ZT; sign-test p 1.000
M03	myeloid primary hypothesis	bm; cochlea	M3 granulopoiesis timing: tissues combined by Fisher (bm 0.133; cochlea 0.300)			9	7	0	2	0	0	resampling_or_fdr=against; model_concordance=supports	suggestive	resampling_or_fdr: combined p 0.169; BH q across the 8 primary hypotheses 0.253 | method (bm): GSE198770 BM granule-class order (primary → secondary → tert: peaks ZT8.0 → 1.4 → 23.2 (forward span 39.2 h); p 0.276, 0.476, 0.271
M04	myeloid primary hypothesis	bm; cochlea	M4 functional readiness: tissues combined by Fisher (bm 0.417; cochlea 1.000)			10	3	0	7	0	0	resampling_or_fdr=against; model_concordance=supports	not supported	resampling_or_fdr: combined p 0.781; BH q across the 8 primary hypotheses 0.879 | method (bm): global readiness test, within-sample-centred version: 2 of 11, p 0.117 | method (bm): per-state programme peaks clustered (Rayleigh): 7 state × programme rhythms (p <= 0.05); Rayleigh p 0.179 | method (cochlea): global readiness test, within-sample-centred version: 1 of 11, p 0.283 | method (cochlea): g…
M05	myeloid primary hypothesis	bm; cochlea	M5 monocyte → macrophage: tissues combined by Fisher (bm 0.367; cochlea 0.583)			10	3	0	7	0	0	resampling_or_fdr=against; model_concordance=supports	not supported	resampling_or_fdr: combined p 0.544; BH q across the 8 primary hypotheses 0.699 | method (bm): CellRank macrophage-fate probability of classical monocytes : p 0.550, peak ZT5.1 | method (bm): Wasserstein (OT) shift of the mono→mac axis: OT p 0.083 | method (cochlea): CellRank macrophage-fate probability of classical monocytes : p 0.100, peak ZT16.1 | method (cochlea): Wasserstein (OT) shift of th…
M06	myeloid primary hypothesis	bm; cochlea	M6 retention / release axis: tissues combined by Fisher (bm 0.884; cochlea 0.021)			9	1	1	7	0	0	resampling_or_fdr=partial; model_concordance=against	not supported	model_concordance: bm: Cxcr4/Cxcr2 − timer lag +7.3 h; cochlea: Cxcr4/Cxcr2 − timer lag -11.3 h (needs |lag| <= 4 h in every tissue) | method (bm): Cxcl12 mRNA rhythm in the representative sender: False | method (bm): NicheNet CXCL12 activity percentile >= 0.9: False | method (bm): GSE198770 whole-BM Cxcl12 rhythm: False | method (cochlea): Cxcl12 mRNA rhythm in the representative sender: False |…
M07	myeloid primary hypothesis	bm; cochlea	M7 myeloid clocks: tissues combined by Fisher (bm 0.017; cochlea 0.250)			8	2	1	5	0	0	resampling_or_fdr=partial; model_concordance=supports	not supported	method (bm): pseudobulk clock offsets determinate (gene bootstrap CI half: neutrophils (pooled): +0.7 ± 6.0 h; monocytes + macrophages (pooled): -2.6 ± 1.8 h; myeloid (pooled): -3.0 ± 5.4 h | method (cochlea): pseudobulk clock offsets determinate (gene bootstrap CI half: neutrophils (pooled): +1.8 ± 4.5 h; monocytes + macrophages (pooled): +2.7 ± 3.2 h; myeloid (pooled): +2.7 ± 3.9 h | method (bm…
M08	myeloid primary hypothesis	cochlea	M8 cochlear macrophage identity: tissues combined by single (cochlea 0.983)			4	1	0	3	0	0	resampling_or_fdr=against; model_concordance=supports	not supported	resampling_or_fdr: combined p 0.983; BH q across the 8 primary hypotheses 0.983 | method (cochlea): Wasserstein (OT) shift of the resident axis: OT p 0.567 | method (cochlea): cochlea − BM macrophage contrast of the resident axis: p 0.967; cochlea higher at 6/6 ZT
M09	myeloid primary hypothesis	cochlea	M9 noise-exposure readiness vs time of day (cochlea): tissues combined by single (cochlea 0.071)			4	2	1	1	0	0	resampling_or_fdr=partial; model_concordance=supports	not supported	method (cochlea): myeloid composition (310) vs our share rhythms: Granulocyte-Monocyte Progenitor: -0.08 vs -0.69; Macrophage: +1.10 vs -0.08; Mast Cell: -0.41 vs -0.20; Monocyte (Classical): +0.04 vs -0.36; Monocyte (Non-clas
