## Supplementary Tables 1-20 for "An anatomical and day–night atlas links cochlear immunity to adjacent bone marrow": Supplementary_Table_10_b_lineage_composition.csv

tissue	frame	feature	peak_zt	peak_clock	amplitude	p_ols	p_perm	loto_phase_sd_h	n_core_supporting	core_models	core_peak_circ_sd_h	verdict	boot_peak_ci_halfwidth_h	boot_frac_within_3h	hc_only_p_ols	hc_only_peak_shift_h	r_with_sample_pattern_pc1	marrow_adjusted_resid_peak_zt	mean_value
bm	share_of_tissue	Pro-B Cell (Cycling)	13.823695557365314	21.823695557	0.3278990617185575	0.1827481762914536	0.1166666666666666	0.7024776941761348	1	betabinomial	0.1881702328691149	fragile	1.150438238003978	1.0	0.1291599960275911	-0.3096028153549213	-0.4450642616648019		0.0203781806218636
bm	within_B	Pro-B Cell (Cycling)	12.245966409851423	20.24596641	0.3655915201031018	0.2874779657728385	0.2833333333333333	1.3030296734635345	0		0.3850807499077044	not rhythmic	1.0690277137742434	1.0	0.1919375268641958	-0.2001069304020291	-0.1483852683701172		0.0665642581491924
bm	share_of_tissue	Pre-B Cell	14.753339347708357	22.753339348	0.0510426624146899	0.9353672415445164	0.9	4.039797619683787	0		0.1206296450919707	not rhythmic	3.983873244151902	0.89	0.8944196119155312	-7.716539166677794	0.1145289627037973		0.0921352376286293
bm	within_B	Pre-B Cell	8.931032404911562	16.931032405	0.1803782327625994	0.3314152389463858	0.4	1.4206436312184387	0		0.4265850097725023	not rhythmic	1.078341356163224	1.0	0.2741645981075503	-1.5511509614585357	0.7190931823658275		0.2957509872005325
bm	share_of_tissue	B Cell (Transitional)	12.854579680416204	20.85457968	0.2547434452378102	0.0120164602477589	0.0666666666666666	0.30446512784598	2	quasibinomial;betabinomial	0.0293160490590019	supported	0.9292347575646857	1.0	0.00792244637802	-0.3301029143826568	-0.0800918246448356		0.0499881539978447
bm	within_B	B Cell (Transitional)	11.0946905365764	19.094690537	0.35882186874522	0.0064277737788235	0.0333333333333333	0.2515928419260815	4	ols_perm;quasibinomial;betabinomial;clr_within_B	0.1238847700146374	robust	0.6983608502951321	1.0	0.0030127270294864	-0.1605736259588219	0.2742035296973021		0.1624442119468997
bm	share_of_tissue	B Cell (Naïve)	20.57371970554168	4.573719705999999	0.413989626089737	0.0004309022112742	0.0166666666666666	0.1061181290667309	3	ols_perm;quasibinomial;betabinomial	0.0254920922139703	robust	0.3744041694817652	1.0	0.0010794616176241	-0.389964050996344	-0.7807634051762093		0.1157817857698936
bm	within_B	B Cell (Naïve)	21.117953527029	5.117953527000001	0.3798571991691337	0.0443869509975719	0.0833333333333333	0.4909882464348255	3	quasibinomial;betabinomial;clr_within_B	0.121278467864557	robust	0.5038187766346796	1.0	0.0336195519686831	-0.7175181209831365	-0.7314463129559243		0.3669827786082713
bm	share_of_tissue	B Cell (Mature)	0.519099640716068	8.519099641	0.3366382584183325	0.2023835806937231	0.1833333333333333	1.0650495939807525	0		0.1583093774085776	not rhythmic	0.8603120245534346	1.0	0.1653074272930557	3.853517273944013	0.1555037020353932		0.0339678121572991
bm	within_B	B Cell (Mature)	2.147461378057415	10.147461378	0.3534177249739827	0.0760520059352991	0.0166666666666666	0.4814054371024512	2	ols_perm;betabinomial	0.3129890001424179	supported	0.8957253626314088	1.0	0.0630811545238389	2.9028837889341754	0.4811200984036115		0.108257764095104
bm	ilr_balance	balance: pro | rest	12.702298098833364	20.702298099	0.3233499455984797	0.3202184728218543	0.3166666666666666	1.3885351751003778	0			not rhythmic	1.0645177097059075	1.0	0.2685099870062241	0.6512513650278571	-0.2407423933685511		-1.0469334919735491
bm	ilr_balance	balance: pre | later	10.289008396408724	18.289008396	0.1355599569879648	0.2283331016439456	0.2	0.8630576624407262	0			not rhythmic	1.4600426225423206	0.9995	0.4329636773140299	-0.8774918911908784	0.5394821044943584		0.4140392302375879
bm	ilr_balance	balance: transitional | naïve+mature	11.493962401496562	19.493962401	0.4214183595563219	0.0057242395841656	0.0166666666666666	0.201976023208954	1	ols_perm		fragile	0.5460167272047255	1.0	0.0093869861078546	0.7219488689563303	0.1775407850986901		-0.1667119151004049
bm	ilr_balance	balance: naïve | mature	16.954663238796243	0.9546632389999984	0.2418649955739381	0.1594487543604041	0.1666666666666666	0.9044223377385188	0			not rhythmic	0.9601360163631624	1.0	0.0526403283287223	1.4373993330059207	-0.8534717155119372		0.8728294384882257
cochlea	share_of_tissue	Pro-B Cell (Cycling)	16.217053539883032	0.2170535399999984	0.5466254921730453	0.2760523355799155	0.2666666666666666	1.2279118090464067	1	betabinomial	0.2889920250732967	fragile	0.4691793219233559	1.0	0.2862638091283743	-0.3310114829128849	0.9672616615098886		0.02292332629853
cochlea	within_B	Pro-B Cell (Cycling)	12.682842576432323	20.682842576	0.1577443327897701	0.638743598614815	0.7666666666666667	2.9190323894546086	0		1.3959552264849795	not rhythmic	1.8218279811586389	0.996	0.6993836470973175	-1.967033036001439	0.1948759704961712		0.0867542643529032
cochlea	share_of_tissue	Pre-B Cell	18.1343611100891	2.1343611100000004	0.7781093921246508	0.3846447525576627	0.25	1.511751645162619	0		0.3098493196808469	not rhythmic	0.1572742676994458	1.0	0.3734203730695778	-0.1374344969330536	0.8505985326826636		0.0772292990039727
cochlea	within_B	Pre-B Cell	19.78395705205764	3.7839570520000017	0.4017612143824377	0.4783302320091462	0.5666666666666667	2.0733353198990634	0		0.3844776277469608	not rhythmic	0.3524152137024019	1.0	0.4404411069637803	-0.616336999945716	0.5379045902342333		0.2768793777549931
cochlea	share_of_tissue	B Cell (Transitional)	15.006544561628749	23.006544562	0.0924227794525399	0.8070982152509643	0.7333333333333333	3.390064581366406	0		0.8177447046350804	not rhythmic	1.392009713108138	1.0	0.841115462949472	-6.703517744974349	0.5606632253521253	7.133946418762207	0.0693686296853163
cochlea	within_B	B Cell (Transitional)	5.934208526758228	13.934208527	0.671295959411706	0.3771472306394388	0.25	1.56606208532058	0		0.3712648895325102	not rhythmic	0.2223881051139534	1.0	0.3151479680033076	-0.1147019815122263	-0.8649532045597089		0.3100856352741922
cochlea	share_of_tissue	B Cell (Naïve)	17.13201738495224	1.132017385000001	0.7471076792844693	0.0811011106749753	0.1333333333333333	0.631487145345367	1	betabinomial	0.0642659131421471	fragile	0.3502819256252472	1.0	0.1700795815621777	0.6030104859691399	0.8913505674213911	18.10247611999512	0.019618272000045
cochlea	within_B	B Cell (Naïve)	17.078108873099097	1.0781088730000017	0.286133849139059	0.3002166021802599	0.2333333333333333	1.4538374568253651	0		0.2954181614032392	not rhythmic	0.9373508430223664	1.0	0.1261934098616348	1.244166811847073	0.2666116772117692		0.0718369180759242
cochlea	share_of_tissue	B Cell (Mature)	17.41083098265591	1.4108309830000003	0.9425914948968276	0.4703994259947431	0.5	1.9710019793761464	0		0.1813099481937874	not rhythmic	0.183649038098779	1.0	0.4480495417032398	-0.1502358795406984	0.9224517531525256	20.396142959594727	0.0771066398906149
cochlea	within_B	B Cell (Mature)	17.63465017812758	1.6346501780000011	0.5237372851396671	0.58724737854849	0.6166666666666667	2.730805388490681	0		0.2043741006706387	not rhythmic	0.3538195567048458	1.0	0.5487334414374374	-0.157292126414827	0.8836855191931989		0.2544438045419872
cochlea	ilr_balance	balance: pro | rest	9.4859048904407	17.48590489	0.1790565269798124	0.557686611470346	0.5666666666666667	1.8236190453340464	0			not rhythmic	1.27244418136049	0.9995	0.4576467410549852	-1.3593904069452591	-0.2562199244217304		-0.6950508653460963
cochlea	ilr_balance	balance: pre | later	20.60621886030399	4.606218859999999	0.2088141562753693	0.6157727297505693	0.6833333333333333	2.880939822016256	0			not rhythmic	0.7335453356842911	1.0	0.6019418565649867	-1.091674737658412	0.4206638251608185		0.4044634422055921
cochlea	ilr_balance	balance: transitional | naïve+mature	5.554281870795179	13.554281871	0.6098909651682204	0.2554106311103432	0.15	1.1087218686143896	0			not rhythmic	0.2625709401923743	1.0	0.2348802734697668	0.1642167728751316	-0.9221316094591654		0.6630341087259018
cochlea	ilr_balance	balance: naïve | mature	6.76214458908899	14.762144589	0.1243637954836436	0.941044598256149	0.95	4.227948478977081	0			not rhythmic	1.82731713528573	0.994	0.9126438498205472	-10.251263541447468	-0.6709827570533606		-0.8290031030143344
