## Supplementary Tables 1-20 for "An anatomical and day–night atlas links cochlear immunity to adjacent bone marrow": Supplementary_Table_11_b_lineage_immgen.csv

reference	tissue	our_stage	immgen_population	spearman_r	is_best	expected
ImmGen microarray (GSE15907)	bm	Pro-B Cell (Cycling)	B.Fo.Sp	0.4107277762066375	False	False
ImmGen microarray (GSE15907)	bm	Pro-B Cell (Cycling)	B.FrE.BM	0.4781813646210386	False	False
ImmGen microarray (GSE15907)	bm	Pro-B Cell (Cycling)	B.FrF.BM	0.4091663360245755	False	False
ImmGen microarray (GSE15907)	bm	Pro-B Cell (Cycling)	B.MZ.Sp	0.3694680995096366	False	False
ImmGen microarray (GSE15907)	bm	Pro-B Cell (Cycling)	B.T1.Sp	0.4275453795734064	False	False
ImmGen microarray (GSE15907)	bm	Pro-B Cell (Cycling)	B.T2.Sp	0.4196955861172138	False	False
ImmGen microarray (GSE15907)	bm	Pro-B Cell (Cycling)	B.T3.Sp	0.4193112317031678	False	False
ImmGen microarray (GSE15907)	bm	Pro-B Cell (Cycling)	preB.FrC.BM	0.5486171639980276	False	True
ImmGen microarray (GSE15907)	bm	Pro-B Cell (Cycling)	preB.FrD.BM	0.6282588722920852	False	False
ImmGen microarray (GSE15907)	bm	Pro-B Cell (Cycling)	proB.CLP.BM	0.5799974880524925	False	False
ImmGen microarray (GSE15907)	bm	Pro-B Cell (Cycling)	proB.FrA.BM	0.6069401458264797	False	True
ImmGen microarray (GSE15907)	bm	Pro-B Cell (Cycling)	proB.FrBC.BM	0.7059544604896841	True	True
ImmGen microarray (GSE15907)	bm	Pre-B Cell	B.Fo.Sp	0.5359106821335011	False	False
ImmGen microarray (GSE15907)	bm	Pre-B Cell	B.FrE.BM	0.646354098881892	False	False
ImmGen microarray (GSE15907)	bm	Pre-B Cell	B.FrF.BM	0.5435677017931775	False	False
ImmGen microarray (GSE15907)	bm	Pre-B Cell	B.MZ.Sp	0.476678885455825	False	False
ImmGen microarray (GSE15907)	bm	Pre-B Cell	B.T1.Sp	0.5947872928682225	False	False
ImmGen microarray (GSE15907)	bm	Pre-B Cell	B.T2.Sp	0.5641556487275804	False	False
ImmGen microarray (GSE15907)	bm	Pre-B Cell	B.T3.Sp	0.5495295300319408	False	False
ImmGen microarray (GSE15907)	bm	Pre-B Cell	preB.FrC.BM	0.4315136569198127	False	True
ImmGen microarray (GSE15907)	bm	Pre-B Cell	preB.FrD.BM	0.7191086331557959	True	True
ImmGen microarray (GSE15907)	bm	Pre-B Cell	proB.CLP.BM	0.4265412794685684	False	False
ImmGen microarray (GSE15907)	bm	Pre-B Cell	proB.FrA.BM	0.4573304161947683	False	False
ImmGen microarray (GSE15907)	bm	Pre-B Cell	proB.FrBC.BM	0.5763349765940008	False	False
ImmGen microarray (GSE15907)	bm	B Cell (Transitional)	B.Fo.Sp	0.2834906338006334	False	False
ImmGen microarray (GSE15907)	bm	B Cell (Transitional)	B.FrE.BM	0.4044638921643226	False	True
ImmGen microarray (GSE15907)	bm	B Cell (Transitional)	B.FrF.BM	0.2729106184339201	False	False
ImmGen microarray (GSE15907)	bm	B Cell (Transitional)	B.MZ.Sp	0.2464306902519757	False	False
ImmGen microarray (GSE15907)	bm	B Cell (Transitional)	B.T1.Sp	0.3131439155922615	False	True
ImmGen microarray (GSE15907)	bm	B Cell (Transitional)	B.T2.Sp	0.3006734755166304	False	True
ImmGen microarray (GSE15907)	bm	B Cell (Transitional)	B.T3.Sp	0.2937491562542692	False	True
ImmGen microarray (GSE15907)	bm	B Cell (Transitional)	preB.FrC.BM	0.7685199140817517	True	False
ImmGen microarray (GSE15907)	bm	B Cell (Transitional)	preB.FrD.BM	0.6519341924436407	False	False
ImmGen microarray (GSE15907)	bm	B Cell (Transitional)	proB.CLP.BM	0.530180580434117	False	False
ImmGen microarray (GSE15907)	bm	B Cell (Transitional)	proB.FrA.BM	0.5724759541384465	False	False
ImmGen microarray (GSE15907)	bm	B Cell (Transitional)	proB.FrBC.BM	0.7183720603942513	False	False
ImmGen microarray (GSE15907)	bm	B Cell (Naïve)	B.Fo.Sp	0.6778382553683576	True	True
ImmGen microarray (GSE15907)	bm	B Cell (Naïve)	B.FrE.BM	0.6429453200291451	False	False
ImmGen microarray (GSE15907)	bm	B Cell (Naïve)	B.FrF.BM	0.677735890813823	False	True
ImmGen microarray (GSE15907)	bm	B Cell (Naïve)	B.MZ.Sp	0.5875114839967666	False	False
ImmGen microarray (GSE15907)	bm	B Cell (Naïve)	B.T1.Sp	0.6612899863022668	False	False
ImmGen microarray (GSE15907)	bm	B Cell (Naïve)	B.T2.Sp	0.6689669491421688	False	True
ImmGen microarray (GSE15907)	bm	B Cell (Naïve)	B.T3.Sp	0.6709605004542335	False	True
ImmGen microarray (GSE15907)	bm	B Cell (Naïve)	preB.FrC.BM	0.2907392966413719	False	False
ImmGen microarray (GSE15907)	bm	B Cell (Naïve)	preB.FrD.BM	0.5465608254303017	False	False
ImmGen microarray (GSE15907)	bm	B Cell (Naïve)	proB.CLP.BM	0.3841030791309308	False	False
ImmGen microarray (GSE15907)	bm	B Cell (Naïve)	proB.FrA.BM	0.4061151633578695	False	False
ImmGen microarray (GSE15907)	bm	B Cell (Naïve)	proB.FrBC.BM	0.4280936363169019	False	False
ImmGen microarray (GSE15907)	bm	B Cell (Mature)	B.Fo.Sp	0.6305411531990195	False	True
ImmGen microarray (GSE15907)	bm	B Cell (Mature)	B.FrE.BM	0.7088491181171219	True	False
ImmGen microarray (GSE15907)	bm	B Cell (Mature)	B.FrF.BM	0.6258986118799482	False	True
ImmGen microarray (GSE15907)	bm	B Cell (Mature)	B.MZ.Sp	0.5757404606185907	False	True
ImmGen microarray (GSE15907)	bm	B Cell (Mature)	B.T1.Sp	0.6798472325094411	False	False
ImmGen microarray (GSE15907)	bm	B Cell (Mature)	B.T2.Sp	0.6648638949337705	False	False
ImmGen microarray (GSE15907)	bm	B Cell (Mature)	B.T3.Sp	0.6414000648818334	False	False
ImmGen microarray (GSE15907)	bm	B Cell (Mature)	preB.FrC.BM	0.4107492506426696	False	False
ImmGen microarray (GSE15907)	bm	B Cell (Mature)	preB.FrD.BM	0.6301220146042256	False	False
ImmGen microarray (GSE15907)	bm	B Cell (Mature)	proB.CLP.BM	0.4161002867945666	False	False
ImmGen microarray (GSE15907)	bm	B Cell (Mature)	proB.FrA.BM	0.444706780326988	False	False
ImmGen microarray (GSE15907)	bm	B Cell (Mature)	proB.FrBC.BM	0.5137461708705281	False	False
ImmGen microarray (GSE15907)	cochlea	Pro-B Cell (Cycling)	B.Fo.Sp	0.4735819153194393	False	False
ImmGen microarray (GSE15907)	cochlea	Pro-B Cell (Cycling)	B.FrE.BM	0.5418036525312045	False	False
ImmGen microarray (GSE15907)	cochlea	Pro-B Cell (Cycling)	B.FrF.BM	0.4740440903503262	False	False
ImmGen microarray (GSE15907)	cochlea	Pro-B Cell (Cycling)	B.MZ.Sp	0.4161247673998539	False	False
ImmGen microarray (GSE15907)	cochlea	Pro-B Cell (Cycling)	B.T1.Sp	0.5013826569653419	False	False
ImmGen microarray (GSE15907)	cochlea	Pro-B Cell (Cycling)	B.T2.Sp	0.4875054420314636	False	False
ImmGen microarray (GSE15907)	cochlea	Pro-B Cell (Cycling)	B.T3.Sp	0.4872124363533894	False	False
ImmGen microarray (GSE15907)	cochlea	Pro-B Cell (Cycling)	preB.FrC.BM	0.5060185867828285	False	True
ImmGen microarray (GSE15907)	cochlea	Pro-B Cell (Cycling)	preB.FrD.BM	0.6812538420320661	False	False
ImmGen microarray (GSE15907)	cochlea	Pro-B Cell (Cycling)	proB.CLP.BM	0.4807159654051587	False	False
ImmGen microarray (GSE15907)	cochlea	Pro-B Cell (Cycling)	proB.FrA.BM	0.5124494026911572	False	True
ImmGen microarray (GSE15907)	cochlea	Pro-B Cell (Cycling)	proB.FrBC.BM	0.7045582731953356	True	True
ImmGen microarray (GSE15907)	cochlea	Pre-B Cell	B.Fo.Sp	0.5714688659481504	False	False
ImmGen microarray (GSE15907)	cochlea	Pre-B Cell	B.FrE.BM	0.6783959431112493	False	False
ImmGen microarray (GSE15907)	cochlea	Pre-B Cell	B.FrF.BM	0.5799882805843264	False	False
ImmGen microarray (GSE15907)	cochlea	Pre-B Cell	B.MZ.Sp	0.5007641888710276	False	False
ImmGen microarray (GSE15907)	cochlea	Pre-B Cell	B.T1.Sp	0.6382966321430327	False	False
ImmGen microarray (GSE15907)	cochlea	Pre-B Cell	B.T2.Sp	0.603633605064132	False	False
ImmGen microarray (GSE15907)	cochlea	Pre-B Cell	B.T3.Sp	0.5906669207688064	False	False
ImmGen microarray (GSE15907)	cochlea	Pre-B Cell	preB.FrC.BM	0.3907193631942617	False	True
ImmGen microarray (GSE15907)	cochlea	Pre-B Cell	preB.FrD.BM	0.7486805997344519	True	True
ImmGen microarray (GSE15907)	cochlea	Pre-B Cell	proB.CLP.BM	0.3206764129384074	False	False
ImmGen microarray (GSE15907)	cochlea	Pre-B Cell	proB.FrA.BM	0.3546063656614003	False	False
ImmGen microarray (GSE15907)	cochlea	Pre-B Cell	proB.FrBC.BM	0.5678134091734259	False	False
ImmGen microarray (GSE15907)	cochlea	B Cell (Transitional)	B.Fo.Sp	0.3151705464937362	False	False
ImmGen microarray (GSE15907)	cochlea	B Cell (Transitional)	B.FrE.BM	0.4444161115190591	False	True
ImmGen microarray (GSE15907)	cochlea	B Cell (Transitional)	B.FrF.BM	0.3054458282509541	False	False
ImmGen microarray (GSE15907)	cochlea	B Cell (Transitional)	B.MZ.Sp	0.2671449709638652	False	False
ImmGen microarray (GSE15907)	cochlea	B Cell (Transitional)	B.T1.Sp	0.3557184599723567	False	True
ImmGen microarray (GSE15907)	cochlea	B Cell (Transitional)	B.T2.Sp	0.3382882176081995	False	True
ImmGen microarray (GSE15907)	cochlea	B Cell (Transitional)	B.T3.Sp	0.3304347686913006	False	True
ImmGen microarray (GSE15907)	cochlea	B Cell (Transitional)	preB.FrC.BM	0.7650425729418531	True	False
ImmGen microarray (GSE15907)	cochlea	B Cell (Transitional)	preB.FrD.BM	0.6994728592627736	False	False
ImmGen microarray (GSE15907)	cochlea	B Cell (Transitional)	proB.CLP.BM	0.4744931172752575	False	False
ImmGen microarray (GSE15907)	cochlea	B Cell (Transitional)	proB.FrA.BM	0.5242166993276901	False	False
ImmGen microarray (GSE15907)	cochlea	B Cell (Transitional)	proB.FrBC.BM	0.7382182469366667	False	False
ImmGen microarray (GSE15907)	cochlea	B Cell (Naïve)	B.Fo.Sp	0.6968546633671715	False	True
ImmGen microarray (GSE15907)	cochlea	B Cell (Naïve)	B.FrE.BM	0.6445090655874751	False	False
ImmGen microarray (GSE15907)	cochlea	B Cell (Naïve)	B.FrF.BM	0.704250940485194	True	True
ImmGen microarray (GSE15907)	cochlea	B Cell (Naïve)	B.MZ.Sp	0.5965216852654802	False	False
ImmGen microarray (GSE15907)	cochlea	B Cell (Naïve)	B.T1.Sp	0.6778675905532997	False	False
ImmGen microarray (GSE15907)	cochlea	B Cell (Naïve)	B.T2.Sp	0.684640161176489	False	True
ImmGen microarray (GSE15907)	cochlea	B Cell (Naïve)	B.T3.Sp	0.6909125399028384	False	True
ImmGen microarray (GSE15907)	cochlea	B Cell (Naïve)	preB.FrC.BM	0.1915871682504979	False	False
ImmGen microarray (GSE15907)	cochlea	B Cell (Naïve)	preB.FrD.BM	0.5215730293030791	False	False
ImmGen microarray (GSE15907)	cochlea	B Cell (Naïve)	proB.CLP.BM	0.2918673320602877	False	False
ImmGen microarray (GSE15907)	cochlea	B Cell (Naïve)	proB.FrA.BM	0.3157717102754273	False	False
ImmGen microarray (GSE15907)	cochlea	B Cell (Naïve)	proB.FrBC.BM	0.36510992416914	False	False
ImmGen microarray (GSE15907)	cochlea	B Cell (Mature)	B.Fo.Sp	0.6802389563417155	False	True
ImmGen microarray (GSE15907)	cochlea	B Cell (Mature)	B.FrE.BM	0.7504983683371	True	False
ImmGen microarray (GSE15907)	cochlea	B Cell (Mature)	B.FrF.BM	0.6802574288484187	False	True
ImmGen microarray (GSE15907)	cochlea	B Cell (Mature)	B.MZ.Sp	0.6063688150360875	False	True
ImmGen microarray (GSE15907)	cochlea	B Cell (Mature)	B.T1.Sp	0.7382914599075181	False	False
ImmGen microarray (GSE15907)	cochlea	B Cell (Mature)	B.T2.Sp	0.7170560332017125	False	False
ImmGen microarray (GSE15907)	cochlea	B Cell (Mature)	B.T3.Sp	0.6969712584134498	False	False
ImmGen microarray (GSE15907)	cochlea	B Cell (Mature)	preB.FrC.BM	0.3404176865290701	False	False
ImmGen microarray (GSE15907)	cochlea	B Cell (Mature)	preB.FrD.BM	0.6672355311230975	False	False
ImmGen microarray (GSE15907)	cochlea	B Cell (Mature)	proB.CLP.BM	0.2908298487848831	False	False
ImmGen microarray (GSE15907)	cochlea	B Cell (Mature)	proB.FrA.BM	0.3248401523763723	False	False
ImmGen microarray (GSE15907)	cochlea	B Cell (Mature)	proB.FrBC.BM	0.4906635857995517	False	False
ImmGen RNA-seq (GSE109125)	bm	Pro-B Cell (Cycling)	B.Fem.Sp	0.2280744275847925	False	False
ImmGen RNA-seq (GSE109125)	bm	Pro-B Cell (Cycling)	B.Fo.Sp	0.2337046445313743	False	False
ImmGen RNA-seq (GSE109125)	bm	Pro-B Cell (Cycling)	B.FrE.BM	0.3703880678371544	False	False
ImmGen RNA-seq (GSE109125)	bm	Pro-B Cell (Cycling)	B.MZ.Sp	0.2119346975694877	False	False
ImmGen RNA-seq (GSE109125)	bm	Pro-B Cell (Cycling)	B.T1.Sp	0.2950304336432357	False	False
ImmGen RNA-seq (GSE109125)	bm	Pro-B Cell (Cycling)	B.T2.Sp	0.2691862660694378	False	False
ImmGen RNA-seq (GSE109125)	bm	Pro-B Cell (Cycling)	B.T3.Sp	0.2362392804445758	False	False
ImmGen RNA-seq (GSE109125)	bm	Pro-B Cell (Cycling)	proB.CLP.BM	0.5714823782534854	False	False
ImmGen RNA-seq (GSE109125)	bm	Pro-B Cell (Cycling)	proB.FrA.BM	0.5903266516291732	False	True
ImmGen RNA-seq (GSE109125)	bm	Pro-B Cell (Cycling)	proB.FrBC.BM	0.6867089341340684	True	True
ImmGen RNA-seq (GSE109125)	bm	Pre-B Cell	B.Fem.Sp	0.4156723500091512	False	False
ImmGen RNA-seq (GSE109125)	bm	Pre-B Cell	B.Fo.Sp	0.3959759584321364	False	False
ImmGen RNA-seq (GSE109125)	bm	Pre-B Cell	B.FrE.BM	0.5459963562778944	True	False
ImmGen RNA-seq (GSE109125)	bm	Pre-B Cell	B.MZ.Sp	0.3607241833739308	False	False
ImmGen RNA-seq (GSE109125)	bm	Pre-B Cell	B.T1.Sp	0.4836812155811496	False	False
ImmGen RNA-seq (GSE109125)	bm	Pre-B Cell	B.T2.Sp	0.4475853245743675	False	False
ImmGen RNA-seq (GSE109125)	bm	Pre-B Cell	B.T3.Sp	0.4031380221597196	False	False
ImmGen RNA-seq (GSE109125)	bm	Pre-B Cell	proB.CLP.BM	0.4037796059975455	False	False
ImmGen RNA-seq (GSE109125)	bm	Pre-B Cell	proB.FrA.BM	0.4042474139921709	False	False
ImmGen RNA-seq (GSE109125)	bm	Pre-B Cell	proB.FrBC.BM	0.5071573964451985	False	False
ImmGen RNA-seq (GSE109125)	bm	B Cell (Transitional)	B.Fem.Sp	0.2676349464077296	False	False
ImmGen RNA-seq (GSE109125)	bm	B Cell (Transitional)	B.Fo.Sp	0.2618876948645289	False	False
ImmGen RNA-seq (GSE109125)	bm	B Cell (Transitional)	B.FrE.BM	0.4881476466095359	False	True
ImmGen RNA-seq (GSE109125)	bm	B Cell (Transitional)	B.MZ.Sp	0.2481637569545828	False	False
ImmGen RNA-seq (GSE109125)	bm	B Cell (Transitional)	B.T1.Sp	0.3801960012166045	False	True
ImmGen RNA-seq (GSE109125)	bm	B Cell (Transitional)	B.T2.Sp	0.3281654188769661	False	True
ImmGen RNA-seq (GSE109125)	bm	B Cell (Transitional)	B.T3.Sp	0.2674465147142413	False	True
ImmGen RNA-seq (GSE109125)	bm	B Cell (Transitional)	proB.CLP.BM	0.5488106849382566	False	False
ImmGen RNA-seq (GSE109125)	bm	B Cell (Transitional)	proB.FrA.BM	0.5933516971100139	False	False
ImmGen RNA-seq (GSE109125)	bm	B Cell (Transitional)	proB.FrBC.BM	0.7606067740359754	True	False
ImmGen RNA-seq (GSE109125)	bm	B Cell (Naïve)	B.Fem.Sp	0.52726240583517	False	False
ImmGen RNA-seq (GSE109125)	bm	B Cell (Naïve)	B.Fo.Sp	0.5210704532790078	False	True
ImmGen RNA-seq (GSE109125)	bm	B Cell (Naïve)	B.FrE.BM	0.5443529615200985	False	False
ImmGen RNA-seq (GSE109125)	bm	B Cell (Naïve)	B.MZ.Sp	0.4850483273483786	False	False
ImmGen RNA-seq (GSE109125)	bm	B Cell (Naïve)	B.T1.Sp	0.5447215714378324	True	False
ImmGen RNA-seq (GSE109125)	bm	B Cell (Naïve)	B.T2.Sp	0.5431426991853722	False	True
ImmGen RNA-seq (GSE109125)	bm	B Cell (Naïve)	B.T3.Sp	0.5192820359989556	False	True
ImmGen RNA-seq (GSE109125)	bm	B Cell (Naïve)	proB.CLP.BM	0.3621897377855065	False	False
ImmGen RNA-seq (GSE109125)	bm	B Cell (Naïve)	proB.FrA.BM	0.3510612183878262	False	False
ImmGen RNA-seq (GSE109125)	bm	B Cell (Naïve)	proB.FrBC.BM	0.3942385947472517	False	False
ImmGen RNA-seq (GSE109125)	bm	B Cell (Mature)	B.Fem.Sp	0.5207229356147997	False	False
ImmGen RNA-seq (GSE109125)	bm	B Cell (Mature)	B.Fo.Sp	0.4957501524164283	False	True
ImmGen RNA-seq (GSE109125)	bm	B Cell (Mature)	B.FrE.BM	0.6281009355322371	True	False
ImmGen RNA-seq (GSE109125)	bm	B Cell (Mature)	B.MZ.Sp	0.4718329476364911	False	True
ImmGen RNA-seq (GSE109125)	bm	B Cell (Mature)	B.T1.Sp	0.5876396637755784	False	False
ImmGen RNA-seq (GSE109125)	bm	B Cell (Mature)	B.T2.Sp	0.556240615368118	False	False
ImmGen RNA-seq (GSE109125)	bm	B Cell (Mature)	B.T3.Sp	0.5032975372066574	False	False
ImmGen RNA-seq (GSE109125)	bm	B Cell (Mature)	proB.CLP.BM	0.3786352750376988	False	False
ImmGen RNA-seq (GSE109125)	bm	B Cell (Mature)	proB.FrA.BM	0.3936166173357889	False	False
ImmGen RNA-seq (GSE109125)	bm	B Cell (Mature)	proB.FrBC.BM	0.483778146147412	False	False
ImmGen RNA-seq (GSE109125)	cochlea	Pro-B Cell (Cycling)	B.Fem.Sp	0.2810822975890419	False	False
ImmGen RNA-seq (GSE109125)	cochlea	Pro-B Cell (Cycling)	B.Fo.Sp	0.2899455687790074	False	False
ImmGen RNA-seq (GSE109125)	cochlea	Pro-B Cell (Cycling)	B.FrE.BM	0.434412178087007	False	False
ImmGen RNA-seq (GSE109125)	cochlea	Pro-B Cell (Cycling)	B.MZ.Sp	0.25005997947135	False	False
ImmGen RNA-seq (GSE109125)	cochlea	Pro-B Cell (Cycling)	B.T1.Sp	0.3478607426379786	False	False
ImmGen RNA-seq (GSE109125)	cochlea	Pro-B Cell (Cycling)	B.T2.Sp	0.3227632579909252	False	False
ImmGen RNA-seq (GSE109125)	cochlea	Pro-B Cell (Cycling)	B.T3.Sp	0.2937376907186061	False	False
ImmGen RNA-seq (GSE109125)	cochlea	Pro-B Cell (Cycling)	proB.CLP.BM	0.4817039989608646	False	False
ImmGen RNA-seq (GSE109125)	cochlea	Pro-B Cell (Cycling)	proB.FrA.BM	0.5527598505672064	False	True
ImmGen RNA-seq (GSE109125)	cochlea	Pro-B Cell (Cycling)	proB.FrBC.BM	0.7343294335920371	True	True
ImmGen RNA-seq (GSE109125)	cochlea	Pre-B Cell	B.Fem.Sp	0.4760032001390264	False	False
ImmGen RNA-seq (GSE109125)	cochlea	Pre-B Cell	B.Fo.Sp	0.4693620816641303	False	False
ImmGen RNA-seq (GSE109125)	cochlea	Pre-B Cell	B.FrE.BM	0.5926250896601264	True	False
ImmGen RNA-seq (GSE109125)	cochlea	Pre-B Cell	B.MZ.Sp	0.398558487911055	False	False
ImmGen RNA-seq (GSE109125)	cochlea	Pre-B Cell	B.T1.Sp	0.5243106319683044	False	False
ImmGen RNA-seq (GSE109125)	cochlea	Pre-B Cell	B.T2.Sp	0.5061069109267747	False	False
ImmGen RNA-seq (GSE109125)	cochlea	Pre-B Cell	B.T3.Sp	0.4764217763444212	False	False
ImmGen RNA-seq (GSE109125)	cochlea	Pre-B Cell	proB.CLP.BM	0.2559413362276808	False	False
ImmGen RNA-seq (GSE109125)	cochlea	Pre-B Cell	proB.FrA.BM	0.302574326732633	False	False
ImmGen RNA-seq (GSE109125)	cochlea	Pre-B Cell	proB.FrBC.BM	0.4909302647785382	False	False
ImmGen RNA-seq (GSE109125)	cochlea	B Cell (Transitional)	B.Fem.Sp	0.2924862317245053	False	False
ImmGen RNA-seq (GSE109125)	cochlea	B Cell (Transitional)	B.Fo.Sp	0.289289386071023	False	False
ImmGen RNA-seq (GSE109125)	cochlea	B Cell (Transitional)	B.FrE.BM	0.5394641700437303	False	True
ImmGen RNA-seq (GSE109125)	cochlea	B Cell (Transitional)	B.MZ.Sp	0.2660863055721352	False	False
ImmGen RNA-seq (GSE109125)	cochlea	B Cell (Transitional)	B.T1.Sp	0.4122115317206205	False	True
ImmGen RNA-seq (GSE109125)	cochlea	B Cell (Transitional)	B.T2.Sp	0.3580878825383022	False	True
ImmGen RNA-seq (GSE109125)	cochlea	B Cell (Transitional)	B.T3.Sp	0.2950351271091159	False	True
ImmGen RNA-seq (GSE109125)	cochlea	B Cell (Transitional)	proB.CLP.BM	0.4970923127751038	False	False
ImmGen RNA-seq (GSE109125)	cochlea	B Cell (Transitional)	proB.FrA.BM	0.5916186364578339	False	False
ImmGen RNA-seq (GSE109125)	cochlea	B Cell (Transitional)	proB.FrBC.BM	0.8305741880152884	True	False
ImmGen RNA-seq (GSE109125)	cochlea	B Cell (Naïve)	B.Fem.Sp	0.5805337047059423	False	False
ImmGen RNA-seq (GSE109125)	cochlea	B Cell (Naïve)	B.Fo.Sp	0.5811568728137488	True	True
ImmGen RNA-seq (GSE109125)	cochlea	B Cell (Naïve)	B.FrE.BM	0.5276375227008414	False	False
ImmGen RNA-seq (GSE109125)	cochlea	B Cell (Naïve)	B.MZ.Sp	0.5236048214871459	False	False
ImmGen RNA-seq (GSE109125)	cochlea	B Cell (Naïve)	B.T1.Sp	0.5571005660708773	False	False
ImmGen RNA-seq (GSE109125)	cochlea	B Cell (Naïve)	B.T2.Sp	0.579305297565451	False	True
ImmGen RNA-seq (GSE109125)	cochlea	B Cell (Naïve)	B.T3.Sp	0.5785901069197429	False	True
ImmGen RNA-seq (GSE109125)	cochlea	B Cell (Naïve)	proB.CLP.BM	0.2114659796361202	False	False
ImmGen RNA-seq (GSE109125)	cochlea	B Cell (Naïve)	proB.FrA.BM	0.2096358545000033	False	False
ImmGen RNA-seq (GSE109125)	cochlea	B Cell (Naïve)	proB.FrBC.BM	0.2772631008581698	False	False
ImmGen RNA-seq (GSE109125)	cochlea	B Cell (Mature)	B.Fem.Sp	0.62279527521226	False	False
ImmGen RNA-seq (GSE109125)	cochlea	B Cell (Mature)	B.Fo.Sp	0.606201040553105	False	True
ImmGen RNA-seq (GSE109125)	cochlea	B Cell (Mature)	B.FrE.BM	0.7286131539882381	True	False
ImmGen RNA-seq (GSE109125)	cochlea	B Cell (Mature)	B.MZ.Sp	0.5490507306096319	False	True
ImmGen RNA-seq (GSE109125)	cochlea	B Cell (Mature)	B.T1.Sp	0.6820320139893579	False	False
ImmGen RNA-seq (GSE109125)	cochlea	B Cell (Mature)	B.T2.Sp	0.6614812713772625	False	False
ImmGen RNA-seq (GSE109125)	cochlea	B Cell (Mature)	B.T3.Sp	0.6128156082754463	False	False
ImmGen RNA-seq (GSE109125)	cochlea	B Cell (Mature)	proB.CLP.BM	0.2399768127285967	False	False
ImmGen RNA-seq (GSE109125)	cochlea	B Cell (Mature)	proB.FrA.BM	0.3165026878498514	False	False
ImmGen RNA-seq (GSE109125)	cochlea	B Cell (Mature)	proB.FrBC.BM	0.4898127672272556	False	False
