## Supplementary Tables 1-20 for "An anatomical and day–night atlas links cochlear immunity to adjacent bone marrow": Supplementary_Table_12_b_lineage_timeline.csv

tissue	layer	event	peak_zt	p	ci_halfwidth_h	status	peak_clock
bm	B composition (share_of_tissue)	Pro-B Cell (Cycling)	13.823695557365314	0.1166666666666666	1.150438238003978	fragile	21.823695557
bm	B composition (within_B)	Pro-B Cell (Cycling)	12.245966409851423	0.2833333333333333	1.0690277137742434	not rhythmic	20.24596641
bm	B composition (share_of_tissue)	Pre-B Cell	14.753339347708357	0.9	3.983873244151902	not rhythmic	22.753339348
bm	B composition (within_B)	Pre-B Cell	8.931032404911562	0.4	1.078341356163224	not rhythmic	16.931032405
bm	B composition (share_of_tissue)	B Cell (Transitional)	12.854579680416204	0.0666666666666666	0.9292347575646857	supported	20.85457968
bm	B composition (within_B)	B Cell (Transitional)	11.0946905365764	0.0333333333333333	0.6983608502951321	robust	19.094690537
bm	B composition (share_of_tissue)	B Cell (Naïve)	20.57371970554168	0.0166666666666666	0.3744041694817652	robust	4.573719705999999
bm	B composition (within_B)	B Cell (Naïve)	21.117953527029	0.0833333333333333	0.5038187766346796	robust	5.117953527000001
bm	B composition (share_of_tissue)	B Cell (Mature)	0.519099640716068	0.1833333333333333	0.8603120245534346	not rhythmic	8.519099641
bm	B composition (within_B)	B Cell (Mature)	2.147461378057415	0.0166666666666666	0.8957253626314088	supported	10.147461378
cochlea	B composition (share_of_tissue)	Pro-B Cell (Cycling)	16.217053539883032	0.2666666666666666	0.4691793219233559	fragile	0.2170535399999984
cochlea	B composition (within_B)	Pro-B Cell (Cycling)	12.682842576432323	0.7666666666666667	1.8218279811586389	not rhythmic	20.682842576
cochlea	B composition (share_of_tissue)	Pre-B Cell	18.1343611100891	0.25	0.1572742676994458	not rhythmic	2.1343611100000004
cochlea	B composition (within_B)	Pre-B Cell	19.78395705205764	0.5666666666666667	0.3524152137024019	not rhythmic	3.7839570520000017
cochlea	B composition (share_of_tissue)	B Cell (Transitional)	15.006544561628749	0.7333333333333333	1.392009713108138	not rhythmic	23.006544562
cochlea	B composition (within_B)	B Cell (Transitional)	5.934208526758228	0.25	0.2223881051139534	not rhythmic	13.934208527
cochlea	B composition (share_of_tissue)	B Cell (Naïve)	17.13201738495224	0.1333333333333333	0.3502819256252472	fragile	1.132017385000001
cochlea	B composition (within_B)	B Cell (Naïve)	17.078108873099097	0.2333333333333333	0.9373508430223664	not rhythmic	1.0781088730000017
cochlea	B composition (share_of_tissue)	B Cell (Mature)	17.41083098265591	0.5	0.183649038098779	not rhythmic	1.4108309830000003
cochlea	B composition (within_B)	B Cell (Mature)	17.63465017812758	0.6166666666666667	0.3538195567048458	not rhythmic	1.6346501780000011
bm	B neighbourhoods by pseudotime (Milo, scVI)	Q1	14.9	0.0001999600079984		wave test	22.9
bm	B neighbourhoods by pseudotime (Milo, scVI)	Q2	14.7	0.0001999600079984		wave test	22.7
bm	B neighbourhoods by pseudotime (Milo, scVI)	Q3	18.0	0.0001999600079984		wave test	2.0
bm	B neighbourhoods by pseudotime (Milo, scVI)	Q4	18.8	0.0001999600079984		wave test	2.8000000000000007
bm	B neighbourhoods by pseudotime (Milo, scVI)	Q5	21.0	0.0001999600079984		wave test	5.0
cochlea	B neighbourhoods by pseudotime (Milo, scVI)	Q1	12.7	0.0001999600079984		wave test	20.7
cochlea	B neighbourhoods by pseudotime (Milo, scVI)	Q2	15.5	0.0001999600079984		wave test	23.5
cochlea	B neighbourhoods by pseudotime (Milo, scVI)	Q3	18.1	0.0001999600079984		wave test	2.1000000000000014
cochlea	B neighbourhoods by pseudotime (Milo, scVI)	Q4	16.1	0.0001999600079984		wave test	0.1000000000000014
cochlea	B neighbourhoods by pseudotime (Milo, scVI)	Q5	15.9	0.0001999600079984		wave test	23.9
bm	B state axis (immgen_FrF_vs_FrE)	Pro-B Cell (Cycling)	19.70378667584168	0.9833333333333332		exploratory	3.703786676
bm	B state axis (immgen_FrF_vs_FrE)	Pre-B Cell	14.642242968692369	0.1166666666666666		exploratory	22.642242969
bm	B state axis (immgen_FrF_vs_FrE)	B Cell (Transitional)	12.723474484487843	0.5666666666666667		exploratory	20.723474484
bm	B state axis (immgen_FrF_vs_FrE)	B Cell (Naïve)	21.741914485605108	0.4833333333333333		exploratory	5.741914485999999
bm	B state axis (immgen_FrF_vs_FrE)	B Cell (Mature)	21.81065340696119	0.3333333333333333		exploratory	5.810653407
bm	B state axis (immgen_FrF_vs_FrE)	B naïve + mature (pooled)	19.639608479811702	0.4166666666666667		H3 primary	3.63960848
bm	B state axis (mhcII_GO)	Pro-B Cell (Cycling)	12.888543092450345	0.2166666666666666		exploratory	20.888543092
bm	B state axis (mhcII_GO)	Pre-B Cell	16.185198146889356	0.15		exploratory	0.1851981470000012
bm	B state axis (mhcII_GO)	B Cell (Transitional)	13.05539981254329	0.1666666666666666		exploratory	21.055399813
bm	B state axis (mhcII_GO)	B Cell (Naïve)	21.04969273719987	0.2		exploratory	5.049692737000001
bm	B state axis (mhcII_GO)	B Cell (Mature)	22.817652575498613	0.2		exploratory	6.817652575
bm	B state axis (mhcII_GO)	B naïve + mature (pooled)	20.40817336319587	0.2166666666666666		H3 primary	4.408173363
bm	B state axis (curated_recirc_vs_immature)	Pro-B Cell (Cycling)	11.324804183623396	0.1333333333333333		exploratory	19.324804184
bm	B state axis (curated_recirc_vs_immature)	Pre-B Cell	12.863551952568908	0.1666666666666666		exploratory	20.863551953
bm	B state axis (curated_recirc_vs_immature)	B Cell (Transitional)	9.636908999156075	0.3833333333333333		exploratory	17.636908999
bm	B state axis (curated_recirc_vs_immature)	B Cell (Naïve)	21.49207896829808	0.75		exploratory	5.492078968000001
bm	B state axis (curated_recirc_vs_immature)	B Cell (Mature)	0.1234177672053056	0.15		exploratory	8.123417767
bm	B state axis (curated_recirc_vs_immature)	B naïve + mature (pooled)	20.630999178321204	0.5333333333333333		H3 primary	4.630999178
cochlea	B state axis (immgen_FrF_vs_FrE)	Pro-B Cell (Cycling)	23.110753631923288	0.8166666666666667		exploratory	7.1107536320000015
cochlea	B state axis (immgen_FrF_vs_FrE)	Pre-B Cell	7.518987535976476	0.1333333333333333		exploratory	15.518987536
cochlea	B state axis (immgen_FrF_vs_FrE)	B Cell (Transitional)	4.846848621934111	0.1833333333333333		exploratory	12.846848622
cochlea	B state axis (immgen_FrF_vs_FrE)	B Cell (Naïve)	20.67733293909492	0.5333333333333333		exploratory	4.677332938999999
cochlea	B state axis (immgen_FrF_vs_FrE)	B Cell (Mature)	7.712177778443684	0.5		exploratory	15.712177778
cochlea	B state axis (immgen_FrF_vs_FrE)	B naïve + mature (pooled)	5.221632621774453	0.8666666666666667		H3 primary	13.221632622
cochlea	B state axis (mhcII_GO)	Pro-B Cell (Cycling)	21.97452767641632	0.05		exploratory	5.974527676000001
cochlea	B state axis (mhcII_GO)	Pre-B Cell	7.6546803967862544	0.5		exploratory	15.654680397
cochlea	B state axis (mhcII_GO)	B Cell (Transitional)	18.489341616292027	0.45		exploratory	2.489341616000001
cochlea	B state axis (mhcII_GO)	B Cell (Naïve)	20.49123988411625	0.3333333333333333		exploratory	4.491239883999999
cochlea	B state axis (mhcII_GO)	B Cell (Mature)	16.595227609200993	0.9833333333333332		exploratory	0.5952276089999984
cochlea	B state axis (mhcII_GO)	B naïve + mature (pooled)	18.976898188409475	0.7166666666666667		H3 primary	2.976898188
cochlea	B state axis (curated_recirc_vs_immature)	Pro-B Cell (Cycling)	22.006044580940625	0.7333333333333333		exploratory	6.006044581000001
cochlea	B state axis (curated_recirc_vs_immature)	Pre-B Cell	7.237337115270158	0.4		exploratory	15.237337115
cochlea	B state axis (curated_recirc_vs_immature)	B Cell (Transitional)	7.943882626981997	0.7166666666666667		exploratory	15.943882627
cochlea	B state axis (curated_recirc_vs_immature)	B Cell (Naïve)	19.43348874875505	0.3833333333333333		exploratory	3.4334887489999986
cochlea	B state axis (curated_recirc_vs_immature)	B Cell (Mature)	11.662194268308424	0.55		exploratory	19.662194268
cochlea	B state axis (curated_recirc_vs_immature)	B naïve + mature (pooled)	17.53140264454604	0.6166666666666667		H3 primary	1.531402645
bm	B programme (exploratory)	Pro-B Cell (Cycling): b_cell:vdj_prebcr	23.8746514292224	0.0166666666666666		nominal	7.874651429
bm	B programme (exploratory)	B Cell (Transitional): b_cell:vdj_prebcr	22.19460411769992	0.0333333333333333		nominal	6.194604118000001
bm	B programme (exploratory)	B Cell (Transitional): b_cell:proliferation	0.3747150401579608	0.0166666666666666		nominal	8.37471504
bm	B programme (exploratory)	B Cell (Transitional): b_cell:plasma_differentiation	22.853405033022	0.05		nominal	6.853405033000001
bm	B programme (exploratory)	B Cell (Mature): hallmark:INTERFERON_ALPHA_RESPONSE	13.770058962410031	0.05		nominal	21.770058962
bm	B programme (exploratory)	B Cell (Naïve): clock:ebox_outputs	22.27407083881374	0.05		nominal	6.274070839
bm	B programme (exploratory)	B Cell (Mature): clock:dbox_outputs	22.13176915007012	0.0333333333333333		nominal	6.13176915
cochlea	B programme (exploratory)	Pro-B Cell (Cycling): b_cell:egress	22.323325566721262	0.0166666666666666		nominal	6.323325567000001
cochlea	B programme (exploratory)	B Cell (Transitional): b_cell:egress	22.9159688534447	0.0333333333333333		nominal	6.915968852999999
cochlea	B programme (exploratory)	Pre-B Cell: b_cell:retention_homing	6.543527673814713	0.0166666666666666		nominal	14.543527674
cochlea	B programme (exploratory)	B Cell (Naïve): b_cell:proliferation	0.5632734455055957	0.05		nominal	8.563273446
cochlea	B programme (exploratory)	Pro-B Cell (Cycling): hallmark:GLYCOLYSIS	3.3214737769112324	0.05		nominal	11.321473777
cochlea	B programme (exploratory)	B Cell (Naïve): hallmark:MYC_TARGETS_V1	0.5813345858317817	0.0333333333333333		nominal	8.581334586
cochlea	B programme (exploratory)	Pre-B Cell: clock:core_negative_arm	2.191791309020448	0.05		nominal	10.191791309
cochlea	B programme (exploratory)	B Cell (Mature): clock:core_negative_arm	3.2294843699915705	0.0333333333333333		robust	11.22948437
cochlea	B programme (exploratory)	B Cell (Mature): clock:ebox_outputs	3.9677512811715903	0.0333333333333333		nominal	11.967751281
bm	niche → B interaction	CXCL12: Osteoprogenitor → Pre-B Cell	22.856328448180545	0.95		ligand peak ZT1.8	6.856328447999999
bm	niche → B interaction	BAFF/APRIL: Neutrophil (Mature) → B Cell (Mature)	19.41610870238879	0.7		ligand peak ZT19.9	3.416108701999999
bm	niche → B interaction	VCAM1 (exploratory): Osteoprogenitor → Pro-B Cell (Cycling)	15.894127796098031	0.25		ligand peak ZT15.5	23.894127796
cochlea	niche → B interaction	CXCL12: Endothelial Cell → Pre-B Cell	11.436021673384875	0.65		ligand peak ZT6.0	19.436021673
cochlea	niche → B interaction	BAFF/APRIL: Neutrophil (Mature) → B Cell (Mature)	14.590576284942898	0.0833333333333333		ligand peak ZT16.7	22.590576285
cochlea	niche → B interaction	VCAM1 (exploratory): Endothelial Cell → Pro-B Cell (Cycling)	13.016966994869447	0.8333333333333334		ligand peak ZT2.2	21.016966995
external	external GSE198770 BM bulk control	ImmGen proB.FrBC.BM	2.802900473	0.515263752250601		our BM ZT equivalent	10.802900473
external	external GSE198770 BM bulk control	ImmGen preB.FrC.BM	3.016038837	0.1269342452647837		our BM ZT equivalent	11.016038837
external	external GSE198770 BM bulk control	ImmGen preB.FrD.BM	18.393273788	0.9417240565155192		our BM ZT equivalent	2.3932737879999983
external	external GSE198770 BM bulk control	ImmGen B.FrE.BM	15.097075305	0.0080262498164239		our BM ZT equivalent	23.097075305
external	external GSE198770 BM bulk control	ImmGen B.FrF.BM	17.23629396	2.024931682335997e-05		our BM ZT equivalent	1.2362939600000011
external	external GSE198770 BM bulk control	ImmGen axis FrF_vs_FrE	20.369272274	0.4726956793189817		our BM ZT equivalent	4.369272274
external	external GSE198770 BM bulk neutrophil_depleted	ImmGen proB.FrBC.BM	22.150169134	0.5477863322031892		our BM ZT equivalent	6.150169133999999
external	external GSE198770 BM bulk neutrophil_depleted	ImmGen preB.FrC.BM	4.450470344	0.5040379394207856		our BM ZT equivalent	12.450470344
external	external GSE198770 BM bulk neutrophil_depleted	ImmGen preB.FrD.BM	20.660388209	0.2328352344893168		our BM ZT equivalent	4.660388209000001
external	external GSE198770 BM bulk neutrophil_depleted	ImmGen B.FrE.BM	19.292134556	0.0033993156947997		our BM ZT equivalent	3.2921345560000006
external	external GSE198770 BM bulk neutrophil_depleted	ImmGen B.FrF.BM	20.857318612	0.0032948751709812		our BM ZT equivalent	4.857318612
external	external GSE198770 BM bulk neutrophil_depleted	ImmGen axis FrF_vs_FrE	1.8806069279999988	0.3448109812323299		our BM ZT equivalent	9.880606928
external	external baboon spleen	ImmGen proB.FrBC.BM	17.63384853	0.5930713139530643		our BM ZT equivalent	1.6338485300000016
external	external baboon spleen	ImmGen preB.FrC.BM	19.541675391	0.1890209178041899		our BM ZT equivalent	3.5416753909999983
external	external baboon spleen	ImmGen preB.FrD.BM	15.848370749	0.60933823909255		our BM ZT equivalent	23.848370749
external	external baboon spleen	ImmGen B.FrE.BM	16.326226041	0.0341169859123043		our BM ZT equivalent	0.3262260410000017
external	external baboon spleen	ImmGen B.FrF.BM	8.681961266000002	0.8233260708721342		our BM ZT equivalent	16.681961266
external	external baboon spleen	ImmGen axis FrF_vs_FrE	4.421516459999999	0.0005258474262921		our BM ZT equivalent	12.42151646
external	external baboon bone marrow (imputed offset)	ImmGen proB.FrBC.BM	11.364726226	0.0783247440330575		our BM ZT equivalent	19.364726226
external	external baboon bone marrow (imputed offset)	ImmGen preB.FrC.BM	9.361601942999997	0.5558940037332817		our BM ZT equivalent	17.361601943
external	external baboon bone marrow (imputed offset)	ImmGen preB.FrD.BM	12.978804051	0.1309017778522699		our BM ZT equivalent	20.978804051
external	external baboon bone marrow (imputed offset)	ImmGen B.FrE.BM	16.200290748	0.2458637011057926		our BM ZT equivalent	0.2002907480000004
external	external baboon bone marrow (imputed offset)	ImmGen B.FrF.BM	16.500163203	0.6033305410451357		our BM ZT equivalent	0.5001632029999996
external	external baboon bone marrow (imputed offset)	ImmGen axis FrF_vs_FrE	1.863769835	0.2779045358312733		our BM ZT equivalent	9.863769835
cochlea	partner clock (cell level; context)	Hair Cell (Outer/Inner)		0.0333333333333333		offset +0.8 h, resultant 0.74
cochlea	partner clock (cell level; context)	SV Intermediate Cell (Functional)		0.0333333333333333		offset -1.6 h, resultant 0.92
cochlea	partner clock (cell level; context)	SV Intermediate Cell (Pigmented)		0.0166666666666666		offset -1.0 h, resultant 0.82
cochlea	partner clock (cell level; context)	SV Marginal Cell		0.0166666666666666		offset +2.5 h, resultant 0.94
cochlea	partner clock (cell level; context)	Spiral Ganglion Neuron		0.3166666666666666		offset -0.7 h, resultant 0.53
