## Supplementary Tables 1-20 for "An anatomical and day–night atlas links cochlear immunity to adjacent bone marrow": Supplementary_Table_13_b_lineage_hypotheses.csv

hypothesis	tissue	primary_statistic	primary_p	peak_zt	peak_clock	pre_specified_window	in_window	composition_verdict	detail	shift_h	ci_halfwidth_h	determinate	n_axes	axes_p_perm	n_axes_ligand_leads_0_8h	n_axes_ligand_gene_rhythmic	n_axes_nichenet_top10pct	multinichenet_axes_present	q_BH_primary_set	n_methods_agree	n_methods	decision
H1 naïve-B timing	bm	exact permutation p of the within-B naïve share cosinor (ols_logit)	0.0833333333333333	21.117953527029	5.117953527000001	ZT16–24	True	robust	core models quasibinomial;betabinomial;clr_within_B; LOTO SD 0.49 h; boot CI ±0.5 h										0.4999999999999998	3	4	partial
H2 developmental order	bm	forward-lag statistic T over pro→pre→transitional→naïve within-B peaks; exact p over 24 label permutations	0.375			T < 24 h (one monotone sweep)	False		T 32.9 h; peaks Pro-B Cell ZT12.2, Pre-B Cell ZT8.9, B Cell ZT11.1, B Cell ZT21.1; bootstrap share T < 24: 0.00										0.6250000000000001	2	3	partial
H1 naïve-B timing	cochlea	exact permutation p of the within-B naïve share cosinor (ols_logit)	0.2333333333333333	17.078108873099097	1.0781088730000017	ZT16–24	True	not rhythmic	core models ; LOTO SD 1.45 h; boot CI ±0.9 h										0.5	1	3	not supported
H2 developmental order	cochlea	forward-lag statistic T over pro→pre→transitional→naïve within-B peaks; exact p over 24 label permutations	0.25			T < 24 h (one monotone sweep)	False		T 28.4 h; peaks Pro-B Cell ZT12.7, Pre-B Cell ZT19.8, B Cell ZT5.9, B Cell ZT17.1; bootstrap share T < 24: 0.00										0.5	1	3	not supported
H3 state alternation	bm	exact permutation p of the centred ImmGen FrF-vs-FrE axis in the pooled naïve + mature B pseudobulk	0.4166666666666667	19.639608479811702	3.63960848	ZT12–24	True		amplitude 0.73; LOTO SD 1.76 h; r with sample pattern -0.78										0.6250000000000001	0	4	not supported
H3 state alternation	cochlea	exact permutation p of the centred ImmGen FrF-vs-FrE axis in the pooled naïve + mature B pseudobulk	0.8666666666666667	5.221632621774453	13.221632622	ZT12–24	False		amplitude 0.13; LOTO SD 4.87 h; r with sample pattern -0.41										1.0	0	4	not supported
H4 B-clock shift	bm	paired gene-bootstrap p of the pooled B-lineage clock offset minus the tissue-pool offset	0.172				False		B offset +7.73 h (6 genes); cell level: offset vs structural -8.38 h, tracking p 0.033	8.565824268	7.415300511000002	False							0.5	2	4	partial
H4 B-clock shift	cochlea	paired gene-bootstrap p of the pooled B-lineage clock offset minus the tissue-pool offset	0.861				False		B offset +2.08 h (11 genes); cell level: offset vs structural -0.54 h, tracking p 0.667	-0.2365210190000013	2.8436107814	True							1.0	0	4	not supported
H5 niche signals lead	bm	Fisher combination of the representative IL-7 / CXCL12 / BAFF-APRIL interactions' exact permutation p (64)	0.936298878486978				False						2.0	CXCL12 Osteoprogenitor→Pre-B Cell 0.950; BAFF/APRIL Neutrophil (Mature)→B Cell (Mature) 0.700	1.0	1.0	0.0	CXCL12; BAFF/APRIL	1.0	1	3	not supported
H5 niche signals lead	cochlea	Fisher combination of the representative IL-7 / CXCL12 / BAFF-APRIL interactions' exact permutation p (64)	0.2120998514851912				False						2.0	CXCL12 Endothelial Cell→Pre-B Cell 0.650; BAFF/APRIL Neutrophil (Mature)→B Cell (Mature) 0.083	1.0	0.0	1.0	IL-7; CXCL12; BAFF/APRIL	0.5	1	3	not supported
H7 B↔partner signals	cochlea	number of B ↔ partner interactions with family q < 0.1 vs 59 relabelings (exact p)	1.0				True		0 of 2599 interactions q < 0.1 (null mean 0.4)										1.0	2	3	partial
H8 spatial adjacency	cochlea	one-sided Wilcoxon: B-lineage deconvolution proportion, neuron > supporting AOIs (control slides)	0.0451142396033278				True		median 0.036 vs 0.007; external ImmGen B signature p 0.874										0.4999999999999998	1	2	not supported
