## Supplementary Tables 1-20 for "An anatomical and day–night atlas links cochlear immunity to adjacent bone marrow": Supplementary_Table_14_myeloid_composition.csv

tissue	frame	feature	peak_zt	peak_clock	amplitude	p_ols	p_perm	loto_phase_sd_h	n_core_supporting	core_models	core_peak_circ_sd_h	verdict	boot_peak_ci_halfwidth_h	hc_only_p_ols	hc_only_peak_shift_h	r_with_sample_pattern_pc1	marrow_adjusted_resid_peak_zt	mean_value
bm	share_of_tissue	Granulocyte-Monocyte Progenitor	12.413079385516523	20.413079386	0.1957550199851847	0.1143971151515335	0.1833333333333333	0.7214616791016282	1	betabinomial	0.0328381369551545	fragile	1.9419424815338548	0.1695736376488129	-0.4277177895607522	0.0647255069402295		0.0220567508151392
bm	share_of_tissue	Neutrophil (Band)	5.438900770093098	13.43890077	0.2580833446058928	0.2811620000093293	0.3833333333333333	1.2273991014182222	0		0.0346618469431556	not rhythmic	1.2145415341196482	0.2111793818591548	-0.2669720886451046	0.8154561333439824		0.0331903499267217
bm	share_of_tissue	Neutrophil (Mature)	4.45497466927326	12.454974669	0.9360497961756972	0.0231158963711776	0.0666666666666666	0.3511833351870071	2	quasibinomial;betabinomial	0.2006960957233913	supported	0.4381578025828136	0.0228363011839378	-0.0089211085813616	0.7574017002523281		0.0216448136350477
bm	share_of_tissue	Neutrophil (Aged)	0.8989821474108333	8.898982147	0.1283788157757227	0.5466986353037291	0.5666666666666667	1.9062997726947264	0		0.0774903360097413	not rhythmic	1.0765783812784662	0.4194704498972753	-0.3308078459495576	-0.1365612952028852		0.1527064816255921
bm	share_of_tissue	Neutrophil (Activated)	5.129896922808009	13.129896923	0.081229838874858	0.4059530209705496	0.3833333333333333	1.440509327283164	0		0.0464894101980324	not rhythmic	2.3685288617244047	0.0494925154703489	4.05438314536434	0.7763561514725432		0.0965168206400197
bm	share_of_tissue	Monocyte (Classical)	12.69162539327823	20.691625393	0.2010409318344883	0.0105548592188508	0.0333333333333333	0.2992218861012488	3	ols_perm;quasibinomial;betabinomial	0.0131742898300693	robust	0.9971510330695053	0.0256581622977867	0.3215183545657663	-0.0435069820914011		0.0651566151198301
bm	share_of_tissue	Monocyte (Non-classical)	22.779775613358588	6.779775613000002	0.1098898185112907	0.3951032688175221	0.3666666666666666	0.9943842104674988	0		0.104824611298937	not rhythmic	2.1471288777363147	0.6526100051549563	-2.867130183278892	-0.2021457522293583		0.0506934302505108
bm	share_of_tissue	Macrophage	20.04247428470478	4.042474285000001	0.2230364052279419	0.6417796429025634	0.5833333333333334	2.40765194821132	0		0.3429349118584834	not rhythmic	2.834256050098312	0.6521892503348973	5.840211349516128	-0.1761515669919324		0.0088052542908835
bm	share_of_tissue	Mast Cell	13.999465034317875	21.999465034	0.0949747285539868	0.5812445517492109	0.5	1.8116443268736	0		0.1242825245204925	not rhythmic	5.818328038069691	0.4095801769400323	-1.252156980908751	-0.3407437722628244		0.0133110088180446
bm	within_myeloid	Granulocyte-Monocyte Progenitor	13.405876698975488	21.405876699	0.246299719644374	0.188576508573359	0.2333333333333333	0.9185928606889896	1	betabinomial	0.1996804079955607	fragile	1.5215547382979862	0.2511539779140961	-0.2650460698574903	-0.1400931239218977		0.048050607345445
bm	within_myeloid	Neutrophil (Band)	5.815601548634937	13.815601549	0.1973443491989051	0.3253817029099966	0.35	1.2641251511179403	0		0.0338645861399377	not rhythmic	1.6154307958696523	0.2236973469788395	-0.5799973066838504	0.851459894233101		0.0707904245330087
bm	within_myeloid	Neutrophil (Mature)	4.463718098163112	12.463718098	0.8843242700960834	0.0144941921288404	0.05	0.2806685217523708	3	ols_perm;quasibinomial;betabinomial	0.1888069738516936	robust	0.4491830009021211	0.0172079611162938	-0.049725577118032	0.7688530505249277		0.0449299389128498
bm	within_myeloid	Neutrophil (Aged)	22.255835955145063	6.2558359549999984	0.1327129032529488	0.5149726000753222	0.5333333333333333	1.7966198841523968	0		0.5575106724029966	not rhythmic	1.2209906928806409	0.2997928383996463	0.0548247287028331	-0.5468126003023753		0.3286630429424172
bm	within_myeloid	Neutrophil (Activated)	9.637231817103652	17.637231817	0.0172077860823335	0.9750190509344104	0.9666666666666668	6.616581112266466	0		2.562176722494711	not rhythmic	10.43573234090001	0.2550244007870543	1.43941356658231	0.2918524861225622		0.2084246245311364
bm	within_myeloid	Monocyte (Classical)	13.63578595619637	21.635785956	0.2731437829429211	0.0449442076509388	0.1	0.5122523243527519	2	quasibinomial;betabinomial	0.1986019776440844	supported	0.7605519872248927	0.0608951943328394	0.4862305815848522	-0.2502413803891175		0.1416599161125395
bm	within_myeloid	Monocyte (Non-classical)	20.41392487558915	4.413924875999999	0.1347490545242026	0.0896354535191713	0.1333333333333333	0.734435397983801	1	betabinomial	0.1951601847457621	fragile	1.7259728561588468	0.1445312284273405	-2.026889513716984	-0.6369538428319531		0.1093653962512787
bm	within_myeloid	Macrophage	19.225350188473257	3.225350188	0.2728293547998157	0.5645978938193108	0.4166666666666667	1.891453851193662	0		0.298205674701019	not rhythmic	2.1862856547830654	0.7860788796244595	5.2790571557005705	-0.2758014258529507		0.0191908323328483
bm	within_myeloid	Mast Cell	15.017675877501404	23.017675878	0.1602124769680114	0.4031113164082748	0.4	1.6661366934464024	0		0.3031506955598073	not rhythmic	3.1908579653686093	0.3127290634059051	-1.2060213034917169	-0.4853466358508178		0.0289252170384759
bm	within_neutrophil	Neutrophil (Band)	7.335882285447435	15.335882285	0.1526538355976321	0.4803491557316258	0.4833333333333333	1.6701721768215698	0		2.8923749426062466	not rhythmic	2.076128090992378	0.3861707892126069	-1.133227878184627	0.7984772175345146		0.1081538947630575
bm	within_neutrophil	Neutrophil (Mature)	4.617058795093071	12.617058795	0.8277432926527014	0.0117341587996192	0.05	0.2570122282008227	4	ols_perm;quasibinomial;betabinomial;clr_within_frame	0.1976225315731573	robust	0.5112915157731962	0.0172548215567987	-0.0731853690384802	0.795177588090398		0.0669196429282802
bm	within_neutrophil	Neutrophil (Aged)	19.03559940925822	3.035599409	0.192069922545986	0.3551645626668133	0.4	1.6621594101701826	0		0.644343499255124	not rhythmic	1.0225020341081037	0.1562450021604296	0.8777696235243475	-0.8766863770887976		0.5039259889017709
bm	within_neutrophil	Neutrophil (Activated)	14.322255208012152	22.322255208	0.1221889545764924	0.6209843035001058	0.6	1.975079958338692	0		0.804818579898628	not rhythmic	1.6895002223808642	0.2322927023393161	-1.8754612430448176	-0.0591431057441168		0.3210004734068912
bm	within_mono_mac	Monocyte (Classical)	11.722162754395834	19.722162754	0.2875029505918846	0.0929359014073465	0.0166666666666666	0.5051903047527283	2	ols_perm;betabinomial	0.2850232836020271	supported	0.9896397392063752	0.0779140005713226	0.324360916391285	0.0883091000414486		0.5215824443274137
bm	within_mono_mac	Monocyte (Non-classical)	0.2290829562196999	8.229082956	0.2540871329232997	0.0976555764978935	0.05	0.6264695188530642	2	ols_perm;betabinomial	0.7884450049575856	supported	1.157797986549655	0.2170424177860938	-1.026893301319884	-0.0665149299137716		0.408008562448662
bm	within_mono_mac	Macrophage	21.207418531861435	5.207418531999998	0.2369032378109593	0.6049683514600083	0.55	2.074356187372472	0		0.2231304594490367	not rhythmic	2.4210548693338616	0.3895094553821742	4.878680733074724	-0.1300505154422855		0.0704089932239242
bm	ilr_balance	GMP | neutrophils	14.97788458498746	22.977884585	0.4032352747447679	0.0920152320618275	0.1666666666666666	0.7307464575445131	0			not rhythmic	0.8505197614687902	0.101928033080858	0.1072988154553868	-0.4917263205803624		-0.8001780232505457
bm	ilr_balance	band | mature + aged + activated	13.894502635215993	21.894502635	0.1227218843081051	0.4959398847374824	0.4666666666666667	1.876566408209544	0			not rhythmic	2.4880155358892733	0.6942083027611449	0.6954923651447018	0.0319212491115004		-0.5819120151365597
bm	ilr_balance	mature | aged + activated	4.608632479103486	12.608632479	0.6938698283100654	0.0154742621800853	0.05	0.2885634047087467	1	ols_perm		fragile	0.4785564363280575	0.0204058865772627	-0.2468353668422338	0.7900235174835141		-1.5835339332379177
bm	ilr_balance	aged | activated	22.17984161010017	6.17984161	0.0704180860528396	0.7493244923323933	0.7666666666666667	3.664235828765385	0			not rhythmic	2.16531459904034	0.2446752641130424	0.5385693589675498	-0.460208421454618		0.3199814470940894
bm	ilr_balance	classical | non-classical + macrophage	11.004723319322633	19.004723319	0.2460673222801932	0.2147060189789173	0.1833333333333333	0.7577211972103172	0			not rhythmic	1.1463433334335675	0.1098869234950762	1.8309150266370635	0.1216096040773786		0.930453822513428
bm	ilr_balance	non-classical | macrophage	6.326409079265757	14.326409079	0.1117280303318646	0.7683078408057467	0.75	2.561520624092452	0			not rhythmic	4.480164567375373	0.5878859756496381	8.90412914929436	0.1168622906565767		1.2620901598796506
cochlea	share_of_tissue	Granulocyte-Monocyte Progenitor	5.689041201292373	13.689041201	0.4512334828622556	0.0515669404071896	0.0333333333333333	0.500547990124904	2	ols_perm;betabinomial	0.0365642853652348	supported	0.5282758390829096	0.0625306129270467	0.1884650086135737	-0.8664918352851869		0.0231262447815649
cochlea	share_of_tissue	Neutrophil (Band)	5.12045051992832	13.12045052	0.6169441129170402	0.0268914950244757	0.0666666666666666	0.4118705463678397	2	quasibinomial;betabinomial	0.0819827959406179	supported	0.2446700889190405	0.0301337873623301	0.4390408199874542	-0.8863485960584333	6.1486029624938965	0.0520185339271737
cochlea	share_of_tissue	Neutrophil (Mature)	8.768300754526662	16.768300755	0.5817390350622921	0.0503534071601192	0.0833333333333333	0.4357161461527323	2	quasibinomial;betabinomial	0.108808018314725	supported	0.2782919583768771	0.0689799623113058	0.1220329320645277	-0.1955470901598286	8.72083854675293	0.0474767242788906
cochlea	share_of_tissue	Neutrophil (Aged)	17.142230473809935	1.1422304740000015	0.919714449906234	0.1421087645095722	0.1666666666666666	0.6699319013504577	0		0.4377041303489318	not rhythmic	0.2681521239127027	0.1189749142981376	0.0481105994380186	0.6930199362320321	17.53693962097168	0.0237077418113473
cochlea	share_of_tissue	Neutrophil (Activated)	3.84041389490974	11.840413895	0.2115318425213023	0.6747772978522616	0.6166666666666667	2.6173243276623634	0		0.191722855982161	not rhythmic	0.6266632836591235	0.7275962661446541	-0.8582019027048347	-0.862389044651846	6.34540605545044	0.061495876104921
cochlea	share_of_tissue	Monocyte (Classical)	7.026345806818953	15.026345807	0.365772725999543	0.000322975550652	0.0166666666666666	0.0634836391776512	3	ols_perm;quasibinomial;betabinomial	0.0072155073606351	robust	0.3687596942306193	0.010091696320893	-0.3551727921729437	-0.560050686797648	7.735973834991455	0.0594290572217489
cochlea	share_of_tissue	Monocyte (Non-classical)	15.985077368857638	23.985077369	0.3336437551580144	0.3780687768274051	0.4	1.7526043963671292	0		0.531443168332316	not rhythmic	0.4703453949218442	0.3719540144577902	0.6771013607942074	0.8392677276787323	11.286416053771973	0.0467521182191495
cochlea	share_of_tissue	Macrophage	2.4683111182633435	10.468311118	0.0406731002307353	0.9410072917926056	0.8833333333333333	5.761242003924853	0		0.5278930910222837	not rhythmic	5.842459514366074	0.5877428886673727	2.239691972828052	-0.244911658462362	11.650379180908203	0.0331092109494106
cochlea	share_of_tissue	Mast Cell	7.192628423890599	15.192628424	0.2187747464976317	0.4006118589590767	0.3166666666666666	0.9526285820462764	0		0.0228132549473687	not rhythmic	1.6029712031976655	0.0135940112071837	1.892612835518649	-0.6884345738783859	8.472832679748535	0.0090151760201531
cochlea	within_myeloid	Granulocyte-Monocyte Progenitor	4.862838458351691	12.862838458	0.3019204710848983	0.1617083005019349	0.1833333333333333	0.7879631314353508	1	betabinomial	0.0488741226869368	fragile	0.7826185865545787	0.1246820792738482	0.3009246408306829	-0.8107693759994399		0.0636989152296826
cochlea	within_myeloid	Neutrophil (Band)	4.345470029479303	12.345470029	0.509871214310184	0.0558448069825904	0.1166666666666666	0.6094522811001241	2	quasibinomial;betabinomial	0.0898980739713419	supported	0.3134651129153336	0.0601594646349275	0.5125945819822446	-0.8513701826977011		0.1425656791462869
cochlea	within_myeloid	Neutrophil (Mature)	9.488942880970852	17.488942881	0.4606680157856994	0.0660594111859616	0.05	0.5098853300948811	3	ols_perm;quasibinomial;betabinomial	0.1736608739967232	robust	0.3226730377922456	0.1380151700643875	0.2024184276699934	0.0446011153032421		0.1293737615928078
cochlea	within_myeloid	Neutrophil (Aged)	17.472197689461012	1.4721976890000017	1.131045030313962	0.0714277909405405	0.1	0.5043465095221704	1	betabinomial	0.3235469152965541	fragile	0.2312886949161234	0.0715952592568145	0.0123864030994873	0.7461998568206005		0.0706997420522575
cochlea	within_myeloid	Neutrophil (Activated)	23.96673228270183	7.966732282999999	0.18621206040899	0.6577353194632481	0.5833333333333334	1.662855161391813	0		0.5373489211638068	not rhythmic	0.7244411844435792	0.6768572005554467	-0.0412776697875365	-0.6985626921936923		0.1710918405779322
cochlea	within_myeloid	Monocyte (Classical)	6.993378339961756	14.99337834	0.2008757972453428	0.2532249517691974	0.25	0.9323727393807516	0		0.1962597578658898	not rhythmic	0.7241421274809896	0.0452316609601071	-0.5716146712725276	-0.2511237208554882		0.165839097476843
cochlea	within_myeloid	Monocyte (Non-classical)	16.9830925330311	0.9830925330000008	0.5179183707303289	0.249178446940901	0.2333333333333333	1.263340514621264	0		0.3824319861535067	not rhythmic	0.3142754785461711	0.2783275785840993	0.3602705277404752	0.8868470377862889		0.1360145052045061
cochlea	within_myeloid	Macrophage	19.82467992446991	3.8246799240000016	0.1806080947862941	0.6512032932743937	0.65	2.366241171414851	0		0.6363541794437158	not rhythmic	1.0534723810495443	0.8348534014574356	2.459599202276888	0.2740357278299741		0.0956946728697771
cochlea	within_myeloid	Mast Cell	7.866460803066267	15.866460803	0.0434458497723422	0.8813012355956147	1.0	3.8937687561093495	0		0.6673683426459732	not rhythmic	9.199021564178905	0.5917891874196249	7.073923296328187	-0.5592922406017603		0.0250217858499064
cochlea	within_neutrophil	Neutrophil (Band)	4.409249798558894	12.409249799	0.5395369689826431	0.1465397321405858	0.15	0.8833896136128814	1	betabinomial	0.1101438528924141	fragile	0.3144378576149768	0.1304677434591474	0.5824451662484611	-0.6956868253524007		0.2780862460295099
cochlea	within_neutrophil	Neutrophil (Mature)	9.939169920020554	17.93916992	0.5438686064350192	0.0769037947168074	0.0333333333333333	0.5759461905896841	2	ols_perm;betabinomial	0.5654557977174579	supported	0.3105930168830826	0.1655211044591142	-0.2095123033746162	0.2132384503878852		0.2538084850974073
cochlea	within_neutrophil	Neutrophil (Aged)	17.390123414967864	1.3901234150000017	1.250532527924938	0.0500022063556535	0.0666666666666666	0.4599852218114712	1	betabinomial	0.1861797822436376	fragile	0.2193149884881398	0.0569153206793369	0.0438183367380382	0.7982025751415766		0.1367366688866122
cochlea	within_neutrophil	Neutrophil (Activated)	22.9208753796808	6.920875379999998	0.1871580808558511	0.643951058153966	0.6333333333333333	1.45400498125146	0		1.177081712355739	not rhythmic	0.841164290788531	0.6999012757048243	1.178201383118676	-0.5734252437089661		0.3313685999864705
cochlea	within_mono_mac	Monocyte (Classical)	5.980772396436192	13.980772396	0.4650570864292244	0.0268356142588607	0.0166666666666666	0.378526999878796	4	ols_perm;quasibinomial;betabinomial;clr_within_frame	0.1472082920047044	robust	0.3596984232877357	0.0597595112541343	0.1150754313558293	-0.8050251924262556		0.4242870500933826
cochlea	within_mono_mac	Monocyte (Non-classical)	17.217172931790518	1.2171729320000004	0.508082391976341	0.2101443402806243	0.25	0.9922742407281884	1	betabinomial	0.2302875671900844	fragile	0.3638853092595414	0.1985536143979049	0.3063134507363401	0.8320006231120083		0.3352212634455689
cochlea	within_mono_mac	Macrophage	22.547205191225068	6.547205191	0.1679622313940775	0.6515724264514307	0.7666666666666667	3.6054942914238577	0		0.6350573570212744	not rhythmic	1.1470413606420748	0.6143080275114445	1.4077343294195757	-0.2519210357176099		0.2404916864610483
cochlea	ilr_balance	GMP | neutrophils	4.813544935590346	12.813544936	0.3477933122162078	0.1911491245273931	0.1833333333333333	0.8091442903699918	0			not rhythmic	0.6248269446056438	0.122152665434528	0.3079351342462368	-0.7158024435424323		-0.5058290971731246
cochlea	ilr_balance	band | mature + aged + activated	4.442904994843567	12.442904995	0.632559748595198	0.0739153864464988	0.0833333333333333	0.6095603892772412	0			not rhythmic	0.2498305722275625	0.053014139251151	0.4920623789405303	-0.7851238504721113		0.2465606817316844
cochlea	ilr_balance	mature | aged + activated	7.507648705781181	15.507648706	0.6806736347072486	0.0428443617144193	0.0833333333333333	0.6091842142208806	0			fragile	0.2674211111644447	0.0588728935177139	-0.066088066423724	-0.3384744929196979		0.2399959409827134
cochlea	ilr_balance	aged | activated	16.888390971103384	0.8883909709999998	0.7681247197355827	0.0999552642716975	0.1333333333333333	0.6621020124482228	0			not rhythmic	0.2606201111212549	0.1554760724127192	-0.0983538132234009	0.8834053946438409		-0.8408232587762905
cochlea	ilr_balance	classical | non-classical + macrophage	6.2344207002245176	14.2344207	0.3756454797408287	0.0145607994105132	0.0166666666666666	0.263679397873377	1	ols_perm		fragile	0.386123303295142	0.0557036600521103	0.0503059755545969	-0.7648474701777929		0.3374979794225346
cochlea	ilr_balance	non-classical | macrophage	15.85450446618391	23.854504466	0.2520647553844782	0.5104117706059216	0.5	1.913196504604838	0			not rhythmic	0.687891480553329	0.3647012408755311	0.8487669048126509	0.7367450134927634		0.2145111176402286
