## Supplementary Tables 1-20 for "An anatomical and day–night atlas links cochlear immunity to adjacent bone marrow": Supplementary_Table_15_myeloid_methods.csv

hypothesis	tissue	method	agrees	value	rule
M1	bm	Wasserstein (OT) shift of the per-cell maturation axis	True	OT p 0.017	OT exact p <= 0.05
M1	bm	Milo neighbourhood wave along neutrophil pseudotime (label-free)	True	r 0.110, p 0.0012	circular–linear r permutation p <= 0.05
M3	bm	Milo neighbourhood wave along neutrophil pseudotime (label-free)	True	r 0.110, p 0.0012	circular–linear r permutation p <= 0.05
M3	bm	CellRank neutrophil-fate probability of GMPs by sample	True	p 0.050, peak ZT2.1	exact p <= 0.05
M3	bm	within-neutrophil composition multi-model (band / mature shares)	True	Neutrophil (Band): not rhythmic (ZT7.3); Neutrophil (Mature): robust (ZT4.6)	verdict robust or supported
M4	bm	global readiness test, within-sample-centred version	False	2 of 11, p 0.117	global exact p <= 0.05
M4	bm	global readiness test, depth-matched version	True	3 of 11, p 0.033	global exact p <= 0.05
M4	bm	per-state programme peaks clustered (Rayleigh)	False	7 state × programme rhythms (p <= 0.05); Rayleigh p 0.179	Rayleigh p < 0.05 over >= 5 rhythmic state × programme peaks
M5	bm	CellRank macrophage-fate probability of classical monocytes by sample	False	p 0.550, peak ZT5.1	exact p <= 0.05
M5	bm	composition multi-model (classical monocytes within monocytes + macrophages)	True	supported (ZT11.7)	verdict robust or supported
M5	bm	Wasserstein (OT) shift of the mono→mac axis	False	OT p 0.083	OT exact p <= 0.05
M6	bm	Cxcl12 mRNA rhythm in the representative sender	False	False	exact P <= 0.05 (pseudobulk log2 CPM of the sender)
M6	bm	NicheNet CXCL12 activity percentile >= 0.9	False	False	CXCL12 activity percentile >= 0.9 for a day or night programme of a neutrophil receiver
M6	bm	glucocorticoid-response phase aligned with Cxcr4 / Cxcr2	True	True	glucocorticoid-response programme rhythmic (exact P <= 0.05) in >= 1 neutrophil label, with its peak within 4 h of the Cxcr4 / Cxcr2 peak
M6	bm	GSE198770 whole-BM Cxcl12 rhythm	False	False	cosinor p < 0.05
M7	bm	pseudobulk clock offsets determinate (gene bootstrap CI half-width <= 3 h)	False	neutrophils (pooled): +0.7 ± 6.0 h; monocytes + macrophages (pooled): -2.6 ± 1.8 h; myeloid (pooled): -3.0 ± 5.4 h	>= 2 of 3 myeloid units determinate
M1	cochlea	Wasserstein (OT) shift of the per-cell maturation axis	False	OT p 0.083	OT exact p <= 0.05
M1	cochlea	Milo neighbourhood wave along neutrophil pseudotime (label-free)	True	r 0.252, p 0.0002	circular–linear r permutation p <= 0.05
M3	cochlea	Milo neighbourhood wave along neutrophil pseudotime (label-free)	True	r 0.252, p 0.0002	circular–linear r permutation p <= 0.05
M3	cochlea	CellRank neutrophil-fate probability of GMPs by sample	True	p 0.050, peak ZT16.5	exact p <= 0.05
M3	cochlea	within-neutrophil composition multi-model (band / mature shares)	True	Neutrophil (Band): fragile (ZT4.4); Neutrophil (Mature): supported (ZT9.9)	verdict robust or supported
M4	cochlea	global readiness test, within-sample-centred version	False	1 of 11, p 0.283	global exact p <= 0.05
M4	cochlea	global readiness test, depth-matched version	False	0 of 11, p 1.000	global exact p <= 0.05
M4	cochlea	per-state programme peaks clustered (Rayleigh)	True	9 state × programme rhythms (p <= 0.05); Rayleigh p 0.000811	Rayleigh p < 0.05 over >= 5 rhythmic state × programme peaks
M5	cochlea	CellRank macrophage-fate probability of classical monocytes by sample	False	p 0.100, peak ZT16.1	exact p <= 0.05
M5	cochlea	composition multi-model (classical monocytes within monocytes + macrophages)	True	robust (ZT6.0)	verdict robust or supported
M5	cochlea	Wasserstein (OT) shift of the mono→mac axis	False	OT p 0.367	OT exact p <= 0.05
M6	cochlea	Cxcl12 mRNA rhythm in the representative sender	False	False	exact P <= 0.05 (pseudobulk log2 CPM of the sender)
M6	cochlea	NicheNet CXCL12 activity percentile >= 0.9	False	False	CXCL12 activity percentile >= 0.9 for a day or night programme of a neutrophil receiver
M6	cochlea	glucocorticoid-response phase aligned with Cxcr4 / Cxcr2	False	False	glucocorticoid-response programme rhythmic (exact P <= 0.05) in >= 1 neutrophil label, with its peak within 4 h of the Cxcr4 / Cxcr2 peak
M7	cochlea	pseudobulk clock offsets determinate (gene bootstrap CI half-width <= 3 h)	False	neutrophils (pooled): +1.8 ± 4.5 h; monocytes + macrophages (pooled): +2.7 ± 3.2 h; myeloid (pooled): +2.7 ± 3.9 h	>= 2 of 3 myeloid units determinate
M8	cochlea	Wasserstein (OT) shift of the resident axis	False	OT p 0.567	OT exact p <= 0.05
M8	cochlea	cochlea − BM macrophage contrast of the resident axis	False	p 0.967; cochlea higher at 6/6 ZT	paired-difference exact p <= 0.05
M2	paired	per-tissue timer-score phases in the expected halves (cochlea ZT12–24, BM ZT0–12)	True	bm ZT4.0 (p 0.017); cochlea ZT17.5 (p 0.067)	both tissues
M2	paired	per-state transcriptome-wide timer projection: BM negative, cochlea positive	True	3 of 4 neutrophil states split	>= 3 of 4 states with BM r < 0 and cochlea r > 0 (each p < 0.05)
M2	paired	Ballesteros blood neutrophils: timer score ZT13 > ZT5 (independent scRNA)	True	Δ 0.010, p 0.0101	Mann–Whitney p < 0.05 and both ZT13 samples above ZT5
M1	bm	GSE198770 BM maturation-axis phase	False	p 0.331; peak ZT12.3 vs ours ZT18.9	cosinor P < 0.05 and peak within 4 h of our marrow M1 peak
M3	bm	GSE198770 BM granule-class order (primary → secondary → tertiary)	False	peaks ZT8.0 → 1.4 → 23.2 (forward span 39.2 h); p 0.276, 0.476, 0.271	primary, secondary and tertiary granule programmes peak in forward order within 12 h, with >= 2 of 3 at P < 0.05
M1	bm	external tissue-vs-marrow (ageing / circulating) axis (NeuMap, GSE266518) rhythm	False	p 0.083; peak ZT18.8 vs M1 ZT18.9	rhythmic in our pooled neutrophils (exact P <= 0.05) with its peak within 4 h of the M1 peak
M4	bm	GSE312298 BM programme night − day vs prediction	False	Spearman 0.45, p 0.128, n 9	Spearman r > 0 and P < 0.05 between observed and predicted night - day changes of the function programmes
M5	bm	GSE25585 macrophage mono→mac phase	False	p 0.499; peak CT12.8 vs ours ZT14.4	cosinor P < 0.05 and peak within 4 h of our M5 peak
M7	bm	time-of-day clock genes in external neutrophils (GSE312298 / GSE86619 / Ballesteros)	False	GSE312298 BM sorted neutrophils r 0.46 p 0.208; GSE86619 blood neutrophils r -0.52 p 0.752; Ballesteros blood neutrophils scRNA r -0.03 p 0.567	r > 0 and P < 0.05 in >= 2 of the three data sets
M7	bm	GSE25585 macrophage clock offset	False	GSE25585 offset +1.7 h (R 0.92, 11 genes) vs ours -2.6 h	resultant length >= 0.7 and offset within 4 h of our monocyte and macrophage offset
M1	cochlea	external tissue-vs-marrow (ageing / circulating) axis (NeuMap, GSE266518) rhythm	False	p 0.183; peak ZT20.7 vs M1 ZT20.8	rhythmic in our pooled neutrophils (exact P <= 0.05) with its peak within 4 h of the M1 peak
M4	cochlea	GSE312298 BM programme night − day vs prediction	False	Spearman -0.12, p 0.641, n 9	Spearman r > 0 and P < 0.05 between observed and predicted night - day changes of the function programmes
M5	cochlea	GSE25585 macrophage mono→mac phase	False	p 0.499; peak CT12.8 vs ours ZT19.6	cosinor P < 0.05 and peak within 4 h of our M5 peak
M7	cochlea	time-of-day clock genes in external neutrophils (GSE312298 / GSE86619 / Ballesteros)	False	GSE312298 BM sorted neutrophils r 0.61 p 0.129; GSE86619 blood neutrophils r 0.57 p 0.220; Ballesteros blood neutrophils scRNA r 0.16 p 0.334	r > 0 and P < 0.05 in >= 2 of the three data sets
M7	cochlea	GSE25585 macrophage clock offset	True	GSE25585 offset +1.7 h (R 0.92, 11 genes) vs ours +2.7 h	resultant length >= 0.7 and offset within 4 h of our monocyte and macrophage offset
M2	paired	external tissue-vs-marrow (NeuMap, GSE266518) higher in cochlear than BM neutrophils at every ZT	False	0/6 ZT; sign-test p 1.000	score higher in cochlear than in marrow neutrophils at all six time points (sign test)
M9	cochlea	myeloid composition (310) vs our share rhythms	False	Granulocyte-Monocyte Progenitor: -0.08 vs -0.69; Macrophage: +1.10 vs -0.08; Mast Cell: -0.41 vs -0.20; Monocyte (Classical): +0.04 vs -0.36; Monocyte (Non-classical): +0.41 vs +0.65; Neutrophil (Activated): +0.51 vs -0.41; Neutrophil (Aged): +0.55 vs +1.56; Neutrophil (Band): -0.01 vs -1.05; Neutrophil (Mature): +0.46 vs -0.07	Spearman across myeloid labels: Ma night / day log2 share ratio vs our predicted logit-share ZT15 − ZT3
M9	cochlea	NLRP3 / IL-1 axis (312 genes; macrophages + classical monocytes)	True	Ma mean logFC +0.460 (16 gene × label rows); our mean predicted +0.138 (16 rows)	sign of the mean night − day logFC (311) vs sign of our mean predicted ZT15 − ZT3 (33 fits)
