## Supplementary Tables 1-20 for "An anatomical and day–night atlas links cochlear immunity to adjacent bone marrow": Supplementary_Table_16_myeloid_reference_signatures.csv

signature	gene	direction	source	value
maturation_late_vs_early (Xie 2020)	Fau	up (late)	GSE137540 wt_ctl BM/PB/SP	0.5263475453070127
maturation_late_vs_early (Xie 2020)	Fxyd5	up (late)	GSE137540 wt_ctl BM/PB/SP	0.5024285630595223
maturation_late_vs_early (Xie 2020)	Srgn	up (late)	GSE137540 wt_ctl BM/PB/SP	0.5007302081499619
maturation_late_vs_early (Xie 2020)	Il1b	up (late)	GSE137540 wt_ctl BM/PB/SP	0.4841096308540146
maturation_late_vs_early (Xie 2020)	H2-D1	up (late)	GSE137540 wt_ctl BM/PB/SP	0.4802642805260511
maturation_late_vs_early (Xie 2020)	Ccl6	up (late)	GSE137540 wt_ctl BM/PB/SP	0.4798525515476773
maturation_late_vs_early (Xie 2020)	Fth1	up (late)	GSE137540 wt_ctl BM/PB/SP	0.4764338326324822
maturation_late_vs_early (Xie 2020)	Ftl1	up (late)	GSE137540 wt_ctl BM/PB/SP	0.4624030443506872
maturation_late_vs_early (Xie 2020)	Selplg	up (late)	GSE137540 wt_ctl BM/PB/SP	0.4543017444398193
maturation_late_vs_early (Xie 2020)	Msrb1	up (late)	GSE137540 wt_ctl BM/PB/SP	0.4520231552493503
maturation_late_vs_early (Xie 2020)	Tyrobp	up (late)	GSE137540 wt_ctl BM/PB/SP	0.4507909118030495
maturation_late_vs_early (Xie 2020)	Ubb	up (late)	GSE137540 wt_ctl BM/PB/SP	0.439025552213225
maturation_late_vs_early (Xie 2020)	Tsc22d3	up (late)	GSE137540 wt_ctl BM/PB/SP	0.4365801789250172
maturation_late_vs_early (Xie 2020)	Cst3	up (late)	GSE137540 wt_ctl BM/PB/SP	0.432446389294976
maturation_late_vs_early (Xie 2020)	Cebpb	up (late)	GSE137540 wt_ctl BM/PB/SP	0.4276674819518141
maturation_late_vs_early (Xie 2020)	Btg1	up (late)	GSE137540 wt_ctl BM/PB/SP	0.4268142762270561
maturation_late_vs_early (Xie 2020)	Csf3r	up (late)	GSE137540 wt_ctl BM/PB/SP	0.4189166112849835
maturation_late_vs_early (Xie 2020)	Map1lc3b	up (late)	GSE137540 wt_ctl BM/PB/SP	0.4165530056624584
maturation_late_vs_early (Xie 2020)	Clec4d	up (late)	GSE137540 wt_ctl BM/PB/SP	0.4094823763125054
maturation_late_vs_early (Xie 2020)	Ifitm2	up (late)	GSE137540 wt_ctl BM/PB/SP	0.4060419272860664
maturation_late_vs_early (Xie 2020)	Fgl2	up (late)	GSE137540 wt_ctl BM/PB/SP	0.4044344145641799
maturation_late_vs_early (Xie 2020)	Mrpl33	up (late)	GSE137540 wt_ctl BM/PB/SP	0.4041447057396046
maturation_late_vs_early (Xie 2020)	Pla2g7	up (late)	GSE137540 wt_ctl BM/PB/SP	0.403539844466643
maturation_late_vs_early (Xie 2020)	Sirpb1b	up (late)	GSE137540 wt_ctl BM/PB/SP	0.4006820161855484
maturation_late_vs_early (Xie 2020)	Lsp1	up (late)	GSE137540 wt_ctl BM/PB/SP	0.3931497682612925
maturation_late_vs_early (Xie 2020)	S100a11	up (late)	GSE137540 wt_ctl BM/PB/SP	0.3906631751580953
maturation_late_vs_early (Xie 2020)	Ifitm1	up (late)	GSE137540 wt_ctl BM/PB/SP	0.3814263804150063
maturation_late_vs_early (Xie 2020)	Emb	up (late)	GSE137540 wt_ctl BM/PB/SP	0.3811925057404313
maturation_late_vs_early (Xie 2020)	Slpi	up (late)	GSE137540 wt_ctl BM/PB/SP	0.3771486837675621
maturation_late_vs_early (Xie 2020)	H2-Q10	up (late)	GSE137540 wt_ctl BM/PB/SP	0.3770025976756043
maturation_late_vs_early (Xie 2020)	Tpd52	up (late)	GSE137540 wt_ctl BM/PB/SP	0.3738510088559103
maturation_late_vs_early (Xie 2020)	Ly6e	up (late)	GSE137540 wt_ctl BM/PB/SP	0.3695569492293169
maturation_late_vs_early (Xie 2020)	Taldo1	up (late)	GSE137540 wt_ctl BM/PB/SP	0.3691495633961802
maturation_late_vs_early (Xie 2020)	Eif1	up (late)	GSE137540 wt_ctl BM/PB/SP	0.3655073325132201
maturation_late_vs_early (Xie 2020)	Lst1	up (late)	GSE137540 wt_ctl BM/PB/SP	0.3629247777170899
maturation_late_vs_early (Xie 2020)	Ninj1	up (late)	GSE137540 wt_ctl BM/PB/SP	0.3606580582546937
maturation_late_vs_early (Xie 2020)	B2m	up (late)	GSE137540 wt_ctl BM/PB/SP	0.3600464451419428
maturation_late_vs_early (Xie 2020)	Glipr1	up (late)	GSE137540 wt_ctl BM/PB/SP	0.3562911706919554
maturation_late_vs_early (Xie 2020)	Amica1	up (late)	GSE137540 wt_ctl BM/PB/SP	0.3562142580586278
maturation_late_vs_early (Xie 2020)	Ifi27l2a	up (late)	GSE137540 wt_ctl BM/PB/SP	0.3555734602809565
maturation_late_vs_early (Xie 2020)	Rgs2	up (late)	GSE137540 wt_ctl BM/PB/SP	0.3502347463336683
maturation_late_vs_early (Xie 2020)	Cxcr2	up (late)	GSE137540 wt_ctl BM/PB/SP	0.3486413527831254
maturation_late_vs_early (Xie 2020)	Wfdc17	up (late)	GSE137540 wt_ctl BM/PB/SP	0.3472745079778225
maturation_late_vs_early (Xie 2020)	Sell	up (late)	GSE137540 wt_ctl BM/PB/SP	0.3449442948730014
maturation_late_vs_early (Xie 2020)	Tmsb4x	up (late)	GSE137540 wt_ctl BM/PB/SP	0.3449386848743134
maturation_late_vs_early (Xie 2020)	Tspan13	up (late)	GSE137540 wt_ctl BM/PB/SP	0.3418611108829169
maturation_late_vs_early (Xie 2020)	Malat1	up (late)	GSE137540 wt_ctl BM/PB/SP	0.3405415537646044
maturation_late_vs_early (Xie 2020)	Sirpb1c	up (late)	GSE137540 wt_ctl BM/PB/SP	0.3394607608117622
maturation_late_vs_early (Xie 2020)	Hbb-bs	up (late)	GSE137540 wt_ctl BM/PB/SP	0.3350735992858402
maturation_late_vs_early (Xie 2020)	Ypel3	up (late)	GSE137540 wt_ctl BM/PB/SP	0.3307441836270481
maturation_late_vs_early (Xie 2020)	Ngp	down (early)	GSE137540 wt_ctl BM/PB/SP	-0.6706409444563731
maturation_late_vs_early (Xie 2020)	Camp	down (early)	GSE137540 wt_ctl BM/PB/SP	-0.6605746001964412
maturation_late_vs_early (Xie 2020)	Ltf	down (early)	GSE137540 wt_ctl BM/PB/SP	-0.5635688574445623
maturation_late_vs_early (Xie 2020)	Chil3	down (early)	GSE137540 wt_ctl BM/PB/SP	-0.5131205946276898
maturation_late_vs_early (Xie 2020)	Lcn2	down (early)	GSE137540 wt_ctl BM/PB/SP	-0.5040791624390377
maturation_late_vs_early (Xie 2020)	Itgb2l	down (early)	GSE137540 wt_ctl BM/PB/SP	-0.4829016370231302
maturation_late_vs_early (Xie 2020)	Cd177	down (early)	GSE137540 wt_ctl BM/PB/SP	-0.4759066926367118
maturation_late_vs_early (Xie 2020)	Adpgk	down (early)	GSE137540 wt_ctl BM/PB/SP	-0.4696828202879047
maturation_late_vs_early (Xie 2020)	Cybb	down (early)	GSE137540 wt_ctl BM/PB/SP	-0.4416128862456682
maturation_late_vs_early (Xie 2020)	Serpinb1a	down (early)	GSE137540 wt_ctl BM/PB/SP	-0.4240185118094106
maturation_late_vs_early (Xie 2020)	Dstn	down (early)	GSE137540 wt_ctl BM/PB/SP	-0.4110245447956039
maturation_late_vs_early (Xie 2020)	Ifitm6	down (early)	GSE137540 wt_ctl BM/PB/SP	-0.4086306428002628
maturation_late_vs_early (Xie 2020)	Syne1	down (early)	GSE137540 wt_ctl BM/PB/SP	-0.4029915480551971
maturation_late_vs_early (Xie 2020)	Ly6g	down (early)	GSE137540 wt_ctl BM/PB/SP	-0.4022255982123751
maturation_late_vs_early (Xie 2020)	Wfdc21	down (early)	GSE137540 wt_ctl BM/PB/SP	-0.3997609630829327
maturation_late_vs_early (Xie 2020)	Orm1	down (early)	GSE137540 wt_ctl BM/PB/SP	-0.3821472108169237
maturation_late_vs_early (Xie 2020)	Cebpe	down (early)	GSE137540 wt_ctl BM/PB/SP	-0.3739186138855887
maturation_late_vs_early (Xie 2020)	Anxa1	down (early)	GSE137540 wt_ctl BM/PB/SP	-0.3680128744419889
maturation_late_vs_early (Xie 2020)	S100a9	down (early)	GSE137540 wt_ctl BM/PB/SP	-0.36415865306849
maturation_late_vs_early (Xie 2020)	Mgst2	down (early)	GSE137540 wt_ctl BM/PB/SP	-0.3625133293900827
maturation_late_vs_early (Xie 2020)	Tkt	down (early)	GSE137540 wt_ctl BM/PB/SP	-0.3454249492104994
maturation_late_vs_early (Xie 2020)	Anxa3	down (early)	GSE137540 wt_ctl BM/PB/SP	-0.339242708168109
maturation_late_vs_early (Xie 2020)	Gca	down (early)	GSE137540 wt_ctl BM/PB/SP	-0.3220616411482929
maturation_late_vs_early (Xie 2020)	Ckap4	down (early)	GSE137540 wt_ctl BM/PB/SP	-0.3212981204223115
maturation_late_vs_early (Xie 2020)	Stk39	down (early)	GSE137540 wt_ctl BM/PB/SP	-0.3190706622215875
maturation_late_vs_early (Xie 2020)	Ly6c2	down (early)	GSE137540 wt_ctl BM/PB/SP	-0.3161661581506184
maturation_late_vs_early (Xie 2020)	Cpne3	down (early)	GSE137540 wt_ctl BM/PB/SP	-0.3160275718545038
maturation_late_vs_early (Xie 2020)	Lta4h	down (early)	GSE137540 wt_ctl BM/PB/SP	-0.309256023337843
maturation_late_vs_early (Xie 2020)	Inhba	down (early)	GSE137540 wt_ctl BM/PB/SP	-0.3073906356250979
maturation_late_vs_early (Xie 2020)	AA467197	down (early)	GSE137540 wt_ctl BM/PB/SP	-0.3061430249668906
maturation_late_vs_early (Xie 2020)	Ltb4r1	down (early)	GSE137540 wt_ctl BM/PB/SP	-0.3052350863432475
maturation_late_vs_early (Xie 2020)	Hsd11b1	down (early)	GSE137540 wt_ctl BM/PB/SP	-0.3048413548210327
maturation_late_vs_early (Xie 2020)	Mapk13	down (early)	GSE137540 wt_ctl BM/PB/SP	-0.3014213904956762
maturation_late_vs_early (Xie 2020)	Ffar2	down (early)	GSE137540 wt_ctl BM/PB/SP	-0.2995988710252221
maturation_late_vs_early (Xie 2020)	Elane	down (early)	GSE137540 wt_ctl BM/PB/SP	-0.2994165263652622
maturation_late_vs_early (Xie 2020)	Olfml2b	down (early)	GSE137540 wt_ctl BM/PB/SP	-0.2953519665933876
maturation_late_vs_early (Xie 2020)	Aldh2	down (early)	GSE137540 wt_ctl BM/PB/SP	-0.2938682158768563
maturation_late_vs_early (Xie 2020)	Arhgdib	down (early)	GSE137540 wt_ctl BM/PB/SP	-0.292831062011988
maturation_late_vs_early (Xie 2020)	S100a8	down (early)	GSE137540 wt_ctl BM/PB/SP	-0.2868238526412309
maturation_late_vs_early (Xie 2020)	Golim4	down (early)	GSE137540 wt_ctl BM/PB/SP	-0.2802848573377343
maturation_late_vs_early (Xie 2020)	Fam101b	down (early)	GSE137540 wt_ctl BM/PB/SP	-0.2785910858934543
maturation_late_vs_early (Xie 2020)	Mpo	down (early)	GSE137540 wt_ctl BM/PB/SP	-0.2758472501228172
maturation_late_vs_early (Xie 2020)	Ldhc	down (early)	GSE137540 wt_ctl BM/PB/SP	-0.2724393924647768
maturation_late_vs_early (Xie 2020)	Fcnb	down (early)	GSE137540 wt_ctl BM/PB/SP	-0.2715703990398876
maturation_late_vs_early (Xie 2020)	Lyz2	down (early)	GSE137540 wt_ctl BM/PB/SP	-0.2631546559875624
maturation_late_vs_early (Xie 2020)	Ppp1r42	down (early)	GSE137540 wt_ctl BM/PB/SP	-0.262209399789121
maturation_late_vs_early (Xie 2020)	Tmem216	down (early)	GSE137540 wt_ctl BM/PB/SP	-0.2619199442306104
maturation_late_vs_early (Xie 2020)	Cd63	down (early)	GSE137540 wt_ctl BM/PB/SP	-0.2606340515524413
maturation_late_vs_early (Xie 2020)	Fmo5	down (early)	GSE137540 wt_ctl BM/PB/SP	-0.2595982637092129
maturation_late_vs_early (Xie 2020)	Lims1	down (early)	GSE137540 wt_ctl BM/PB/SP	-0.2593355725159093
blood_timer_ZT13_vs_ZT5 (GSE86619)	Hacd2	up (ZT13)	GSE86619 WT blood neutrophils	1.0549728132360796
blood_timer_ZT13_vs_ZT5 (GSE86619)	Tnfrsf22	up (ZT13)	GSE86619 WT blood neutrophils	0.6845469214071658
blood_timer_ZT13_vs_ZT5 (GSE86619)	Zhx2	up (ZT13)	GSE86619 WT blood neutrophils	1.0371810630109826
blood_timer_ZT13_vs_ZT5 (GSE86619)	Slco6c1	up (ZT13)	GSE86619 WT blood neutrophils	1.021361270929796
blood_timer_ZT13_vs_ZT5 (GSE86619)	Cmpk2	up (ZT13)	GSE86619 WT blood neutrophils	1.1514053484497495
blood_timer_ZT13_vs_ZT5 (GSE86619)	Elmo1	up (ZT13)	GSE86619 WT blood neutrophils	0.706752554876477
blood_timer_ZT13_vs_ZT5 (GSE86619)	Phf20l1	up (ZT13)	GSE86619 WT blood neutrophils	0.515878919112831
blood_timer_ZT13_vs_ZT5 (GSE86619)	Itsn1	up (ZT13)	GSE86619 WT blood neutrophils	1.0167384839295277
blood_timer_ZT13_vs_ZT5 (GSE86619)	Peak1	up (ZT13)	GSE86619 WT blood neutrophils	0.5803943208695044
blood_timer_ZT13_vs_ZT5 (GSE86619)	Tg	up (ZT13)	GSE86619 WT blood neutrophils	3.4531836864614363
blood_timer_ZT13_vs_ZT5 (GSE86619)	Chd7	up (ZT13)	GSE86619 WT blood neutrophils	0.5357649843836523
blood_timer_ZT13_vs_ZT5 (GSE86619)	Jmjd1c	up (ZT13)	GSE86619 WT blood neutrophils	0.5528383238295458
blood_timer_ZT13_vs_ZT5 (GSE86619)	Mpc2	up (ZT13)	GSE86619 WT blood neutrophils	0.5296633283877039
blood_timer_ZT13_vs_ZT5 (GSE86619)	Pigx	up (ZT13)	GSE86619 WT blood neutrophils	0.6923645112575416
blood_timer_ZT13_vs_ZT5 (GSE86619)	Swt1	up (ZT13)	GSE86619 WT blood neutrophils	0.5667011450553305
blood_timer_ZT13_vs_ZT5 (GSE86619)	Fgd3	up (ZT13)	GSE86619 WT blood neutrophils	0.5341811964209571
blood_timer_ZT13_vs_ZT5 (GSE86619)	Oas3	up (ZT13)	GSE86619 WT blood neutrophils	1.0137737522797057
blood_timer_ZT13_vs_ZT5 (GSE86619)	Il18r1	up (ZT13)	GSE86619 WT blood neutrophils	1.205119256928024
blood_timer_ZT13_vs_ZT5 (GSE86619)	Ell2	up (ZT13)	GSE86619 WT blood neutrophils	0.5779317097335417
blood_timer_ZT13_vs_ZT5 (GSE86619)	Dnaja1	up (ZT13)	GSE86619 WT blood neutrophils	0.6993359957200207
blood_timer_ZT13_vs_ZT5 (GSE86619)	Appl2	up (ZT13)	GSE86619 WT blood neutrophils	0.9712226961071408
blood_timer_ZT13_vs_ZT5 (GSE86619)	Eloa	up (ZT13)	GSE86619 WT blood neutrophils	0.6343724242450648
blood_timer_ZT13_vs_ZT5 (GSE86619)	Trim12c	up (ZT13)	GSE86619 WT blood neutrophils	0.5418450454754735
blood_timer_ZT13_vs_ZT5 (GSE86619)	Zfp597	up (ZT13)	GSE86619 WT blood neutrophils	0.6537947670423723
blood_timer_ZT13_vs_ZT5 (GSE86619)	Spidr	up (ZT13)	GSE86619 WT blood neutrophils	0.8792467346522734
blood_timer_ZT13_vs_ZT5 (GSE86619)	Cd300ld3	up (ZT13)	GSE86619 WT blood neutrophils	1.106076615948031
blood_timer_ZT13_vs_ZT5 (GSE86619)	Ibtk	up (ZT13)	GSE86619 WT blood neutrophils	0.7675843441940451
blood_timer_ZT13_vs_ZT5 (GSE86619)	Crispld2	up (ZT13)	GSE86619 WT blood neutrophils	2.865035949710432
blood_timer_ZT13_vs_ZT5 (GSE86619)	Retreg1	up (ZT13)	GSE86619 WT blood neutrophils	0.8371156255043193
blood_timer_ZT13_vs_ZT5 (GSE86619)	Pik3r6	up (ZT13)	GSE86619 WT blood neutrophils	1.0837103016625376
blood_timer_ZT13_vs_ZT5 (GSE86619)	Anp32a	up (ZT13)	GSE86619 WT blood neutrophils	0.7717814417785442
blood_timer_ZT13_vs_ZT5 (GSE86619)	Zbtb24	up (ZT13)	GSE86619 WT blood neutrophils	0.5568564341348132
blood_timer_ZT13_vs_ZT5 (GSE86619)	Wdr76	up (ZT13)	GSE86619 WT blood neutrophils	0.9621023556926422
blood_timer_ZT13_vs_ZT5 (GSE86619)	Hnrnpa1l2-ps	up (ZT13)	GSE86619 WT blood neutrophils	0.7696587285688223
blood_timer_ZT13_vs_ZT5 (GSE86619)	Ptp4a1	up (ZT13)	GSE86619 WT blood neutrophils	1.0461784827339056
blood_timer_ZT13_vs_ZT5 (GSE86619)	Gnaq	up (ZT13)	GSE86619 WT blood neutrophils	0.9220856849556638
blood_timer_ZT13_vs_ZT5 (GSE86619)	Sla	up (ZT13)	GSE86619 WT blood neutrophils	0.9769806026317358
blood_timer_ZT13_vs_ZT5 (GSE86619)	Adgrg3	up (ZT13)	GSE86619 WT blood neutrophils	1.3732520758123927
blood_timer_ZT13_vs_ZT5 (GSE86619)	Hspbap1	up (ZT13)	GSE86619 WT blood neutrophils	1.719542258062538
blood_timer_ZT13_vs_ZT5 (GSE86619)	Il1r2	up (ZT13)	GSE86619 WT blood neutrophils	1.4778569169493023
blood_timer_ZT13_vs_ZT5 (GSE86619)	Ugt1a6a	up (ZT13)	GSE86619 WT blood neutrophils	1.0766276451408023
blood_timer_ZT13_vs_ZT5 (GSE86619)	Dglucy	up (ZT13)	GSE86619 WT blood neutrophils	1.0615836087654635
blood_timer_ZT13_vs_ZT5 (GSE86619)	Cep120	up (ZT13)	GSE86619 WT blood neutrophils	0.6588055812560514
blood_timer_ZT13_vs_ZT5 (GSE86619)	Map3k15	up (ZT13)	GSE86619 WT blood neutrophils	0.7059155863467108
blood_timer_ZT13_vs_ZT5 (GSE86619)	Mbp	up (ZT13)	GSE86619 WT blood neutrophils	0.556398865186928
blood_timer_ZT13_vs_ZT5 (GSE86619)	Crkl	up (ZT13)	GSE86619 WT blood neutrophils	0.920096754425729
blood_timer_ZT13_vs_ZT5 (GSE86619)	Rtp4	up (ZT13)	GSE86619 WT blood neutrophils	0.866379943833218
blood_timer_ZT13_vs_ZT5 (GSE86619)	Il2ra	up (ZT13)	GSE86619 WT blood neutrophils	1.0322505825618329
blood_timer_ZT13_vs_ZT5 (GSE86619)	Cbll1	up (ZT13)	GSE86619 WT blood neutrophils	1.122980368267304
blood_timer_ZT13_vs_ZT5 (GSE86619)	Klhl15	up (ZT13)	GSE86619 WT blood neutrophils	0.5758620825963425
blood_timer_ZT13_vs_ZT5 (GSE86619)	Arhgef1	down (ZT5)	GSE86619 WT blood neutrophils	-0.6034676492906126
blood_timer_ZT13_vs_ZT5 (GSE86619)	Tbc1d13	down (ZT5)	GSE86619 WT blood neutrophils	-1.7882813975825518
blood_timer_ZT13_vs_ZT5 (GSE86619)	H2aj	down (ZT5)	GSE86619 WT blood neutrophils	-0.5765152457709322
blood_timer_ZT13_vs_ZT5 (GSE86619)	Syne3	down (ZT5)	GSE86619 WT blood neutrophils	-0.9491996698372498
blood_timer_ZT13_vs_ZT5 (GSE86619)	Eif4h	down (ZT5)	GSE86619 WT blood neutrophils	-0.5294331487349053
blood_timer_ZT13_vs_ZT5 (GSE86619)	Coro7	down (ZT5)	GSE86619 WT blood neutrophils	-0.9526963663545418
blood_timer_ZT13_vs_ZT5 (GSE86619)	Imp4	down (ZT5)	GSE86619 WT blood neutrophils	-0.7407755375702427
blood_timer_ZT13_vs_ZT5 (GSE86619)	Cyria	down (ZT5)	GSE86619 WT blood neutrophils	-1.7421543395575163
blood_timer_ZT13_vs_ZT5 (GSE86619)	Ddhd1	down (ZT5)	GSE86619 WT blood neutrophils	-1.475883543482131
blood_timer_ZT13_vs_ZT5 (GSE86619)	Cndp2	down (ZT5)	GSE86619 WT blood neutrophils	-1.31432324965466
blood_timer_ZT13_vs_ZT5 (GSE86619)	Lrwd1	down (ZT5)	GSE86619 WT blood neutrophils	-0.6207283036316618
blood_timer_ZT13_vs_ZT5 (GSE86619)	Arl6ip4	down (ZT5)	GSE86619 WT blood neutrophils	-1.5892425475272094
blood_timer_ZT13_vs_ZT5 (GSE86619)	Hmgcr	down (ZT5)	GSE86619 WT blood neutrophils	-1.0416985831958518
blood_timer_ZT13_vs_ZT5 (GSE86619)	Snrpb	down (ZT5)	GSE86619 WT blood neutrophils	-1.243868120410006
blood_timer_ZT13_vs_ZT5 (GSE86619)	Manbal	down (ZT5)	GSE86619 WT blood neutrophils	-1.1621950374805037
blood_timer_ZT13_vs_ZT5 (GSE86619)	Tcirg1	down (ZT5)	GSE86619 WT blood neutrophils	-0.7861601998307921
blood_timer_ZT13_vs_ZT5 (GSE86619)	Mbnl3	down (ZT5)	GSE86619 WT blood neutrophils	-1.0105534418150266
blood_timer_ZT13_vs_ZT5 (GSE86619)	Ing5	down (ZT5)	GSE86619 WT blood neutrophils	-0.7579217145253185
blood_timer_ZT13_vs_ZT5 (GSE86619)	Pdhb	down (ZT5)	GSE86619 WT blood neutrophils	-1.518894763082382
blood_timer_ZT13_vs_ZT5 (GSE86619)	Sh3bgrl	down (ZT5)	GSE86619 WT blood neutrophils	-1.356856406976446
blood_timer_ZT13_vs_ZT5 (GSE86619)	Strip1	down (ZT5)	GSE86619 WT blood neutrophils	-0.7674809225626174
blood_timer_ZT13_vs_ZT5 (GSE86619)	Sart3	down (ZT5)	GSE86619 WT blood neutrophils	-0.6751474765516052
blood_timer_ZT13_vs_ZT5 (GSE86619)	Cox5b	down (ZT5)	GSE86619 WT blood neutrophils	-1.7433433103162952
blood_timer_ZT13_vs_ZT5 (GSE86619)	Plec	down (ZT5)	GSE86619 WT blood neutrophils	-0.5500608388757309
blood_timer_ZT13_vs_ZT5 (GSE86619)	Kpna6	down (ZT5)	GSE86619 WT blood neutrophils	-0.5493846522672063
blood_timer_ZT13_vs_ZT5 (GSE86619)	Mbtps1	down (ZT5)	GSE86619 WT blood neutrophils	-1.9336839303178537
blood_timer_ZT13_vs_ZT5 (GSE86619)	S1pr4	down (ZT5)	GSE86619 WT blood neutrophils	-1.1663305981847063
blood_timer_ZT13_vs_ZT5 (GSE86619)	Eif3b	down (ZT5)	GSE86619 WT blood neutrophils	-1.4947803109547566
blood_timer_ZT13_vs_ZT5 (GSE86619)	Zmiz2	down (ZT5)	GSE86619 WT blood neutrophils	-2.697184441816929
blood_timer_ZT13_vs_ZT5 (GSE86619)	Nsa2	down (ZT5)	GSE86619 WT blood neutrophils	-1.0153406065467
blood_timer_ZT13_vs_ZT5 (GSE86619)	Scd2	down (ZT5)	GSE86619 WT blood neutrophils	-2.8877251859441566
blood_timer_ZT13_vs_ZT5 (GSE86619)	Psma7	down (ZT5)	GSE86619 WT blood neutrophils	-0.9215156518450652
blood_timer_ZT13_vs_ZT5 (GSE86619)	Cers4	down (ZT5)	GSE86619 WT blood neutrophils	-1.5407861037893915
blood_timer_ZT13_vs_ZT5 (GSE86619)	Rftn1	down (ZT5)	GSE86619 WT blood neutrophils	-3.2076900762335105
blood_timer_ZT13_vs_ZT5 (GSE86619)	Arhgap17	down (ZT5)	GSE86619 WT blood neutrophils	-1.0951602685040642
blood_timer_ZT13_vs_ZT5 (GSE86619)	Tyk2	down (ZT5)	GSE86619 WT blood neutrophils	-0.8175269552547708
blood_timer_ZT13_vs_ZT5 (GSE86619)	Kat5	down (ZT5)	GSE86619 WT blood neutrophils	-0.6731685156474567
blood_timer_ZT13_vs_ZT5 (GSE86619)	Insig1	down (ZT5)	GSE86619 WT blood neutrophils	-1.4509134045875445
blood_timer_ZT13_vs_ZT5 (GSE86619)	Tinf2	down (ZT5)	GSE86619 WT blood neutrophils	-0.8607108485059318
blood_timer_ZT13_vs_ZT5 (GSE86619)	Trub2	down (ZT5)	GSE86619 WT blood neutrophils	-0.666203194202962
blood_timer_ZT13_vs_ZT5 (GSE86619)	B4galt5	down (ZT5)	GSE86619 WT blood neutrophils	-0.8748272947289184
blood_timer_ZT13_vs_ZT5 (GSE86619)	Sbk1	down (ZT5)	GSE86619 WT blood neutrophils	-3.14385232026413
blood_timer_ZT13_vs_ZT5 (GSE86619)	Stt3a	down (ZT5)	GSE86619 WT blood neutrophils	-0.6534577290180534
blood_timer_ZT13_vs_ZT5 (GSE86619)	Hnrnpa3	down (ZT5)	GSE86619 WT blood neutrophils	-0.6996823564569192
blood_timer_ZT13_vs_ZT5 (GSE86619)	Rnf220	down (ZT5)	GSE86619 WT blood neutrophils	-0.7814136931083491
blood_timer_ZT13_vs_ZT5 (GSE86619)	Tmem214	down (ZT5)	GSE86619 WT blood neutrophils	-1.9124431816486875
blood_timer_ZT13_vs_ZT5 (GSE86619)	Phka2	down (ZT5)	GSE86619 WT blood neutrophils	-1.007758755302051
blood_timer_ZT13_vs_ZT5 (GSE86619)	Tuba1a	down (ZT5)	GSE86619 WT blood neutrophils	-0.6160339801131691
blood_timer_ZT13_vs_ZT5 (GSE86619)	Spn	down (ZT5)	GSE86619 WT blood neutrophils	-1.6385004058776902
blood_timer_ZT13_vs_ZT5 (GSE86619)	Elmo2	down (ZT5)	GSE86619 WT blood neutrophils	-1.981859870375161
tissue_vs_marrow (Ballesteros 2020)	Ccl5	up (tissue)	GSE142754 lung + spleen vs BM (neutrophil lineage; cell-level)	1.0816715955734253
tissue_vs_marrow (Ballesteros 2020)	Il1b	up (tissue)	GSE142754 lung + spleen vs BM (neutrophil lineage; cell-level)	0.9702808856964112
tissue_vs_marrow (Ballesteros 2020)	Cd74	up (tissue)	GSE142754 lung + spleen vs BM (neutrophil lineage; cell-level)	0.9028371572494508
tissue_vs_marrow (Ballesteros 2020)	Ifitm1	up (tissue)	GSE142754 lung + spleen vs BM (neutrophil lineage; cell-level)	0.8463138937950134
tissue_vs_marrow (Ballesteros 2020)	H2-Ab1	up (tissue)	GSE142754 lung + spleen vs BM (neutrophil lineage; cell-level)	0.8360661268234253
tissue_vs_marrow (Ballesteros 2020)	Srgn	up (tissue)	GSE142754 lung + spleen vs BM (neutrophil lineage; cell-level)	0.8270962238311768
tissue_vs_marrow (Ballesteros 2020)	Ccl3	up (tissue)	GSE142754 lung + spleen vs BM (neutrophil lineage; cell-level)	0.7328817844390869
tissue_vs_marrow (Ballesteros 2020)	Ccl4	up (tissue)	GSE142754 lung + spleen vs BM (neutrophil lineage; cell-level)	0.6675942540168762
tissue_vs_marrow (Ballesteros 2020)	Ccl6	up (tissue)	GSE142754 lung + spleen vs BM (neutrophil lineage; cell-level)	0.6430999040603638
tissue_vs_marrow (Ballesteros 2020)	H2-Aa	up (tissue)	GSE142754 lung + spleen vs BM (neutrophil lineage; cell-level)	0.6341691017150879
tissue_vs_marrow (Ballesteros 2020)	Hdc	up (tissue)	GSE142754 lung + spleen vs BM (neutrophil lineage; cell-level)	0.6326674818992615
tissue_vs_marrow (Ballesteros 2020)	Fxyd5	up (tissue)	GSE142754 lung + spleen vs BM (neutrophil lineage; cell-level)	0.6231715679168701
tissue_vs_marrow (Ballesteros 2020)	Gzma	up (tissue)	GSE142754 lung + spleen vs BM (neutrophil lineage; cell-level)	0.6125028133392334
tissue_vs_marrow (Ballesteros 2020)	Btg1	up (tissue)	GSE142754 lung + spleen vs BM (neutrophil lineage; cell-level)	0.5942294597625732
tissue_vs_marrow (Ballesteros 2020)	AW112010	up (tissue)	GSE142754 lung + spleen vs BM (neutrophil lineage; cell-level)	0.588006317615509
tissue_vs_marrow (Ballesteros 2020)	Ly6e	up (tissue)	GSE142754 lung + spleen vs BM (neutrophil lineage; cell-level)	0.5127087235450745
tissue_vs_marrow (Ballesteros 2020)	Cd7	up (tissue)	GSE142754 lung + spleen vs BM (neutrophil lineage; cell-level)	0.505420446395874
tissue_vs_marrow (Ballesteros 2020)	H2-Eb1	up (tissue)	GSE142754 lung + spleen vs BM (neutrophil lineage; cell-level)	0.5006334781646729
tissue_vs_marrow (Ballesteros 2020)	Malat1	up (tissue)	GSE142754 lung + spleen vs BM (neutrophil lineage; cell-level)	0.4848675727844238
tissue_vs_marrow (Ballesteros 2020)	H2-D1	up (tissue)	GSE142754 lung + spleen vs BM (neutrophil lineage; cell-level)	0.4564647674560547
tissue_vs_marrow (Ballesteros 2020)	Fth1	up (tissue)	GSE142754 lung + spleen vs BM (neutrophil lineage; cell-level)	0.4545209407806396
tissue_vs_marrow (Ballesteros 2020)	Neat1	up (tissue)	GSE142754 lung + spleen vs BM (neutrophil lineage; cell-level)	0.4531835913658142
tissue_vs_marrow (Ballesteros 2020)	Rsrp1	up (tissue)	GSE142754 lung + spleen vs BM (neutrophil lineage; cell-level)	0.4421751499176025
tissue_vs_marrow (Ballesteros 2020)	Pim1	up (tissue)	GSE142754 lung + spleen vs BM (neutrophil lineage; cell-level)	0.4347681403160095
tissue_vs_marrow (Ballesteros 2020)	Rgs2	up (tissue)	GSE142754 lung + spleen vs BM (neutrophil lineage; cell-level)	0.407519519329071
tissue_vs_marrow (Ballesteros 2020)	Ier5	up (tissue)	GSE142754 lung + spleen vs BM (neutrophil lineage; cell-level)	0.4029397070407867
tissue_vs_marrow (Ballesteros 2020)	Cyp11a1	up (tissue)	GSE142754 lung + spleen vs BM (neutrophil lineage; cell-level)	0.3994378447532654
tissue_vs_marrow (Ballesteros 2020)	Uba52	up (tissue)	GSE142754 lung + spleen vs BM (neutrophil lineage; cell-level)	0.3873750567436218
tissue_vs_marrow (Ballesteros 2020)	Apoe	up (tissue)	GSE142754 lung + spleen vs BM (neutrophil lineage; cell-level)	0.3863401114940643
tissue_vs_marrow (Ballesteros 2020)	Lilr4b	up (tissue)	GSE142754 lung + spleen vs BM (neutrophil lineage; cell-level)	0.3822826147079468
tissue_vs_marrow (Ballesteros 2020)	Gata2	up (tissue)	GSE142754 lung + spleen vs BM (neutrophil lineage; cell-level)	0.3704206347465515
tissue_vs_marrow (Ballesteros 2020)	Cd200r3	up (tissue)	GSE142754 lung + spleen vs BM (neutrophil lineage; cell-level)	0.3702166080474853
tissue_vs_marrow (Ballesteros 2020)	Fau	up (tissue)	GSE142754 lung + spleen vs BM (neutrophil lineage; cell-level)	0.3675978183746338
tissue_vs_marrow (Ballesteros 2020)	Hbb-bs	up (tissue)	GSE142754 lung + spleen vs BM (neutrophil lineage; cell-level)	0.3614821135997772
tissue_vs_marrow (Ballesteros 2020)	Ctsd	up (tissue)	GSE142754 lung + spleen vs BM (neutrophil lineage; cell-level)	0.35476154088974
tissue_vs_marrow (Ballesteros 2020)	Txnip	up (tissue)	GSE142754 lung + spleen vs BM (neutrophil lineage; cell-level)	0.3480455875396728
tissue_vs_marrow (Ballesteros 2020)	Tpt1	up (tissue)	GSE142754 lung + spleen vs BM (neutrophil lineage; cell-level)	0.3383208513259887
tissue_vs_marrow (Ballesteros 2020)	Rplp1	up (tissue)	GSE142754 lung + spleen vs BM (neutrophil lineage; cell-level)	0.3351260423660278
tissue_vs_marrow (Ballesteros 2020)	Selplg	up (tissue)	GSE142754 lung + spleen vs BM (neutrophil lineage; cell-level)	0.3344432115554809
tissue_vs_marrow (Ballesteros 2020)	Osm	up (tissue)	GSE142754 lung + spleen vs BM (neutrophil lineage; cell-level)	0.3260485529899597
tissue_vs_marrow (Ballesteros 2020)	Ptprc	up (tissue)	GSE142754 lung + spleen vs BM (neutrophil lineage; cell-level)	0.3219937682151794
tissue_vs_marrow (Ballesteros 2020)	H2-K1	up (tissue)	GSE142754 lung + spleen vs BM (neutrophil lineage; cell-level)	0.3168385624885559
tissue_vs_marrow (Ballesteros 2020)	Fcer1a	up (tissue)	GSE142754 lung + spleen vs BM (neutrophil lineage; cell-level)	0.3153547942638397
tissue_vs_marrow (Ballesteros 2020)	Eif1	up (tissue)	GSE142754 lung + spleen vs BM (neutrophil lineage; cell-level)	0.3140833377838135
tissue_vs_marrow (Ballesteros 2020)	Ltb	up (tissue)	GSE142754 lung + spleen vs BM (neutrophil lineage; cell-level)	0.3131487369537353
tissue_vs_marrow (Ballesteros 2020)	Tspan13	up (tissue)	GSE142754 lung + spleen vs BM (neutrophil lineage; cell-level)	0.3125097751617431
tissue_vs_marrow (Ballesteros 2020)	B2m	up (tissue)	GSE142754 lung + spleen vs BM (neutrophil lineage; cell-level)	0.3058736324310303
tissue_vs_marrow (Ballesteros 2020)	Marcks	up (tissue)	GSE142754 lung + spleen vs BM (neutrophil lineage; cell-level)	0.3032565712928772
tissue_vs_marrow (Ballesteros 2020)	Pnrc1	up (tissue)	GSE142754 lung + spleen vs BM (neutrophil lineage; cell-level)	0.3017617166042328
tissue_vs_marrow (Ballesteros 2020)	Cebpb	up (tissue)	GSE142754 lung + spleen vs BM (neutrophil lineage; cell-level)	0.2970268726348877
tissue_vs_marrow (Ballesteros 2020)	Retnlg	down (marrow)	GSE142754 lung + spleen vs BM (neutrophil lineage; cell-level)	-1.7263219356536863
tissue_vs_marrow (Ballesteros 2020)	Ngp	down (marrow)	GSE142754 lung + spleen vs BM (neutrophil lineage; cell-level)	-1.6732966899871826
tissue_vs_marrow (Ballesteros 2020)	Camp	down (marrow)	GSE142754 lung + spleen vs BM (neutrophil lineage; cell-level)	-1.6357932090759275
tissue_vs_marrow (Ballesteros 2020)	Lyz2	down (marrow)	GSE142754 lung + spleen vs BM (neutrophil lineage; cell-level)	-1.207160711288452
tissue_vs_marrow (Ballesteros 2020)	Ly6c2	down (marrow)	GSE142754 lung + spleen vs BM (neutrophil lineage; cell-level)	-1.1328555345535278
tissue_vs_marrow (Ballesteros 2020)	S100a8	down (marrow)	GSE142754 lung + spleen vs BM (neutrophil lineage; cell-level)	-1.0668601989746094
tissue_vs_marrow (Ballesteros 2020)	Lcn2	down (marrow)	GSE142754 lung + spleen vs BM (neutrophil lineage; cell-level)	-1.059314250946045
tissue_vs_marrow (Ballesteros 2020)	S100a9	down (marrow)	GSE142754 lung + spleen vs BM (neutrophil lineage; cell-level)	-1.0030641555786133
tissue_vs_marrow (Ballesteros 2020)	Mmp8	down (marrow)	GSE142754 lung + spleen vs BM (neutrophil lineage; cell-level)	-0.9465978145599364
tissue_vs_marrow (Ballesteros 2020)	S100a6	down (marrow)	GSE142754 lung + spleen vs BM (neutrophil lineage; cell-level)	-0.9158837795257568
tissue_vs_marrow (Ballesteros 2020)	Ifitm6	down (marrow)	GSE142754 lung + spleen vs BM (neutrophil lineage; cell-level)	-0.908044457435608
tissue_vs_marrow (Ballesteros 2020)	Chil3	down (marrow)	GSE142754 lung + spleen vs BM (neutrophil lineage; cell-level)	-0.8795337677001953
tissue_vs_marrow (Ballesteros 2020)	Wfdc21	down (marrow)	GSE142754 lung + spleen vs BM (neutrophil lineage; cell-level)	-0.8587450981140137
tissue_vs_marrow (Ballesteros 2020)	Ltf	down (marrow)	GSE142754 lung + spleen vs BM (neutrophil lineage; cell-level)	-0.85849928855896
tissue_vs_marrow (Ballesteros 2020)	Mgst1	down (marrow)	GSE142754 lung + spleen vs BM (neutrophil lineage; cell-level)	-0.7157193422317505
tissue_vs_marrow (Ballesteros 2020)	Elane	down (marrow)	GSE142754 lung + spleen vs BM (neutrophil lineage; cell-level)	-0.6866035461425781
tissue_vs_marrow (Ballesteros 2020)	Gapdh	down (marrow)	GSE142754 lung + spleen vs BM (neutrophil lineage; cell-level)	-0.624830961227417
tissue_vs_marrow (Ballesteros 2020)	Ly6g	down (marrow)	GSE142754 lung + spleen vs BM (neutrophil lineage; cell-level)	-0.5911297798156738
tissue_vs_marrow (Ballesteros 2020)	Lgals3	down (marrow)	GSE142754 lung + spleen vs BM (neutrophil lineage; cell-level)	-0.5877147912979126
tissue_vs_marrow (Ballesteros 2020)	Cd177	down (marrow)	GSE142754 lung + spleen vs BM (neutrophil lineage; cell-level)	-0.563464879989624
tissue_vs_marrow (Ballesteros 2020)	Hmgn2	down (marrow)	GSE142754 lung + spleen vs BM (neutrophil lineage; cell-level)	-0.5046964883804321
tissue_vs_marrow (Ballesteros 2020)	Anxa1	down (marrow)	GSE142754 lung + spleen vs BM (neutrophil lineage; cell-level)	-0.4922401905059814
tissue_vs_marrow (Ballesteros 2020)	Dstn	down (marrow)	GSE142754 lung + spleen vs BM (neutrophil lineage; cell-level)	-0.4901013374328613
tissue_vs_marrow (Ballesteros 2020)	Prdx5	down (marrow)	GSE142754 lung + spleen vs BM (neutrophil lineage; cell-level)	-0.4833762645721435
tissue_vs_marrow (Ballesteros 2020)	Cybb	down (marrow)	GSE142754 lung + spleen vs BM (neutrophil lineage; cell-level)	-0.4815511703491211
tissue_vs_marrow (Ballesteros 2020)	Capg	down (marrow)	GSE142754 lung + spleen vs BM (neutrophil lineage; cell-level)	-0.4787670969963074
tissue_vs_marrow (Ballesteros 2020)	Mpo	down (marrow)	GSE142754 lung + spleen vs BM (neutrophil lineage; cell-level)	-0.4662991762161255
tissue_vs_marrow (Ballesteros 2020)	H2afz	down (marrow)	GSE142754 lung + spleen vs BM (neutrophil lineage; cell-level)	-0.4476017951965332
tissue_vs_marrow (Ballesteros 2020)	Mcemp1	down (marrow)	GSE142754 lung + spleen vs BM (neutrophil lineage; cell-level)	-0.4416240453720093
tissue_vs_marrow (Ballesteros 2020)	Hp	down (marrow)	GSE142754 lung + spleen vs BM (neutrophil lineage; cell-level)	-0.4395077228546142
tissue_vs_marrow (Ballesteros 2020)	Pkm	down (marrow)	GSE142754 lung + spleen vs BM (neutrophil lineage; cell-level)	-0.4375394582748413
tissue_vs_marrow (Ballesteros 2020)	Pglyrp1	down (marrow)	GSE142754 lung + spleen vs BM (neutrophil lineage; cell-level)	-0.4318203926086426
tissue_vs_marrow (Ballesteros 2020)	Clec4a2	down (marrow)	GSE142754 lung + spleen vs BM (neutrophil lineage; cell-level)	-0.4313098192214966
tissue_vs_marrow (Ballesteros 2020)	Emp3	down (marrow)	GSE142754 lung + spleen vs BM (neutrophil lineage; cell-level)	-0.4299737215042114
tissue_vs_marrow (Ballesteros 2020)	Cd24a	down (marrow)	GSE142754 lung + spleen vs BM (neutrophil lineage; cell-level)	-0.4080445766448974
tissue_vs_marrow (Ballesteros 2020)	Aldh2	down (marrow)	GSE142754 lung + spleen vs BM (neutrophil lineage; cell-level)	-0.4019573926925659
tissue_vs_marrow (Ballesteros 2020)	Ncf4	down (marrow)	GSE142754 lung + spleen vs BM (neutrophil lineage; cell-level)	-0.3944193124771118
tissue_vs_marrow (Ballesteros 2020)	Tkt	down (marrow)	GSE142754 lung + spleen vs BM (neutrophil lineage; cell-level)	-0.3926458358764648
tissue_vs_marrow (Ballesteros 2020)	Ethe1	down (marrow)	GSE142754 lung + spleen vs BM (neutrophil lineage; cell-level)	-0.3810277879238128
tissue_vs_marrow (Ballesteros 2020)	Eno1	down (marrow)	GSE142754 lung + spleen vs BM (neutrophil lineage; cell-level)	-0.3751744031906128
tissue_vs_marrow (Ballesteros 2020)	Prtn3	down (marrow)	GSE142754 lung + spleen vs BM (neutrophil lineage; cell-level)	-0.373752236366272
tissue_vs_marrow (Ballesteros 2020)	Tecr	down (marrow)	GSE142754 lung + spleen vs BM (neutrophil lineage; cell-level)	-0.3720778226852417
tissue_vs_marrow (Ballesteros 2020)	Lamtor4	down (marrow)	GSE142754 lung + spleen vs BM (neutrophil lineage; cell-level)	-0.3669698238372803
tissue_vs_marrow (Ballesteros 2020)	Arhgdib	down (marrow)	GSE142754 lung + spleen vs BM (neutrophil lineage; cell-level)	-0.3668930530548095
tissue_vs_marrow (Ballesteros 2020)	Adpgk	down (marrow)	GSE142754 lung + spleen vs BM (neutrophil lineage; cell-level)	-0.3667491674423218
tissue_vs_marrow (Ballesteros 2020)	Shfm1	down (marrow)	GSE142754 lung + spleen vs BM (neutrophil lineage; cell-level)	-0.3658559322357178
tissue_vs_marrow (Ballesteros 2020)	Aprt	down (marrow)	GSE142754 lung + spleen vs BM (neutrophil lineage; cell-level)	-0.3632652759552002
tissue_vs_marrow (Ballesteros 2020)	Clec12a	down (marrow)	GSE142754 lung + spleen vs BM (neutrophil lineage; cell-level)	-0.3594196438789367
tissue_vs_marrow (Ballesteros 2020)	Mmp9	down (marrow)	GSE142754 lung + spleen vs BM (neutrophil lineage; cell-level)	-0.3593603372573852
tissue_vs_marrow (Ballesteros 2020)	Glrx	down (marrow)	GSE142754 lung + spleen vs BM (neutrophil lineage; cell-level)	-0.3579680919647217
cochlear_macrophage_resident_vs_infiltrating	Cx3cr1	up (resident)	literature; detected in external cochlear macrophages (GSE167078 / GSE346691)
cochlear_macrophage_resident_vs_infiltrating	Mrc1	up (resident)	literature; detected in external cochlear macrophages (GSE167078 / GSE346691)
cochlear_macrophage_resident_vs_infiltrating	Csf1r	up (resident)	literature; detected in external cochlear macrophages (GSE167078 / GSE346691)
cochlear_macrophage_resident_vs_infiltrating	Fcrls	up (resident)	literature; detected in external cochlear macrophages (GSE167078 / GSE346691)
cochlear_macrophage_resident_vs_infiltrating	Ccr2	down (monocyte-derived / inflammatory)	literature; detected in external cochlear macrophages (GSE167078 / GSE346691)
cochlear_macrophage_resident_vs_infiltrating	Ly6c2	down (monocyte-derived / inflammatory)	literature; detected in external cochlear macrophages (GSE167078 / GSE346691)
cochlear_macrophage_resident_vs_infiltrating	Plac8	down (monocyte-derived / inflammatory)	literature; detected in external cochlear macrophages (GSE167078 / GSE346691)
cochlear_macrophage_resident_vs_infiltrating	Chil3	down (monocyte-derived / inflammatory)	literature; detected in external cochlear macrophages (GSE167078 / GSE346691)
cochlear_macrophage_resident_vs_infiltrating	Il1b	down (monocyte-derived / inflammatory)	literature; detected in external cochlear macrophages (GSE167078 / GSE346691)
cochlear_macrophage_resident_vs_infiltrating	Ms4a4c	down (monocyte-derived / inflammatory)	literature; detected in external cochlear macrophages (GSE167078 / GSE346691)
cochlear_macrophage_resident_vs_infiltrating	Fn1	down (monocyte-derived / inflammatory)	literature; detected in external cochlear macrophages (GSE167078 / GSE346691)
