## Supplementary Tables 1-20 for "An anatomical and day–night atlas links cochlear immunity to adjacent bone marrow": Supplementary_Table_17_myeloid_neutrophil_map_signatures.csv

signature	gene	direction	mean_logcp10k_difference	contrast	filter	n_cells_hi	n_cells_lo
tissue vs marrow (NeuMap, GSE266518)	Il1b	up	3.5953352451324463	Lung_Young + Liver_Young vs BM_Young	13933 of 13933 cells in 11 neutrophil clusters	3395	2482
tissue vs marrow (NeuMap, GSE266518)	Srgn	up	2.375321626663208	Lung_Young + Liver_Young vs BM_Young	13933 of 13933 cells in 11 neutrophil clusters	3395	2482
tissue vs marrow (NeuMap, GSE266518)	Fgl2	up	2.0673470497131348	Lung_Young + Liver_Young vs BM_Young	13933 of 13933 cells in 11 neutrophil clusters	3395	2482
tissue vs marrow (NeuMap, GSE266518)	Cebpb	up	1.9557100534439087	Lung_Young + Liver_Young vs BM_Young	13933 of 13933 cells in 11 neutrophil clusters	3395	2482
tissue vs marrow (NeuMap, GSE266518)	Cxcl2	up	1.6843464374542236	Lung_Young + Liver_Young vs BM_Young	13933 of 13933 cells in 11 neutrophil clusters	3395	2482
tissue vs marrow (NeuMap, GSE266518)	Pim1	up	1.632563591003418	Lung_Young + Liver_Young vs BM_Young	13933 of 13933 cells in 11 neutrophil clusters	3395	2482
tissue vs marrow (NeuMap, GSE266518)	Myadm	up	1.621578812599182	Lung_Young + Liver_Young vs BM_Young	13933 of 13933 cells in 11 neutrophil clusters	3395	2482
tissue vs marrow (NeuMap, GSE266518)	Csrnp1	up	1.5638272762298584	Lung_Young + Liver_Young vs BM_Young	13933 of 13933 cells in 11 neutrophil clusters	3395	2482
tissue vs marrow (NeuMap, GSE266518)	Btg1	up	1.5245201587677002	Lung_Young + Liver_Young vs BM_Young	13933 of 13933 cells in 11 neutrophil clusters	3395	2482
tissue vs marrow (NeuMap, GSE266518)	Csf3r	up	1.5191128253936768	Lung_Young + Liver_Young vs BM_Young	13933 of 13933 cells in 11 neutrophil clusters	3395	2482
tissue vs marrow (NeuMap, GSE266518)	Mcl1	up	1.44969642162323	Lung_Young + Liver_Young vs BM_Young	13933 of 13933 cells in 11 neutrophil clusters	3395	2482
tissue vs marrow (NeuMap, GSE266518)	Ifitm1	up	1.4214931726455688	Lung_Young + Liver_Young vs BM_Young	13933 of 13933 cells in 11 neutrophil clusters	3395	2482
tissue vs marrow (NeuMap, GSE266518)	Ccl6	up	1.3928203582763672	Lung_Young + Liver_Young vs BM_Young	13933 of 13933 cells in 11 neutrophil clusters	3395	2482
tissue vs marrow (NeuMap, GSE266518)	Tnfaip2	up	1.3879084587097168	Lung_Young + Liver_Young vs BM_Young	13933 of 13933 cells in 11 neutrophil clusters	3395	2482
tissue vs marrow (NeuMap, GSE266518)	Marcks	up	1.3849027156829834	Lung_Young + Liver_Young vs BM_Young	13933 of 13933 cells in 11 neutrophil clusters	3395	2482
tissue vs marrow (NeuMap, GSE266518)	Rnf149	up	1.3722219467163086	Lung_Young + Liver_Young vs BM_Young	13933 of 13933 cells in 11 neutrophil clusters	3395	2482
tissue vs marrow (NeuMap, GSE266518)	Stk17b	up	1.3593133687973022	Lung_Young + Liver_Young vs BM_Young	13933 of 13933 cells in 11 neutrophil clusters	3395	2482
tissue vs marrow (NeuMap, GSE266518)	Tpd52	up	1.352387547492981	Lung_Young + Liver_Young vs BM_Young	13933 of 13933 cells in 11 neutrophil clusters	3395	2482
tissue vs marrow (NeuMap, GSE266518)	H2-Q10	up	1.3126420974731443	Lung_Young + Liver_Young vs BM_Young	13933 of 13933 cells in 11 neutrophil clusters	3395	2482
tissue vs marrow (NeuMap, GSE266518)	Ptgs2	up	1.2731423377990725	Lung_Young + Liver_Young vs BM_Young	13933 of 13933 cells in 11 neutrophil clusters	3395	2482
tissue vs marrow (NeuMap, GSE266518)	Fth1	up	1.2382056713104248	Lung_Young + Liver_Young vs BM_Young	13933 of 13933 cells in 11 neutrophil clusters	3395	2482
tissue vs marrow (NeuMap, GSE266518)	Clec4d	up	1.2206588983535769	Lung_Young + Liver_Young vs BM_Young	13933 of 13933 cells in 11 neutrophil clusters	3395	2482
tissue vs marrow (NeuMap, GSE266518)	Fxyd5	up	1.2186840772628784	Lung_Young + Liver_Young vs BM_Young	13933 of 13933 cells in 11 neutrophil clusters	3395	2482
tissue vs marrow (NeuMap, GSE266518)	Trem1	up	1.18867290019989	Lung_Young + Liver_Young vs BM_Young	13933 of 13933 cells in 11 neutrophil clusters	3395	2482
tissue vs marrow (NeuMap, GSE266518)	Ifitm2	up	1.1827723979949951	Lung_Young + Liver_Young vs BM_Young	13933 of 13933 cells in 11 neutrophil clusters	3395	2482
tissue vs marrow (NeuMap, GSE266518)	Gcnt2	up	1.1714766025543213	Lung_Young + Liver_Young vs BM_Young	13933 of 13933 cells in 11 neutrophil clusters	3395	2482
tissue vs marrow (NeuMap, GSE266518)	Ier5	up	1.1401225328445437	Lung_Young + Liver_Young vs BM_Young	13933 of 13933 cells in 11 neutrophil clusters	3395	2482
tissue vs marrow (NeuMap, GSE266518)	Tsc22d3	up	1.0733275413513184	Lung_Young + Liver_Young vs BM_Young	13933 of 13933 cells in 11 neutrophil clusters	3395	2482
tissue vs marrow (NeuMap, GSE266518)	Osm	up	1.0463587045669556	Lung_Young + Liver_Young vs BM_Young	13933 of 13933 cells in 11 neutrophil clusters	3395	2482
tissue vs marrow (NeuMap, GSE266518)	Picalm	up	1.043634057044983	Lung_Young + Liver_Young vs BM_Young	13933 of 13933 cells in 11 neutrophil clusters	3395	2482
tissue vs marrow (NeuMap, GSE266518)	Klf3	up	1.033745288848877	Lung_Young + Liver_Young vs BM_Young	13933 of 13933 cells in 11 neutrophil clusters	3395	2482
tissue vs marrow (NeuMap, GSE266518)	Pla2g7	up	1.021927833557129	Lung_Young + Liver_Young vs BM_Young	13933 of 13933 cells in 11 neutrophil clusters	3395	2482
tissue vs marrow (NeuMap, GSE266518)	Adgre5	up	1.020754337310791	Lung_Young + Liver_Young vs BM_Young	13933 of 13933 cells in 11 neutrophil clusters	3395	2482
tissue vs marrow (NeuMap, GSE266518)	Nfkbia	up	1.019710898399353	Lung_Young + Liver_Young vs BM_Young	13933 of 13933 cells in 11 neutrophil clusters	3395	2482
tissue vs marrow (NeuMap, GSE266518)	Cxcr4	up	1.0078566074371338	Lung_Young + Liver_Young vs BM_Young	13933 of 13933 cells in 11 neutrophil clusters	3395	2482
tissue vs marrow (NeuMap, GSE266518)	Lmnb1	up	1.0041913986206057	Lung_Young + Liver_Young vs BM_Young	13933 of 13933 cells in 11 neutrophil clusters	3395	2482
tissue vs marrow (NeuMap, GSE266518)	Ets2	up	0.99410080909729	Lung_Young + Liver_Young vs BM_Young	13933 of 13933 cells in 11 neutrophil clusters	3395	2482
tissue vs marrow (NeuMap, GSE266518)	Cd14	up	0.9893388748168944	Lung_Young + Liver_Young vs BM_Young	13933 of 13933 cells in 11 neutrophil clusters	3395	2482
tissue vs marrow (NeuMap, GSE266518)	Zfp36l2	up	0.9706062078475952	Lung_Young + Liver_Young vs BM_Young	13933 of 13933 cells in 11 neutrophil clusters	3395	2482
tissue vs marrow (NeuMap, GSE266518)	Cd300ld	up	0.9598639011383056	Lung_Young + Liver_Young vs BM_Young	13933 of 13933 cells in 11 neutrophil clusters	3395	2482
tissue vs marrow (NeuMap, GSE266518)	Nlrp3	up	0.9476840496063232	Lung_Young + Liver_Young vs BM_Young	13933 of 13933 cells in 11 neutrophil clusters	3395	2482
tissue vs marrow (NeuMap, GSE266518)	Gpcpd1	up	0.9199762344360352	Lung_Young + Liver_Young vs BM_Young	13933 of 13933 cells in 11 neutrophil clusters	3395	2482
tissue vs marrow (NeuMap, GSE266518)	Selplg	up	0.9185340404510498	Lung_Young + Liver_Young vs BM_Young	13933 of 13933 cells in 11 neutrophil clusters	3395	2482
tissue vs marrow (NeuMap, GSE266518)	Jaml	up	0.8997735977172852	Lung_Young + Liver_Young vs BM_Young	13933 of 13933 cells in 11 neutrophil clusters	3395	2482
tissue vs marrow (NeuMap, GSE266518)	Ly6e	up	0.8542471528053284	Lung_Young + Liver_Young vs BM_Young	13933 of 13933 cells in 11 neutrophil clusters	3395	2482
tissue vs marrow (NeuMap, GSE266518)	Mxd1	up	0.8426194190979004	Lung_Young + Liver_Young vs BM_Young	13933 of 13933 cells in 11 neutrophil clusters	3395	2482
tissue vs marrow (NeuMap, GSE266518)	Nfkbiz	up	0.8385093808174133	Lung_Young + Liver_Young vs BM_Young	13933 of 13933 cells in 11 neutrophil clusters	3395	2482
tissue vs marrow (NeuMap, GSE266518)	Wfdc17	up	0.8194091320037842	Lung_Young + Liver_Young vs BM_Young	13933 of 13933 cells in 11 neutrophil clusters	3395	2482
tissue vs marrow (NeuMap, GSE266518)	Cd44	up	0.8142447471618652	Lung_Young + Liver_Young vs BM_Young	13933 of 13933 cells in 11 neutrophil clusters	3395	2482
tissue vs marrow (NeuMap, GSE266518)	Resf1	up	0.7984812259674072	Lung_Young + Liver_Young vs BM_Young	13933 of 13933 cells in 11 neutrophil clusters	3395	2482
tissue vs marrow (NeuMap, GSE266518)	Ngp	down	-3.498915672302246	Lung_Young + Liver_Young vs BM_Young	13933 of 13933 cells in 11 neutrophil clusters	3395	2482
tissue vs marrow (NeuMap, GSE266518)	Camp	down	-2.598397016525269	Lung_Young + Liver_Young vs BM_Young	13933 of 13933 cells in 11 neutrophil clusters	3395	2482
tissue vs marrow (NeuMap, GSE266518)	Lcn2	down	-2.512805461883545	Lung_Young + Liver_Young vs BM_Young	13933 of 13933 cells in 11 neutrophil clusters	3395	2482
tissue vs marrow (NeuMap, GSE266518)	Ltf	down	-2.473363161087036	Lung_Young + Liver_Young vs BM_Young	13933 of 13933 cells in 11 neutrophil clusters	3395	2482
tissue vs marrow (NeuMap, GSE266518)	Lyz2	down	-2.328419685363769	Lung_Young + Liver_Young vs BM_Young	13933 of 13933 cells in 11 neutrophil clusters	3395	2482
tissue vs marrow (NeuMap, GSE266518)	Ifitm6	down	-2.2734079360961914	Lung_Young + Liver_Young vs BM_Young	13933 of 13933 cells in 11 neutrophil clusters	3395	2482
tissue vs marrow (NeuMap, GSE266518)	Wfdc21	down	-2.141463279724121	Lung_Young + Liver_Young vs BM_Young	13933 of 13933 cells in 11 neutrophil clusters	3395	2482
tissue vs marrow (NeuMap, GSE266518)	Cybb	down	-2.101679563522339	Lung_Young + Liver_Young vs BM_Young	13933 of 13933 cells in 11 neutrophil clusters	3395	2482
tissue vs marrow (NeuMap, GSE266518)	Chil3	down	-2.0086984634399414	Lung_Young + Liver_Young vs BM_Young	13933 of 13933 cells in 11 neutrophil clusters	3395	2482
tissue vs marrow (NeuMap, GSE266518)	Ckap4	down	-1.7806892395019531	Lung_Young + Liver_Young vs BM_Young	13933 of 13933 cells in 11 neutrophil clusters	3395	2482
tissue vs marrow (NeuMap, GSE266518)	Adpgk	down	-1.734409213066101	Lung_Young + Liver_Young vs BM_Young	13933 of 13933 cells in 11 neutrophil clusters	3395	2482
tissue vs marrow (NeuMap, GSE266518)	Mmp8	down	-1.6991809606552124	Lung_Young + Liver_Young vs BM_Young	13933 of 13933 cells in 11 neutrophil clusters	3395	2482
tissue vs marrow (NeuMap, GSE266518)	Ly6c2	down	-1.5779019594192505	Lung_Young + Liver_Young vs BM_Young	13933 of 13933 cells in 11 neutrophil clusters	3395	2482
tissue vs marrow (NeuMap, GSE266518)	Ly6g	down	-1.5721416473388672	Lung_Young + Liver_Young vs BM_Young	13933 of 13933 cells in 11 neutrophil clusters	3395	2482
tissue vs marrow (NeuMap, GSE266518)	Arhgdib	down	-1.47055184841156	Lung_Young + Liver_Young vs BM_Young	13933 of 13933 cells in 11 neutrophil clusters	3395	2482
tissue vs marrow (NeuMap, GSE266518)	Anxa1	down	-1.423864722251892	Lung_Young + Liver_Young vs BM_Young	13933 of 13933 cells in 11 neutrophil clusters	3395	2482
tissue vs marrow (NeuMap, GSE266518)	Aldh2	down	-1.3982326984405518	Lung_Young + Liver_Young vs BM_Young	13933 of 13933 cells in 11 neutrophil clusters	3395	2482
tissue vs marrow (NeuMap, GSE266518)	Dstn	down	-1.29655122756958	Lung_Young + Liver_Young vs BM_Young	13933 of 13933 cells in 11 neutrophil clusters	3395	2482
tissue vs marrow (NeuMap, GSE266518)	Tkt	down	-1.268049240112305	Lung_Young + Liver_Young vs BM_Young	13933 of 13933 cells in 11 neutrophil clusters	3395	2482
tissue vs marrow (NeuMap, GSE266518)	Pglyrp1	down	-1.259866714477539	Lung_Young + Liver_Young vs BM_Young	13933 of 13933 cells in 11 neutrophil clusters	3395	2482
tissue vs marrow (NeuMap, GSE266518)	Prdx5	down	-1.2205222845077517	Lung_Young + Liver_Young vs BM_Young	13933 of 13933 cells in 11 neutrophil clusters	3395	2482
tissue vs marrow (NeuMap, GSE266518)	Ncf1	down	-1.1983015537261963	Lung_Young + Liver_Young vs BM_Young	13933 of 13933 cells in 11 neutrophil clusters	3395	2482
tissue vs marrow (NeuMap, GSE266518)	Rflnb	down	-1.1785156726837158	Lung_Young + Liver_Young vs BM_Young	13933 of 13933 cells in 11 neutrophil clusters	3395	2482
tissue vs marrow (NeuMap, GSE266518)	Chil1	down	-1.1473528146743774	Lung_Young + Liver_Young vs BM_Young	13933 of 13933 cells in 11 neutrophil clusters	3395	2482
tissue vs marrow (NeuMap, GSE266518)	Fpr2	down	-1.12621808052063	Lung_Young + Liver_Young vs BM_Young	13933 of 13933 cells in 11 neutrophil clusters	3395	2482
tissue vs marrow (NeuMap, GSE266518)	Flna	down	-1.1151716709136963	Lung_Young + Liver_Young vs BM_Young	13933 of 13933 cells in 11 neutrophil clusters	3395	2482
tissue vs marrow (NeuMap, GSE266518)	Serpinb1a	down	-1.1122931241989136	Lung_Young + Liver_Young vs BM_Young	13933 of 13933 cells in 11 neutrophil clusters	3395	2482
tissue vs marrow (NeuMap, GSE266518)	S100a8	down	-1.111112117767334	Lung_Young + Liver_Young vs BM_Young	13933 of 13933 cells in 11 neutrophil clusters	3395	2482
tissue vs marrow (NeuMap, GSE266518)	Itgb2l	down	-1.1046674251556396	Lung_Young + Liver_Young vs BM_Young	13933 of 13933 cells in 11 neutrophil clusters	3395	2482
tissue vs marrow (NeuMap, GSE266518)	Actn1	down	-1.0642632246017456	Lung_Young + Liver_Young vs BM_Young	13933 of 13933 cells in 11 neutrophil clusters	3395	2482
tissue vs marrow (NeuMap, GSE266518)	Glrx	down	-1.0625437498092651	Lung_Young + Liver_Young vs BM_Young	13933 of 13933 cells in 11 neutrophil clusters	3395	2482
tissue vs marrow (NeuMap, GSE266518)	Lgals3	down	-1.0076473951339722	Lung_Young + Liver_Young vs BM_Young	13933 of 13933 cells in 11 neutrophil clusters	3395	2482
tissue vs marrow (NeuMap, GSE266518)	S100a9	down	-0.9869470596313475	Lung_Young + Liver_Young vs BM_Young	13933 of 13933 cells in 11 neutrophil clusters	3395	2482
tissue vs marrow (NeuMap, GSE266518)	Ccnd3	down	-0.983709990978241	Lung_Young + Liver_Young vs BM_Young	13933 of 13933 cells in 11 neutrophil clusters	3395	2482
tissue vs marrow (NeuMap, GSE266518)	Mgst1	down	-0.9686815142631532	Lung_Young + Liver_Young vs BM_Young	13933 of 13933 cells in 11 neutrophil clusters	3395	2482
tissue vs marrow (NeuMap, GSE266518)	Mmp25	down	-0.9587372541427612	Lung_Young + Liver_Young vs BM_Young	13933 of 13933 cells in 11 neutrophil clusters	3395	2482
tissue vs marrow (NeuMap, GSE266518)	Lta4h	down	-0.9306614995002748	Lung_Young + Liver_Young vs BM_Young	13933 of 13933 cells in 11 neutrophil clusters	3395	2482
tissue vs marrow (NeuMap, GSE266518)	Gpi1	down	-0.9234281778335572	Lung_Young + Liver_Young vs BM_Young	13933 of 13933 cells in 11 neutrophil clusters	3395	2482
tissue vs marrow (NeuMap, GSE266518)	Itgam	down	-0.9175782203674316	Lung_Young + Liver_Young vs BM_Young	13933 of 13933 cells in 11 neutrophil clusters	3395	2482
tissue vs marrow (NeuMap, GSE266518)	Lims1	down	-0.9166421890258788	Lung_Young + Liver_Young vs BM_Young	13933 of 13933 cells in 11 neutrophil clusters	3395	2482
tissue vs marrow (NeuMap, GSE266518)	Pgk1	down	-0.9056036472320556	Lung_Young + Liver_Young vs BM_Young	13933 of 13933 cells in 11 neutrophil clusters	3395	2482
tissue vs marrow (NeuMap, GSE266518)	Cd177	down	-0.87264084815979	Lung_Young + Liver_Young vs BM_Young	13933 of 13933 cells in 11 neutrophil clusters	3395	2482
tissue vs marrow (NeuMap, GSE266518)	Cnn2	down	-0.871435284614563	Lung_Young + Liver_Young vs BM_Young	13933 of 13933 cells in 11 neutrophil clusters	3395	2482
tissue vs marrow (NeuMap, GSE266518)	Lmo4	down	-0.8385242223739624	Lung_Young + Liver_Young vs BM_Young	13933 of 13933 cells in 11 neutrophil clusters	3395	2482
tissue vs marrow (NeuMap, GSE266518)	Lasp1	down	-0.8372387290000916	Lung_Young + Liver_Young vs BM_Young	13933 of 13933 cells in 11 neutrophil clusters	3395	2482
tissue vs marrow (NeuMap, GSE266518)	R3hdm4	down	-0.8178967237472534	Lung_Young + Liver_Young vs BM_Young	13933 of 13933 cells in 11 neutrophil clusters	3395	2482
tissue vs marrow (NeuMap, GSE266518)	G6pdx	down	-0.8177589178085327	Lung_Young + Liver_Young vs BM_Young	13933 of 13933 cells in 11 neutrophil clusters	3395	2482
tissue vs marrow (NeuMap, GSE266518)	Rab3d	down	-0.8160396218299866	Lung_Young + Liver_Young vs BM_Young	13933 of 13933 cells in 11 neutrophil clusters	3395	2482
tissue vs marrow (NeuMap, GSE266518)	Cd24a	down	-0.8070249557495117	Lung_Young + Liver_Young vs BM_Young	13933 of 13933 cells in 11 neutrophil clusters	3395	2482
tissue vs marrow (NeuMap, GSE266518)	Sun2	down	-0.8069092035293579	Lung_Young + Liver_Young vs BM_Young	13933 of 13933 cells in 11 neutrophil clusters	3395	2482
old vs young BM (NeuMap, GSE266518)	Ncf1	up	0.3037586212158203	BM_Old vs BM_Young	13933 of 13933 cells in 11 neutrophil clusters	1953	2482
old vs young BM (NeuMap, GSE266518)	S100a6	up	0.2634472846984863	BM_Old vs BM_Young	13933 of 13933 cells in 11 neutrophil clusters	1953	2482
old vs young BM (NeuMap, GSE266518)	Mmp9	up	0.2208020687103271	BM_Old vs BM_Young	13933 of 13933 cells in 11 neutrophil clusters	1953	2482
old vs young BM (NeuMap, GSE266518)	Neat1	up	0.1941978335380554	BM_Old vs BM_Young	13933 of 13933 cells in 11 neutrophil clusters	1953	2482
old vs young BM (NeuMap, GSE266518)	Pgd	up	0.1874679327011108	BM_Old vs BM_Young	13933 of 13933 cells in 11 neutrophil clusters	1953	2482
old vs young BM (NeuMap, GSE266518)	Ccl6	up	0.1824393272399902	BM_Old vs BM_Young	13933 of 13933 cells in 11 neutrophil clusters	1953	2482
old vs young BM (NeuMap, GSE266518)	Clec12a	up	0.1821365356445312	BM_Old vs BM_Young	13933 of 13933 cells in 11 neutrophil clusters	1953	2482
old vs young BM (NeuMap, GSE266518)	Retnlg	up	0.1820025444030761	BM_Old vs BM_Young	13933 of 13933 cells in 11 neutrophil clusters	1953	2482
old vs young BM (NeuMap, GSE266518)	G0s2	up	0.1760157942771911	BM_Old vs BM_Young	13933 of 13933 cells in 11 neutrophil clusters	1953	2482
old vs young BM (NeuMap, GSE266518)	Olfm4	up	0.1725196987390518	BM_Old vs BM_Young	13933 of 13933 cells in 11 neutrophil clusters	1953	2482
old vs young BM (NeuMap, GSE266518)	Pgam1	up	0.1716030240058899	BM_Old vs BM_Young	13933 of 13933 cells in 11 neutrophil clusters	1953	2482
old vs young BM (NeuMap, GSE266518)	Stfa2l1	up	0.1668793559074401	BM_Old vs BM_Young	13933 of 13933 cells in 11 neutrophil clusters	1953	2482
old vs young BM (NeuMap, GSE266518)	Hacd4	up	0.1520862579345703	BM_Old vs BM_Young	13933 of 13933 cells in 11 neutrophil clusters	1953	2482
old vs young BM (NeuMap, GSE266518)	Cotl1	up	0.1454956531524658	BM_Old vs BM_Young	13933 of 13933 cells in 11 neutrophil clusters	1953	2482
old vs young BM (NeuMap, GSE266518)	Dusp6	up	0.1410966515541076	BM_Old vs BM_Young	13933 of 13933 cells in 11 neutrophil clusters	1953	2482
old vs young BM (NeuMap, GSE266518)	Lyz2	up	0.1391439437866211	BM_Old vs BM_Young	13933 of 13933 cells in 11 neutrophil clusters	1953	2482
old vs young BM (NeuMap, GSE266518)	Ces1d	up	0.1373153626918792	BM_Old vs BM_Young	13933 of 13933 cells in 11 neutrophil clusters	1953	2482
old vs young BM (NeuMap, GSE266518)	Rflnb	up	0.1357347965240478	BM_Old vs BM_Young	13933 of 13933 cells in 11 neutrophil clusters	1953	2482
old vs young BM (NeuMap, GSE266518)	Cnn2	up	0.1353564262390136	BM_Old vs BM_Young	13933 of 13933 cells in 11 neutrophil clusters	1953	2482
old vs young BM (NeuMap, GSE266518)	Pim1	up	0.1349108815193176	BM_Old vs BM_Young	13933 of 13933 cells in 11 neutrophil clusters	1953	2482
old vs young BM (NeuMap, GSE266518)	Pfn1	up	0.1334040164947509	BM_Old vs BM_Young	13933 of 13933 cells in 11 neutrophil clusters	1953	2482
old vs young BM (NeuMap, GSE266518)	Ltb	up	0.131449282169342	BM_Old vs BM_Young	13933 of 13933 cells in 11 neutrophil clusters	1953	2482
old vs young BM (NeuMap, GSE266518)	Prdx5	up	0.1313557624816894	BM_Old vs BM_Young	13933 of 13933 cells in 11 neutrophil clusters	1953	2482
old vs young BM (NeuMap, GSE266518)	Cd24a	up	0.1282360553741455	BM_Old vs BM_Young	13933 of 13933 cells in 11 neutrophil clusters	1953	2482
old vs young BM (NeuMap, GSE266518)	Ckap4	up	0.1210780143737793	BM_Old vs BM_Young	13933 of 13933 cells in 11 neutrophil clusters	1953	2482
old vs young BM (NeuMap, GSE266518)	Arhgdib	up	0.1200411319732666	BM_Old vs BM_Young	13933 of 13933 cells in 11 neutrophil clusters	1953	2482
old vs young BM (NeuMap, GSE266518)	Tln1	up	0.1162996292114257	BM_Old vs BM_Young	13933 of 13933 cells in 11 neutrophil clusters	1953	2482
old vs young BM (NeuMap, GSE266518)	Neurl3	up	0.1156073808670044	BM_Old vs BM_Young	13933 of 13933 cells in 11 neutrophil clusters	1953	2482
old vs young BM (NeuMap, GSE266518)	Mbp	up	0.114793062210083	BM_Old vs BM_Young	13933 of 13933 cells in 11 neutrophil clusters	1953	2482
old vs young BM (NeuMap, GSE266518)	Nhsl2	up	0.112621784210205	BM_Old vs BM_Young	13933 of 13933 cells in 11 neutrophil clusters	1953	2482
old vs young BM (NeuMap, GSE266518)	Palm	up	0.1121469736099243	BM_Old vs BM_Young	13933 of 13933 cells in 11 neutrophil clusters	1953	2482
old vs young BM (NeuMap, GSE266518)	Gpx1	up	0.1118718385696411	BM_Old vs BM_Young	13933 of 13933 cells in 11 neutrophil clusters	1953	2482
old vs young BM (NeuMap, GSE266518)	Mdh2	up	0.1117058396339416	BM_Old vs BM_Young	13933 of 13933 cells in 11 neutrophil clusters	1953	2482
old vs young BM (NeuMap, GSE266518)	Rgs2	up	0.1111451387405395	BM_Old vs BM_Young	13933 of 13933 cells in 11 neutrophil clusters	1953	2482
old vs young BM (NeuMap, GSE266518)	Phyh	up	0.110449880361557	BM_Old vs BM_Young	13933 of 13933 cells in 11 neutrophil clusters	1953	2482
old vs young BM (NeuMap, GSE266518)	Actn1	up	0.1102900505065918	BM_Old vs BM_Young	13933 of 13933 cells in 11 neutrophil clusters	1953	2482
old vs young BM (NeuMap, GSE266518)	Myh9	up	0.1093130111694336	BM_Old vs BM_Young	13933 of 13933 cells in 11 neutrophil clusters	1953	2482
old vs young BM (NeuMap, GSE266518)	Ptpn6	up	0.1092680692672729	BM_Old vs BM_Young	13933 of 13933 cells in 11 neutrophil clusters	1953	2482
old vs young BM (NeuMap, GSE266518)	Ucp2	up	0.1073803901672363	BM_Old vs BM_Young	13933 of 13933 cells in 11 neutrophil clusters	1953	2482
old vs young BM (NeuMap, GSE266518)	Cd84	up	0.1020053625106811	BM_Old vs BM_Young	13933 of 13933 cells in 11 neutrophil clusters	1953	2482
old vs young BM (NeuMap, GSE266518)	Max	up	0.1011855602264404	BM_Old vs BM_Young	13933 of 13933 cells in 11 neutrophil clusters	1953	2482
old vs young BM (NeuMap, GSE266518)	Slpi	up	0.0988662242889404	BM_Old vs BM_Young	13933 of 13933 cells in 11 neutrophil clusters	1953	2482
old vs young BM (NeuMap, GSE266518)	Arhgef1	up	0.0971758961677551	BM_Old vs BM_Young	13933 of 13933 cells in 11 neutrophil clusters	1953	2482
old vs young BM (NeuMap, GSE266518)	Cap1	up	0.0962891578674316	BM_Old vs BM_Young	13933 of 13933 cells in 11 neutrophil clusters	1953	2482
old vs young BM (NeuMap, GSE266518)	Drap1	up	0.0957419872283935	BM_Old vs BM_Young	13933 of 13933 cells in 11 neutrophil clusters	1953	2482
old vs young BM (NeuMap, GSE266518)	Lsp1	up	0.0924193859100341	BM_Old vs BM_Young	13933 of 13933 cells in 11 neutrophil clusters	1953	2482
old vs young BM (NeuMap, GSE266518)	Vsir	up	0.0914043188095092	BM_Old vs BM_Young	13933 of 13933 cells in 11 neutrophil clusters	1953	2482
old vs young BM (NeuMap, GSE266518)	Rab3d	up	0.0902290940284729	BM_Old vs BM_Young	13933 of 13933 cells in 11 neutrophil clusters	1953	2482
old vs young BM (NeuMap, GSE266518)	Coro1a	up	0.090092658996582	BM_Old vs BM_Young	13933 of 13933 cells in 11 neutrophil clusters	1953	2482
old vs young BM (NeuMap, GSE266518)	Ripor2	up	0.089802086353302	BM_Old vs BM_Young	13933 of 13933 cells in 11 neutrophil clusters	1953	2482
old vs young BM (NeuMap, GSE266518)	Lmnb1	down	-0.4053052067756653	BM_Old vs BM_Young	13933 of 13933 cells in 11 neutrophil clusters	1953	2482
old vs young BM (NeuMap, GSE266518)	Thbs1	down	-0.3481406569480896	BM_Old vs BM_Young	13933 of 13933 cells in 11 neutrophil clusters	1953	2482
old vs young BM (NeuMap, GSE266518)	Cebpb	down	-0.3441505432128906	BM_Old vs BM_Young	13933 of 13933 cells in 11 neutrophil clusters	1953	2482
old vs young BM (NeuMap, GSE266518)	Nfkbia	down	-0.3434358239173889	BM_Old vs BM_Young	13933 of 13933 cells in 11 neutrophil clusters	1953	2482
old vs young BM (NeuMap, GSE266518)	Hdc	down	-0.3334463834762573	BM_Old vs BM_Young	13933 of 13933 cells in 11 neutrophil clusters	1953	2482
old vs young BM (NeuMap, GSE266518)	Ifitm3	down	-0.3271381855010986	BM_Old vs BM_Young	13933 of 13933 cells in 11 neutrophil clusters	1953	2482
old vs young BM (NeuMap, GSE266518)	H2-K1	down	-0.3137729167938232	BM_Old vs BM_Young	13933 of 13933 cells in 11 neutrophil clusters	1953	2482
old vs young BM (NeuMap, GSE266518)	Il1r2	down	-0.3011023998260498	BM_Old vs BM_Young	13933 of 13933 cells in 11 neutrophil clusters	1953	2482
old vs young BM (NeuMap, GSE266518)	Mxd1	down	-0.2999475002288818	BM_Old vs BM_Young	13933 of 13933 cells in 11 neutrophil clusters	1953	2482
old vs young BM (NeuMap, GSE266518)	Stk17b	down	-0.2708017826080322	BM_Old vs BM_Young	13933 of 13933 cells in 11 neutrophil clusters	1953	2482
old vs young BM (NeuMap, GSE266518)	Tsc22d3	down	-0.27067431807518	BM_Old vs BM_Young	13933 of 13933 cells in 11 neutrophil clusters	1953	2482
old vs young BM (NeuMap, GSE266518)	Clec4d	down	-0.2614219188690185	BM_Old vs BM_Young	13933 of 13933 cells in 11 neutrophil clusters	1953	2482
old vs young BM (NeuMap, GSE266518)	Ptp4a1	down	-0.2501681745052337	BM_Old vs BM_Young	13933 of 13933 cells in 11 neutrophil clusters	1953	2482
old vs young BM (NeuMap, GSE266518)	Lrg1	down	-0.2462358474731445	BM_Old vs BM_Young	13933 of 13933 cells in 11 neutrophil clusters	1953	2482
old vs young BM (NeuMap, GSE266518)	Srgn	down	-0.2242494821548462	BM_Old vs BM_Young	13933 of 13933 cells in 11 neutrophil clusters	1953	2482
old vs young BM (NeuMap, GSE266518)	Chil3	down	-0.2230923175811767	BM_Old vs BM_Young	13933 of 13933 cells in 11 neutrophil clusters	1953	2482
old vs young BM (NeuMap, GSE266518)	Ly6e	down	-0.2183120548725128	BM_Old vs BM_Young	13933 of 13933 cells in 11 neutrophil clusters	1953	2482
old vs young BM (NeuMap, GSE266518)	Samsn1	down	-0.216833233833313	BM_Old vs BM_Young	13933 of 13933 cells in 11 neutrophil clusters	1953	2482
old vs young BM (NeuMap, GSE266518)	Resf1	down	-0.215921938419342	BM_Old vs BM_Young	13933 of 13933 cells in 11 neutrophil clusters	1953	2482
old vs young BM (NeuMap, GSE266518)	Chil1	down	-0.2144641876220703	BM_Old vs BM_Young	13933 of 13933 cells in 11 neutrophil clusters	1953	2482
old vs young BM (NeuMap, GSE266518)	Dnaja1	down	-0.2111938595771789	BM_Old vs BM_Young	13933 of 13933 cells in 11 neutrophil clusters	1953	2482
old vs young BM (NeuMap, GSE266518)	Clec4e	down	-0.2104116678237915	BM_Old vs BM_Young	13933 of 13933 cells in 11 neutrophil clusters	1953	2482
old vs young BM (NeuMap, GSE266518)	Oasl2	down	-0.2093006074428558	BM_Old vs BM_Young	13933 of 13933 cells in 11 neutrophil clusters	1953	2482
old vs young BM (NeuMap, GSE266518)	Litaf	down	-0.1980212926864624	BM_Old vs BM_Young	13933 of 13933 cells in 11 neutrophil clusters	1953	2482
old vs young BM (NeuMap, GSE266518)	Picalm	down	-0.1908684968948364	BM_Old vs BM_Young	13933 of 13933 cells in 11 neutrophil clusters	1953	2482
old vs young BM (NeuMap, GSE266518)	Cytip	down	-0.1887353658676147	BM_Old vs BM_Young	13933 of 13933 cells in 11 neutrophil clusters	1953	2482
old vs young BM (NeuMap, GSE266518)	Csf2rb	down	-0.1848735213279724	BM_Old vs BM_Young	13933 of 13933 cells in 11 neutrophil clusters	1953	2482
old vs young BM (NeuMap, GSE266518)	Crispld2	down	-0.1827546954154968	BM_Old vs BM_Young	13933 of 13933 cells in 11 neutrophil clusters	1953	2482
old vs young BM (NeuMap, GSE266518)	Cxcr2	down	-0.1827430725097656	BM_Old vs BM_Young	13933 of 13933 cells in 11 neutrophil clusters	1953	2482
old vs young BM (NeuMap, GSE266518)	Cpt1a	down	-0.1708017140626907	BM_Old vs BM_Young	13933 of 13933 cells in 11 neutrophil clusters	1953	2482
old vs young BM (NeuMap, GSE266518)	Trem1	down	-0.1686830520629882	BM_Old vs BM_Young	13933 of 13933 cells in 11 neutrophil clusters	1953	2482
old vs young BM (NeuMap, GSE266518)	Dgat1	down	-0.1677941083908081	BM_Old vs BM_Young	13933 of 13933 cells in 11 neutrophil clusters	1953	2482
old vs young BM (NeuMap, GSE266518)	Mpeg1	down	-0.1672171950340271	BM_Old vs BM_Young	13933 of 13933 cells in 11 neutrophil clusters	1953	2482
old vs young BM (NeuMap, GSE266518)	Ifi27l2a	down	-0.1610801070928573	BM_Old vs BM_Young	13933 of 13933 cells in 11 neutrophil clusters	1953	2482
old vs young BM (NeuMap, GSE266518)	Slfn4	down	-0.1600074768066406	BM_Old vs BM_Young	13933 of 13933 cells in 11 neutrophil clusters	1953	2482
old vs young BM (NeuMap, GSE266518)	Irf9	down	-0.1582671105861663	BM_Old vs BM_Young	13933 of 13933 cells in 11 neutrophil clusters	1953	2482
old vs young BM (NeuMap, GSE266518)	Eif1	down	-0.1564503908157348	BM_Old vs BM_Young	13933 of 13933 cells in 11 neutrophil clusters	1953	2482
old vs young BM (NeuMap, GSE266518)	Hp	down	-0.1563360691070556	BM_Old vs BM_Young	13933 of 13933 cells in 11 neutrophil clusters	1953	2482
old vs young BM (NeuMap, GSE266518)	Lilr4b	down	-0.1555720567703247	BM_Old vs BM_Young	13933 of 13933 cells in 11 neutrophil clusters	1953	2482
old vs young BM (NeuMap, GSE266518)	Serinc3	down	-0.1514704227447509	BM_Old vs BM_Young	13933 of 13933 cells in 11 neutrophil clusters	1953	2482
old vs young BM (NeuMap, GSE266518)	Rtp4	down	-0.1510132104158401	BM_Old vs BM_Young	13933 of 13933 cells in 11 neutrophil clusters	1953	2482
old vs young BM (NeuMap, GSE266518)	Fosl2	down	-0.1477609872817993	BM_Old vs BM_Young	13933 of 13933 cells in 11 neutrophil clusters	1953	2482
old vs young BM (NeuMap, GSE266518)	Gda	down	-0.1445205211639404	BM_Old vs BM_Young	13933 of 13933 cells in 11 neutrophil clusters	1953	2482
old vs young BM (NeuMap, GSE266518)	Stat3	down	-0.1434435844421386	BM_Old vs BM_Young	13933 of 13933 cells in 11 neutrophil clusters	1953	2482
old vs young BM (NeuMap, GSE266518)	B2m	down	-0.1419794559478759	BM_Old vs BM_Young	13933 of 13933 cells in 11 neutrophil clusters	1953	2482
old vs young BM (NeuMap, GSE266518)	Zfp36l2	down	-0.1417732238769531	BM_Old vs BM_Young	13933 of 13933 cells in 11 neutrophil clusters	1953	2482
old vs young BM (NeuMap, GSE266518)	Marcks	down	-0.1352304220199585	BM_Old vs BM_Young	13933 of 13933 cells in 11 neutrophil clusters	1953	2482
old vs young BM (NeuMap, GSE266518)	Adam8	down	-0.1348065137863159	BM_Old vs BM_Young	13933 of 13933 cells in 11 neutrophil clusters	1953	2482
old vs young BM (NeuMap, GSE266518)	Ccr1	down	-0.1336842775344848	BM_Old vs BM_Young	13933 of 13933 cells in 11 neutrophil clusters	1953	2482
old vs young BM (NeuMap, GSE266518)	Cited2	down	-0.1322665810585022	BM_Old vs BM_Young	13933 of 13933 cells in 11 neutrophil clusters	1953	2482
chronological age 72 h vs 36 h (NeuMap time-stamp)	Slfn5	up	0.7753294706344604	Tissues_72H_SS vs Tissues_36H_SS	17973 of 18690 cells in 15 neutrophil clusters	2274	2136
chronological age 72 h vs 36 h (NeuMap time-stamp)	Slfn1	up	0.6595158576965332	Tissues_72H_SS vs Tissues_36H_SS	17973 of 18690 cells in 15 neutrophil clusters	2274	2136
chronological age 72 h vs 36 h (NeuMap time-stamp)	Rsad2	up	0.6022437810897827	Tissues_72H_SS vs Tissues_36H_SS	17973 of 18690 cells in 15 neutrophil clusters	2274	2136
chronological age 72 h vs 36 h (NeuMap time-stamp)	Jaml	up	0.5682178735733032	Tissues_72H_SS vs Tissues_36H_SS	17973 of 18690 cells in 15 neutrophil clusters	2274	2136
chronological age 72 h vs 36 h (NeuMap time-stamp)	Oasl2	up	0.5609537363052368	Tissues_72H_SS vs Tissues_36H_SS	17973 of 18690 cells in 15 neutrophil clusters	2274	2136
chronological age 72 h vs 36 h (NeuMap time-stamp)	Ifi27l2a	up	0.5583341717720032	Tissues_72H_SS vs Tissues_36H_SS	17973 of 18690 cells in 15 neutrophil clusters	2274	2136
chronological age 72 h vs 36 h (NeuMap time-stamp)	Pim1	up	0.5281732082366943	Tissues_72H_SS vs Tissues_36H_SS	17973 of 18690 cells in 15 neutrophil clusters	2274	2136
chronological age 72 h vs 36 h (NeuMap time-stamp)	Rtp4	up	0.4962514042854309	Tissues_72H_SS vs Tissues_36H_SS	17973 of 18690 cells in 15 neutrophil clusters	2274	2136
chronological age 72 h vs 36 h (NeuMap time-stamp)	Mpeg1	up	0.4843979477882385	Tissues_72H_SS vs Tissues_36H_SS	17973 of 18690 cells in 15 neutrophil clusters	2274	2136
chronological age 72 h vs 36 h (NeuMap time-stamp)	Rgs2	up	0.42696213722229	Tissues_72H_SS vs Tissues_36H_SS	17973 of 18690 cells in 15 neutrophil clusters	2274	2136
chronological age 72 h vs 36 h (NeuMap time-stamp)	Slfn2	up	0.4260046482086181	Tissues_72H_SS vs Tissues_36H_SS	17973 of 18690 cells in 15 neutrophil clusters	2274	2136
chronological age 72 h vs 36 h (NeuMap time-stamp)	Slfn4	up	0.4247963428497314	Tissues_72H_SS vs Tissues_36H_SS	17973 of 18690 cells in 15 neutrophil clusters	2274	2136
chronological age 72 h vs 36 h (NeuMap time-stamp)	H2-K1	up	0.3985716104507446	Tissues_72H_SS vs Tissues_36H_SS	17973 of 18690 cells in 15 neutrophil clusters	2274	2136
chronological age 72 h vs 36 h (NeuMap time-stamp)	Ptgs2	up	0.3964581489562988	Tissues_72H_SS vs Tissues_36H_SS	17973 of 18690 cells in 15 neutrophil clusters	2274	2136
chronological age 72 h vs 36 h (NeuMap time-stamp)	Cadps2	up	0.3911348283290863	Tissues_72H_SS vs Tissues_36H_SS	17973 of 18690 cells in 15 neutrophil clusters	2274	2136
chronological age 72 h vs 36 h (NeuMap time-stamp)	Marcksl1	up	0.3900676071643829	Tissues_72H_SS vs Tissues_36H_SS	17973 of 18690 cells in 15 neutrophil clusters	2274	2136
chronological age 72 h vs 36 h (NeuMap time-stamp)	Fgl2	up	0.389799952507019	Tissues_72H_SS vs Tissues_36H_SS	17973 of 18690 cells in 15 neutrophil clusters	2274	2136
chronological age 72 h vs 36 h (NeuMap time-stamp)	Ifi204	up	0.3797771334648132	Tissues_72H_SS vs Tissues_36H_SS	17973 of 18690 cells in 15 neutrophil clusters	2274	2136
chronological age 72 h vs 36 h (NeuMap time-stamp)	B2m	up	0.3671345710754394	Tissues_72H_SS vs Tissues_36H_SS	17973 of 18690 cells in 15 neutrophil clusters	2274	2136
chronological age 72 h vs 36 h (NeuMap time-stamp)	Lst1	up	0.3663723468780517	Tissues_72H_SS vs Tissues_36H_SS	17973 of 18690 cells in 15 neutrophil clusters	2274	2136
chronological age 72 h vs 36 h (NeuMap time-stamp)	Ly6e	up	0.360708475112915	Tissues_72H_SS vs Tissues_36H_SS	17973 of 18690 cells in 15 neutrophil clusters	2274	2136
chronological age 72 h vs 36 h (NeuMap time-stamp)	Mir142hg	up	0.3553942441940307	Tissues_72H_SS vs Tissues_36H_SS	17973 of 18690 cells in 15 neutrophil clusters	2274	2136
chronological age 72 h vs 36 h (NeuMap time-stamp)	Cd300a	up	0.3536059856414795	Tissues_72H_SS vs Tissues_36H_SS	17973 of 18690 cells in 15 neutrophil clusters	2274	2136
chronological age 72 h vs 36 h (NeuMap time-stamp)	Neurl3	up	0.3427556753158569	Tissues_72H_SS vs Tissues_36H_SS	17973 of 18690 cells in 15 neutrophil clusters	2274	2136
chronological age 72 h vs 36 h (NeuMap time-stamp)	Ifit3	up	0.3416318595409393	Tissues_72H_SS vs Tissues_36H_SS	17973 of 18690 cells in 15 neutrophil clusters	2274	2136
chronological age 72 h vs 36 h (NeuMap time-stamp)	Sh2d3c	up	0.3404672145843506	Tissues_72H_SS vs Tissues_36H_SS	17973 of 18690 cells in 15 neutrophil clusters	2274	2136
chronological age 72 h vs 36 h (NeuMap time-stamp)	Csf1	up	0.3364813327789306	Tissues_72H_SS vs Tissues_36H_SS	17973 of 18690 cells in 15 neutrophil clusters	2274	2136
chronological age 72 h vs 36 h (NeuMap time-stamp)	Cxcr4	up	0.3312622308731079	Tissues_72H_SS vs Tissues_36H_SS	17973 of 18690 cells in 15 neutrophil clusters	2274	2136
chronological age 72 h vs 36 h (NeuMap time-stamp)	Carns1	up	0.3300074338912964	Tissues_72H_SS vs Tissues_36H_SS	17973 of 18690 cells in 15 neutrophil clusters	2274	2136
chronological age 72 h vs 36 h (NeuMap time-stamp)	Ifit3b	up	0.3139491677284241	Tissues_72H_SS vs Tissues_36H_SS	17973 of 18690 cells in 15 neutrophil clusters	2274	2136
chronological age 72 h vs 36 h (NeuMap time-stamp)	9930111J21Rik2	up	0.3114116787910461	Tissues_72H_SS vs Tissues_36H_SS	17973 of 18690 cells in 15 neutrophil clusters	2274	2136
chronological age 72 h vs 36 h (NeuMap time-stamp)	Psap	up	0.3069959878921509	Tissues_72H_SS vs Tissues_36H_SS	17973 of 18690 cells in 15 neutrophil clusters	2274	2136
chronological age 72 h vs 36 h (NeuMap time-stamp)	Pla2g7	up	0.3043423891067505	Tissues_72H_SS vs Tissues_36H_SS	17973 of 18690 cells in 15 neutrophil clusters	2274	2136
chronological age 72 h vs 36 h (NeuMap time-stamp)	Ifit1	up	0.3031457960605621	Tissues_72H_SS vs Tissues_36H_SS	17973 of 18690 cells in 15 neutrophil clusters	2274	2136
chronological age 72 h vs 36 h (NeuMap time-stamp)	Scnn1a	up	0.2923069596290588	Tissues_72H_SS vs Tissues_36H_SS	17973 of 18690 cells in 15 neutrophil clusters	2274	2136
chronological age 72 h vs 36 h (NeuMap time-stamp)	Dusp6	up	0.2771956324577331	Tissues_72H_SS vs Tissues_36H_SS	17973 of 18690 cells in 15 neutrophil clusters	2274	2136
chronological age 72 h vs 36 h (NeuMap time-stamp)	Rbm25	up	0.2758040428161621	Tissues_72H_SS vs Tissues_36H_SS	17973 of 18690 cells in 15 neutrophil clusters	2274	2136
chronological age 72 h vs 36 h (NeuMap time-stamp)	Cd101	up	0.2733314037322998	Tissues_72H_SS vs Tissues_36H_SS	17973 of 18690 cells in 15 neutrophil clusters	2274	2136
chronological age 72 h vs 36 h (NeuMap time-stamp)	Ptpn6	up	0.2711930274963379	Tissues_72H_SS vs Tissues_36H_SS	17973 of 18690 cells in 15 neutrophil clusters	2274	2136
chronological age 72 h vs 36 h (NeuMap time-stamp)	Slfn8	up	0.270715594291687	Tissues_72H_SS vs Tissues_36H_SS	17973 of 18690 cells in 15 neutrophil clusters	2274	2136
chronological age 72 h vs 36 h (NeuMap time-stamp)	Hist1h1c	up	0.2697829604148865	Tissues_72H_SS vs Tissues_36H_SS	17973 of 18690 cells in 15 neutrophil clusters	2274	2136
chronological age 72 h vs 36 h (NeuMap time-stamp)	Unc93b1	up	0.2692089080810547	Tissues_72H_SS vs Tissues_36H_SS	17973 of 18690 cells in 15 neutrophil clusters	2274	2136
chronological age 72 h vs 36 h (NeuMap time-stamp)	Oas3	up	0.2673277556896209	Tissues_72H_SS vs Tissues_36H_SS	17973 of 18690 cells in 15 neutrophil clusters	2274	2136
chronological age 72 h vs 36 h (NeuMap time-stamp)	Irf7	up	0.2653008103370666	Tissues_72H_SS vs Tissues_36H_SS	17973 of 18690 cells in 15 neutrophil clusters	2274	2136
chronological age 72 h vs 36 h (NeuMap time-stamp)	Cst3	up	0.2576390504837036	Tissues_72H_SS vs Tissues_36H_SS	17973 of 18690 cells in 15 neutrophil clusters	2274	2136
chronological age 72 h vs 36 h (NeuMap time-stamp)	C5ar2	up	0.2559104859828949	Tissues_72H_SS vs Tissues_36H_SS	17973 of 18690 cells in 15 neutrophil clusters	2274	2136
chronological age 72 h vs 36 h (NeuMap time-stamp)	Lfng	up	0.255048543214798	Tissues_72H_SS vs Tissues_36H_SS	17973 of 18690 cells in 15 neutrophil clusters	2274	2136
chronological age 72 h vs 36 h (NeuMap time-stamp)	Ccnl2	up	0.2482528686523437	Tissues_72H_SS vs Tissues_36H_SS	17973 of 18690 cells in 15 neutrophil clusters	2274	2136
chronological age 72 h vs 36 h (NeuMap time-stamp)	Isg15	up	0.245783269405365	Tissues_72H_SS vs Tissues_36H_SS	17973 of 18690 cells in 15 neutrophil clusters	2274	2136
chronological age 72 h vs 36 h (NeuMap time-stamp)	Sp100	up	0.2416869401931762	Tissues_72H_SS vs Tissues_36H_SS	17973 of 18690 cells in 15 neutrophil clusters	2274	2136
chronological age 72 h vs 36 h (NeuMap time-stamp)	Wfdc17	down	-2.5446784496307373	Tissues_72H_SS vs Tissues_36H_SS	17973 of 18690 cells in 15 neutrophil clusters	2274	2136
chronological age 72 h vs 36 h (NeuMap time-stamp)	Ifitm1	down	-2.375279188156128	Tissues_72H_SS vs Tissues_36H_SS	17973 of 18690 cells in 15 neutrophil clusters	2274	2136
chronological age 72 h vs 36 h (NeuMap time-stamp)	Cxcl2	down	-1.2025632858276367	Tissues_72H_SS vs Tissues_36H_SS	17973 of 18690 cells in 15 neutrophil clusters	2274	2136
chronological age 72 h vs 36 h (NeuMap time-stamp)	Wfdc21	down	-1.0380018949508667	Tissues_72H_SS vs Tissues_36H_SS	17973 of 18690 cells in 15 neutrophil clusters	2274	2136
chronological age 72 h vs 36 h (NeuMap time-stamp)	Cd14	down	-0.756737470626831	Tissues_72H_SS vs Tissues_36H_SS	17973 of 18690 cells in 15 neutrophil clusters	2274	2136
chronological age 72 h vs 36 h (NeuMap time-stamp)	Lrg1	down	-0.7052593231201172	Tissues_72H_SS vs Tissues_36H_SS	17973 of 18690 cells in 15 neutrophil clusters	2274	2136
chronological age 72 h vs 36 h (NeuMap time-stamp)	Vim	down	-0.6944632530212402	Tissues_72H_SS vs Tissues_36H_SS	17973 of 18690 cells in 15 neutrophil clusters	2274	2136
chronological age 72 h vs 36 h (NeuMap time-stamp)	Clec4e	down	-0.6612178087234497	Tissues_72H_SS vs Tissues_36H_SS	17973 of 18690 cells in 15 neutrophil clusters	2274	2136
chronological age 72 h vs 36 h (NeuMap time-stamp)	App	down	-0.6415975093841553	Tissues_72H_SS vs Tissues_36H_SS	17973 of 18690 cells in 15 neutrophil clusters	2274	2136
chronological age 72 h vs 36 h (NeuMap time-stamp)	Cebpb	down	-0.6327413320541382	Tissues_72H_SS vs Tissues_36H_SS	17973 of 18690 cells in 15 neutrophil clusters	2274	2136
chronological age 72 h vs 36 h (NeuMap time-stamp)	Tspo	down	-0.6273199319839478	Tissues_72H_SS vs Tissues_36H_SS	17973 of 18690 cells in 15 neutrophil clusters	2274	2136
chronological age 72 h vs 36 h (NeuMap time-stamp)	Alox5ap	down	-0.6220998764038086	Tissues_72H_SS vs Tissues_36H_SS	17973 of 18690 cells in 15 neutrophil clusters	2274	2136
chronological age 72 h vs 36 h (NeuMap time-stamp)	Anxa1	down	-0.5951348543167114	Tissues_72H_SS vs Tissues_36H_SS	17973 of 18690 cells in 15 neutrophil clusters	2274	2136
chronological age 72 h vs 36 h (NeuMap time-stamp)	Acod1	down	-0.5900890827178955	Tissues_72H_SS vs Tissues_36H_SS	17973 of 18690 cells in 15 neutrophil clusters	2274	2136
chronological age 72 h vs 36 h (NeuMap time-stamp)	Ptp4a1	down	-0.5816494226455688	Tissues_72H_SS vs Tissues_36H_SS	17973 of 18690 cells in 15 neutrophil clusters	2274	2136
chronological age 72 h vs 36 h (NeuMap time-stamp)	Nfkbia	down	-0.5747997760772705	Tissues_72H_SS vs Tissues_36H_SS	17973 of 18690 cells in 15 neutrophil clusters	2274	2136
chronological age 72 h vs 36 h (NeuMap time-stamp)	Tgfbi	down	-0.5659623146057129	Tissues_72H_SS vs Tissues_36H_SS	17973 of 18690 cells in 15 neutrophil clusters	2274	2136
chronological age 72 h vs 36 h (NeuMap time-stamp)	Steap4	down	-0.5559715628623962	Tissues_72H_SS vs Tissues_36H_SS	17973 of 18690 cells in 15 neutrophil clusters	2274	2136
chronological age 72 h vs 36 h (NeuMap time-stamp)	Actn1	down	-0.5430114269256592	Tissues_72H_SS vs Tissues_36H_SS	17973 of 18690 cells in 15 neutrophil clusters	2274	2136
chronological age 72 h vs 36 h (NeuMap time-stamp)	Retnlg	down	-0.5408697128295898	Tissues_72H_SS vs Tissues_36H_SS	17973 of 18690 cells in 15 neutrophil clusters	2274	2136
chronological age 72 h vs 36 h (NeuMap time-stamp)	Prr13	down	-0.5385864973068237	Tissues_72H_SS vs Tissues_36H_SS	17973 of 18690 cells in 15 neutrophil clusters	2274	2136
chronological age 72 h vs 36 h (NeuMap time-stamp)	Slc16a3	down	-0.5346069931983948	Tissues_72H_SS vs Tissues_36H_SS	17973 of 18690 cells in 15 neutrophil clusters	2274	2136
chronological age 72 h vs 36 h (NeuMap time-stamp)	Gapdh	down	-0.5108327865600586	Tissues_72H_SS vs Tissues_36H_SS	17973 of 18690 cells in 15 neutrophil clusters	2274	2136
chronological age 72 h vs 36 h (NeuMap time-stamp)	Trem1	down	-0.5099203586578369	Tissues_72H_SS vs Tissues_36H_SS	17973 of 18690 cells in 15 neutrophil clusters	2274	2136
chronological age 72 h vs 36 h (NeuMap time-stamp)	Chp1	down	-0.4941412806510925	Tissues_72H_SS vs Tissues_36H_SS	17973 of 18690 cells in 15 neutrophil clusters	2274	2136
chronological age 72 h vs 36 h (NeuMap time-stamp)	Lmnb1	down	-0.4916937351226806	Tissues_72H_SS vs Tissues_36H_SS	17973 of 18690 cells in 15 neutrophil clusters	2274	2136
chronological age 72 h vs 36 h (NeuMap time-stamp)	Zfp36l1	down	-0.4866102933883667	Tissues_72H_SS vs Tissues_36H_SS	17973 of 18690 cells in 15 neutrophil clusters	2274	2136
chronological age 72 h vs 36 h (NeuMap time-stamp)	Gyg	down	-0.4857649803161621	Tissues_72H_SS vs Tissues_36H_SS	17973 of 18690 cells in 15 neutrophil clusters	2274	2136
chronological age 72 h vs 36 h (NeuMap time-stamp)	Adam8	down	-0.4841731786727905	Tissues_72H_SS vs Tissues_36H_SS	17973 of 18690 cells in 15 neutrophil clusters	2274	2136
chronological age 72 h vs 36 h (NeuMap time-stamp)	Igfbp6	down	-0.4759244918823242	Tissues_72H_SS vs Tissues_36H_SS	17973 of 18690 cells in 15 neutrophil clusters	2274	2136
chronological age 72 h vs 36 h (NeuMap time-stamp)	Lgals3	down	-0.4736443758010864	Tissues_72H_SS vs Tissues_36H_SS	17973 of 18690 cells in 15 neutrophil clusters	2274	2136
chronological age 72 h vs 36 h (NeuMap time-stamp)	Plaur	down	-0.4714574813842773	Tissues_72H_SS vs Tissues_36H_SS	17973 of 18690 cells in 15 neutrophil clusters	2274	2136
chronological age 72 h vs 36 h (NeuMap time-stamp)	Adam19	down	-0.4701228141784668	Tissues_72H_SS vs Tissues_36H_SS	17973 of 18690 cells in 15 neutrophil clusters	2274	2136
chronological age 72 h vs 36 h (NeuMap time-stamp)	Smox	down	-0.4671633839607239	Tissues_72H_SS vs Tissues_36H_SS	17973 of 18690 cells in 15 neutrophil clusters	2274	2136
chronological age 72 h vs 36 h (NeuMap time-stamp)	Gda	down	-0.4619743824005127	Tissues_72H_SS vs Tissues_36H_SS	17973 of 18690 cells in 15 neutrophil clusters	2274	2136
chronological age 72 h vs 36 h (NeuMap time-stamp)	AB124611	down	-0.4617601633071899	Tissues_72H_SS vs Tissues_36H_SS	17973 of 18690 cells in 15 neutrophil clusters	2274	2136
chronological age 72 h vs 36 h (NeuMap time-stamp)	Itgam	down	-0.4583367109298706	Tissues_72H_SS vs Tissues_36H_SS	17973 of 18690 cells in 15 neutrophil clusters	2274	2136
chronological age 72 h vs 36 h (NeuMap time-stamp)	Pabpc1	down	-0.4571741819381714	Tissues_72H_SS vs Tissues_36H_SS	17973 of 18690 cells in 15 neutrophil clusters	2274	2136
chronological age 72 h vs 36 h (NeuMap time-stamp)	Glrx	down	-0.4532424807548523	Tissues_72H_SS vs Tissues_36H_SS	17973 of 18690 cells in 15 neutrophil clusters	2274	2136
chronological age 72 h vs 36 h (NeuMap time-stamp)	Smpdl3a	down	-0.4525623321533203	Tissues_72H_SS vs Tissues_36H_SS	17973 of 18690 cells in 15 neutrophil clusters	2274	2136
chronological age 72 h vs 36 h (NeuMap time-stamp)	Nfkbiz	down	-0.4446698427200317	Tissues_72H_SS vs Tissues_36H_SS	17973 of 18690 cells in 15 neutrophil clusters	2274	2136
chronological age 72 h vs 36 h (NeuMap time-stamp)	Atxn10	down	-0.4388063549995422	Tissues_72H_SS vs Tissues_36H_SS	17973 of 18690 cells in 15 neutrophil clusters	2274	2136
chronological age 72 h vs 36 h (NeuMap time-stamp)	Eid1	down	-0.4383247494697571	Tissues_72H_SS vs Tissues_36H_SS	17973 of 18690 cells in 15 neutrophil clusters	2274	2136
chronological age 72 h vs 36 h (NeuMap time-stamp)	Cpd	down	-0.4234193563461303	Tissues_72H_SS vs Tissues_36H_SS	17973 of 18690 cells in 15 neutrophil clusters	2274	2136
chronological age 72 h vs 36 h (NeuMap time-stamp)	Slpi	down	-0.4229519367218017	Tissues_72H_SS vs Tissues_36H_SS	17973 of 18690 cells in 15 neutrophil clusters	2274	2136
chronological age 72 h vs 36 h (NeuMap time-stamp)	Chil1	down	-0.4022829532623291	Tissues_72H_SS vs Tissues_36H_SS	17973 of 18690 cells in 15 neutrophil clusters	2274	2136
chronological age 72 h vs 36 h (NeuMap time-stamp)	Stk17b	down	-0.4008839130401611	Tissues_72H_SS vs Tissues_36H_SS	17973 of 18690 cells in 15 neutrophil clusters	2274	2136
chronological age 72 h vs 36 h (NeuMap time-stamp)	R3hdm4	down	-0.4005934000015259	Tissues_72H_SS vs Tissues_36H_SS	17973 of 18690 cells in 15 neutrophil clusters	2274	2136
chronological age 72 h vs 36 h (NeuMap time-stamp)	Ets2	down	-0.4001463651657104	Tissues_72H_SS vs Tissues_36H_SS	17973 of 18690 cells in 15 neutrophil clusters	2274	2136
chronological age 72 h vs 36 h (NeuMap time-stamp)	Fpr2	down	-0.3960860967636108	Tissues_72H_SS vs Tissues_36H_SS	17973 of 18690 cells in 15 neutrophil clusters	2274	2136
