## Supplementary Tables 1-20 for "An anatomical and day–night atlas links cochlear immunity to adjacent bone marrow": Supplementary_Table_18_myeloid_timeline.csv

tissue	domain	quantity	peak_zt	peak_clock	p_perm	evidence
bm	composition (within_mono_mac)	Monocyte (Non-classical)	0.2290829562196999	8.229082956	0.05	supported
bm	trajectory	CellRank neutrophil fate of GMPs (median) [M3 agreeing]	2.1330180284978364	10.133018028	0.05	OT p 0.017
bm	trajectory	neutrophil-branch pseudotime, GMP + band + mature (median) [M3 primary]	2.263110947363179	10.263110947	0.1333333333333333	OT p 0.033
bm	function programme	myeloid:granules_tertiary	2.3579550816873702	10.357955082	0.2666666666666666	LOTO SD 1.4 h
bm	trajectory	neutrophil-branch pseudotime within Neutrophil (Mature) (median)	2.484777800526987	10.484777801	0.5	OT p 0.383
bm	function programme	myeloid:interferon_type1	3.218866469259192	11.218866469	0.7833333333333333	LOTO SD 3.6 h
bm	state axis	blood timer ZT13−ZT5 (GSE86619) | Macrophage	3.8347482652791807	11.834748265	0.9166666666666666	OT p 0.150
bm	state axis	blood timer ZT13−ZT5 (GSE86619) | pooled neutrophils	4.038468554478648	12.038468554	0.0166666666666666	OT p 0.050
bm	function programme	myeloid:ros_nox2	4.04986320465315	12.049863205	0.5833333333333334	LOTO SD 2.7 h
bm	composition (within_myeloid)	Neutrophil (Mature)	4.463718098163112	12.463718098	0.05	robust
bm	function programme	myeloid:granules_secondary	4.518230037713028	12.518230038	0.15	LOTO SD 0.7 h
bm	trajectory	neutrophil-branch pseudotime within Granulocyte-Monocyte Progenitor (median)	4.571978259643555	12.57197826	0.1833333333333333	OT p 0.317
bm	composition (ilr_balance)	mature | aged + activated	4.608632479103486	12.608632479	0.05	fragile
bm	composition (within_neutrophil)	Neutrophil (Mature)	4.617058795093071	12.617058795	0.05	robust
bm	trajectory	Palantir neutrophil branch probability of GMPs (median; sensitivity)	4.9075549752780026	12.907554975	0.4333333333333333	OT p
bm	trajectory	CellRank macrophage fate of classical monocytes (median) [M5 agreeing]	5.067299867479754	13.067299867	0.55	OT p 0.500
bm	state axis	resident macrophage (cochlear) | Macrophage	5.471207141029928	13.471207141	0.6833333333333333	OT p 0.533
bm	retention / release	CXCL12→CXCR4 (neutrophils): Osteoprogenitor → Neutrophil (Aged)	5.485530168576306	13.485530169	0.8166666666666667	mechanism receptor_driven
bm	state axis	blood timer ZT13−ZT5 (GSE86619) | monocytes + macrophages	5.568397222597555	13.568397223	0.25	OT p 0.133
bm	composition (within_myeloid)	Neutrophil (Band)	5.815601548634937	13.815601549	0.35	not rhythmic
bm	state axis (NeuMap)	chronological age 72 h vs 36 h (NeuMap time-stamp) | pooled neutrophils	6.11525367165178	14.115253672	0.4666666666666667	OT p 0.567
bm	composition (ilr_balance)	non-classical | macrophage	6.326409079265757	14.326409079	0.75	not rhythmic
bm	state axis	mono→mac (curated) | Macrophage	6.577274490814696	14.577274491	0.65	OT p 0.583
bm	composition (within_neutrophil)	Neutrophil (Band)	7.335882285447435	15.335882285	0.4833333333333333	not rhythmic
bm	retention / release	CXCL12→CXCR4 (monocytes / macrophages): Osteoprogenitor → Monocyte (Classical)	7.930553917870032	15.930553918	0.8666666666666667	mechanism receptor_driven
bm	state axis (NeuMap)	old vs young BM (NeuMap, GSE266518) | pooled neutrophils	8.066798175420237	16.066798175	0.0166666666666666	OT p 0.017
bm	composition (within_myeloid)	Neutrophil (Activated)	9.637231817103652	17.637231817	0.9666666666666668	not rhythmic
bm	function programme	myeloid:granules_primary	10.581915304225404	18.581915304	0.1166666666666666	LOTO SD 0.4 h
bm	state axis	resident macrophage (cochlear) | monocytes + macrophages	10.727403415982227	18.727403416	0.25	OT p 0.117
bm	function programme	myeloid:net_formation	10.893872737750032	18.893872738	0.2	LOTO SD 0.6 h
bm	composition (ilr_balance)	classical | non-classical + macrophage	11.004723319322633	19.004723319	0.1833333333333333	not rhythmic
bm	retention / release	cxcr4_cxcr2 (pooled neutrophils, per-sample mean)	11.350555984898666	19.350555985	0.6833333333333333	OT p 0.150
bm	composition (within_mono_mac)	Monocyte (Classical)	11.722162754395834	19.722162754	0.0166666666666666	supported
bm	composition (within_myeloid)	Granulocyte-Monocyte Progenitor	13.405876698975488	21.405876699	0.2333333333333333	fragile
bm	composition (within_myeloid)	Monocyte (Classical)	13.63578595619637	21.635785956	0.1	supported
bm	composition (ilr_balance)	band | mature + aged + activated	13.894502635215993	21.894502635	0.4666666666666667	not rhythmic
bm	composition (within_neutrophil)	Neutrophil (Activated)	14.322255208012152	22.322255208	0.6	not rhythmic
bm	state axis	mono→mac (curated) | monocytes + macrophages	14.352048360988926	22.352048361	0.3666666666666666	OT p 0.083
bm	composition (ilr_balance)	GMP | neutrophils	14.97788458498746	22.977884585	0.1666666666666666	not rhythmic
bm	composition (within_myeloid)	Mast Cell	15.017675877501404	23.017675878	0.4	not rhythmic
bm	function programme	hallmark:OXIDATIVE_PHOSPHORYLATION	15.544252497423448	23.544252497	0.1	LOTO SD 0.6 h
bm	trajectory	neutrophil-branch pseudotime within Neutrophil (Band) (median)	15.972152405889702	23.972152406	0.2	OT p 0.167
bm	function programme	hallmark:GLYCOLYSIS	16.37564093585757	0.3756409359999999	0.3666666666666666	LOTO SD 1.4 h
bm	state axis	tissue vs marrow (Ballesteros) | pooled neutrophils	18.62661628841348	2.626616288000001	0.1166666666666666	OT p 0.133
bm	state axis	maturation (Xie) | Macrophage	18.658317316845483	2.6583173170000016	0.0333333333333333	OT p 0.017
bm	state axis	tissue vs marrow (Ballesteros) | Macrophage	18.76359473853211	2.7635947389999984	0.05	OT p 0.100
bm	state axis (NeuMap)	tissue vs marrow (NeuMap, GSE266518) | pooled neutrophils	18.845217479461503	2.8452174789999987	0.0833333333333333	OT p 0.017
bm	state axis	maturation (Xie) | pooled neutrophils	18.85396618158789	2.8539661820000006	0.0833333333333333	OT p 0.017
bm	composition (within_neutrophil)	Neutrophil (Aged)	19.03559940925822	3.035599409	0.4	not rhythmic
bm	state axis	tissue vs marrow (Ballesteros) | monocytes + macrophages	19.179949450398937	3.1799494499999987	0.1	OT p 0.067
bm	composition (within_myeloid)	Macrophage	19.225350188473257	3.225350188	0.4166666666666667	not rhythmic
bm	retention / release	CXCR2 ligands→CXCR2 (neutrophils): Neutrophil (Aged) → Neutrophil (Aged)	19.27304695665855	3.2730469569999983	0.0166666666666666	mechanism both_other_phase
bm	state axis	maturation (Xie) | monocytes + macrophages	19.41518859861283	3.4151885990000004	0.0166666666666666	OT p 0.017
bm	composition (within_myeloid)	Monocyte (Non-classical)	20.41392487558915	4.413924875999999	0.1333333333333333	fragile
bm	function programme	myeloid:phagocytosis_lysosome	21.106035826388432	5.106035825999999	0.0666666666666666	LOTO SD 0.3 h
bm	composition (within_mono_mac)	Macrophage	21.207418531861435	5.207418531999998	0.55	not rhythmic
bm	function programme	myeloid:il1_nlrp3	21.43989661578297	5.439896615999999	0.0666666666666666	LOTO SD 0.4 h
bm	composition (ilr_balance)	aged | activated	22.17984161010017	6.17984161	0.7666666666666667	not rhythmic
bm	composition (within_myeloid)	Neutrophil (Aged)	22.255835955145063	6.2558359549999984	0.5333333333333333	not rhythmic
bm	function programme	myeloid:chemotaxis_receptors	22.55020512111061	6.550205121000001	0.0333333333333333	LOTO SD 0.2 h
bm	trajectory	monocyte-branch pseudotime, monocytes + macrophages (median) [M5 agreeing]	22.853904970672893	6.853904970999999	0.0333333333333333	OT p 0.017
bm	trajectory	neutrophil-branch pseudotime within Neutrophil (Aged) (median)	22.95288081555452	6.952880816	0.7	OT p 0.883
bm	trajectory	neutrophil-branch pseudotime within Neutrophil (Activated) (median)	23.25678455966174	7.25678456	0.05	OT p 0.050
bm	retention / release	sell (pooled neutrophils, per-sample mean)	23.71809221548787	7.718092214999999	0.05	OT p 0.017
cochlea	trajectory	neutrophil-branch pseudotime within Granulocyte-Monocyte Progenitor (median)	2.8015743090185223	10.801574309	0.2666666666666666	OT p 0.267
cochlea	state axis	mono→mac (curated) | Macrophage	3.1846574349484005	11.184657435	0.8833333333333333	OT p 0.150
cochlea	composition (within_myeloid)	Neutrophil (Band)	4.345470029479303	12.345470029	0.1166666666666666	supported
cochlea	composition (within_neutrophil)	Neutrophil (Band)	4.409249798558894	12.409249799	0.15	fragile
cochlea	composition (ilr_balance)	band | mature + aged + activated	4.442904994843567	12.442904995	0.0833333333333333	not rhythmic
cochlea	composition (ilr_balance)	GMP | neutrophils	4.813544935590346	12.813544936	0.1833333333333333	not rhythmic
cochlea	composition (within_myeloid)	Granulocyte-Monocyte Progenitor	4.862838458351691	12.862838458	0.1833333333333333	fragile
cochlea	state axis	resident macrophage (cochlear) | Macrophage	5.142262561883486	13.142262562	0.9833333333333332	OT p 0.567
cochlea	state axis (NeuMap)	chronological age 72 h vs 36 h (NeuMap time-stamp) | pooled neutrophils	5.410449675355814	13.410449675	0.1	OT p 0.100
cochlea	composition (within_mono_mac)	Monocyte (Classical)	5.980772396436192	13.980772396	0.0166666666666666	robust
cochlea	retention / release	cxcr4_cxcr2 (pooled neutrophils, per-sample mean)	6.171425256464602	14.171425256	0.0166666666666666	OT p 0.050
cochlea	composition (ilr_balance)	classical | non-classical + macrophage	6.2344207002245176	14.2344207	0.0166666666666666	fragile
cochlea	composition (within_myeloid)	Monocyte (Classical)	6.993378339961756	14.99337834	0.25	not rhythmic
cochlea	composition (ilr_balance)	mature | aged + activated	7.507648705781181	15.507648706	0.0833333333333333	fragile
cochlea	composition (within_myeloid)	Mast Cell	7.866460803066267	15.866460803	1.0	not rhythmic
cochlea	composition (within_myeloid)	Neutrophil (Mature)	9.488942880970852	17.488942881	0.05	robust
cochlea	composition (within_neutrophil)	Neutrophil (Mature)	9.939169920020554	17.93916992	0.0333333333333333	supported
cochlea	state axis (NeuMap)	old vs young BM (NeuMap, GSE266518) | pooled neutrophils	10.567424261966158	18.567424262	0.0833333333333333	OT p 0.033
cochlea	function programme	myeloid:granules_secondary	11.198532578078671	19.198532578	0.5166666666666667	LOTO SD 1.2 h
cochlea	retention / release	CXCL12→CXCR4 (neutrophils): Endothelial Cell → Neutrophil (Aged)	11.902231962840435	19.902231963	0.1833333333333333	mechanism neither_rhythmic
cochlea	retention / release	CXCL12→CXCR4 (monocytes / macrophages): Endothelial Cell → Monocyte (Classical)	12.920825693944064	20.920825694	0.95	mechanism neither_rhythmic
cochlea	function programme	hallmark:OXIDATIVE_PHOSPHORYLATION	13.327134077569053	21.327134078	0.5333333333333333	LOTO SD 1.7 h
cochlea	function programme	myeloid:granules_primary	13.533906177950128	21.533906178	0.7166666666666667	LOTO SD 3.3 h
cochlea	function programme	myeloid:net_formation	13.8389779507508	21.838977951	0.35	LOTO SD 1.4 h
cochlea	function programme	myeloid:granules_tertiary	14.005378228224316	22.005378228	0.1333333333333333	LOTO SD 0.5 h
cochlea	function programme	myeloid:interferon_type1	14.291147830332816	22.29114783	0.3	LOTO SD 0.9 h
cochlea	function programme	myeloid:ros_nox2	14.72641389767074	22.726413898	0.3	LOTO SD 1.1 h
cochlea	function programme	hallmark:GLYCOLYSIS	14.961296185065253	22.961296185	0.2333333333333333	LOTO SD 0.7 h
cochlea	trajectory	neutrophil-branch pseudotime, GMP + band + mature (median) [M3 primary]	15.008604540712827	23.008604541	0.3	OT p 0.250
cochlea	function programme	myeloid:phagocytosis_lysosome	15.340591853282715	23.340591853	0.3	LOTO SD 1.1 h
cochlea	state axis	maturation (Xie) | Macrophage	15.639863472443738	23.639863472	0.2333333333333333	OT p 0.167
cochlea	trajectory	neutrophil-branch pseudotime within Neutrophil (Mature) (median)	15.718248579663696	23.71824858	0.15	OT p 0.183
cochlea	composition (ilr_balance)	non-classical | macrophage	15.85450446618391	23.854504466	0.5	not rhythmic
cochlea	trajectory	neutrophil-branch pseudotime within Neutrophil (Band) (median)	15.859849731091463	23.859849731	0.0833333333333333	OT p 0.100
cochlea	trajectory	neutrophil-branch pseudotime within Neutrophil (Activated) (median)	16.08454037648114	0.0845403759999996	0.1333333333333333	OT p 0.067
cochlea	trajectory	CellRank macrophage fate of classical monocytes (median) [M5 agreeing]	16.120470037890037	0.1204700380000005	0.1	OT p 0.117
cochlea	function programme	myeloid:il1_nlrp3	16.13716583242721	0.1371658320000008	0.3	LOTO SD 1.3 h
cochlea	trajectory	neutrophil-branch pseudotime within Neutrophil (Aged) (median)	16.33443932293944	0.3344393230000015	0.1666666666666666	OT p 0.183
cochlea	trajectory	CellRank neutrophil fate of GMPs (median) [M3 agreeing]	16.50664983157086	0.5066498320000008	0.05	OT p 0.150
cochlea	composition (ilr_balance)	aged | activated	16.888390971103384	0.8883909709999998	0.1333333333333333	not rhythmic
cochlea	retention / release	sell (pooled neutrophils, per-sample mean)	16.901478709963083	0.9014787099999992	0.0833333333333333	OT p 0.033
cochlea	composition (within_myeloid)	Monocyte (Non-classical)	16.9830925330311	0.9830925330000008	0.2333333333333333	not rhythmic
cochlea	function programme	myeloid:chemotaxis_receptors	16.992263737100266	0.9922637369999984	0.15	LOTO SD 0.6 h
cochlea	trajectory	monocyte-branch pseudotime, monocytes + macrophages (median) [M5 agreeing]	16.99575614329138	0.9957561430000011	0.1	OT p 0.100
cochlea	trajectory	Palantir neutrophil branch probability of GMPs (median; sensitivity)	17.109194801530325	1.109194802000001	0.5	OT p
cochlea	composition (within_mono_mac)	Monocyte (Non-classical)	17.217172931790518	1.2171729320000004	0.25	fragile
cochlea	composition (within_neutrophil)	Neutrophil (Aged)	17.390123414967864	1.3901234150000017	0.0666666666666666	fragile
cochlea	state axis	maturation (Xie) | monocytes + macrophages	17.434264096196493	1.4342640959999997	0.3	OT p 0.333
cochlea	composition (within_myeloid)	Neutrophil (Aged)	17.472197689461012	1.4721976890000017	0.1	fragile
cochlea	state axis	blood timer ZT13−ZT5 (GSE86619) | pooled neutrophils	17.493613965677557	1.4936139660000016	0.0666666666666666	OT p 0.067
cochlea	state axis	tissue vs marrow (Ballesteros) | Macrophage	17.658708058896163	1.6587080589999983	0.0833333333333333	OT p 0.100
cochlea	state axis	resident macrophage (cochlear) | monocytes + macrophages	18.091048899064003	2.0910488990000005	0.2333333333333333	OT p 0.233
cochlea	state axis	tissue vs marrow (Ballesteros) | monocytes + macrophages	18.39934780570952	2.399347806000001	0.0166666666666666	OT p 0.017
cochlea	retention / release	CXCR2 ligands→CXCR2 (neutrophils): Neutrophil (Aged) → Neutrophil (Aged)	18.55518445699337	2.555184457	0.1666666666666666	mechanism ligand_driven
cochlea	state axis	blood timer ZT13−ZT5 (GSE86619) | monocytes + macrophages	19.625828135965843	3.625828135999999	0.0166666666666666	OT p 0.017
cochlea	state axis	mono→mac (curated) | monocytes + macrophages	19.643672683543976	3.6436726839999984	0.5833333333333334	OT p 0.367
cochlea	state axis	blood timer ZT13−ZT5 (GSE86619) | Macrophage	19.655968493986368	3.655968494	0.05	OT p 0.050
cochlea	composition (within_myeloid)	Macrophage	19.82467992446991	3.8246799240000016	0.65	not rhythmic
cochlea	state axis	tissue vs marrow (Ballesteros) | pooled neutrophils	19.87015239342308	3.8701523930000015	0.1166666666666666	OT p 0.033
cochlea	state axis (NeuMap)	tissue vs marrow (NeuMap, GSE266518) | pooled neutrophils	20.727245614018287	4.727245614000001	0.1833333333333333	OT p 0.033
cochlea	state axis	maturation (Xie) | pooled neutrophils	20.77668840767264	4.776688407999998	0.4166666666666667	OT p 0.083
cochlea	composition (within_mono_mac)	Macrophage	22.547205191225068	6.547205191	0.7666666666666667	not rhythmic
cochlea	composition (within_neutrophil)	Neutrophil (Activated)	22.9208753796808	6.920875379999998	0.6333333333333333	not rhythmic
cochlea	composition (within_myeloid)	Neutrophil (Activated)	23.96673228270183	7.966732282999999	0.5833333333333334	not rhythmic
