## Supplementary Tables 1-20 for "An anatomical and day–night atlas links cochlear immunity to adjacent bone marrow": Supplementary_Table_19_myeloid_hypotheses.csv

hypothesis	name	tissues	p_by_tissue	combined_p	combination	n_agreeing_methods_best_tissue	best_tissue	agreeing_methods_best_tissue	n_methods_evaluated	n_agreeing_any_tissue	direction_ok	direction_detail	max_abs_r_sample_pattern	q_BH	methods_ok	q_ok	decision	note	within_sample_centred_check
M1	M1 maturation / ageing timing	bm; cochlea	bm 0.083; cochlea 0.417	0.1514019231646492	Fisher	2	bm	Wasserstein (OT) shift of the per-cell maturation axis; Milo neighbourhood wave along neutrophil pseudotime (label-free)	7	2	True	no direction pre-specified	0.9735354326833112	0.2531325494920921	True	False	partial	primary statistic tracks the sample pattern (|r| >= 0.9; PC1)	bm ZT16.3 p 0.283; cochlea ZT21.3 p 0.533
M2	M2 cochlear circulating-like state (paired)	paired	paired 0.050	0.05	single	3	paired	per-tissue timer-score phases in the expected halves (cochlea ZT12–24, BM ZT0–12); per-state transcriptome-wide timer projection: BM negative, cochlea positive; Ballesteros blood neutrophils: timer score ZT13 > ZT5 (independent scRNA)	4	3	True	paired difference peaks ZT17.2 (needs ZT12–24)		0.2062136078253991	True	False	partial		paired ZT13.6 p 0.117; bm ZT23.0 p 0.150; cochlea ZT17.5 p 0.183
M3	M3 granulopoiesis timing	bm; cochlea	bm 0.133; cochlea 0.300	0.168755032994728	Fisher	3	bm	Milo neighbourhood wave along neutrophil pseudotime (label-free); CellRank neutrophil-fate probability of GMPs by sample; within-neutrophil composition multi-model (band / mature shares)	7	3	True	no direction pre-specified	0.9123856114552358	0.2531325494920921	True	False	partial	primary statistic tracks the sample pattern (|r| >= 0.9; PC1)
M4	M4 functional readiness	bm; cochlea	bm 0.417; cochlea 1.000	0.7814453072307918	Fisher	1	bm	global readiness test, depth-matched version	8	2	True	no direction pre-specified		0.8791259706346408	False	False	not supported
M5	M5 monocyte → macrophage	bm; cochlea	bm 0.367; cochlea 0.583	0.5437694248303564	Fisher	1	bm	composition multi-model (classical monocytes within monocytes + macrophages)	8	1	True	no direction pre-specified	0.3227724535117391	0.6991321176390296	False	False	not supported		bm ZT6.0 p 0.850; cochlea ZT4.3 p 0.783
M6	M6 retention / release axis	bm; cochlea	bm 0.884; cochlea 0.021	0.091650492366844	Fisher	1	bm	glucocorticoid-response phase aligned with Cxcr4 / Cxcr2	7	1	False	bm: Cxcr4/Cxcr2 − timer lag +7.3 h; cochlea: Cxcr4/Cxcr2 − timer lag -11.3 h (needs |lag| <= 4 h in every tissue)	0.6950723952390265	0.2062136078253991	False	False	not supported
M7	M7 myeloid clocks	bm; cochlea	bm 0.017; cochlea 0.250	0.0270026621805915	Fisher	1	cochlea	GSE25585 macrophage clock offset	6	1	True	no direction pre-specified		0.2062136078253991	False	False	not supported
M8	M8 cochlear macrophage identity	cochlea	cochlea 0.983	0.9833333333333332	single	0	cochlea		2	0	True	no direction pre-specified	0.0060042247441143	0.9833333333333332	False	False	not supported		cochlea ZT2.9 p 0.033
M9	M9 noise-exposure readiness vs time of day (cochlea)	cochlea	cochlea 0.071	0.0710928907109289	single	1	cochlea	NLRP3 / IL-1 axis (312 genes; macrophages + classical monocytes)	2	1	True	Spearman +0.47 (needs > 0)		0.2062136078253991	False	False	not supported
