## Supplementary Tables 1-20 for "An anatomical and day–night atlas links cochlear immunity to adjacent bone marrow": Supplementary_Table_20_public_datasets.csv

accession	repository	species	tissue	assay	design	use_in_this_study	displayed_in	reference	doi_or_url
GSE54650	GEO	mouse	12 organs	microarray	constant darkness, every 2 h over 48 h	calibration of rhythm calls; reference clock phases; constant-darkness phases	Fig. 3e; ED4; ED5c; ED7c,d	Zhang et al., PNAS 2014	10.1073/pnas.1408886111
GSE88954	GEO	mouse	cochlea	bulk RNA-seq	sham or adrenalectomy, every 4 h, n = 3	calibration; clock offsets; time-telling; bulk-rhythm attribution; glucocorticoid dependence; dating template	Fig. 2b,e,f; Fig. 6g; Fig. 7a; ED4; ED5d; ED7b; ED10a	Cederroth et al., Curr. Biol. 2019	10.1016/j.cub.2019.06.057
GSE107086	GEO	mouse	cochlea	bulk RNA-seq	about ZT5.5 versus ZT17.5, sham or adrenalectomy, no noise	night heat-shock check	Fig. 3c	Cederroth et al., Curr. Biol. 2019	10.1016/j.cub.2019.06.057
GSE198770	GEO	mouse	long-bone marrow and other tissues	bulk RNA-seq	control or neutrophil depletion, every 4 h, n = 3	marrow clock offset; bulk-rhythm attribution; neutrophil dependence of the timer split	Fig. 2b,f; Fig. 6f; ED5d	Vicanolo et al., Nature 2025	10.1038/s41586-025-08741-5
GSE86619	GEO	mouse	blood neutrophils	bulk RNA-seq	ZT5 versus ZT13, n = 3	day-night programme of circulating neutrophils	Fig. 6a-e; ED9b,e	Adrover et al., Immunity 2019	10.1016/j.immuni.2019.01.002
GSE136632	GEO	human	blood neutrophils	bulk RNA-seq	08:00 versus 14:00, three donors	human relevance of the timer split	Fig. 6g	Adrover et al., Nat. Immunol. 2020	10.1038/s41590-019-0571-2
GSE142754	GEO	mouse	neutrophils of marrow, blood (ZT5, ZT13), lung and spleen	scRNA-seq	steady state	blood timer score in single cells; tissue-versus-marrow axis (myeloid hypotheses)	Fig. 6g (text); ED9a	Ballesteros et al., Cell 2020	10.1016/j.cell.2020.10.003
GSE137540	GEO	mouse	neutrophils of marrow, blood and spleen	scRNA-seq	untreated controls	neutrophil maturation axis	ED9d	Xie et al., Nat. Immunol. 2020	10.1038/s41590-020-0736-z
GSE312298	GEO	mouse	sorted marrow neutrophils	bulk RNA-seq	PBS arms collected at ZT14 and ZT22	replication of the marrow neutrophil-state programmes	Fig. 5f	GEO record (2026)	https://identifiers.org/geo:GSE312298
GSE98965	GEO	baboon	64 tissues	RNA-seq	every 2 h over 24 h	primate heat-shock phase; phase conservation of marrow rhythms	Fig. 3f; Fig. 5g; ED7e	Mure et al., Science 2018	10.1126/science.aao0318
GSE283534	GEO	mouse	cochlea and vestibule (10 weeks)	scRNA-seq	adult	label transfer and marker checks	Fig. 1f; ED2c; ED3a,c	GEO record (2025)	https://identifiers.org/geo:GSE283534
GSE135913	GEO	mouse; human	cochlea	scRNA-seq	developmental series (adult mouse used)	label transfer and marker checks	Fig. 1f; ED2c; ED3a,c	GEO record (2021)	https://identifiers.org/geo:GSE135913
GSE274279	GEO	mouse	cochlea and utricle	snRNA-seq	3, 12 and 24 months	label transfer and marker checks	Fig. 1f; ED2c; ED3a	Xia et al., Cell Rep. 2025	10.1016/j.celrep.2025.115781
GSE234926	GEO	mouse	cochlear duct (P90)	snRNA-seq	Fbxo2+ nuclei	label transfer; author labels	Fig. 1f; ED2c; ED3a,b	Eshel et al., Am. J. Hum. Genet. 2024	10.1016/j.ajhg.2024.01.008
GSE312646	GEO	mouse	cochlea	GeoMx spatial transcriptomics	control and noise-exposed areas	spatial deconvolution	Fig. 1g; ED3d,e	Yu et al., bioRxiv 2025	10.64898/2025.12.08.693048
GSE15907	GEO	mouse	immune cell populations (ImmGen)	microarray	sorted populations	B-stage correspondence	ED8d	Heng et al., Nat. Immunol. 2008	10.1038/ni1008-1091
GSE109125	GEO	mouse	immune cell populations (ImmGen ULI)	RNA-seq	sorted populations	B-stage correspondence	ED8d	Yoshida et al., Cell 2019	10.1016/j.cell.2018.12.036
CRA019820	GSA (CNCB)	mouse	cochlea	scRNA-seq	controls and 3 days after day or night noise	independent noise cohort	Fig. 7a-c,g-i; ED10	Ma et al., Neurosci. Bull. 2026	10.1007/s12264-025-01440-1
CRA019827	GSA (CNCB)	mouse	cochlea	bulk RNA-seq	untreated and 1 day after day or night noise, n = 3	independent noise cohort	Fig. 7a,b,d-f; ED10	Ma et al., Neurosci. Bull. 2026	10.1007/s12264-025-01440-1
GSE25585	GEO	mouse	peritoneal macrophages	microarray	circadian time course	macrophage clock reference (myeloid hypotheses)	ED9a; Supplementary Tables 15 and 19	Keller et al., PNAS 2009	10.1073/pnas.0906361106
GSE175609	GEO	mouse	intestinal IgA+ plasma cells (B-cell Arntl knockout and controls)	bulk RNA-seq	ZT0 versus ZT12	B-clock hypothesis method line	ED8c	Penny et al., Sci. Immunol. 2022	10.1126/sciimmunol.abk2541
GSE266518	GEO	mouse	neutrophils of multiple tissues (NeuMap)	scRNA-seq (BD Rhapsody)	young and old mice, multiple tissues (the experiment of GSE200145, analysed here with sample tags); neutrophil time-stamp experiment (24, 36 and 72 h)	tissue-versus-marrow, ageing and chronological-age axes (myeloid hypotheses)	ED9a; Supplementary Tables 15, 17 and 18	Cerezo-Wallis et al., Nature 2025	10.1038/s41586-025-09807-0
GSE167078	GEO	mouse	cochlear CD45+ cells	scRNA-seq	noise exposure	detection of resident-macrophage genes (myeloid hypothesis M8)	Supplementary Table 16	Milon et al., Cell Rep. 2021	10.1016/j.celrep.2021.109758
GSE346691	GEO	mouse	cochlea	scRNA-seq	noise exposure	detection of resident-macrophage genes (myeloid hypothesis M8)	Supplementary Table 16	GEO record (2026)	https://identifiers.org/geo:GSE346691
