## Supplementary Tables 1-20 for "An anatomical and day–night atlas links cochlear immunity to adjacent bone marrow": Supplementary_Tables_data_dictionary.csv

supplementary_table	column	description
1	label	cell-type label of the atlas (reference annotation, used without re-annotation)
1	abbreviation	abbreviation used in the figures
1	cell_class	cell class
1	structural	TRUE for structural (non-haematopoietic) cell types
1	label_note	label with its maturation or ImmGen correspondence where relevant
1	n_cells_cochlea	cells in the six cochlear samples
1	n_cells_marrow	cells in the six marrow samples
1	cochlea_ZT3	cells in the cochlea sample at ZT3
1	cochlea_ZT7	cells in the cochlea sample at ZT7
1	cochlea_ZT11	cells in the cochlea sample at ZT11
1	cochlea_ZT15	cells in the cochlea sample at ZT15
1	cochlea_ZT19	cells in the cochlea sample at ZT19
1	cochlea_ZT23	cells in the cochlea sample at ZT23
1	marrow_ZT3	cells in the marrow sample at ZT3
1	marrow_ZT7	cells in the marrow sample at ZT7
1	marrow_ZT11	cells in the marrow sample at ZT11
1	marrow_ZT15	cells in the marrow sample at ZT15
1	marrow_ZT19	cells in the marrow sample at ZT19
1	marrow_ZT23	cells in the marrow sample at ZT23
2	tissue	tissue: cochlea or bm (temporal-bone marrow)
2	cell_type	cell-type label of the atlas (Supplementary Table 1)
2	cell_class	cell class (Supplementary Table 1)
2	n_cells_ZT3	cells of this type in the sample at ZT3
2	n_cells_ZT7	cells of this type in the sample at ZT7
2	n_cells_ZT11	cells of this type in the sample at ZT11
2	n_cells_ZT15	cells of this type in the sample at ZT15
2	n_cells_ZT19	cells of this type in the sample at ZT19
2	n_cells_ZT23	cells of this type in the sample at ZT23
2	n_cells_total	cells of this type in the six samples of the tissue
2	rhythm_status	inclusion in rhythm analyses: primary (>= 20 cells in each sample) or flagged (10-19 cells in a sample); empty, not analysed
2	n_clock_genes_expressed	core-clock genes passing the expression filter
2	n_clock_genes_p05	core-clock genes with cosinor P < 0.05
2	clock_phase_offset_h	clock phase offset: amplitude-weighted circular mean of observed minus canonical peak times of the core-clock genes (h)
2	phase_coherence	resultant length (0-1) of the core-clock genes' observed-minus-canonical phase differences
2	median_clock_amp_log2	median cosinor amplitude of the core-clock genes (log2)
2	circ_corr_observed_vs_canonical	circular correlation of observed and canonical peak times of the core-clock genes
2	p_circ_corr	permutation P of that correlation (canonical phases shuffled among genes)
2	CCD	clock correlation distance to the mouse pan-tissue reference (smaller, closer to a canonical clock)
2	CCD_p	permutation P of the clock correlation distance
2	cell_level_clock_offset_resultant	consistency (resultant length, 0-1) of the per-sample offset of single-cell clock phases from ZT
2	cell_level_clock_p_perm	exact relabelling P of that consistency (60 assignments of samples to times)
2	n_genes_tested	genes passing the expression filter (tested for rhythms)
2	pi1_storey	estimated share of rhythmic genes (Storey's pi1 from cosinor P values)
2	n_tier1	Tier-1 rhythmic genes (Methods)
2	n_tier2	Tier-2 rhythmic genes (Methods)
2	perm_global_p	global exact relabelling P: share of the 60 assignments of samples to times with at least as many genes at q < 0.10 and fold change >= 1.5 as observed
2	perm_empirical_fdr	empirical false-discovery rate of those genes: mean count under the 59 non-identity assignments divided by the observed count
2	n_tierC_exploratory	exploratory relaxed-tier calls (cochlea; false-discovery rate not controlled)
2	abundance_peak_zt	peak of the type's share of tissue cells (24-h least-squares cosinor; ZT, h)
2	abundance_peak_clock	peak of that share in clock hours (ZT + 8 h)
2	abundance_p_ols	F-test P of that share rhythm
2	abundance_p_perm	exact relabelling P of that share rhythm
2	abundance_multimodel_verdict	multi-model verdict of the composition rhythm (Supplementary Table 5)
2	min_fc_80pct_power_Q1	smallest peak-to-trough fold change detectable with 80% power at alpha = 0.001 for genes in expression quintile Q1 (Q1, lowest)
2	min_fc_80pct_power_Q2	smallest peak-to-trough fold change detectable with 80% power at alpha = 0.001 for genes in expression quintile Q2 (Q1, lowest)
2	min_fc_80pct_power_Q3	smallest peak-to-trough fold change detectable with 80% power at alpha = 0.001 for genes in expression quintile Q3 (Q1, lowest)
2	min_fc_80pct_power_Q4	smallest peak-to-trough fold change detectable with 80% power at alpha = 0.001 for genes in expression quintile Q4 (Q1, lowest)
2	min_fc_80pct_power_Q5	smallest peak-to-trough fold change detectable with 80% power at alpha = 0.001 for genes in expression quintile Q5 (Q1, lowest)
2	driver_share_clock_controlled	share of the type's Tier-1/2 rhythms whose primary class is clock-controlled
2	driver_share_composition_linked	share of the type's Tier-1/2 rhythms whose primary class is composition-linked
2	driver_share_core_clock	share of the type's Tier-1/2 rhythms whose primary class is core clock
2	driver_share_glucocorticoid_driven	share of the type's Tier-1/2 rhythms whose primary class is glucocorticoid-driven
2	driver_share_handling_linked	share of the type's Tier-1/2 rhythms whose primary class is handling-linked
2	driver_share_sample_pattern_linked	share of the type's Tier-1/2 rhythms whose primary class is sample-pattern-linked
2	driver_share_temperature	share of the type's Tier-1/2 rhythms whose primary class is temperature
2	driver_share_unexplained	share of the type's Tier-1/2 rhythms whose primary class is unexplained
3	tissue	tissue: cochlea or bm (temporal-bone marrow)
3	cell_type	cell-type label of the atlas (Supplementary Table 1)
3	gene	mouse gene symbol
3	tier	evidence tier: tier1 or tier2 (Methods), tierC (exploratory relaxed tier of the cochlea), exploratory (P < 0.05 only) or none
3	AveExpr	mean expression (log2 counts per million, voom)
3	ptt_fc	peak-to-trough fold change of the fitted rhythm
3	amp_log2	cosinor amplitude (log2 expression units)
3	peak_zt	peak time of the fitted 24-h rhythm (ZT, h; ZT0 = lights on, 08:00)
3	peak_ci_low	lower bound of the 95% parametric-bootstrap interval of the peak time (ZT, h)
3	peak_ci_high	upper bound of the 95% parametric-bootstrap interval of the peak time (ZT, h)
3	amp_ci_low	lower bound of the 95% parametric-bootstrap interval of the amplitude (log2)
3	amp_ci_high	upper bound of the 95% parametric-bootstrap interval of the amplitude (log2)
3	p	cosinor P value (limma-voom moderated F-test, 2 degrees of freedom)
3	q_BH	Benjamini-Hochberg q value within the cell type
3	q_perm	permutation false-discovery rate (pooled null of the 59 non-identity assignments of samples to times)
3	edgeR_p	edgeR quasi-likelihood F-test P (independent method)
3	rain_p	RAIN P (independent method)
3	jtk_p	JTK_CYCLE P (independent method)
3	loto_phase_sd_h	circular s.d. of the peak time across the six leave-one-time-point-out refits (h)
3	n_celltypes_rhythmic_in_tissue	cell types of the tissue in which the gene is a Tier-1/2 rhythm
3	celltype_restricted	TRUE if Tier 1 in this cell type and P > 0.2 in every other cell type where tested
3	foreign_marker_of	cell type of which the gene is a highly specific marker; such rhythms may follow that type's content of the sample
3	foreign_marker_phase_match	TRUE if the peak lies within 3 h of the abundance peak of that marker's cell type
3	celltype_empirical_fdr	calibrated false-discovery rate of the relaxed-tier calls of the cell type (tierC)
3	rule_selected	calling rule selected by calibration for the relaxed tier (tierC)
3	peak_clock	peak time in clock hours (ZT + 8 h)
3	aligned_phase	peak time minus the tissue's clock offset from canonical mouse clock phases (h); comparable across data sets and species
3	human_orthologue	one-to-one human orthologue (MGI)
3	primary_driver	primary class of the rhythm, by precedence: core clock > temperature > handling-linked > composition-linked > glucocorticoid-driven > clock-controlled > sample-pattern-linked > unexplained
3	core_clock	member of the curated core-clock set
3	temperature	member of the heat-shock (HSF1) set or cold-inducible (Cirbp)
3	handling_linked	profile follows the cell type's dissociation-stress profile over the six samples (r > 0.8)
3	composition_linked	lineage-foreign marker (see foreign_marker_of)
3	gc_driven	glucocorticoid-dependent in the adrenalectomy series (GSE88954) or a curated glucocorticoid-response gene, with its clock-aligned peak within 5 h of ZT13
3	gc_dependent_ext	rhythmic after sham surgery but not after adrenalectomy in GSE88954 (sham P < 0.05, adrenalectomy P > 0.2)
3	clock_controlled	constant-darkness support and/or a promoter clock element at its expected phase
3	clock_controlled_strength	strong (both criteria) or moderate (one)
3	dd_support	rhythmic in >= 2 organs in constant darkness (GSE54650; q < 0.05) with the clock-aligned peak within 4 h of ours
3	dd_n_organs	organs of GSE54650 (constant darkness) in which the gene is rhythmic (q < 0.05)
3	clock_elements_phase_consistent	promoter clock elements (Ebox, Eprime, Dbox, RORE) whose expected phase lies within 4 h of the clock-aligned peak
3	pattern_linked	profile follows the tissue-wide sample pattern (r > 0.8)
3	pattern_r	correlation of the profile with the tissue-wide sample pattern over the six samples
3	hearing_sets	hearing-related gene set(s) containing the gene
3	peak_window_zt	window from 3 h before to 3 h after the peak (ZT)
3	peak_clock_time	peak in clock time (ZT + 8 h)
3	trough_window_zt	window from 3 h before to 3 h after the trough (ZT)
3	trough_clock_time	trough in clock time (ZT + 8 h)
3	gwas_trait_groups	GWAS Catalog trait groups (hearing; chronotype or circadian) mapped to the gene (P <= 5e-8; one-to-one orthologue)
3	replicated_bulk_dataset	independent bulk time series in which the gene's rhythm replicates (GSE88954 sham cochlea; GSE198770 control marrow)
3	replicated_bulk_aligned_phase	clock-aligned peak in that series (h)
3	replicated_bulk_main_contributor	cell type contributing most to the bulk rhythm in the attribution
3	replicated_bulk_main_share	share of the bulk rhythm attributed to that cell type
3	replicated_bulk_mechanism	whether our composition-only or regulation-only profile reproduces the bulk rhythm (composition, regulation or not reproduced)
3	replicated_bulk_phase_diff_h	signed circular difference of clock-aligned peaks, ours minus the bulk series (h)
3	baboon_spleen_p	cosinor P of the orthologue in baboon spleen (GSE98965)
3	baboon_spleen_aligned_phase	clock-aligned peak in baboon spleen (own clock offset; h)
3	baboon_spleen_phase_diff_h	signed circular difference of clock-aligned peaks, ours minus baboon spleen (h)
3	baboon_bm_p	cosinor P of the orthologue in baboon bone marrow (GSE98965)
3	baboon_bm_aligned_phase	clock-aligned peak in baboon bone marrow (clock offset imputed; h)
3	baboon_bm_phase_diff_h	signed circular difference of clock-aligned peaks, ours minus baboon bone marrow (h)
4	cell_type	cell-type label of the atlas (Supplementary Table 1)
4	status	inclusion status of the cell type: primary or flagged (Supplementary Table 2)
4	gene	mouse gene symbol
4	AveExpr	mean expression (log2 counts per million, voom)
4	amp_log2	cosinor amplitude (log2 expression units)
4	ptt_fc	peak-to-trough fold change of the fitted rhythm
4	peak_zt	peak time of the fitted 24-h rhythm (ZT, h; ZT0 = lights on, 08:00)
4	p	cosinor P value (limma-voom moderated F-test, 2 degrees of freedom)
4	q_BH	Benjamini-Hochberg q value within the cell type
4	peak_ci_low	lower bound of the 95% parametric-bootstrap interval of the peak time (ZT, h)
4	peak_ci_high	upper bound of the 95% parametric-bootstrap interval of the peak time (ZT, h)
4	tier	evidence tier: tier1 or tier2 (Methods), tierC (exploratory relaxed tier of the cochlea), exploratory (P < 0.05 only) or none
4	tissue	tissue: cochlea or bm (temporal-bone marrow)
4	canonical_zt	canonical peak time of the gene in mouse tissues (ZT, h)
4	peak_clock	peak time in clock hours (ZT + 8 h)
4	aligned_phase	peak time minus the tissue's clock offset from canonical mouse clock phases (h); comparable across data sets and species
4	aligned_minus_canonical_h	clock-aligned peak minus canonical peak (h)
4	tissue_offset_h	clock offset of the tissue (pooled cell types) from canonical phases (h)
5	tissue	tissue: cochlea or bm (temporal-bone marrow)
5	cell_type	cell-type label of the atlas (Supplementary Table 1)
5	n_cells_total	cells of this type in the six samples of the tissue
5	mean_pct	mean share of tissue cells across the six samples (%)
5	mesor_pct	cosinor mesor (%)
5	amplitude_pct	cosinor amplitude (percentage points)
5	rel_amplitude	amplitude divided by the mesor
5	ptt_ratio	peak-to-trough ratio, (mesor + amplitude) / (mesor - amplitude)
5	peak_zt	peak time of the fitted 24-h rhythm (ZT, h; ZT0 = lights on, 08:00)
5	peak_clock	peak time in clock hours (ZT + 8 h)
5	trough_zt	trough time of the fitted rhythm (ZT, h)
5	peak_ci_halfwidth_h	half-width of the 95% delta-method interval of the peak time (h)
5	phase_determinate	TRUE if that half-width is <= 3 h
5	F	F statistic of the cosine and sine terms (2 and 3 degrees of freedom)
5	p_ols	F-test P of the least-squares cosinor on the share of tissue cells
5	q_BH	Benjamini-Hochberg q value within the tissue
5	p_perm	exact relabelling P (60 assignments of samples to times)
5	loto_phase_sd_h	circular s.d. of the peak time across the six leave-one-time-point-out refits (h)
5	loto_min_amp_ratio	smallest amplitude across the leave-one-time-point-out refits, relative to the full fit
5	loto_max_p	largest P across the leave-one-time-point-out refits
5	boot_amp_lo	lower bound of the 95% bootstrap interval of the amplitude (2,000 multinomial resamplings of cells)
5	boot_amp_hi	upper bound of that interval
5	boot_peak_zt_lo	lower bound of the 95% bootstrap interval of the peak time (ZT, h)
5	boot_peak_zt_hi	upper bound of that interval (ZT, h)
5	boot_peak_halfwidth_h	half-width of that interval (h)
5	boot_frac_p05	share of bootstrap resamplings with P < 0.05
5	n_models	composition models fitted (frames and models; Methods)
5	n_models_p05	models with P < 0.05
5	core_supporting	core models supporting the rhythm (of five: centred log-ratio with permutation, propeller, sccomp, quasi-binomial and beta-binomial)
5	verdict	multi-model verdict (robust, supported, fragile or not rhythmic; Methods)
5	immune	TRUE for haematopoietic cell types (cochlea)
5	sensitivity_marrow_adjusted_prob_fc_gt_1p5	posterior probability that the residual rhythm after marrow-content adjustment exceeds a 1.5-fold peak-to-trough change (Supplementary Note 3)
5	sensitivity_marrow_adjusted_peak_zt	peak of that residual rhythm (ZT, h)
5	r_with_sample_pattern_pc1	Pearson r between the profile over the six samples and the tissue-wide sample pattern (first principal component of sample-level variation)
6	tissue	tissue: cochlea or temporal-bone marrow
6	cell_type	cell-type label of the atlas (Supplementary Table 1)
6	gene	mouse gene symbol
6	hearing_sets	hearing-related gene set(s) containing the gene
6	AveExpr	mean expression (log2 counts per million, voom)
6	ptt_fc	peak-to-trough fold change of the fitted rhythm
6	amp_log2	cosinor amplitude (log2 expression units)
6	peak_zt	peak time of the fitted 24-h rhythm (ZT, h; ZT0 = lights on, 08:00)
6	peak_ci_low	lower bound of the 95% parametric-bootstrap interval of the peak time (ZT, h)
6	peak_ci_high	upper bound of the 95% parametric-bootstrap interval of the peak time (ZT, h)
6	p	moderated F-test P value
6	q_BH	Benjamini-Hochberg q value within the cell type
6	q_perm	permutation false-discovery rate (pooled null of the 59 non-identity assignments of samples to times)
6	loto_phase_sd_h	circular s.d. of the peak time across the six leave-one-time-point-out refits (h)
6	tier	evidence tier (tier1, tier2 or exploratory)
6	trough_zt	trough time of the fitted rhythm (ZT, h)
6	peak_window_zt	window from 3 h before to 3 h after the peak (ZT)
6	peak_clock_time	peak in clock time (ZT + 8 h)
6	trough_window_zt	window from 3 h before to 3 h after the trough (ZT)
6	trough_clock_time	trough in clock time (ZT + 8 h)
7	sample_id	sample (mouse and tissue)
7	mouse_id	mouse
7	tissue	tissue: cochlea or temporal_bone_marrow
7	cohort	cohort (1 or 2; each with both time points)
7	zt	sampling time (ZT5 = 13:00, ZT17 = 01:00)
7	trypan_viability_pct	viability by trypan blue exclusion (%)
7	exclusions	pre-specified exclusions applying to this sample
7	cd45_pct_cells	CD45+ cells, % of single cells (T1)
7	cd45neg_pct_cells	CD45- cells, % of single cells (T1)
7	neut_pct_cd45	neutrophils (Ly6G+ SSC-hi), % of CD45+ cells (T1)
7	imm_frac_pct	immature neutrophils (Ly6G-int CD11b-int), % of Ly6G+ cells (T2)
7	P1	P1, immature neutrophils, % of CD45+ cells (T1 x T2)
7	cd11b_pct_cells_T2	CD11b+ cells, % of single cells in tube T2 (consistency check)
7	P2	P2, classical monocytes (CD11b+ Ly6C-hi, monocyte scatter), % of CD45+ cells (T3 / T1)
7	cd11b_pct_cells_T3	CD11b+ cells, % of single cells in tube T3 (consistency check)
7	S1_pct	S1, CD62L-hi cells, % of Ly6G+ cells (T4)
7	S1_med	S1, median CD62L of Ly6G+ cells (bead-relative units; T4)
7	S2_pct	S2, CXCR4-hi cells, % of Ly6G+ cells (T5)
7	S2_med	S2, median CXCR4 of Ly6G+ cells (bead-relative units; T5)
7	P3	P3, recirculating B cells (B220-hi IgD+), % of CD45+ cells (T6 / T1)
7	recirc_frac_pct	recirculating B cells, % of B220+ cells (T6)
7	b220_pct_cells_T6	B220+ cells, % of single cells in tube T6 (consistency check)
7	b220_pct_cells_T7	B220+ cells, % of single cells in tube T7 (consistency check)
7	marrow_content_index	cochlea: B220-lo IgM- cells (T7) divided by CD45- cells (T1), the marrow-content index
7	flag_cd11b_T2_T3	TRUE if the CD11b+ shares of tubes T2 and T3 differ by more than 20% (relative)
7	flag_b220_T6_T7	TRUE if the B220+ shares of tubes T6 and T7 differ by more than 20% (relative)
8	test	readout (P1-P3, S1-S2) or digestion control
8	family	test family: primary; primary without samples failing the T2-T3 consistency check; sensitivity (divided by the marrow-content index); secondary; control
8	tissue	tissue of the test: cochlea, temporal_bone_marrow or marrow (temporal-bone marrow), or interaction (tissue x time); empty for controls
8	readout	readout
8	prediction	pre-specified prediction
8	finding	finding tested by the prediction (Supplementary Table 9)
8	model	statistical model
8	n_zt5	mice at ZT5
8	n_zt17	mice at ZT17
8	gmean_zt5	geometric mean at ZT5
8	gmean_zt17	geometric mean at ZT17
8	effect	effect: ZT17 / ZT5 ratio (percentages, medians), odds ratio (% positive) or the cochlea / marrow ratio of these (interaction)
8	effect_scale	scale of the effect
8	ci_lo	lower bound of the 95% confidence interval of the effect
8	ci_hi	upper bound of the 95% confidence interval of the effect
8	p	two-sided P value of the test
8	p_holm	Holm-adjusted P across the three primary readouts
8	verdict	replicated (P < 0.05 in the predicted direction; Holm-adjusted for primaries), direction-consistent, or opposite direction
8	table	row type: test or digestion control
8	cohort	cohort of the digestion control (1 or 2)
8	zt_group	time-point group of the processing day
8	marker	marker of the digestion control
8	median_bead_relative_FI_digested	median fluorescence of Ly6G+ marrow cells taken through the cochlear digestion (bead-relative units)
8	median_bead_relative_FI_undigested	median fluorescence of undigested Ly6G+ marrow cells (bead-relative units)
8	target_pct_digested	% positive (CD62L-hi or CXCR4-hi) of digested Ly6G+ cells
8	target_pct_undigested	% positive (CD62L-hi or CXCR4-hi) of undigested Ly6G+ cells
8	median_ratio_digested_undigested	ratio of medians, digested / undigested
8	pct_pos_change_points	change in % positive, digested minus undigested (percentage points)
9	finding	finding identifier (referred to in Supplementary Table 8)
9	category	kind of finding
9	tissue	tissue: cochlea, bm (temporal-bone marrow), both or paired
9	statement	the finding as tested
9	peak_zt	peak time, where applicable (ZT, h)
9	peak_clock	peak time in clock hours (ZT + 8 h)
9	n_dimensions	evidence dimensions scored
9	n_supports	dimensions supporting
9	n_partial	dimensions partially supporting
9	n_against	dimensions against
9	n_neutral	dimensions neutral
9	n_not_tested	dimensions not tested
9	core_status	status of the core dimensions (model concordance; resampling or false-discovery rate)
9	verdict	robust, supported, suggestive or not supported (Supplementary Note 1)
9	main_caveats	dimensions that were against or partial, with their numbers
10	tissue	tissue: cochlea or bm (temporal-bone marrow)
10	frame	composition frame: share_of_tissue (share of all cells of the sample), a within-lineage share (within_B; within_myeloid, within_neutrophil, within_mono_mac) or ilr_balance (isometric log-ratio balance along the developmental order)
10	feature	cell type (stage) or balance
10	peak_zt	peak time of the fitted 24-h rhythm (ZT, h; ZT0 = lights on, 08:00)
10	peak_clock	peak time in clock hours (ZT + 8 h)
10	amplitude	cosinor amplitude on the logit scale (balances: on the balance scale)
10	p_ols	F-test P of the least-squares cosinor on the logit share (or balance)
10	p_perm	exact relabelling P of that cosinor (60 assignments of samples to times)
10	loto_phase_sd_h	circular s.d. of the peak time across the six leave-one-time-point-out refits (h)
10	n_core_supporting	core models supporting the rhythm (exact permutation P <= 0.05 of the logit cosinor, quasi-binomial P < 0.05, beta-binomial P < 0.05, centred log-ratio P <= 0.05)
10	core_models	the supporting core models
10	core_peak_circ_sd_h	circular s.d. of the peak times of the supporting core models (h)
10	verdict	robust (>= 3 core models, leave-one-time-point-out phase s.d. < 3 h and core peaks within s.d. < 3 h), supported (2), fragile (1, or least-squares P < 0.05) or not rhythmic
10	boot_peak_ci_halfwidth_h	95th percentile of the absolute deviation of bootstrap peaks from the estimate (2,000 multinomial resamplings of cells within each sample; h)
10	boot_frac_within_3h	share of bootstrap peaks within 3 h of the estimate
10	hc_only_p_ols	F-test P using only cells with a positive label margin (high-confidence labels)
10	hc_only_peak_shift_h	peak shift when using only high-confidence cells (h)
10	r_with_sample_pattern_pc1	Pearson r between the profile over the six samples and the tissue-wide sample pattern (first principal component of sample-level variation)
10	marrow_adjusted_resid_peak_zt	cochlea: peak of the residual rhythm after marrow-content adjustment (ZT, h; Supplementary Note 3)
10	mean_value	mean share (or balance) across the six samples
11	reference	ImmGen data set (microarray, GSE15907; RNA-seq, GSE109125)
11	tissue	tissue: cochlea or bm (temporal-bone marrow)
11	our_stage	B-lineage label of the atlas
11	immgen_population	ImmGen sorted population
11	spearman_r	Spearman correlation of pseudobulk profiles
11	is_best	TRUE for the best-matching population of the stage
11	expected	TRUE if the population is the one expected for the stage
12	tissue	tissue: cochlea, bm (temporal-bone marrow) or external (public time series)
12	layer	analysis layer: composition frame, neighbourhood wave, state axis, programme, niche interaction or external signature
12	event	feature that peaks (stage, neighbourhood group, axis, programme, interaction or signature)
12	peak_zt	peak time of the fitted 24-h rhythm (ZT, h; ZT0 = lights on, 08:00)
12	p	rhythm P of the row (exact relabelling P; cosinor P for external series)
12	ci_halfwidth_h	half-width of the bootstrap interval of the peak time (composition layers; h)
12	status	verdict or role of the row (composition verdict, primary or exploratory analysis, robustness of programmes, ligand peak or the external series' time in our marrow)
12	peak_clock	peak time in clock hours (ZT + 8 h)
13	hypothesis	pre-specified hypothesis (label and short name)
13	tissue	tissue: cochlea or bm (temporal-bone marrow)
13	primary_statistic	pre-specified primary statistic
13	primary_p	P value of the primary statistic
13	peak_zt	peak of the primary feature, where applicable (ZT, h)
13	peak_clock	peak time in clock hours (ZT + 8 h)
13	pre_specified_window	pre-specified window or criterion
13	in_window	TRUE if the estimate meets that window or criterion
13	composition_verdict	multi-model composition verdict of the feature (Supplementary Table 10)
13	detail	supporting details (core models, lag statistic, peaks, leave-one-time-point-out and bootstrap)
13	shift_h	B-lineage clock offset minus the tissue clock offset (h)
13	ci_halfwidth_h	half-width of its 95% gene-bootstrap interval (h)
13	determinate	TRUE if that half-width is <= 3 h
13	n_axes	niche signal axes tested
13	axes_p_perm	exact relabelling P of each axis
13	n_axes_ligand_leads_0_8h	axes whose ligand peaks 0-8 h before the B-cell response
13	n_axes_ligand_gene_rhythmic	axes whose ligand gene is rhythmic
13	n_axes_nichenet_top10pct	axes in the top 10% of NicheNet ligand activity
13	multinichenet_axes_present	axes among the MultiNicheNet-prioritized interactions
13	q_BH_primary_set	Benjamini-Hochberg q across the 12 primary tests
13	n_methods_agree	independent methods agreeing
13	n_methods	independent methods evaluated
13	decision	supported, partial or not supported (Supplementary Note 1)
14	tissue	tissue: cochlea or bm (temporal-bone marrow)
14	frame	composition frame: share_of_tissue (share of all cells of the sample), a within-lineage share (within_B; within_myeloid, within_neutrophil, within_mono_mac) or ilr_balance (isometric log-ratio balance along the developmental order)
14	feature	cell type (stage) or balance
14	peak_zt	peak time of the fitted 24-h rhythm (ZT, h; ZT0 = lights on, 08:00)
14	peak_clock	peak time in clock hours (ZT + 8 h)
14	amplitude	cosinor amplitude on the logit scale (balances: on the balance scale)
14	p_ols	F-test P of the least-squares cosinor on the logit share (or balance)
14	p_perm	exact relabelling P of that cosinor (60 assignments of samples to times)
14	loto_phase_sd_h	circular s.d. of the peak time across the six leave-one-time-point-out refits (h)
14	n_core_supporting	core models supporting the rhythm (exact permutation P <= 0.05 of the logit cosinor, quasi-binomial P < 0.05, beta-binomial P < 0.05, centred log-ratio P <= 0.05)
14	core_models	the supporting core models
14	core_peak_circ_sd_h	circular s.d. of the peak times of the supporting core models (h)
14	verdict	robust (>= 3 core models, leave-one-time-point-out phase s.d. < 3 h and core peaks within s.d. < 3 h), supported (2), fragile (1, or least-squares P < 0.05) or not rhythmic
14	boot_peak_ci_halfwidth_h	95th percentile of the absolute deviation of bootstrap peaks from the estimate (2,000 multinomial resamplings of cells within each sample; h)
14	hc_only_p_ols	F-test P using only cells with a positive label margin (high-confidence labels)
14	hc_only_peak_shift_h	peak shift when using only high-confidence cells (h)
14	r_with_sample_pattern_pc1	Pearson r between the profile over the six samples and the tissue-wide sample pattern (first principal component of sample-level variation)
14	marrow_adjusted_resid_peak_zt	cochlea: peak of the residual rhythm after marrow-content adjustment (ZT, h; Supplementary Note 3)
14	mean_value	mean share (or balance) across the six samples
15	hypothesis	pre-specified myeloid hypothesis (M1-M9; Extended Data Fig. 9a)
15	tissue	tissue: cochlea, bm (temporal-bone marrow) or paired (cochlea versus marrow)
15	method	independent method line
15	agrees	TRUE if the method agrees with the hypothesis by its rule
15	value	result of the method
15	rule	pre-specified agreement rule
16	signature	external reference signature (study)
16	gene	mouse gene symbol
16	direction	direction of the gene in the signature
16	source	data set and contrast defining the signature
16	value	gene statistic in the defining contrast: Spearman rho with pseudotime (maturation), log2 fold change ZT13 versus ZT5 (blood timer) or difference of mean log CP10k (tissue versus marrow); empty for curated sets
17	signature	neutrophil-map signature (NeuMap, GSE266518)
17	gene	mouse gene symbol
17	direction	direction of the gene
17	mean_logcp10k_difference	difference of mean log CP10k between the contrasted groups
17	contrast	contrasted groups
17	filter	cells retained (neutrophil clusters)
17	n_cells_hi	cells in the first group of the contrast
17	n_cells_lo	cells in the second group
18	tissue	tissue: cochlea or bm (temporal-bone marrow)
18	domain	analysis domain (composition frame, trajectory, programme, state axis or retention and release)
18	quantity	rhythmic quantity
18	peak_zt	peak time of the fitted 24-h rhythm (ZT, h; ZT0 = lights on, 08:00)
18	peak_clock	peak time in clock hours (ZT + 8 h)
18	p_perm	exact relabelling P (60 assignments of samples to times)
18	evidence	verdict or additional test result (OT, optimal-transport distribution test; LOTO, phase s.d. of the leave-one-time-point-out refits)
19	hypothesis	pre-specified myeloid hypothesis (M1-M9)
19	name	label and short name
19	tissues	tissues tested
19	p_by_tissue	primary P per tissue
19	combined_p	combined primary P
19	combination	Fisher combination across tissues, or a single test
19	n_agreeing_methods_best_tissue	agreeing independent methods in the best tissue
19	best_tissue	tissue with the most agreeing methods
19	agreeing_methods_best_tissue	those methods (Supplementary Table 15)
19	n_methods_evaluated	independent methods evaluated
19	n_agreeing_any_tissue	agreeing methods in any tissue
19	direction_ok	TRUE if the pre-specified direction is met
19	direction_detail	direction check in detail
19	max_abs_r_sample_pattern	largest absolute correlation of the primary statistic with the tissue-wide sample pattern
19	q_BH	Benjamini-Hochberg q across the nine primary tests
19	methods_ok	TRUE if at least two independent methods agree
19	q_ok	TRUE if q < 0.1
19	decision	supported, partial or not supported (Supplementary Note 1)
19	note	note on the decision
19	within_sample_centred_check	primary statistic after centring within samples (peak and exact P per tissue)
20	accession	repository accession
20	repository	GEO or the Genome Sequence Archive (CNCB)
20	species	species
20	tissue	tissue or cell population
20	assay	assay
20	design	design
20	use_in_this_study	how the data were used
20	displayed_in	figures or tables showing the results
20	reference	source publication (or GEO record when unpublished)
20	doi_or_url	DOI or URL
