## Supplementary material for "An anatomical and day–night atlas links cochlear immunity to adjacent bone marrow": Source Data: Source_Data_Supplementary_Fig4.xlsx

### Sheet: index
panel	sheet	table or image
a	a_01	Supplementary_Fig4a_sfig_parabiosis_images.csv
a	a_02	Supplementary_Fig4a_sfig_parabiosis_crop_objects.csv
b	b_03	Supplementary_Fig4b_pb_noise_sections.csv
b	b_04	Supplementary_Fig4b_pb_noise_comparison.csv
c	c_05	Supplementary_Fig4c_pb_noise_tissue_fields.csv
c	c_06	Supplementary_Fig4c_pb_noise_pairs.csv
c	c_07	Supplementary_Fig4c_pb_noise_comparison.csv
d	d_08	Supplementary_Fig4d_pb_noise_comparison.csv
e	e_09	Supplementary_Fig4e_pb_noise_perilymph_fields.csv
a	(zip)	pb_s3a_1.png
a	(zip)	pb_s3a_10.png
a	(zip)	pb_s3a_2.png
a	(zip)	pb_s3a_3.png
a	(zip)	pb_s3a_4.png
a	(zip)	pb_s3a_5.png
a	(zip)	pb_s3a_6.png
a	(zip)	pb_s3a_7.png
a	(zip)	pb_s3a_8.png
a	(zip)	pb_s3a_9.png

### Sheet: a_01
Source Data Supplementary Fig. 4a: Supplementary_Fig4a_sfig_parabiosis_images
figure	panel	tile	label	image_file	acquisition	plane	um_per_px	crop_y0_y1_x0_x1	channels_shown	display_range_grey_levels	objects_marked
S1	a	1	Marrow 5 d	pb_s1a_1.png	2025-01-09/2025-01-09/20x-phalloidin-gfp-wt-5D-bone-02.czi	0	0.164191	full field	far, dapi, gfp	gfp 0-122; dapi 7-60	0
S1	a	2	Marrow 7 d	pb_s1a_2.png	2025-01-17-2/20x-7d-WT-GFP-LECTIN-DAPI-bone-01.czi	0	0.693251	full field	far, dapi, gfp	gfp 0-156; dapi 0-55; far 0-16	0
S1	a	3	Marrow 14 d	pb_s1a_3.png	2025.1.23/2025-01-23/14d-infect-gfp-vessal-10x-0_45x-bone-01.czi	0	0.693251	full field	far, dapi, gfp	gfp 0-249; dapi 0-54; far 0-33	0
S1	a	4	Marrow 31 d	pb_s1a_4.png	2025-01-15-2/20X-0_45X-31d-lectin--GFP-BONE-02.czi	40	0.311963	full field	far, dapi, gfp	gfp 0-53; far 0-73	0
S1	a	5	Marrow 54 d	pb_s1a_5.png	immune_cell_typing/immunecelltype-54d/647fut4-568cd14-gfp-54d-20x-02.czi	0	0.311963	full field	far, dapi, gfp	gfp 0-164; dapi 0-100; far 0-211	0
S1	a	6	Vestibular bone 54 d	pb_s1a_6.png	immune_cell_typing/2026-02-09/parabiosis54d-gfp-647CD45-dapi-10x-qiantingbone-01.czi	0	0.623926	full field	far, dapi, gfp	gfp 0-255; dapi 1-255; far 0-255	0
S1	a	7	Cochlea 14 d	pb_s1a_7.png	2025.1.6-14D/2025-01-06/Cochlear-14D-lectin-gfp-dapi-20x-01.czi	40	0.693251	full field	far, dapi, gfp	gfp 0-103; far 0-168	0
S1	a	8	Stria 14 d	pb_s1a_8.png	day14_immune_cell_thick_sections/2025-03-31/2-cd19-63x-sv-1-01.czi	0	0.22008	full field	far, dapi, gfp	gfp 0-20; dapi 0-107; far 0-6	0
S1	a	9	Spiral lamina 31 d	pb_s1a_9.png	2025-01-15-2/20X-0_45X-31d-GFP-lectin-dapi-LUOXUANBAN-01.czi	40	0.693251	full field	far, dapi, gfp	gfp 0-38; far 0-125	0
S1	a	10	Lateral wall 54 d	pb_s1a_10.png	immune_cell_typing/immunecelltype-54d/647fut4-568cd14-gfp-54d-20x-05.czi	0	0.311963	full field	far, dapi, gfp	gfp 0-5; dapi 0-236; far 0-83	0
S1	a	11	Duct 54 d	pb_s1a_11.png	immune_cell_typing/immunecelltype-54d/647fut4-568cd14-gfp-54d-20x-12.czi	0	0.623926	full field	far, dapi, gfp	gfp 0-4; dapi 0-140; far 0-89	0
S1	a	12	Liver 31 d	pb_s1a_12.png	2025-01-15-2/TIFF-25.1.15/WT-31D-LIVER-20X-2_4X-02	0	0.13	full field	far, dapi, gfp	gfp 0-166; dapi 24-172; far 2-60	0
S1	b	1	Marrow 14 d	pb_s1b_1.png	2025.1.23/2025-01-23/14d-infect-gfp-vessal-10x-0_45x-bone-01.czi	0	0.693251	440-584-275-419	gfp	gfp 3-217	2
S1	b	2	Cochlea 14 d	pb_s1b_2.png	2025.1.6-14D/2025-01-06/Cochlear-14D-lectin-gfp-dapi-20x-01.czi	40	0.693251	385-529-550-694	gfp	gfp 3-141	1
S1	b	3	Marrow 31 d	pb_s1b_3.png	2025-01-15-2/20X-0_45X-31d-lectin--GFP-BONE-02.czi	40	0.311963	175-496-131-452	gfp	gfp 1-41	1
S1	b	4	Cochlea 31 d	pb_s1b_4.png	2025-01-15-2/20X-0_45X-31d-GFP-lectin-dapi-LUOXUANBAN-01.czi	40	0.693251	110-254-715-859	gfp	gfp 1-44	1
S1	b	5	Marrow 54 d	pb_s1b_5.png	immune_cell_typing/immunecelltype-54d/647fut4-568cd14-gfp-54d-20x-02.czi	0	0.311963	307-628-395-716	gfp	gfp 0-91	4
S1	b	6	Cochlea 54 d	pb_s1b_6.png	immune_cell_typing/immunecelltype-54d/647fut4-568cd14-gfp-54d-20x-05.czi	0	0.311963	615-936-615-936	gfp	gfp 0-23	1
S2	a	1	WT 14 d	pb_s2a_1.png	2025.1.23/2025-01-24/14d-wt-out-20x-0_45x-01.czi	0	0.693251	full field	dapi, gfp	gfp 0-156; dapi 0-6	0
S2	a	2	GFP partner 14 d	pb_s2a_2.png	2025.1.23/2025-01-24/14d-gfp-out-20x-0_45x-01.czi	0	0.693251	full field	dapi, gfp	gfp 0-156; dapi 0-188	0
S2	a	3	WT 28 d	pb_s2a_3.png	2025.1.23/2025-01-24/28d-wt-out-20x-0_45x-02.czi	0	0.693251	full field	dapi, gfp	gfp 0-104; dapi 0-147	0
S2	a	4	GFP partner 28 d	pb_s2a_4.png	2025.1.23/2025-01-24/28d-gfp-out-20x-0_45x-06.czi	0	0.693251	full field	dapi, gfp	gfp 0-104; dapi 0-189	0
S2	b	1	WT 14 d	pb_s2b_1.png	2025.1.23/2025-01-24/14d-wt-out-20x-0_45x-01.czi	0	0.693251	303-519-808-1024	dapi, gfp	gfp 0-156; dapi 0-6	7
S2	b	2	GFP partner 14 d	pb_s2b_2.png	2025.1.23/2025-01-24/14d-gfp-out-20x-0_45x-01.czi	0	0.693251	454-670-505-721	dapi, gfp	gfp 0-156; dapi 0-188	14
S2	b	3	WT 28 d	pb_s2b_3.png	2025.1.23/2025-01-24/28d-wt-out-20x-0_45x-02.czi	0	0.693251	303-519-707-923	dapi, gfp	gfp 0-104; dapi 0-147	7
S2	b	4	GFP partner 28 d	pb_s2b_4.png	2025.1.23/2025-01-24/28d-gfp-out-20x-0_45x-06.czi	0	0.693251	454-670-606-822	dapi, gfp	gfp 0-104; dapi 0-189	22
S3	a	1	Marrow, noise	pb_s3a_1.png	2025-01-17-2/20x-0_45x-31d-NOISE-WT-GFP-LECTIN-bone-01.czi	10	0.129985	full field	far, dapi, gfp	gfp 0-35; dapi 5-65; far 0-26	0
S3	a	6	Marrow, noise	pb_s3a_6.png	2025-01-17-2/20x-0_45x-31d-NOISE-WT-GFP-LECTIN-bone-01.czi	10	0.129985	0-769-255-1024	gfp	gfp 0-45	4
S3	a	2	Apex, noise	pb_s3a_2.png	2025-01-17-2/20x-0_45x-31d-NOISE-WT-GFP-LECTIN-apex-01.czi	50	0.693251	full field	far, dapi, gfp	gfp 0-41; far 0-56	0
S3	a	7	Apex, noise	pb_s3a_7.png	2025-01-17-2/20x-0_45x-31d-NOISE-WT-GFP-LECTIN-apex-01.czi	50	0.693251	275-419-385-529	gfp	gfp 2-104	3
S3	a	3	Marrow, 31 d	pb_s3a_3.png	2025-01-15-2/20X-0_45X-31d-lectin--GFP-BONE-02.czi	40	0.311963	full field	far, dapi, gfp	gfp 0-53; far 0-73	0
S3	a	8	Marrow, 31 d	pb_s3a_8.png	2025-01-15-2/20X-0_45X-31d-lectin--GFP-BONE-02.czi	40	0.311963	175-496-131-452	gfp	gfp 1-41	1
S3	a	4	Spiral lamina, 31 d	pb_s3a_4.png	2025-01-15-2/20X-0_45X-31d-GFP-lectin-dapi-LUOXUANBAN-01.czi	40	0.693251	full field	far, dapi, gfp	gfp 0-38; far 0-125	0
S3	a	9	Spiral lamina, 31 d	pb_s3a_9.png	2025-01-15-2/20X-0_45X-31d-GFP-lectin-dapi-LUOXUANBAN-01.czi	40	0.693251	110-254-715-859	gfp	gfp 1-44	1
S3	a	5	Apex, 14 d	pb_s3a_5.png	2025.1.11/2025-01-11/Cochlear-14D-lectin-gfp-dapi-20x-apex-01.czi	10	0.693251	full field	far, dapi, gfp	gfp 1-78; far 0-34	0
S3	a	10	Apex, 14 d	pb_s3a_10.png	2025.1.11/2025-01-11/Cochlear-14D-lectin-gfp-dapi-20x-apex-01.czi	10	0.693251	440-584-55-199	gfp	gfp 3-75	1
S4	a	1	FUT4, marrow	pb_s4a_1.png	immune_cell_typing/immunecelltype-54d/647fut4-568cd14-gfp-54d-20x-02.czi	0	0.311963	full field	far, dapi, gfp	far 0-211; gfp 0-164; dapi 0-100	0
S4	a	2	FUT4, lateral wall	pb_s4a_2.png	immune_cell_typing/immunecelltype-54d/647fut4-568cd14-gfp-54d-20x-05.czi	0	0.311963	full field	far, dapi, gfp	far 0-83; gfp 0-5; dapi 0-236	0
S4	a	3	CD45, marrow and cochlea	pb_s4a_3.png	20x_cd45_2	0	0.684	full field	far, dapi, gfp	far 0-19122; gfp 0-11055; dapi 0-65535	0
S4	a	4	CD45, cochlea	pb_s4a_4.png	20x_cd45_3	0	0.342	full field	far, dapi, gfp	far 0-8923; gfp 0-11055; dapi 0-65535	0
S4	a	5	CD19, marrow	pb_s4a_5.png	immune_cell_typing/immunecelltype-54d/647cd19-gfp-54d-5x-04.czi	0	0.207975	full field	far, dapi, gfp	far 0-255; gfp 0-255; dapi 0-255	0
S4	a	6	CD14, marrow	pb_s4a_6.png	20x_fut4_1	0	0.684	full field	far, dapi, gfp	far 0-15533; gfp 0-21555; dapi 0-32174	0
S4	b	1	FUT4, marrow	pb_s4b_1.png	20x_fut4_2	0	0.684	351-439-585-673	far, dapi, gfp	far 0-47511; gfp 0-21811; dapi 0-26139	8
S4	b	2	CD19, marrow (control)	pb_s4b_2.png	immune_cell_typing/immunecelltype-54d/647cd19-gfp-54d-5x-04.czi	0	0.207975	368-656-322-610	far, dapi, gfp	far 0-255; gfp 0-255; dapi 0-255	17
S4	b	3	CD45, marrow	pb_s4b_3.png	immune_cell_typing/2026-02-09/parabiosis54d-gfp-647CD45-dapi-20x-ear-bone-02.czi	0	0.623926	116-212-928-1024	far, dapi, gfp	far 0-255; gfp 0-233; dapi 0-254	4
S4	b	4	CD45, cochlea	pb_s4b_4.png	20x_cd45_2	0	0.684	877-965-292-380	far, dapi, gfp	far 0-19122; gfp 0-11055; dapi 0-65535	2
S4	b	5	CD14, marrow	pb_s4b_5.png	20x_fut4_1	0	0.684	409-497-409-497	far, dapi, gfp	far 0-15533; gfp 0-21555; dapi 0-32174	3
S4	b	6	CD3e, labyrinth	pb_s4b_6.png	20x_cd3e_ml	0	0.684	468-556-468-556	far, dapi, gfp	far 0-16406; gfp 0-37617; dapi 0-65535	0

### Sheet: a_02
Source Data Supplementary Fig. 4a: Supplementary_Fig4a_sfig_parabiosis_crop_objects
figure	panel	tile	acquisition	plane	object	x_in_crop_px	y_in_crop_px	area_um2	gfp_pos	kept_by_upgraded_rule
S1	b	1	2025.1.23/2025-01-23/14d-infect-gfp-vessal-10x-0_45x-bone-01.czi	0	GFP+ body	124.291	66.0662	72.5701	TRUE	True
S1	b	1	2025.1.23/2025-01-23/14d-infect-gfp-vessal-10x-0_45x-bone-01.czi	0	GFP+ body	100.777	89.4628	58.1522	TRUE	True
S1	b	2	2025.1.6-14D/2025-01-06/Cochlear-14D-lectin-gfp-dapi-20x-01.czi	40	GFP+ body	92.6801	38.0726	178.782	TRUE	True
S1	b	3	2025-01-15-2/20X-0_45X-31d-lectin--GFP-BONE-02.czi	40	GFP+ body	286.122	45.3862	53.4291	TRUE	True
S1	b	4	2025-01-15-2/20X-0_45X-31d-GFP-lectin-dapi-LUOXUANBAN-01.czi	40	GFP+ body	98.4	40.3273	26.4328	TRUE	True
S1	b	5	immune_cell_typing/immunecelltype-54d/647fut4-568cd14-gfp-54d-20x-02.czi	0	GFP+ body	231.278	53.085	29.7802	TRUE	True
S1	b	5	immune_cell_typing/immunecelltype-54d/647fut4-568cd14-gfp-54d-20x-02.czi	0	GFP+ body	259.493	70.4388	27.0552	TRUE	False
S1	b	5	immune_cell_typing/immunecelltype-54d/647fut4-568cd14-gfp-54d-20x-02.czi	0	GFP+ body	227.301	158.561	23.2597	TRUE	False
S1	b	5	immune_cell_typing/immunecelltype-54d/647fut4-568cd14-gfp-54d-20x-02.czi	0	GFP+ body	172.247	208.167	41.3614	TRUE	False
S1	b	6	immune_cell_typing/immunecelltype-54d/647fut4-568cd14-gfp-54d-20x-05.czi	0	GFP+ body	282.692	228.462	20.2427	TRUE	False
S2	b	1	2025.1.23/2025-01-24/14d-wt-out-20x-0_45x-01.czi	0	nucleated cell	169.982	22.8393	53.8268	FALSE
S2	b	1	2025.1.23/2025-01-24/14d-wt-out-20x-0_45x-01.czi	0	nucleated cell	144.837	41.7959	70.6477	FALSE
S2	b	1	2025.1.23/2025-01-24/14d-wt-out-20x-0_45x-01.czi	0	nucleated cell	132.09	23.0451	63.9194	FALSE
S2	b	1	2025.1.23/2025-01-24/14d-wt-out-20x-0_45x-01.czi	0	nucleated cell	139.6	29.3833	28.8358	TRUE
S2	b	1	2025.1.23/2025-01-24/14d-wt-out-20x-0_45x-01.czi	0	nucleated cell	139.021	35.0426	22.588	TRUE
S2	b	1	2025.1.23/2025-01-24/14d-wt-out-20x-0_45x-01.czi	0	nucleated cell	126.59	36.4786	56.2298	FALSE
S2	b	1	2025.1.23/2025-01-24/14d-wt-out-20x-0_45x-01.czi	0	nucleated cell	101.096	48.6842	54.788	FALSE
S2	b	2	2025.1.23/2025-01-24/14d-gfp-out-20x-0_45x-01.czi	0	nucleated cell	30.84	4.72	24.0298	TRUE
S2	b	2	2025.1.23/2025-01-24/14d-gfp-out-20x-0_45x-01.czi	0	nucleated cell	139.316	24.8086	100.445	FALSE
S2	b	2	2025.1.23/2025-01-24/14d-gfp-out-20x-0_45x-01.czi	0	nucleated cell	192	41.181	55.7492	TRUE
S2	b	2	2025.1.23/2025-01-24/14d-gfp-out-20x-0_45x-01.czi	0	nucleated cell	140.736	52.5139	34.603	TRUE
S2	b	2	2025.1.23/2025-01-24/14d-gfp-out-20x-0_45x-01.czi	0	nucleated cell	104.603	76.1781	35.0836	TRUE
S2	b	2	2025.1.23/2025-01-24/14d-gfp-out-20x-0_45x-01.czi	0	nucleated cell	111.766	74.5745	22.588	TRUE
S2	b	2	2025.1.23/2025-01-24/14d-gfp-out-20x-0_45x-01.czi	0	nucleated cell	51.7762	106.056	68.7253	TRUE
S2	b	2	2025.1.23/2025-01-24/14d-gfp-out-20x-0_45x-01.czi	0	nucleated cell	68.8859	123.013	71.6089	TRUE
S2	b	2	2025.1.23/2025-01-24/14d-gfp-out-20x-0_45x-01.czi	0	nucleated cell	42.3158	144.842	27.394	TRUE
S2	b	2	2025.1.23/2025-01-24/14d-gfp-out-20x-0_45x-01.czi	0	nucleated cell	70.098	152.098	24.5104	TRUE
S2	b	2	2025.1.23/2025-01-24/14d-gfp-out-20x-0_45x-01.czi	0	nucleated cell	70.4375	158.438	15.3791	TRUE
S2	b	2	2025.1.23/2025-01-24/14d-gfp-out-20x-0_45x-01.czi	0	nucleated cell	101.62	179.913	88.4298	TRUE
S2	b	2	2025.1.23/2025-01-24/14d-gfp-out-20x-0_45x-01.czi	0	nucleated cell	118.794	181.806	79.2985	TRUE
S2	b	2	2025.1.23/2025-01-24/14d-gfp-out-20x-0_45x-01.czi	0	nucleated cell	132.84	191.606	45.1761	TRUE
S2	b	3	2025.1.23/2025-01-24/28d-wt-out-20x-0_45x-02.czi	0	nucleated cell	167.343	39.8182	47.5791	FALSE
S2	b	3	2025.1.23/2025-01-24/28d-wt-out-20x-0_45x-02.czi	0	nucleated cell	1.54331	88.937	61.0358	FALSE
S2	b	3	2025.1.23/2025-01-24/28d-wt-out-20x-0_45x-02.czi	0	nucleated cell	104.584	145.41	77.3761	FALSE
S2	b	3	2025.1.23/2025-01-24/28d-wt-out-20x-0_45x-02.czi	0	nucleated cell	111.566	136.828	58.6328	FALSE
S2	b	3	2025.1.23/2025-01-24/28d-wt-out-20x-0_45x-02.czi	0	nucleated cell	97.1769	132.816	70.6477	FALSE
S2	b	3	2025.1.23/2025-01-24/28d-wt-out-20x-0_45x-02.czi	0	nucleated cell	155.21	151.257	50.4627	FALSE
S2	b	3	2025.1.23/2025-01-24/28d-wt-out-20x-0_45x-02.czi	0	nucleated cell	143.081	159.862	59.1134	FALSE
S2	b	4	2025.1.23/2025-01-24/28d-gfp-out-20x-0_45x-06.czi	0	nucleated cell	156.024	4.86747	39.8895	FALSE
S2	b	4	2025.1.23/2025-01-24/28d-gfp-out-20x-0_45x-06.czi	0	nucleated cell	141.316	22.5526	18.2627	TRUE
S2	b	4	2025.1.23/2025-01-24/28d-gfp-out-20x-0_45x-06.czi	0	nucleated cell	135.964	23	13.4567	TRUE
S2	b	4	2025.1.23/2025-01-24/28d-gfp-out-20x-0_45x-06.czi	0	nucleated cell	22.013	25.1039	37.006	TRUE
S2	b	4	2025.1.23/2025-01-24/28d-gfp-out-20x-0_45x-06.czi	0	nucleated cell	40.4046	33.5267	62.9582	TRUE
S2	b	4	2025.1.23/2025-01-24/28d-gfp-out-20x-0_45x-06.czi	0	nucleated cell	174.905	48.8095	30.2776	TRUE
S2	b	4	2025.1.23/2025-01-24/28d-gfp-out-20x-0_45x-06.czi	0	nucleated cell	41.7857	48.7857	13.4567	TRUE
S2	b	4	2025.1.23/2025-01-24/28d-gfp-out-20x-0_45x-06.czi	0	nucleated cell	47.1163	51.5581	20.6657	TRUE
S2	b	4	2025.1.23/2025-01-24/28d-gfp-out-20x-0_45x-06.czi	0	nucleated cell	47.78	59.34	24.0298	TRUE
S2	b	4	2025.1.23/2025-01-24/28d-gfp-out-20x-0_45x-06.czi	0	nucleated cell	149.517	70.3833	28.8358	TRUE
S2	b	4	2025.1.23/2025-01-24/28d-gfp-out-20x-0_45x-06.czi	0	nucleated cell	129.486	80.0286	33.6418	TRUE
S2	b	4	2025.1.23/2025-01-24/28d-gfp-out-20x-0_45x-06.czi	0	nucleated cell	136.194	102.226	14.8985	TRUE
S2	b	4	2025.1.23/2025-01-24/28d-gfp-out-20x-0_45x-06.czi	0	nucleated cell	134.269	97.4615	12.4955	TRUE
S2	b	4	2025.1.23/2025-01-24/28d-gfp-out-20x-0_45x-06.czi	0	nucleated cell	199.092	128.108	31.2388	FALSE
S2	b	4	2025.1.23/2025-01-24/28d-gfp-out-20x-0_45x-06.czi	0	nucleated cell	188.34	135.48	24.0298	TRUE
S2	b	4	2025.1.23/2025-01-24/28d-gfp-out-20x-0_45x-06.czi	0	nucleated cell	180.75	153.5	11.5343	TRUE
S2	b	4	2025.1.23/2025-01-24/28d-gfp-out-20x-0_45x-06.czi	0	nucleated cell	29.0179	173.589	26.9134	TRUE
S2	b	4	2025.1.23/2025-01-24/28d-gfp-out-20x-0_45x-06.czi	0	nucleated cell	118.671	187.386	33.6418	TRUE
S2	b	4	2025.1.23/2025-01-24/28d-gfp-out-20x-0_45x-06.czi	0	nucleated cell	110.435	188.087	11.0537	TRUE
S2	b	4	2025.1.23/2025-01-24/28d-gfp-out-20x-0_45x-06.czi	0	nucleated cell	33.0248	205.818	58.1522	TRUE
S2	b	4	2025.1.23/2025-01-24/28d-gfp-out-20x-0_45x-06.czi	0	nucleated cell	71	211.614	27.394	TRUE
S2	b	4	2025.1.23/2025-01-24/28d-gfp-out-20x-0_45x-06.czi	0	nucleated cell	3.71053	215.026	36.5254	TRUE
S3	a	6	2025-01-17-2/20x-0_45x-31d-NOISE-WT-GFP-LECTIN-bone-01.czi	10	GFP+ body	719.045	28.7452	51.2624	TRUE	True
S3	a	6	2025-01-17-2/20x-0_45x-31d-NOISE-WT-GFP-LECTIN-bone-01.czi	10	GFP+ body	635.318	59.9495	29.4159	TRUE	True
S3	a	6	2025-01-17-2/20x-0_45x-31d-NOISE-WT-GFP-LECTIN-bone-01.czi	10	GFP+ body	571.633	83.8816	15.6964	TRUE	False
S3	a	6	2025-01-17-2/20x-0_45x-31d-NOISE-WT-GFP-LECTIN-bone-01.czi	10	GFP+ body	671.022	145.769	20.9172	TRUE	False
S3	a	7	2025-01-17-2/20x-0_45x-31d-NOISE-WT-GFP-LECTIN-apex-01.czi	50	GFP+ body	96.25	45.3036	80.7403	TRUE	True
S3	a	7	2025-01-17-2/20x-0_45x-31d-NOISE-WT-GFP-LECTIN-apex-01.czi	50	GFP+ body	42.9167	87.8889	17.3015	TRUE	False
S3	a	7	2025-01-17-2/20x-0_45x-31d-NOISE-WT-GFP-LECTIN-apex-01.czi	50	GFP+ body	64.5385	94.1026	18.7433	TRUE	False
S3	a	8	2025-01-15-2/20X-0_45X-31d-lectin--GFP-BONE-02.czi	40	GFP+ body	286.122	45.3862	53.4291	TRUE	True
S3	a	9	2025-01-15-2/20X-0_45X-31d-GFP-lectin-dapi-LUOXUANBAN-01.czi	40	GFP+ body	98.4	40.3273	26.4328	TRUE	True
S3	a	10	2025.1.11/2025-01-11/Cochlear-14D-lectin-gfp-dapi-20x-apex-01.czi	10	GFP+ body	62.7317	114.667	59.1134	TRUE	True
S4	b	1	20x_fut4_2	0	FUT4+ cell	66.1226	16.7925	49.5927	FALSE
S4	b	1	20x_fut4_2	0	FUT4+ cell	47.5658	37.3618	71.1141	TRUE
S4	b	1	20x_fut4_2	0	FUT4+ cell	60.4286	42.3846	85.1498	FALSE
S4	b	1	20x_fut4_2	0	FUT4+ cell	50.1473	49.8682	60.3534	FALSE
S4	b	1	20x_fut4_2	0	FUT4+ cell	66.4122	64.1756	61.2891	FALSE
S4	b	1	20x_fut4_2	0	FUT4+ cell	68.3852	51.1148	57.0784	FALSE
S4	b	1	20x_fut4_2	0	FUT4+ cell	79.9416	61.8905	64.0963	FALSE
S4	b	1	20x_fut4_2	0	FUT4+ cell	60.9016	86.082	28.5392	FALSE
S4	b	2	immune_cell_typing/immunecelltype-54d/647cd19-gfp-54d-5x-04.czi	0	CD19+ cell	169.845	113.12	147.798	FALSE
S4	b	2	immune_cell_typing/immunecelltype-54d/647cd19-gfp-54d-5x-04.czi	0	CD19+ cell	22.7406	57.0367	58.8683	FALSE
S4	b	2	immune_cell_typing/immunecelltype-54d/647cd19-gfp-54d-5x-04.czi	0	CD19+ cell	39.5341	103.844	45.6759	FALSE
S4	b	2	immune_cell_typing/immunecelltype-54d/647cd19-gfp-54d-5x-04.czi	0	CD19+ cell	206.853	140.016	66.9135	FALSE
S4	b	2	immune_cell_typing/immunecelltype-54d/647cd19-gfp-54d-5x-04.czi	0	CD19+ cell	239.103	138.716	49.6553	FALSE
S4	b	2	immune_cell_typing/immunecelltype-54d/647cd19-gfp-54d-5x-04.czi	0	CD19+ cell	284.228	168.827	36.2466	FALSE
S4	b	2	immune_cell_typing/immunecelltype-54d/647cd19-gfp-54d-5x-04.czi	0	CD19+ cell	237.19	226.637	53.0723	FALSE
S4	b	2	immune_cell_typing/immunecelltype-54d/647cd19-gfp-54d-5x-04.czi	0	CD19+ cell	129.16	180.915	50.9096	FALSE
S4	b	2	immune_cell_typing/immunecelltype-54d/647cd19-gfp-54d-5x-04.czi	0	CD19+ cell	166.151	171.99	63.1504	FALSE
S4	b	2	immune_cell_typing/immunecelltype-54d/647cd19-gfp-54d-5x-04.czi	0	CD19+ cell	198.624	234.487	63.1937	FALSE
S4	b	2	immune_cell_typing/immunecelltype-54d/647cd19-gfp-54d-5x-04.czi	0	CD19+ cell	207.884	270.819	73.6611	FALSE
S4	b	2	immune_cell_typing/immunecelltype-54d/647cd19-gfp-54d-5x-04.czi	0	CD19+ cell	203.426	191.918	69.1194	FALSE
S4	b	2	immune_cell_typing/immunecelltype-54d/647cd19-gfp-54d-5x-04.czi	0	CD19+ cell	285.608	212.975	83.8257	FALSE
S4	b	2	immune_cell_typing/immunecelltype-54d/647cd19-gfp-54d-5x-04.czi	0	CD19+ cell	135.683	233.1	69.2924	FALSE
S4	b	2	immune_cell_typing/immunecelltype-54d/647cd19-gfp-54d-5x-04.czi	0	CD19+ cell	104.924	218.978	25.0006	FALSE
S4	b	2	immune_cell_typing/immunecelltype-54d/647cd19-gfp-54d-5x-04.czi	0	CD19+ cell	278.965	248.749	31.705	FALSE
S4	b	2	immune_cell_typing/immunecelltype-54d/647cd19-gfp-54d-5x-04.czi	0	CD19+ cell	102.992	254.228	56.3596	FALSE
S4	b	3	immune_cell_typing/2026-02-09/parabiosis54d-gfp-647CD45-dapi-20x-ear-bone-02.czi	0	CD45+ cell	58.5942	50.058	26.8606	TRUE
S4	b	3	immune_cell_typing/2026-02-09/parabiosis54d-gfp-647CD45-dapi-20x-ear-bone-02.czi	0	CD45+ cell	75.0125	10.95	31.1427	TRUE
S4	b	3	immune_cell_typing/2026-02-09/parabiosis54d-gfp-647CD45-dapi-20x-ear-bone-02.czi	0	CD45+ cell	56.5	21.7692	70.8496	TRUE
S4	b	3	immune_cell_typing/2026-02-09/parabiosis54d-gfp-647CD45-dapi-20x-ear-bone-02.czi	0	CD45+ cell	55.2093	60.5465	33.4784	FALSE
S4	b	4	20x_cd45_2	0	CD45+ cell	29.4356	26.8416	47.2535	FALSE
S4	b	4	20x_cd45_2	0	CD45+ cell	46.4865	48.7703	34.6213	FALSE
S4	b	5	20x_fut4_1	0	CD14+ cell	1.96454	42.5106	65.9677	FALSE
S4	b	5	20x_fut4_1	0	CD14+ cell	9.63309	53.0144	65.032	FALSE
S4	b	5	20x_fut4_1	0	CD14+ cell	41.9062	45.25	59.8856	FALSE

### Sheet: b_03
Source Data Supplementary Fig. 4b: Supplementary_Fig4b_pb_noise_sections
set	acquisition	animal	compartment	subregion	plane	tissue_mm2	gfp_bodies	gfp_cells	density_per_mm2	gfp_p999
noise marrow	2025-01-17-2/20x-0_45x-31d-NOISE-WT-GFP-LECTIN-bone-01.czi	31 d noise	marrow		0	0.0177167	2	1	56.4439	33.4202
noise marrow	2025-01-17-2/20x-0_45x-31d-NOISE-WT-GFP-LECTIN-bone-01.czi	31 d noise	marrow		10	0.0165558	4	2	120.803	35.5632
noise marrow	2025-01-17-2/20x-0_45x-31d-NOISE-WT-GFP-LECTIN-bone-01.czi	31 d noise	marrow		20	0.0166941	4	2	119.803	31.7929
noise marrow	2025-01-17-2/20x-0_45x-31d-NOISE-WT-GFP-LECTIN-bone-01.czi	31 d noise	marrow		30	0.0169086	0	0	0	17.9507
noise marrow	2025-01-17-2/20x-0_45x-31d-NOISE-WT-GFP-LECTIN-bone-01.czi	31 d noise	marrow		40	0.0174089	1	0	0	21.9718
noise marrow	2025-01-17-2/20x-0_45x-31d-NOISE-WT-GFP-LECTIN-bone-01.czi	31 d noise	marrow		50	0.0176538	0	0	0	8.46724
noise marrow	2025-01-17-2/20x-0_45x-31d-NOISE-WT-GFP-LECTIN-bone-01.czi	31 d noise	marrow		60	0.0177167	0	0	0	4.88634
noise cochlea (apex)	2025-01-17-2/20x-0_45x-31d-NOISE-WT-GFP-LECTIN-apex-01.czi	31 d noise	cochlea	apex	0	0.133644	4	3	22.4477	27.9679
noise cochlea (apex)	2025-01-17-2/20x-0_45x-31d-NOISE-WT-GFP-LECTIN-apex-01.czi	31 d noise	cochlea	apex	10	0.32606	12	5	15.3346	29.8618
noise cochlea (apex)	2025-01-17-2/20x-0_45x-31d-NOISE-WT-GFP-LECTIN-apex-01.czi	31 d noise	cochlea	apex	30	0.318451	23	4	12.5608	45.2492
noise cochlea (apex)	2025-01-17-2/20x-0_45x-31d-NOISE-WT-GFP-LECTIN-apex-01.czi	31 d noise	cochlea	apex	40	0.355496	32	12	33.7557	48.671
noise cochlea (apex)	2025-01-17-2/20x-0_45x-31d-NOISE-WT-GFP-LECTIN-apex-01.czi	31 d noise	cochlea	apex	50	0.286213	17	5	17.4695	66.8889
noise cochlea (apex)	2025-01-17-2/20x-0_45x-31d-NOISE-WT-GFP-LECTIN-apex-01.czi	31 d noise	cochlea	apex	60	0.283805	20	11	38.759	35.2194
noise cochlea (apex)	2025-01-17-2/20x-0_45x-31d-NOISE-WT-GFP-LECTIN-apex-01.czi	31 d noise	cochlea	apex	70	0.358139	14	7	19.5455	24.7702
noise cochlea (apex)	2025-01-17-2/20x-0_45x-31d-NOISE-WT-GFP-LECTIN-apex-01.czi	31 d noise	cochlea	apex	80	0.367951	11	4	10.871	17.045
noise cochlea (apex)	2025-01-17-2/20x-0_45x-31d-NOISE-WT-GFP-LECTIN-apex-01.czi	31 d noise	cochlea	apex	90	0.365588	15	7	19.1473	17.9582
noise cochlea (apex)	2025-01-17-2/20x-0_45x-31d-NOISE-WT-GFP-LECTIN-apex-01.czi	31 d noise	cochlea	apex	100	0.348697	3	3	8.60345	10.2979
noise cochlea (apex)	2025-01-17-2/20x-0_45x-31d-NOISE-WT-GFP-LECTIN-apex-01.czi	31 d noise	cochlea	apex	110	0.326649	2	1	3.06139	7.16498
31 d marrow	2025-01-15-2/20X-0_45X-31d-lectin--GFP-BONE-02.czi	31 d	marrow		0	0.0170216	1	0	0	20.1773
31 d marrow	2025-01-15-2/20X-0_45X-31d-lectin--GFP-BONE-02.czi	31 d	marrow		10	0.0167247	0	0	0	15.2738
31 d marrow	2025-01-15-2/20X-0_45X-31d-lectin--GFP-BONE-02.czi	31 d	marrow		20	0.0263476	0	0	0	7.49499
31 d marrow	2025-01-15-2/20X-0_45X-31d-lectin--GFP-BONE-02.czi	31 d	marrow		30	0.0222873	5	2	89.7374	48.5489
31 d marrow	2025-01-15-2/20X-0_45X-31d-lectin--GFP-BONE-02.czi	31 d	marrow		40	0.0176194	11	7	397.29	119.058
31 d marrow	2025-01-15-2/20X-0_45X-31d-lectin--GFP-BONE-02.czi	31 d	marrow		50	0.0203406	11	5	245.813	92.3377
31 d marrow	2025-01-15-2/20X-1_6X-31d-GFP-lectin-dapi-BONE-01.czi	31 d	marrow		0	0.0365372	0	0	0	4.99585
31 d marrow	2025-01-15-2/20X-1_6X-31d-GFP-lectin-dapi-BONE-01.czi	31 d	marrow		10	0.0398626	0	0	0	8.16596
31 d marrow	2025-01-15-2/20X-1_6X-31d-GFP-lectin-dapi-BONE-01.czi	31 d	marrow		20	0.0396091	0	0	0	13.0189
31 d marrow	2025-01-15-2/20X-1_6X-31d-GFP-lectin-dapi-BONE-01.czi	31 d	marrow		30	0.0382475	0	0	0	7.9361
31 d marrow	2025-01-15-2/20X-1_6X-31d-GFP-lectin-dapi-BONE-01.czi	31 d	marrow		40	0.0374367	0	0	0	8.24442
31 d marrow	2025-01-15-2/20X-1_6X-31d-GFP-lectin-dapi-BONE-01.czi	31 d	marrow		50	0.0382007	2	1	26.1775	29.9676
31 d marrow	2025-01-15-2/20X-1_6X-31d-GFP-lectin-dapi-BONE-01.czi	31 d	marrow		60	0.038008	1	0	0	41.6462
31 d marrow	2025-01-15-2/20X-1_6X-31d-GFP-lectin-dapi-BONE-01.czi	31 d	marrow		70	0.0377018	1	0	0	11.3123
31 d marrow	2025-01-15-2/20X-1_6X-31d-GFP-lectin-dapi-BONE-01.czi	31 d	marrow		80	0.0197338	2	1	50.6744	57.9283
31 d marrow	2025-01-15-2/20X-2_4X-31d-GFP-lectin-dapi-BONE-01.czi	31 d	marrow		0	0.0177167	5	3	169.332	54.4124
31 d cochlea (spiral lamina)	2025-01-15-2/20X-0_45X-31d-GFP-lectin-dapi-LUOXUANBAN-01.czi	31 d	cochlea	spiral lamina	0	0.0822887	3	2	24.3047	40.1365
31 d cochlea (spiral lamina)	2025-01-15-2/20X-0_45X-31d-GFP-lectin-dapi-LUOXUANBAN-01.czi	31 d	cochlea	spiral lamina	10	0.0917378	3	2	21.8013	62.3746
31 d cochlea (spiral lamina)	2025-01-15-2/20X-0_45X-31d-GFP-lectin-dapi-LUOXUANBAN-01.czi	31 d	cochlea	spiral lamina	20	0.29231	21	4	13.6841	22.5356
31 d cochlea (spiral lamina)	2025-01-15-2/20X-0_45X-31d-GFP-lectin-dapi-LUOXUANBAN-01.czi	31 d	cochlea	spiral lamina	30	0.241817	17	5	20.6768	28.2144
31 d cochlea (spiral lamina)	2025-01-15-2/20X-0_45X-31d-GFP-lectin-dapi-LUOXUANBAN-01.czi	31 d	cochlea	spiral lamina	40	0.204505	23	9	44.0086	78.2203
unexposed apex (14 d)	2025-01-09/2025-01-10/10x-lectin-gfp-wt-14D-apex-01.czi	14 d	cochlea	apex	0	0.193825	16	8	41.2743	73.2637
unexposed apex (14 d)	2025-01-09/2025-01-10/10x-lectin-gfp-wt-14D-apex-04.czi	14 d	cochlea	apex	0	0.0456889	6	4	87.5486	30.8636
unexposed apex (14 d)	2025-01-09/2025-01-10/10x-lectin-gfp-wt-14D-apex-04.czi	14 d	cochlea	apex	5	0.0874998	4	2	22.8572	43.48
unexposed apex (14 d)	2025-01-09/2025-01-10/10x-lectin-gfp-wt-14D-apex-04.czi	14 d	cochlea	apex	10	0.0990992	1	0	0	6.24007
unexposed apex (14 d)	2025-01-09/2025-01-10/10x-lectin-gfp-wt-14D-apex-05.czi	14 d	cochlea	apex	0	0.0409628	8	3	73.2371	32.6908
unexposed apex (14 d)	2025-01-09/2025-01-10/10x-lectin-gfp-wt-14D-apex-05.czi	14 d	cochlea	apex	5	0.0865248	1	1	11.5574	46.5728
unexposed apex (14 d)	2025-01-09/2025-01-10/10x-lectin-gfp-wt-14D-apex-05.czi	14 d	cochlea	apex	10	0.0982772	1	0	0	5.60547
unexposed apex (14 d)	2025-01-09/2025-01-10/10x-lectin-gfp-wt-14D-apex-05.czi	14 d	cochlea	apex	15	0.0496889	2	0	0	19.7178
unexposed apex (14 d)	2025-01-09/2025-01-10/10x-lectin-gfp-wt-14D-apex-05.czi	14 d	cochlea	apex	20	0.0237134	2	0	0	30.4701
unexposed apex (14 d)	2025-01-09/2025-01-10/10x-lectin-gfp-wt-14D-apex-05.czi	14 d	cochlea	apex	25	0.0636899	0	0	0	2.23197
unexposed apex (14 d)	2025-01-09/2025-01-10/10x-lectin-gfp-wt-14D-apex-05.czi	14 d	cochlea	apex	30	0.0785114	0	0	0	1.65758
unexposed apex (14 d)	2025-01-09/2025-01-10/10x-lectin-gfp-wt-14D-apex-05.czi	14 d	cochlea	apex	35	0.0466009	1	0	0	21.4515
unexposed apex (14 d)	2025-01-09/2025-01-10/10x-lectin-gfp-wt-14D-apex-05.czi	14 d	cochlea	apex	40	0.0527079	3	2	37.945	21.3914
unexposed apex (14 d)	2025-01-09/2025-01-10/10x-lectin-gfp-wt-14D-apex-05.czi	14 d	cochlea	apex	45	0.0334402	10	4	119.616	52.9044
unexposed apex (14 d)	2025-01-09/2025-01-10/10x-lectin-gfp-wt-14D-apex-05.czi	14 d	cochlea	apex	50	0.0277181	11	8	288.62	44.3147
unexposed apex (14 d)	2025-01-09/2025-01-10/10x-lectin-gfp-wt-14D-apex-05.czi	14 d	cochlea	apex	55	0.0190762	11	7	366.948	78.9395
unexposed apex (14 d)	2025-01-09/2025-01-10/10x-lectin-gfp-wt-14D-apex-05.czi	14 d	cochlea	apex	60	0.0322958	6	4	123.855	28.2037
unexposed apex (14 d)	2025-01-09/2025-01-10/10x-lectin-gfp-wt-14D-apex-05.czi	14 d	cochlea	apex	65	0.0359218	4	2	55.6765	22.7738
unexposed apex (14 d)	2025-01-09/2025-01-10/10x-lectin-gfp-wt-14D-apex-05.czi	14 d	cochlea	apex	70	0.0461167	2	2	43.3682	16.1318
unexposed apex (14 d)	2025-01-09/2025-01-10/10x-lectin-gfp-wt-14D-apex-05.czi	14 d	cochlea	apex	75	0.0472233	1	1	21.176	11.9585
unexposed apex (14 d)	2025-01-09/2025-01-10/10x-lectin-gfp-wt-14D-apex-05.czi	14 d	cochlea	apex	80	0.0508514	0	0	0	4.5657
unexposed apex (14 d)	2025-01-09/2025-01-10/10x-lectin-gfp-wt-14D-apex-05.czi	14 d	cochlea	apex	85	0.0638896	0	0	0	3.63205
unexposed apex (14 d)	2025-01-09/2025-01-10/10x-lectin-gfp-wt-14D-apex-05.czi	14 d	cochlea	apex	90	0.0704038	0	0	0	2.55839
unexposed apex (14 d)	2025-01-09/2025-01-10/10x-lectin-gfp-wt-14D-apex-05.czi	14 d	cochlea	apex	95	0.0679448	0	0	0	1.50807
unexposed apex (14 d)	2025-01-09/2025-01-10/10x-lectin-gfp-wt-14D-apex-05.czi	14 d	cochlea	apex	100	0.0688614	0	0	0	1.6379
unexposed apex (14 d)	2025-01-09/2025-01-10/10x-lectin-gfp-wt-14D-apex-05.czi	14 d	cochlea	apex	105	0.0680718	0	0	0	1.83017
unexposed apex (14 d)	2025-01-09/2025-01-10/10x-lectin-gfp-wt-14D-apex-05.czi	14 d	cochlea	apex	110	0.0679109	0	0	0	1.43201
unexposed apex (14 d)	2025-01-09/2025-01-10/10x-lectin-gfp-wt-14D-apex-05.czi	14 d	cochlea	apex	115	0.0656772	0	0	0	1.47811
unexposed apex (14 d)	2025.1.11/2025-01-11/Cochlear-14D-lectin-gfp-dapi-20x-2_4x-apex-01.czi	14 d	cochlea	apex	0	0.015379	0	0	0	26.2355
unexposed apex (14 d)	2025.1.11/2025-01-11/Cochlear-14D-lectin-gfp-dapi-20x-2_4x-apex-01.czi	14 d	cochlea	apex	20	0.00738319	0	0	0	25.0933
unexposed apex (14 d)	2025.1.11/2025-01-11/Cochlear-14D-lectin-gfp-dapi-20x-2_4x-apex-no-01.czi	14 d	cochlea	apex	0	0.0177167	0	0	0	7.25853
unexposed apex (14 d)	2025.1.11/2025-01-11/Cochlear-14D-lectin-gfp-dapi-20x-2_4x-apex-no-01.czi	14 d	cochlea	apex	20	0.017489	3	2	114.358	19.5047
unexposed apex (14 d)	2025.1.11/2025-01-11/Cochlear-14D-lectin-gfp-dapi-20x-2_4x-apex-no-01.czi	14 d	cochlea	apex	40	0.0156016	0	0	0	10.3861
unexposed apex (14 d)	2025.1.11/2025-01-11/Cochlear-14D-lectin-gfp-dapi-20x-2_4x-apex-no-02.czi	14 d	cochlea	apex	0	0.0363016	7	0	0	84.946
unexposed apex (14 d)	2025.1.11/2025-01-11/Cochlear-14D-lectin-gfp-dapi-20x-apex-01.czi	14 d	cochlea	apex	0	0.503942	0	0	0	3.29582
unexposed apex (14 d)	2025.1.11/2025-01-11/Cochlear-14D-lectin-gfp-dapi-20x-apex-01.czi	14 d	cochlea	apex	10	0.124692	21	13	104.257	165.464
unexposed apex (14 d)	2025.1.11/2025-01-11/Cochlear-14D-lectin-gfp-dapi-20x-apex-01.czi	14 d	cochlea	apex	20	0.503942	19	6	11.9061	27.43
unexposed apex (14 d)	2025.1.11/2025-01-11/Cochlear-14D-lectin-gfp-dapi-20x-apex-01.czi	14 d	cochlea	apex	30	0.503942	11	3	5.95306	17.0315
unexposed apex (14 d)	2025.1.11/2025-01-11/Cochlear-14D-lectin-gfp-dapi-20x-apex-01.czi	14 d	cochlea	apex	40	0.503942	9	1	1.98435	15.6307
unexposed apex (14 d)	2025.1.11/2025-01-11/Cochlear-14D-lectin-gfp-dapi-20x-apex-01.czi	14 d	cochlea	apex	50	0.257959	14	1	3.87658	71.3968
unexposed apex (14 d)	2025.1.11/2025-01-11/Cochlear-14D-lectin-gfp-dapi-20x-apex-01.czi	14 d	cochlea	apex	60	0.270651	15	3	11.0844	39.2164
unexposed apex (14 d)	2025.1.11/2025-01-11/Cochlear-14D-lectin-gfp-dapi-20x-apex-01.czi	14 d	cochlea	apex	70	0.290406	12	1	3.44346	25.8642
unexposed apex (14 d)	2025.1.11/2025-01-11/Cochlear-14D-lectin-gfp-dapi-20x-apex-01.czi	14 d	cochlea	apex	80	0.461932	10	3	6.49446	14.0225
unexposed apex (14 d)	2025.1.11/2025-01-11/Cochlear-14D-lectin-gfp-dapi-20x-apex-01.czi	14 d	cochlea	apex	90	0.0744392	4	1	13.4338	78.4154
unexposed apex (14 d)	2025.1.11/2025-01-11/Cochlear-14D-lectin-gfp-dapi-20x-apex-01.czi	14 d	cochlea	apex	110	0.0742527	7	5	67.3376	75.7425
unexposed apex (14 d)	2025.1.11/2025-01-11/Cochlear-14D-lectin-gfp-dapi-20x-apex-01.czi	14 d	cochlea	apex	120	0.297959	12	9	30.2055	35.2674
unexposed apex (14 d)	2025.1.11/2025-01-11/Cochlear-14D-lectin-gfp-dapi-20x-apex-01.czi	14 d	cochlea	apex	130	0.503942	11	8	15.8748	12.1718
unexposed apex (14 d)	2025.1.11/2025-01-11/Cochlear-14D-lectin-gfp-dapi-20x-apex-01.czi	14 d	cochlea	apex	140	0.503942	8	5	9.92177	9.51615
unexposed apex (14 d)	2025.1.11/2025-01-11/Cochlear-14D-lectin-gfp-dapi-20x-apex-01.czi	14 d	cochlea	apex	150	0.503942	13	7	13.8905	12.3731
unexposed apex (14 d)	2025.1.11/2025-01-11/Cochlear-14D-lectin-gfp-dapi-20x-apex-01.czi	14 d	cochlea	apex	160	0.503494	7	6	11.9167	12.4028
unexposed apex (14 d)	2025.1.11/2025-01-11/Cochlear-14D-lectin-gfp-dapi-20x-apex-01.czi	14 d	cochlea	apex	170	0.433769	19	9	20.7484	17.1504
unexposed apex (14 d)	2025.1.11/2025-01-11/Cochlear-14D-lectin-gfp-dapi-20x-apex-01.czi	14 d	cochlea	apex	180	0.361636	11	7	19.3565	15.8737
unexposed apex (14 d)	2025.1.11/2025-01-11/Cochlear-14D-lectin-gfp-dapi-20x-apex-01.czi	14 d	cochlea	apex	190	0.440747	5	2	4.53775	9.79141
unexposed apex (14 d)	2025.1.11/2025-01-11/Cochlear-14D-lectin-gfp-dapi-20x-apex-01.czi	14 d	cochlea	apex	200	0.476352	5	4	8.39716	7.54784
unexposed apex (14 d)	2025.1.11/2025-01-11/Cochlear-14D-lectin-gfp-dapi-20x-apex-01.czi	14 d	cochlea	apex	210	0.455405	1	1	2.19585	5.11812
unexposed apex (14 d)	2025.1.11/2025-01-11/Cochlear-14D-lectin-gfp-dapi-20x-apex-01.czi	14 d	cochlea	apex	220	0.410182	0	0	0	4.12835
unexposed apex (14 d)	2025.1.11/2025-01-11/Cochlear-14D-lectin-gfp-dapi-20x-apex-01.czi	14 d	cochlea	apex	230	0.39871	0	0	0	2.61328
unexposed apex (14 d)	2025.1.11/2025-01-11/Cochlear-14D-lectin-gfp-dapi-20x-apex-01.czi	14 d	cochlea	apex	240	0.328444	0	0	0	2.17555
unexposed apex (14 d)	2025.1.11/2025-01-11/Cochlear-14D-lectin-gfp-dapi-20x-apex-01.czi	14 d	cochlea	apex	250	0.30114	0	0	0	1.52945
unexposed apex (14 d)	2025.1.11/2025-01-11/Cochlear-14D-lectin-gfp-dapi-20x-apex-01.czi	14 d	cochlea	apex	260	0.325677	0	0	0	1.01028

### Sheet: b_04
Source Data Supplementary Fig. 4b: Supplementary_Fig4b_pb_noise_comparison
comparison	kind	estimate	ci_low	ci_high	sections	acquisitions	unit	unexposed_pairs	unexposed_min	unexposed_max	unexposed_geo_mean	z_vs_unexposed	inside_prediction_interval	note
noise marrow: pooled density	pooled density (within-animal bootstrap)	41.4406	8.12459	83.7951	7	1	GFP+ cells per mm2
noise cochlea (apex): pooled density	pooled density (within-animal bootstrap)	17.8639	12.1831	24.1101	11	1	GFP+ cells per mm2
31 d marrow: pooled density	pooled density (within-animal bootstrap)	41.0017	13.9952	73.039	16	3	GFP+ cells per mm2
31 d cochlea (spiral lamina): pooled density	pooled density (within-animal bootstrap)	24.1054	15.6962	36.2619	5	1	GFP+ cells per mm2
unexposed apex (14 d): pooled density	pooled density (within-animal bootstrap)	12.4383	8.80143	16.864	60	7	GFP+ cells per mm2
marrow, noise / unexposed 31 d	density ratio (within-animal bootstrap)	1.0107	0.141033	3.49913	23	4	ratio
cochlea, noise apex / unexposed 31 d spiral lamina	density ratio (within-animal bootstrap)	0.741073	0.416449	1.26004	16	2	ratio
cochlear apex, noise / unexposed 14 d	density ratio (within-animal bootstrap)	1.43619	0.88281	2.25775	71	8	ratio
noise pair vs unexposed pairs: marrow density	pair level (log10)	41.4406	2.52887	3583.25			GFP+ cells per mm2	3	41.0017	150.15	95.1922	-1.13883	True	ci = 95% prediction interval for one new unexposed pair
noise pair vs unexposed pairs: cochlea density	pair level (log10)	17.8639	2.79214	118.223			GFP+ cells per mm2	3	11.8426	24.1054	18.1685	-0.044862	True	ci = 95% prediction interval for one new unexposed pair
noise pair vs unexposed pairs: cochlea-to-marrow ratio	pair level (log10)	0.431072	0.00128613	28.324			ratio	3	0.0845227	0.587912	0.190862	0.80957	True	ci = 95% prediction interval for one new unexposed pair

### Sheet: c_05
Source Data Supplementary Fig. 4c: Supplementary_Fig4c_pb_noise_tissue_fields
acquisition	animal	noise	compartment	subregion	um_per_px	planes_analysed	tissue_mm2	gfp_bodies	gfp_cells	cell_density_per_mm2	gfp_laser_pct	gfp_detector_v	gfp_offset
2025-01-09/2025-01-09/20x-phalloidin-gfp-wt-5D-bone-01.czi	5 d	FALSE	marrow		0.164191	1	0.0282682	1	1	35.3754	10	700	-16
2025-01-09/2025-01-09/20x-phalloidin-gfp-wt-5D-bone-02.czi	5 d	FALSE	marrow		0.164191	1	0.028074	10	3	106.86	10	700	-16
2025-01-09/2025-01-10/10x-lectin-gfp-wt-14D-apex-01.czi	14 d	FALSE	cochlea	apex	0.623926	1	0.193825	16	8	41.2743	2.8	620	0
2025-01-09/2025-01-10/10x-lectin-gfp-wt-14D-apex-04.czi	14 d	FALSE	cochlea	apex	0.311963	3	0.232288	11	6	25.83	2.8	620	0
2025-01-09/2025-01-10/10x-lectin-gfp-wt-14D-apex-05.czi	14 d	FALSE	cochlea	apex	0.311963	24	1.30608	63	34	26.0321	2.8	620	0
2025-01-15-2/20X-0_45X-14d-lectin-GFP-SL-01.czi	14 d	FALSE	cochlea	spiral ligament	0.693251	11	1.90867	164	67	35.1029	3	675	0
2025-01-15-2/20X-0_45X-14d-lectin-GFP-SL-02.czi	14 d	FALSE	cochlea	spiral ligament	0.693251	1	0.274389	20	5	18.2223	3	675	0
2025-01-15-2/20X-0_45X-31d-GFP-lectin-dapi-LUOXUANBAN-01.czi	31 d	FALSE	cochlea	spiral lamina	0.693251	5	0.912659	67	22	24.1054	3.5	668	0
2025-01-15-2/20X-0_45X-31d-lectin--GFP-BONE-02.czi	31 d	FALSE	marrow		0.311963	6	0.120341	28	14	116.336	0.9	668	0
2025-01-15-2/20X-1_6X-31d-GFP-lectin-dapi-BONE-01.czi	31 d	FALSE	marrow		0.194977	9	0.325337	6	2	6.14747	3.5	668	0
2025-01-15-2/20X-2_4X-31d-GFP-lectin-dapi-BONE-01.czi	31 d	FALSE	marrow		0.129985	1	0.0177167	5	3	169.332	2	668	0
2025-01-17-2/20x-0_45x-31d-NOISE-WT-GFP-LECTIN-apex-01.czi	31 d noise	TRUE	cochlea	apex	0.693251	11	3.47069	153	62	17.8639	6	700	0
2025-01-17-2/20x-0_45x-31d-NOISE-WT-GFP-LECTIN-bone-01.czi	31 d noise	TRUE	marrow		0.129985	7	0.120655	11	5	41.4406	2.4	647	0
2025-01-17-2/20x-7d-WT-GFP-LECTIN-DAPI-bone-01.czi	7 d	FALSE	marrow		0.693251	1	0.405402	118	53	130.734	2.6	700	0
2025-01-17-2/20x-7d-WT-GFP-LECTIN-DAPI-bone-02.czi	7 d	FALSE	marrow		0.311963	1	0.100783	27	22	218.29	2.6	700	0
2025.1.11/2025-01-11/Cochlear-14D-lectin-gfp-dapi-20x-2_4x-apex-01.czi	14 d	FALSE	cochlea	apex	0.129985	2	0.0227621	0	0	0	4	629	0
2025.1.11/2025-01-11/Cochlear-14D-lectin-gfp-dapi-20x-2_4x-apex-no-01.czi	14 d	FALSE	cochlea	apex	0.129985	3	0.0508073	3	2	39.3645	4	629	0
2025.1.11/2025-01-11/Cochlear-14D-lectin-gfp-dapi-20x-2_4x-apex-no-02.czi	14 d	FALSE	cochlea	apex	0.311963	1	0.0363016	7	0	0	10	629	0
2025.1.11/2025-01-11/Cochlear-14D-lectin-gfp-dapi-20x-2x-bone-01.czi	14 d	FALSE	marrow		0.155981	3	0.0724068	3	3	41.4326	10	629	0
2025.1.11/2025-01-11/Cochlear-14D-lectin-gfp-dapi-20x-apex-01.czi	14 d	FALSE	cochlea	apex	0.693251	26	9.81544	214	95	9.67863	4	629	0
2025.1.23/2025-01-23/14d-infect-gfp-vessal-10x-0_45x-bone-01.czi	14 d	FALSE	marrow		0.693251	1	0.416036	89	71	170.658	8	686	0
2025.1.23/2025-01-23/14d-infect-gfp-vessal-10x-0_45x-bone-03.czi	14 d	FALSE	marrow		0.129985	1	0.0177167	3	2	112.888	7	650	0
2025.1.6-14D/2025-01-06/Cochlear-14D-lectin-gfp-dapi-20x-01.czi	14 d	FALSE	cochlea	unlabelled	0.693251	33	9.02758	473	254	28.136	4	700	0
day14_immune_cell_thick_sections/2025-03-31/2-cd19-63x-sv-1-01.czi	14 d	FALSE	cochlea	stria vascularis	0.22008	1	0.0242706	5	4	164.809	5.5	700	0
day14_immune_cell_thick_sections/2025-03-31/2-cd19-63x-sv-1-04.czi	14 d	FALSE	cochlea	stria vascularis	0.0990358	1	0.00810408	2	2	246.789	5.5	700	0
day14_immune_cell_thick_sections/2025-03-31/2-cd19-63x-sv-1-05.czi	14 d	FALSE	cochlea	stria vascularis	0.0990358	1	0.00850111	7	4	470.527	5.5	700	0
day14_immune_cell_thick_sections/2025-03-31/2-cd19-63x-sv-1-06.czi	14 d	FALSE	cochlea	stria vascularis	0.0990358	1	0.0102845	0	0	0	5.5	700	0
day14_immune_cell_thick_sections/2025-03-31/2-cd19-63x-sv-1-09.czi	14 d	FALSE	cochlea	stria vascularis	0.22008	1	0.0108118	1	1	92.4914	5.5	700	0
day14_immune_cell_thick_sections/2025-03-31/2-cd19-63x-sv-1-10.czi	14 d	FALSE	cochlea	stria vascularis	0.0990358	1	0.00257009	0	0	0	5.5	700	0
day14_immune_cell_thick_sections/2025-03-31/2-cd19-63x-sv-1-11.czi	14 d	FALSE	cochlea	stria vascularis	0.0990358	1	0.0102845	0	0	0	12	700	0
immune_cell_typing/2026-02-09/parabiosis54d-gfp-647CD19-dapi-20x-ear-bone-01.czi	54 d	FALSE	marrow		0.311963	1	0.0815397	37	10	122.64	1.5	587	0
immune_cell_typing/2026-02-09/parabiosis54d-gfp-647CD45-dapi-20x-ear-bone-02.czi	54 d	FALSE	marrow		0.623926	1	0.219028	84	28	127.838	1.5	587	0
immune_cell_typing/immunecelltype-54d/647cd19-gfp-54d-5x-04.czi	54 d	FALSE	marrow		0.207975	1	0.031626	42	26	822.109	0.9	700	-20
immune_cell_typing/immunecelltype-54d/647cd19-gfp-54d-5x-07.czi	54 d	FALSE	marrow		0.207975	1	0.030629	8	1	32.6488	0.9	700	-20
immune_cell_typing/immunecelltype-54d/647fut4-568cd14-gfp-54d-20x-01.czi	54 d	FALSE	marrow		0.311963	2	0.119807	9	7	58.4275	0.9	700	-20
immune_cell_typing/immunecelltype-54d/647fut4-568cd14-gfp-54d-20x-02.czi	54 d	FALSE	marrow		0.311963	2	0.0954796	17	9	94.2609	0.9	700	-20
immune_cell_typing/immunecelltype-54d/647fut4-568cd14-gfp-54d-20x-05.czi	54 d	FALSE	cochlea	lateral wall	0.311963	1	0.044235	1	0	0	0.9	664	-20
immune_cell_typing/immunecelltype-54d/647fut4-568cd14-gfp-54d-20x-08.czi	54 d	FALSE	cochlea	lateral wall	0.311963	1	0.0346507	1	0	0	1	664	-20
immune_cell_typing/immunecelltype-54d/647fut4-568cd14-gfp-54d-20x-11.czi	54 d	FALSE	cochlea	duct	0.311963	1	0.00593978	1	1	168.356	1	664	-20
immune_cell_typing/immunecelltype-54d/647fut4-568cd14-gfp-54d-20x-12.czi	54 d	FALSE	cochlea	duct	0.623926	1	0.168496	3	2	11.8697	1	664	-20

### Sheet: c_06
Source Data Supplementary Fig. 4c: Supplementary_Fig4c_pb_noise_pairs
animal	noise	marrow_cells	marrow_density	cochlea_cells	cochlea_density	cochlea_to_marrow	cochlea_corrected_density	corrected_cochlea_to_marrow	verified_ratio	ci_lo	ci_hi
14 d	FALSE	76	150.15	482	21.0086	0.139917	40.7786	0.271585	0.0307323	0	0.0769599
31 d	FALSE	19	41.0017	22	24.1054	0.587912	24.1054	0.587912	1.4921	0.668801	4.39495
54 d	FALSE	81	140.112	3	11.8426	0.0845227	12.4759	0.0890426	0.039673	0	0.140871
31 d noise	TRUE	5	41.4406	62	17.8639	0.431072	17.8639	0.431072	0.901649	0.446874	2.21098

### Sheet: c_07
Source Data Supplementary Fig. 4c: Supplementary_Fig4c_pb_noise_comparison
comparison	kind	estimate	ci_low	ci_high	sections	acquisitions	unit	unexposed_pairs	unexposed_min	unexposed_max	unexposed_geo_mean	z_vs_unexposed	inside_prediction_interval	note
noise marrow: pooled density	pooled density (within-animal bootstrap)	41.4406	8.12459	83.7951	7	1	GFP+ cells per mm2
noise cochlea (apex): pooled density	pooled density (within-animal bootstrap)	17.8639	12.1831	24.1101	11	1	GFP+ cells per mm2
31 d marrow: pooled density	pooled density (within-animal bootstrap)	41.0017	13.9952	73.039	16	3	GFP+ cells per mm2
31 d cochlea (spiral lamina): pooled density	pooled density (within-animal bootstrap)	24.1054	15.6962	36.2619	5	1	GFP+ cells per mm2
unexposed apex (14 d): pooled density	pooled density (within-animal bootstrap)	12.4383	8.80143	16.864	60	7	GFP+ cells per mm2
marrow, noise / unexposed 31 d	density ratio (within-animal bootstrap)	1.0107	0.141033	3.49913	23	4	ratio
cochlea, noise apex / unexposed 31 d spiral lamina	density ratio (within-animal bootstrap)	0.741073	0.416449	1.26004	16	2	ratio
cochlear apex, noise / unexposed 14 d	density ratio (within-animal bootstrap)	1.43619	0.88281	2.25775	71	8	ratio
noise pair vs unexposed pairs: marrow density	pair level (log10)	41.4406	2.52887	3583.25			GFP+ cells per mm2	3	41.0017	150.15	95.1922	-1.13883	True	ci = 95% prediction interval for one new unexposed pair
noise pair vs unexposed pairs: cochlea density	pair level (log10)	17.8639	2.79214	118.223			GFP+ cells per mm2	3	11.8426	24.1054	18.1685	-0.044862	True	ci = 95% prediction interval for one new unexposed pair
noise pair vs unexposed pairs: cochlea-to-marrow ratio	pair level (log10)	0.431072	0.00128613	28.324			ratio	3	0.0845227	0.587912	0.190862	0.80957	True	ci = 95% prediction interval for one new unexposed pair

### Sheet: d_08
Source Data Supplementary Fig. 4d: Supplementary_Fig4d_pb_noise_comparison
comparison	kind	estimate	ci_low	ci_high	sections	acquisitions	unit	unexposed_pairs	unexposed_min	unexposed_max	unexposed_geo_mean	z_vs_unexposed	inside_prediction_interval	note
noise marrow: pooled density	pooled density (within-animal bootstrap)	41.4406	8.12459	83.7951	7	1	GFP+ cells per mm2
noise cochlea (apex): pooled density	pooled density (within-animal bootstrap)	17.8639	12.1831	24.1101	11	1	GFP+ cells per mm2
31 d marrow: pooled density	pooled density (within-animal bootstrap)	41.0017	13.9952	73.039	16	3	GFP+ cells per mm2
31 d cochlea (spiral lamina): pooled density	pooled density (within-animal bootstrap)	24.1054	15.6962	36.2619	5	1	GFP+ cells per mm2
unexposed apex (14 d): pooled density	pooled density (within-animal bootstrap)	12.4383	8.80143	16.864	60	7	GFP+ cells per mm2
marrow, noise / unexposed 31 d	density ratio (within-animal bootstrap)	1.0107	0.141033	3.49913	23	4	ratio
cochlea, noise apex / unexposed 31 d spiral lamina	density ratio (within-animal bootstrap)	0.741073	0.416449	1.26004	16	2	ratio
cochlear apex, noise / unexposed 14 d	density ratio (within-animal bootstrap)	1.43619	0.88281	2.25775	71	8	ratio
noise pair vs unexposed pairs: marrow density	pair level (log10)	41.4406	2.52887	3583.25			GFP+ cells per mm2	3	41.0017	150.15	95.1922	-1.13883	True	ci = 95% prediction interval for one new unexposed pair
noise pair vs unexposed pairs: cochlea density	pair level (log10)	17.8639	2.79214	118.223			GFP+ cells per mm2	3	11.8426	24.1054	18.1685	-0.044862	True	ci = 95% prediction interval for one new unexposed pair
noise pair vs unexposed pairs: cochlea-to-marrow ratio	pair level (log10)	0.431072	0.00128613	28.324			ratio	3	0.0845227	0.587912	0.190862	0.80957	True	ci = 95% prediction interval for one new unexposed pair

### Sheet: e_09
Source Data Supplementary Fig. 4e: Supplementary_Fig4e_pb_noise_perilymph_fields
acquisition	animal	partner	nuclei	gfp_pos	gfp_pos_pct	gfp_laser_pct	gfp_detector_v	gfp_offset	sensitivity_index	sensitivity_vs_gfp_partner	noise
2025.1.23/2025-01-24/14d-gfp-out-20x-0_45x-01.czi	14 d	GFP	164	124	75.6098	1.8	650	0	0.61309	1.82713	FALSE
2025.1.23/2025-01-24/14d-gfp-out-20x-0_45x-02.czi	14 d	GFP	103	23	22.3301	0.5	600	0	0.0580061	0.17287	FALSE
2025.1.23/2025-01-24/14d-wt-out-20x-0_45x-01.czi	14 d	WT	42	6	14.2857	2.6	700	0	2.6	7.74851	FALSE
2025.1.23/2025-01-24/14d-wt-out-20x-0_45x-02.czi	14 d	WT	20	3	15	2.6	700	0	2.6	7.74851	FALSE
2025.1.23/2025-01-24/14d-wt-out-20x-0_45x-06.czi	14 d	WT	16	0	0	2.6	700	0	2.6	7.74851	FALSE
2025.1.23/2025-01-24/14d-wt-out-20x-0_45x-07.czi	14 d	WT	12	0	0	2.6	700	0	2.6	7.74851	FALSE
2025.1.23/2025-01-24/14d-wt-out-20x-0_45x-09.czi	14 d	WT	32	2	6.25	2.6	700	0	2.6	7.74851	FALSE
2025.1.23/2025-01-24/14d-wt-out-20x-0_45x-11.czi	14 d	WT	20	1	5	3	670	0	1.57207	4.68508	FALSE
2025.1.23/2025-01-24/28d-gfp-out-20x-0_45x-06.czi	28 d	GFP	202	164	81.1881	1	600	-10	0.116012	0.557735	FALSE
2025.1.23/2025-01-24/28d-gfp-out-20x-0_45x.czi	28 d	GFP	191	174	91.0995	0.3	700	0	0.3	1.44227	FALSE
2025.1.23/2025-01-24/28d-wt-out-20x-0_45x-01.czi	28 d	WT	34	1	2.94118	3.5	650	0	1.19212	5.73118	FALSE
2025.1.23/2025-01-24/28d-wt-out-20x-0_45x-02.czi	28 d	WT	34	3	8.82353	3.5	650	0	1.19212	5.73118	FALSE
2025.1.23/2025-01-24/28d-wt-out-20x-0_45x-05.czi	28 d	WT	21	1	4.7619	3	700	0	3	14.4227	FALSE
2025.1.23/2025-01-24/31d-noise-gfp-out-20x-0_45x-01.czi	31 d noise	GFP	45	3	6.66667	8	650	-10	2.72485	1	TRUE
2025.1.23/2025-01-24/31d-noise-gfp-out-20x-0_45x-02-01.czi	31 d noise	GFP	29	2	6.89655	8	650	-10	2.72485	1	TRUE
2025.1.23/2025-01-24/31d-noise-wt-out-20x-0_45x-01.czi	31 d noise	WT	10	1	10	2.2	600	-10	0.255227	0.0936666	TRUE
2025.1.23/2025-01-24/31d-noise-wt-out-20x-0_45x-02-01.czi	31 d noise	WT	55	0	0	1.2	600	-10	0.139215	0.0510909	TRUE
2025.1.23/2025-01-24/31d-noise-wt-out-20x-0_45x-03-02.czi	31 d noise	WT	60	2	3.33333	1.2	600	-10	0.139215	0.0510909	TRUE
